# A comparative analysis of cannabis and tobacco smoke exposure on human airway epithelial cell gene expression, immune phenotype, and response to formoterol and budesonide treatment

**DOI:** 10.1101/516294

**Authors:** Jennifer A. Aguiar, Ryan D. Huff, Wayne Tse, Martin R. Stampfli, Brendan J. McConkey, Andrew C. Doxey, Jeremy A. Hirota

## Abstract

Global recreational cannabis use is a potentially important public health issue that would benefit from experimental evidence to inform policy, regulations, and individual user practices. Comparative analyses between cannabis and tobacco smoke, the latter long reported to have negative impacts on respiratory health, may help provide context and provide clinically relevant evidence.

To address this unmet need we performed a comparative study between cannabis and tobacco smoke exposure in the Calu-3 human airway epithelial cells using concentration-response and pharmacological intervention study designs with outcome measurements of cell viability, epithelial cell barrier function, cytokine profile, and transcriptomics.

Our results demonstrate that cannabis smoke exposure reduces epithelial cell barrier function without impacting cell viability, accompanied by a cytokine profile associated with inflammation (elevated IL-6 and IL-8), barrier repair (elevated TGF-α and PDGF-AA) and suppressed antiviral immunity (decreased IP-10 and RANTES). Transcriptomic analyses revealed a cannabis smoke induced signature associated with suppressed antiviral genes and induction of oncogenic and oxidative stress pathways. Similar trends were observed for tobacco smoke exposure. A formoterol/budesonide intervention was unable to prevent cannabis smoke-induced reductions in antiviral pathways or normalize induction of oncogenic and oxidative stress responses.

Our results show striking similarities between cannabis and tobacco smoke exposure on impairing barrier function, suppressing antiviral pathways, potentiating of pro-inflammatory mediators, and inducing oncogenic and oxidative stress gene expression signatures. Furthermore, we demonstrate that an intervention with formoterol and budesonide is unable to completely normalized cannabis-induced responses. Collectively our data suggest that cannabis smoke exposure is not innocuous and may possess many of the deleterious properties of tobacco smoke, warranting additional studies to support public policy, government regulations, and individual user practices.
