## Supplement Table 1 for "A comparative analysis of cannabis and tobacco smoke exposure on human airway epithelial cell gene expression, immune phenotype, and response to formoterol and budesonide treatment"

### Sheet: Sheet1
Sample	Replicate	EGF	FGF-2	Eotaxin-1	TGF-a	G-CSF	Flt-3L	GM-CSF	Fractalkine	IFNa2	IFNy	GRO alpha	IL-10	MCP-3	IL-12P40	MDC	IL-12P70	PDGF-AA	IL-13	PDGF-BB	IL-15	sCD40L	IL-17A	IL-1RA	IL-1a	IL-9	IL-1B	IL-2	IL-3	IL-4	IL-5	IL-6	IL-7	IL-8	IP-10	MCP-1	MIP-1a	MIP-1B	RANTES	TNFa	TNFB	VEGF-A	IL-18
20% CSE	1	3.9	286.23	9.28	13.19	7.76	0.54	1.9	72.56	4.46	0.32	4654.1	0.32	4.77	1.07	44.09	0.32	64.17	0.325	285.84	2.01	0.31	0.325	52.19	1.51	0.32	1.21	0.32	0.32	8.62	0.33	75.82	2.18	4787.47	71.92	6.92	2.8	1.69	49.51	0.81	0.74	341.68	35.57
10% CSE	1	2.07	265.75	8.94	7.42	5.82	1.87	0.64	77.71	4.73	0.32	4825.9	0.32	3.2	1.35	80	0.9	41.16	0.325	234.6	2.24	0.31	0.325	49.95	1.59	0.32	1.19	0.32	0.32	20.18	0.33	63.56	2.13	3862.4	103.63	5.56	3.33	1.88	50.39	0.32	0.68	335.18	13.39
5% CSE	1	2.07	245.1	10.73	7.21	8.19	0.27	1.23	87.54	4.2	0.32	3989.14	0.32	8.06	0.32	25.41	0.32	39.38	0.325	213.95	1.79	0.31	0.325	77.27	2.44	0.32	0.325	0.32	0.32	5.42	0.33	38.02	1.6	3817.28	102.68	11.94	2.07	1.69	72.97	0.32	0.34	340.23	19.77
2.5% CSE	1	2.94	220.91	7.29	6.92	6.13	0.27	1.31	99.43	5.54	0.32	4161.46	0.32	3.2	1.64	96.92	0.32	36.38	0.325	221.26	1.68	0.31	0.325	33.42	1.34	0.32	0.65	0.32	0.32	6.05	0.33	45.43	1.49	4150.7	72	9.48	2.07	1.88	64.09	0.66	0.34	393.38	8.44
1.25% CSE	1	3.65	288.84	6.05	6.61	5.51	1	2.16	95.82	2.96	1.54	5231.6	0.32	1.6	1.35	96.92	0.9	32.62	0.325	238.21	2.58	0.31	0.325	49.43	1.67	0.32	0.325	0.32	0.32	7.61	0.33	36.62	1.6	4257.56	109.4	9.89	2.07	1.59	66.02	0.68	0.68	354.39	11.47
0.625% CSE	1	3.24	269.3	6.89	7.59	6.43	0.27	1.48	97.02	7.57	0.89	5356.71	0.32	7.09	1.35	34.78	0.32	38.48	0.325	284.87	2.28	0.66	0.325	69.23	1.73	0.32	0.73	0.32	0.32	8.62	0.33	34.8	1.46	4781.62	113.17	6.01	3.52	1.88	69.8	0.81	0.34	378.19	7.91
Untreated CSE	1	2.07	255.07	6.27	6.64	4.05	1.38	1.82	111.69	2.01	0.32	4932.28	0.32	7.09	0.32	34.78	1.29	34.58	0.325	195.31	2.7	0.31	0.325	38.58	1.13	0.32	0.325	0.32	0.32	8.62	0.33	32.87	1.62	4043.36	163.95	34.05	3.33	2.18	78.3	1.6	0.79	341.1	10.24
20% CSE	2	2.78	338.12	10.42	14.42	9.03	0.79	2.32	74.85	1.78	0.32	3565.44	0.67	4.77	2.37	71.26	0.32	62.94	0.325	304.07	2.89	0.7	1.19	58.74	1.34	0.32	0.325	0.32	0.32	8.09	0.33	110.68	2.58	5733.23	68.46	8.34	2.45	2.08	42.38	0.64	1.26	343.67	22.16
10% CSE	2	3.38	298.39	8.94	10.75	6.73	1.72	2.49	73.71	3.45	0.64	3606.66	0.32	6.01	1.35	25.41	0.9	49.31	0.325	331.04	2.13	0.31	0.325	43.57	0.96	0.32	0.7	0.32	0.32	8.62	0.33	73.52	2.17	5285.81	66.55	5.48	1.65	2.48	42.19	0.76	0.68	335.29	10.99
5% CSE	2	2.07	273.49	9.78	7.42	6.13	0.27	1.65	61.26	2.48	1.3	3514.95	0.32	3.2	0.32	8	0.77	36.59	0.325	209.04	1.71	0.31	0.325	57.54	1.29	0.32	0.325	0.32	0.32	17.24	0.33	46.49	1.85	4290.51	55.33	4.9	0.96	1.79	44.37	0.64	0.34	314.44	15.29
2.5% CSE	2	2.07	329.94	7.67	7.22	9.31	0.27	1.82	69.67	4.73	0.32	5173.83	0.32	1.6	0.78	80	0.32	33.43	0.325	266.5	2.66	0.31	0.325	103.43	1.43	0.32	0.325	0.32	0.32	10.76	0.33	41.48	1.99	4527.16	81.73	5.94	0.24	1.59	53.08	0.88	0.91	324.95	21.78
1.25% CSE	2	2.07	278.71	7.29	6.49	4.22	0.27	1.82	84.04	0.64	0.32	5799.99	0.32	1.6	0.32	34.78	0.32	38.45	0.325	223.3	2.28	0.31	0.325	37.37	0.8	0.32	0.325	0.32	0.32	11.78	0.33	34.96	1.49	3183.03	115.98	7.93	1.33	1.5	66.79	0.87	0.34	346.85	9.74
0.625% CSE	2	2.07	298.39	7.09	7.36	5.51	1	2.24	95.82	3.95	0.32	4834.57	0.32	9.37	0.32	80	0.32	36.38	0.325	279.63	2.09	0.31	0.65	86.28	0.96	0.32	0.82	0.32	0.32	14.54	0.33	40.45	1.38	4119.25	102.5	12.33	3.22	2.48	63.08	0.76	0.79	346.97	11.23
Untreated CSE	2	2.07	288.19	6.27	7.57	8.61	0.27	1.31	111.69	2.48	1.13	5185.71	0.32	8.06	0.32	71.26	0.32	39.55	0.325	219.22	1.98	0.31	0.325	46.16	1.29	0.32	0.325	0.32	0.32	4.85	0.33	27.79	1.46	3763.32	138.91	12.2	3.01	1.5	78.56	0.86	0.79	360.65	8.71
20% CSE	3	3.09	253.38	11.34	17.38	7.03	1.38	2.82	73.13	5.54	0.32	4105.45	0.78	5.42	0.32	16	0.32	57.98	0.325	252.81	2.62	0.31	0.325	71.63	1.59	0.32	0.325	0.32	0.32	6.4	0.33	87.88	2.84	3689.92	69.79	4.54	2.45	1.12	52.39	0.67	0.79	422.01	35.14
10% CSE	3	3.9	274.3	10.73	8.85	7.03	2.31	2.49	78.85	4.99	0.32	5459.93	0.32	11.29	2.97	34.78	1.1	47.53	0.325	310.21	1.68	0.31	0.65	29.64	1.51	0.32	0.87	0.32	0.32	7.61	0.33	95.42	2.05	4764.2	95.92	6.99	2.68	2.58	62.61	0.64	0.79	361.77	11.47
5% CSE	3	2.07	297.62	9.45	9.25	5.97	0.27	1.82	85.2	3.69	1.05	5935.3	0.32	10.93	1.5	80	0.32	38.46	0.325	274.76	2.43	0.31	0.325	58.57	1.43	0.32	0.99	0.64	0.32	6.77	0.33	63.82	2.09	4887.88	116.62	8.05	1.94	2.28	61.88	0.32	0.34	347.92	10.49
2.5% CSE	3	2.07	297.11	8.05	7.16	4.87	0.27	2.16	97.62	5.27	0.32	6208.34	0.32	5.42	0.32	62.35	0.32	41.35	0.325	311.81	2.28	0.31	0.83	46.5	1.24	0.32	1.17	0.32	0.32	8.62	0.33	48.87	1.73	4249.07	131.59	19.72	1.33	1.5	58.45	0.93	0.34	345.52	9.74
1.25% CSE	3	1.08	257.17	9.28	6.69	5.82	0.27	1.15	122.41	0.64	0.32	6495.64	0.32	8.06	0.32	53.29	0.32	37.08	0.325	248.82	2.28	0.31	0.325	68.89	1.02	0.32	0.325	0.32	0.32	5.73	0.33	45.6	1.53	4600.8	160.78	11.73	2.68	0.73	80.59	1	0.34	315.66	12.44
0.625% CSE	3	2.07	320.68	9.78	6.82	6.13	0.27	2.16	107.35	5.54	0.64	5882.18	0.32	11.29	0.32	71.26	0.64	37.85	0.325	258.98	1.94	0.31	0.325	64.6	5.13	0.32	0.75	0.32	0.32	8.62	0.33	47.32	1.82	3302.81	131.04	18.94	1.33	2.38	90.9	0.87	0.74	334.01	15.29
Untreated CSE	3	3.78	275.64	7.29	6.71	5.51	0.27	1.9	114.81	2.96	1.3	4498.65	0.32	6.01	0.93	20.71	0.32	36.8	0.325	267.22	2.05	0.31	0.325	47.19	1.07	0.32	0.325	0.32	0.32	13.05	0.33	28.61	1.66	3106.71	95.62	13.79	1.65	1.88	73.14	0.67	0.34	347.68	10.99
20% CSE	4	2.78	311.27	9.45	15.14	8.19	0.27	1.82	70.25	3.45	0.97	4070.38	0.32	8.95	0.32	20.71	0.32	63.17	0.325	276.95	1.79	0.31	0.325	40.3	0.8	0.32	0.99	0.32	0.32	8.09	0.33	109.4	2.54	4914.94	81.45	8.62	3.01	0.92	48.59	0.64	0.34	351.72	16
10% CSE	4	2.07	281.76	6.89	10.72	7.61	0.27	1.48	66.74	2.48	0.32	5106.09	0.32	1.6	3.12	48.7	1.29	51.56	0.325	254.14	1.98	0.31	0.325	35.14	1.02	0.32	0.7	0.32	0.32	9.93	0.33	104.42	2.02	4672.31	76.71	12.37	3.52	3.97	50.06	0.64	1.08	375	12.2
5% CSE	4	2.78	328.49	7.86	8.35	7.32	0.27	2.24	86.37	4.99	0.8	5831.84	0.32	7.59	1.35	53.29	0.77	43.69	0.325	301.13	1.86	0.66	0.325	94.72	1.34	0.32	0.325	0.32	0.32	11.78	0.33	65.94	1.89	5054.47	118.88	7.56	1.33	1.69	68.7	0.96	0.34	322.78	19.28
2.5% CSE	4	2.07	287.15	7.67	8.49	8.19	2.02	2.16	94.63	2.25	0.72	7638.78	0.32	7.09	0.32	53.29	0.32	42.24	0.325	276.1	1.83	0.31	0.325	49.26	0.32	0.32	0.325	0.32	0.32	8.62	0.33	58.21	1.99	4495.63	130.87	7.44	2.68	1.31	74.47	0.98	0.68	361.46	11.72
1.25% CSE	4	0.7	343.6	9.45	6.72	6.43	0.27	0.89	100.64	4.46	0.32	6114.78	0.32	6.01	0.32	66.83	0.32	44.07	0.325	252.45	2.51	0.66	0.88	52.02	1.18	0.32	0.325	0.32	0.32	13.05	0.33	62.3	1.75	3114.75	152.27	11.68	2.07	2.28	75.91	0.87	0.34	439.39	8.97
0.625% CSE	4	2.07	316.98	10.1	8.26	6.58	1.72	2.82	123.05	4.46	0.8	6413.66	0.32	7.59	0.32	34.78	1.03	43.77	0.325	305.67	2.89	0.31	0.325	52.54	2	0.32	0.65	0.32	0.32	9.93	0.33	52.6	2.36	3997.2	284.82	8.84	2.68	2.28	107.12	0.98	0.34	424.57	9.74
Untreated CSE	4	2.07	429.9	10.58	10.55	7.18	0.27	4.65	146.75	3.69	1.22	8785.98	0.32	6.01	3.12	75.66	0.64	48.39	0.325	419.28	2.89	0.31	0.83	205.48	2.11	0.32	0.95	0.32	0.32	19.29	0.33	48.92	2.23	4196.38	259.37	9.06	3.33	1.12	92.2	1.52	0.79	344.81	16.84
20% TSE	1	2.07	437.98	6.89	38.6	4.87	2.59	3.49	49.51	4.46	0.32	2874.75	0.32	6.01	0.32	80	0.32	57.03	0.325	245.92	3.04	0.31	0.325	90.67	0.96	0.32	0.325	0.64	0.32	6.77	0.33	69.74	2.31	3495.64	29.72	2.93	3.01	2.28	22.2	1.78	0.34	518.31	57.46
10% TSE	1	3.51	260.1	9.94	13.86	8.47	0.27	1.48	65.54	2.96	0.72	4880.67	0.67	6.01	0.32	30.1	0.9	56.77	0.325	275.97	2.43	0.31	0.325	52.37	0.91	0.32	1.31	0.32	0.32	6.77	0.33	88.49	2.36	5043.17	56.49	5.71	1.94	1.12	44.15	0.32	0.79	442.64	20.52
5% TSE	1	1.08	245.1	11.04	12.49	5.51	1.38	4.15	74.85	7.27	0.8	5680	0.64	7.09	2.22	8	0.32	48.03	0.325	287.67	2.2	0.31	1.05	57.02	1.78	0.32	1.24	0.32	0.32	11.78	0.33	136.92	3.16	5166.57	86.84	14.81	3.33	2.48	36.76	1.07	0.91	408.77	14.22
2.5% TSE	1	2.78	228.11	10.42	8.12	8.19	1.38	3.82	92.84	3.2	0.32	6196.14	0.32	1.6	1.21	84.3	0.32	35.9	0.325	310.21	2.24	0.31	0.74	50.47	3.87	0.32	1.12	0.64	0.32	19.29	0.33	97.24	2.49	5676.2	91	11.09	2.68	1.88	58.98	0.96	0.68	364.48	11.23
1.25% TSE	1	2.07	237.67	11.34	7.94	6.13	0.54	2.66	85.2	4.46	1.38	6039.47	0.32	3.2	0.78	62.35	0.77	37.8	0.325	304.56	2.28	0.31	0.325	25.19	1.29	0.32	0.325	0.32	0.32	9.93	0.33	69.69	1.82	4701.78	61.63	14.02	2.91	1.69	42.65	1.26	0.34	452.43	5.6
0.625% TSE	1	2.45	299.41	7.48	7.82	6.58	0.27	2.66	91.66	4.2	0.32	4817.25	0.32	1.6	0.32	8	0.32	34.29	0.325	249.3	2.35	0.31	0.325	62.7	1.07	0.32	0.65	0.32	0.32	11.78	0.33	68.58	2.28	3767.4	103.45	13.64	0.96	2.28	40.47	1.24	0.34	399.81	8.84
Untreated TSE	1	2.07	327.03	10.42	10.08	8.75	1.2	5.79	86.37	2.01	0.64	7636.65	0.32	6.01	2.52	62.35	0.32	38.12	0.325	400.23	2.35	0.31	0.325	69.58	1.29	0.32	1.21	0.73	0.32	14.54	0.33	70.28	2.12	3687.99	112.92	14.59	2.68	1.69	47.14	2.69	0.34	408.32	9.74
20% TSE	2	0.7	419.69	8.05	31.22	7.18	1	1.99	49.51	5.54	0.32	2836.21	0.32	6.01	0.32	71.26	0.32	59.59	0.325	251.48	2.51	0.73	0.325	122.65	1.51	0.32	0.8	0.32	0.32	8.62	0.33	61.3	2.18	3697.68	46.19	5.15	2.45	2.68	43.43	1.07	0.79	405.07	73
10% TSE	2	2.07	341.34	10.73	22.27	6.43	1	1.99	65.54	6.68	1.3	4696.81	0.32	4.77	1.93	128.81	0.77	61.75	0.325	293.17	1.83	0.31	0.325	75.22	1.29	0.32	0.95	0.32	0.32	25.14	0.33	75.47	2.34	4586.85	43.34	7.81	3.12	0.92	36.96	0.32	0.34	409.68	16.84
5% TSE	2	3.24	419.91	10.1	11.82	5.82	0.27	3.08	56.74	5.54	1.3	5355.06	0.32	8.95	0.32	34.78	0.32	42.54	0.325	271.11	2.35	0.31	0.325	94.04	1.24	0.32	1.14	0.32	0.32	22.51	0.33	112.43	2.73	4636.18	45.71	7.93	1.49	1.69	25.24	0.77	0.34	360.21	16.48
2.5% TSE	2	2.07	458.37	10.42	12.35	9.72	2.02	4.56	66.74	5.54	0.32	8819.9	0.32	8.95	1.21	88.55	0.32	44.32	0.325	388.73	2.28	0.31	0.325	168.38	1.73	0.32	1.09	0.32	0.64	19.29	0.33	138.58	3.18	4686.98	75.31	13.04	1.33	1.69	29.13	1.15	0.34	301.06	14.1
1.25% TSE	2	1.86	357.69	8.41	10.08	6.88	0.54	3.99	91.06	7.27	0.89	8984.62	0.32	8.51	1.93	34.78	0.32	41.32	0.325	361.75	2.2	0.31	0.65	67.52	1.29	0.32	0.95	0.32	0.64	25.14	0.33	102.86	2.66	5614.65	103.23	9.79	2.33	1.88	31.28	1.6	0.34	388.47	9.49
0.625% TSE	2	3.65	355.83	8.05	9.22	8.05	1.72	4.97	92.84	4.46	1.63	8999.36	0.32	4.77	1.35	88.55	0.64	39.32	0.325	367.5	2.58	0.31	0.325	62.88	1.4	0.32	0.85	0.32	0.32	19.29	0.33	100.23	2.45	4437.5	95.77	9.48	3.52	2.48	41.03	1.74	0.74	324.01	10.24
Untreated TSE	2	1.63	326.3	8.05	9.25	7.03	0.79	2.32	85.2	4.46	1.13	6895.72	0.32	1.6	1.5	34.78	0.32	36.44	0.325	343.56	2.77	0.66	0.325	63.39	0.96	0.32	0.325	0.32	0.32	8.62	0.33	51.98	2.4	4163.99	71.18	4.44	2.8	1.69	31.78	1.38	0.34	314.73	7.36
20% TSE	3	1.86	388.75	7.86	25.63	4.22	0.27	2.66	55.38	1.1	0.32	3146.44	0.32	4.77	0.78	20.71	0.32	66.72	0.325	248.82	2.32	0.31	0.325	62.7	1.21	0.32	0.9	0.32	0.32	3.85	0.33	57.74	1.71	4944.56	38.27	3.18	1.65	2.08	32.22	0.7	0.34	362.9	41.91
10% TSE	3	3.09	313.64	8.05	14.9	5.82	0.27	2.49	64.94	1.78	0.32	5213.26	0.32	7.09	1.07	48.7	0.77	58.49	0.325	292.68	2.28	0.31	0.325	46.85	0.91	0.32	1.09	0.32	0.32	21	0.33	93.24	2.43	5185.93	45.23	4.06	2.91	2.08	29.59	0.32	0.79	392.71	17.2
5% TSE	3	1.08	450.29	7.67	15.75	7.9	1.72	3.24	70.25	2.96	1.71	9257.62	0.32	1.6	0.78	34.78	0.77	51.58	0.325	370	2.66	0.31	0.325	183.52	1.4	0.32	1.29	0.32	0.32	19.29	0.33	216.86	3.64	5471.37	82.43	10.09	0.48	1.12	41.92	0.91	0.34	341.68	17.93
2.5% TSE	3	1.86	345.14	10.89	11.25	7.03	0.27	4.32	74.85	3.95	1.05	7679.59	0.32	7.09	0.32	80	0.32	44.93	0.325	424.77	2.73	0.31	0.325	83.23	1.37	0.32	1.07	0.32	0.32	21.78	0.33	149.6	2.89	5465.74	78.18	10.39	3.12	1.21	45.48	1.25	0.34	351.75	14.1
1.25% TSE	3	2.07	306	9.94	8.89	6.13	1.87	4.65	82.88	5.82	2.28	8917.42	0.32	1.6	0.32	39.45	0.32	45.26	0.325	377.15	2.77	0.31	0.325	45.12	2.03	0.32	1.44	0.32	0.32	23.88	0.33	127.05	2.87	4387.51	78.5	10.09	1.33	1.79	43.61	1.52	0.34	351.75	8.44
0.625% TSE	3	2.78	391.44	8.41	10.08	8.47	1.38	4.15	87.54	6.1	1.13	9262.31	0.32	8.51	1.35	71.26	1.29	50.39	0.325	397.82	3.08	0.31	0.325	162.94	0.91	0.32	1.02	0.32	0.32	18.32	0.33	122.59	2.4	4101.2	157.88	7.87	3.12	0.73	48.08	1.4	0.34	305.92	12.2
Untreated TSE	3	2.94	334.65	9.45	7.96	5.82	0.27	3.49	91.06	2.96	0.97	5910.93	0.32	6.01	0.78	96.92	1.16	42.6	0.325	352.39	2.28	0.31	0.325	95.05	1.02	0.32	0.325	0.32	0.32	21.78	0.33	57.54	2.12	3488.96	104.11	10.67	3.12	1.31	40.94	1.38	0.34	332.01	14.34
20% TSE	4	3.78	430.76	7.29	29.67	7.18	1.87	2.66	53.27	6.1	0.32	3617.36	0.32	3.2	1.07	53.29	0.32	54.15	0.325	275.97	1.98	0.31	0.325	80.17	1.02	0.32	1.14	0.32	0.32	5.42	0.33	57.38	1.46	3780.74	45.91	4.44	3.91	1.31	26	0.93	0.91	420.77	49.35
10% TSE	4	2.07	390.54	7.67	19.73	6.43	1	3.32	61.89	4.99	1.71	5228.98	0.32	4.77	1.5	53.29	0.32	53.91	0.325	331.79	2.2	0.31	0.325	88.65	1.53	0.32	1.31	0.32	0.32	14.54	0.33	79.8	2.18	4145.41	41.31	5.94	1.94	0.32	25.5	0.64	1.37	354.15	18.66
5% TSE	4	1.63	391.44	11.93	16.05	7.32	1	3.82	57.4	5.82	0.32	12468.8	0.32	8.06	1.64	66.83	1.16	48.37	0.325	452.62	2.16	0.31	0.74	102.09	1.56	0.32	1.39	0.32	0.32	26.89	0.33	212.25	3.56	5717.23	38.57	11.14	2.91	2.58	23.82	1.14	1.2	378.25	17.2
2.5% TSE	4	2.07	472.31	8.23	10.42	7.03	2.02	3.24	71.98	3.45	1.05	8832.68	0.32	7.09	0.32	75.66	0.77	41.78	0.325	393.4	2.35	0.31	0.325	103.76	1.86	0.32	0.99	0.32	0.32	28.49	0.33	120.96	2.58	5714.05	82.39	12.75	3.12	3.09	35.03	1.12	0.74	306.95	12.2
1.25% TSE	4	2.45	359.2	7.67	10.4	6.73	1.55	3.82	71.41	3.95	0.32	8780.36	0.32	1.6	0.32	88.55	1.42	44.67	0.325	387.6	2.77	0.31	0.74	75.05	1.62	0.32	0.82	0.32	0.32	17.24	0.33	128.24	2.55	3634.98	110.98	11.94	2.2	0.73	29.7	1.35	0.34	338.9	9.49
0.625% TSE	4	3.09	343.72	10.1	10.15	6.28	1.72	4.4	80.57	7.57	1.95	7153.64	0.32	8.06	2.82	71.26	1.1	38.77	0.325	338.1	2.51	0.31	0.74	63.05	1.13	0.32	0.92	0.32	0.32	18.32	0.33	101.55	2.42	4080.83	96.74	11.59	4.18	2.48	43.97	1.74	0.68	324.56	9.99
Untreated TSE	4	2.07	297.75	9.45	8.22	4.55	2.02	3.66	85.2	3.95	0.32	7121.79	0.32	7.09	0.32	66.83	0.32	51.27	0.325	449.78	2.43	0.31	0.325	63.39	1.24	0.32	0.325	0.32	0.32	13.05	0.33	54.55	2.26	3646.17	120.65	10.86	3.12	2.28	38.35	1.74	0.34	407.57	8.97
