## Supplement Table 2 for "A comparative analysis of cannabis and tobacco smoke exposure on human airway epithelial cell gene expression, immune phenotype, and response to formoterol and budesonide treatment"

### Sheet: Sheet1
Up-regulated Genes in TSE Vehicle vs Control Vehicle
Gene ID	p value	q value	Log2FC
ABCC2	3.78116e-08	0.000245019	1.25524
CYP1A1	7.24361e-08	0.000312924	3.36512
ADCY1	1.29256e-07	0.000409979	0.901248
CYP1B1	5.73698e-07	0.00123919	3.8158
IGFBPL1	9.78555e-07	0.0013471	0.642741
PTPRZ1	1.03943e-06	0.0013471	0.768592
GCLC	9.40772e-07	0.0013471	1.27795
ALDH1A3	1.31533e-06	0.0015497	1.63501
LRRC58	1.87786e-06	0.00187208	0.478476
CALB2	2.17492e-06	0.00201335	1.36878
NAMPT	2.33638e-06	0.00201863	1.0573
RAD18	3.60392e-06	0.00222413	0.611829
ATAD2	3.11459e-06	0.00222413	0.666449
NQO1	3.3349e-06	0.00222413	0.92978
CEACAM1	3.44756e-06	0.00222413	1.38501
ME1	3.12211e-06	0.00222413	1.39696
TIPARP	3.78893e-06	0.00223203	1.52856
TXNRD1	7.32929e-06	0.00365337	0.828491
SLC37A2	7.09312e-06	0.00365337	0.976481
GCLM	8.66794e-06	0.00401202	1.04567
SPP1	9.5958e-06	0.00414539	0.935178
PIR	9.33448e-06	0.00414539	1.73954
NEDD4L	1.12183e-05	0.00468995	0.601002
KHDRBS3	1.19233e-05	0.00482894	1.18842
PRSS23	1.33399e-05	0.00523893	0.625816
PHLDA1	1.67905e-05	0.00607662	0.966704
SQSTM1	1.93149e-05	0.00641848	0.788687
WWTR1	2.12158e-05	0.00670627	0.598596
SHISA2	2.08242e-05	0.00670627	1.43348
PARVB	2.40423e-05	0.00724625	0.925615
MMP1	2.36055e-05	0.00724625	1.89345
MYC	2.48742e-05	0.0073266	0.851647
DLAT	2.86351e-05	0.00806762	0.418293
GJB6	3.67428e-05	0.00848658	0.251614
NLE1	3.53636e-05	0.00848658	0.40844
TOPBP1	3.50646e-05	0.00848658	0.60284
RARRES1	3.61223e-05	0.00848658	1.22228
MCCC2	3.79932e-05	0.00848951	0.241895
KIAA0020	3.937e-05	0.00859318	0.573805
GCNT3	4.58427e-05	0.00914033	1.00683
G6PD	4.52254e-05	0.00914033	1.08772
UGT1A1	4.69916e-05	0.00922745	1.96911
ATXN10	5.28528e-05	0.00965398	0.280641
PCSK5	5.15975e-05	0.00965398	0.483899
CDCA7	5.48457e-05	0.00987223	0.486388
NUP210	5.57054e-05	0.00988962	0.967613
GLDC	5.72082e-05	0.0100157	0.820416
TKT	5.7961e-05	0.0100157	1.05913
TRABD2A	6.2976e-05	0.0102075	0.445282
RRAGD	6.46025e-05	0.0103134	0.648978
SETD7	6.79241e-05	0.010606	0.358862
MSH2	7.32377e-05	0.0112995	0.242619
C19orf48	7.90649e-05	0.0119149	0.362821
PYGL	7.81569e-05	0.0119149	0.674103
IPO7	8.73832e-05	0.0128692	0.413219
MGAM2	8.66841e-05	0.0128692	1.27739
CFAP97	8.96664e-05	0.013057	0.562024
PAK2	9.776e-05	0.0130889	0.223588
ADRB2	9.83762e-05	0.0130889	0.693806
UGDH	9.83917e-05	0.0130889	0.856018
E2F1	9.35475e-05	0.0130889	1.20491
MYOF	0.000101006	0.0131328	0.649146
LSM11	0.000105451	0.0132684	0.327255
PREP	0.000104536	0.0132684	0.430967
BFAR	0.00010708	0.0133439	0.349595
ISG20	0.000112106	0.0134527	0.454359
LRP8	0.000115123	0.0136881	0.890428
EPRS	0.000117415	0.0138336	0.207582
DEGS1	0.000124244	0.0141808	0.286876
CTPS1	0.000125378	0.0141808	0.532062
SORD	0.000131832	0.0142616	0.54573
MCM6	0.000132052	0.0142616	0.728365
LAMC1	0.000140052	0.0146377	0.665997
MARC1	0.000144941	0.0149082	0.424991
ICAM1	0.000151984	0.0151374	0.489185
ERMP1	0.000154177	0.0151374	0.534473
NETO2	0.00014961	0.0151374	0.728524
OLFM4	0.000158064	0.0154024	1.72266
USP12	0.000166699	0.0156552	0.304661
CD320	0.000164298	0.0156552	0.493607
MTHFD1	0.000165757	0.0156552	0.527003
CENPU	0.000165868	0.0156552	0.562933
TCN1	0.000170784	0.0158702	0.848405
ORC2	0.000176589	0.0159065	0.26273
KATNB1	0.000189313	0.0159999	0.223294
C9orf40	0.000187407	0.0159999	0.297657
PGD	0.000190122	0.0159999	0.701772
MCM2	0.000184062	0.0159999	0.760226
SLC43A3	0.000186267	0.0159999	0.916376
LRRC16A	0.000193433	0.0160175	0.293838
CHST15	0.000194849	0.0160175	0.46067
UGT1A10	0.000193631	0.0160175	1.3885
CTNNAL1	0.000203373	0.0162699	0.547689
ATL2	0.000207275	0.0163798	0.469875
SCARB1	0.000206164	0.0163798	0.745479
DUSP4	0.000217256	0.0168601	0.744467
SLC34A2	0.000218934	0.0168892	0.920342
RCN1	0.000237667	0.017112	0.243762
VDAC1	0.000233882	0.017112	0.362242
PLAUR	0.000224555	0.017112	0.401846
SNTB1	0.000232449	0.017112	0.439836
CHAF1B	0.00023534	0.017112	1.09345
SRPX	0.00024349	0.0174344	0.618108
STK39	0.000260221	0.0174949	0.228958
UXS1	0.000256069	0.0174949	0.299254
TUBGCP4	0.000252924	0.0174949	0.362208
EPT1	0.000247082	0.0174949	0.476547
ZNF367	0.000264348	0.0174949	0.784078
DTL	0.000263549	0.0174949	0.862076
MCM5	0.00025365	0.0174949	0.953921
MAFG	0.000267368	0.0175893	0.559249
DPYSL3	0.000269565	0.0176443	0.6606
GSPT1	0.000273777	0.0178299	0.19167
ZWILCH	0.000287019	0.0182875	0.184488
SMCHD1	0.000296248	0.0185477	0.347431
RFC4	0.000299894	0.0186857	0.651375
CSPG5	0.00031271	0.0190186	0.643898
GULP1	0.000323829	0.0194297	0.7459
FYB	0.000323054	0.0194297	0.848099
TIMP3	0.000326312	0.0194885	0.744325
UNG	0.00033974	0.019933	0.704346
RAD54L	0.000339907	0.019933	0.954673
F3	0.000341817	0.0199547	0.930487
TXNDC5	0.000345727	0.0199602	0.467743
MAFF	0.000345788	0.0199602	0.592429
ADK	0.000372091	0.0208757	0.529643
AGPAT9	0.000376858	0.0210521	1.31206
GALNT16	0.000383006	0.0211192	0.820483
CSK	0.00040315	0.0214132	0.28233
AVL9	0.000395877	0.0214132	0.374638
TRIP13	0.00040069	0.0214132	0.482373
APPL1	0.000422312	0.0217306	0.31263
CHCHD3	0.000415589	0.0217306	0.429275
GALNT14	0.00042254	0.0217306	0.66564
TSR1	0.000429327	0.0218819	0.470775
HOMER1	0.000430714	0.0218819	0.494554
CDT1	0.000437368	0.0218853	0.743197
SCD	0.000441713	0.0220177	0.695492
SNX9	0.000451299	0.0222389	0.200553
GINS2	0.000459873	0.0225756	0.654586
TALDO1	0.000462929	0.0226398	0.431849
PIGX	0.00047358	0.0229015	0.532736
CYP51A1	0.000483331	0.0232861	0.252122
FA2H	0.00048646	0.0233501	0.872925
SMIM10	0.00048829	0.0233514	0.313866
TRAP1	0.00049615	0.0235535	0.64108
SYNM	0.000499762	0.0236384	0.48889
SEL1L3	0.000503963	0.0236644	0.406447
HPRT1	0.00050913	0.023735	0.386277
NUDT21	0.000518201	0.0240713	0.311263
FTH1	0.000522753	0.024196	0.779668
MGST1	0.000525964	0.024258	0.628194
WIPI1	0.000534708	0.0244061	0.408443
TFRC	0.000536469	0.0244061	0.504615
SH3KBP1	0.000541615	0.0244576	0.292425
PITRM1	0.00055299	0.024803	0.337925
ITGA6	0.000553091	0.024803	0.545142
DHX15	0.000557028	0.0248747	0.131671
ANK3	0.000560449	0.0248747	0.502308
SMS	0.000584238	0.025286	0.275947
SMOC1	0.000591486	0.025286	0.314417
NFIB	0.000584297	0.025286	0.424078
XPOT	0.000593821	0.025286	0.426678
FGF2	0.000589233	0.025286	0.472898
MCM10	0.00059508	0.025286	0.635954
EHF	0.000593334	0.025286	0.840268
SUPT16H	0.000601057	0.0254565	0.360211
MCM3	0.0006338	0.0261594	0.36529
BLM	0.000629837	0.0261594	0.569747
RRM1	0.000644574	0.0265196	0.347355
FANCL	0.000677666	0.0267785	0.277948
CMTM7	0.000664553	0.0267785	0.313442
YEATS4	0.000678049	0.0267785	0.357409
PRPS2	0.00068186	0.0267785	0.442488
CDCA7L	0.000660438	0.0267785	0.640665
NLN	0.000687268	0.0269094	0.485535
TPD52L1	0.000697053	0.0271285	0.388381
FTL	0.000696958	0.0271285	0.770009
MCMBP	0.000705621	0.0273798	0.320891
ST3GAL4	0.000724927	0.027796	0.287782
PRDX6	0.000728749	0.0278376	0.227437
PARN	0.000732455	0.0278376	0.239331
TNFRSF21	0.000731935	0.0278376	0.578312
POLD2	0.000739215	0.0279307	0.499712
DUT	0.00074547	0.0280851	0.430296
FEM1C	0.000768186	0.0284448	0.483039
RMI2	0.000777104	0.0285305	0.605204
CA12	0.000797692	0.0290396	0.596527
ATIC	0.000809407	0.0293135	0.409535
ERCC6L	0.000829815	0.0297906	0.28665
PPARG	0.000842006	0.0300845	0.376238
PODXL	0.000844966	0.0300845	0.437996
HAUS6	0.000854391	0.0303367	0.39393
SAV1	0.00085901	0.0304174	0.44977
FAM60A	0.000867257	0.0305425	0.353309
ADAM9	0.000870431	0.0305712	0.446494
KIAA0930	0.000880379	0.0306688	0.46183
B4GALNT1	0.000880884	0.0306688	0.665919
LARS	0.000893781	0.0308069	0.237639
GRK5	0.000902461	0.0310236	0.293345
SLC16A1	0.000916379	0.0311134	0.298162
RALGAPA2	0.000913451	0.0311134	0.601688
SOAT1	0.000920681	0.0311541	0.380166
MASTL	0.000931181	0.0314273	0.271363
LRPPRC	0.00095921	0.0320396	0.409674
PIM1	0.000958336	0.0320396	0.975697
SERPINB5	0.000972037	0.0323015	0.539279
TGFBI	0.000984174	0.0326212	0.725834
PPARGC1A	0.000986762	0.0326235	0.850577
RFC1	0.000992882	0.0327424	0.241936
NAE1	0.0010124	0.0330174	0.328685
GTF2H1	0.00104448	0.0336727	0.293145
PTDSS1	0.00104838	0.0337112	0.365984
ALDH3A2	0.00105347	0.0337112	0.505456
PGM2	0.00106079	0.0338618	0.359595
TAMM41	0.0010738	0.0340256	0.329651
NFE2L2	0.00107739	0.0340561	0.341926
APBA1	0.00109121	0.0342423	0.511289
GLO1	0.00110459	0.0344123	0.371778
PTPN11	0.00111788	0.0344946	0.266855
SLC25A43	0.00111731	0.0344946	0.4023
SLC5A1	0.00112867	0.0347447	0.3783
MAP1B	0.00113227	0.0347729	0.655641
MCM4	0.00113598	0.0348045	0.60375
ZNF74	0.00115093	0.0350729	0.396101
HINT3	0.00115581	0.0350804	0.260724
HOOK1	0.00116165	0.0351751	0.148049
TYMS	0.00120806	0.0361581	0.504985
PPA1	0.00122633	0.0362034	0.349706
ZW10	0.00125582	0.0369059	0.281659
TAF3	0.00127106	0.037185	0.172195
PDE1C	0.00127475	0.037197	0.129762
MTFR2	0.00127998	0.037197	0.360465
SOWAHC	0.00128834	0.0373533	0.323575
ELK4	0.00129593	0.037406	0.645373
BTBD1	0.00131784	0.0379538	0.162475
MEGF9	0.0013307	0.0380516	0.233101
AFAP1L1	0.00133847	0.0380516	0.485814
DHCR7	0.00133314	0.0380516	0.581591
PCOLCE2	0.00134933	0.0382656	0.608434
LYPLA1	0.00135532	0.0383513	0.189085
IGFBP1	0.00136348	0.0384145	0.832681
TSKU	0.00138236	0.0387779	0.666091
ACSL3	0.00140564	0.0393459	0.402956
SHMT1	0.00141019	0.0393882	0.376417
MTHFD2	0.0014303	0.0398207	0.55813
SLC25A24	0.00146205	0.039891	0.328034
LRRC36	0.0014514	0.039891	0.350749
COCH	0.00145443	0.039891	0.427794
SOX9	0.00144056	0.039891	0.578054
STK26	0.00146973	0.0400161	0.432448
UBA2	0.00148466	0.040338	0.318003
RAD51AP1	0.00150432	0.0406221	0.391474
PCDHGC3	0.00150452	0.0406221	0.60147
PATL1	0.00154082	0.041057	0.325028
USP32	0.00154393	0.041057	0.383285
TNFRSF19	0.00154385	0.041057	0.74975
UTP20	0.0015577	0.0412839	0.693978
IL17RB	0.00156841	0.0413143	0.270267
CD55	0.00156454	0.0413143	0.848258
SLC22A3	0.00157295	0.0413391	0.627673
LYPD3	0.00159219	0.0415805	0.824137
PLEKHM1	0.00160545	0.0416967	0.389018
ARHGAP18	0.00162873	0.0419648	0.372994
PCSK9	0.00162575	0.0419648	0.525584
TRIM16L	0.00162253	0.0419648	1.30136
NCBP1	0.00163338	0.0420012	0.228912
WDHD1	0.00165494	0.0423821	0.539888
CSDE1	0.00168029	0.0427831	0.157082
EYA4	0.00167942	0.0427831	0.605657
LRP5	0.0017149	0.04323	0.47068
CDC25B	0.0017113	0.04323	0.595898
SERBP1	0.00176778	0.0440564	0.201832
GCSH	0.00176882	0.0440564	0.303298
PRKDC	0.00176902	0.0440564	0.431705
ENO2	0.0017711	0.0440564	0.464165
FASTKD1	0.00178713	0.0443702	1.52544
REPS1	0.00185125	0.045526	0.434388
LAMA3	0.001862	0.0457037	0.445035
SERTAD2	0.00187002	0.0457272	0.602308
LXN	0.00188689	0.0459662	0.339453
MTHFD1L	0.00191599	0.0464136	0.392964
ABHD17C	0.00193465	0.0466771	0.25529
ATR	0.00196001	0.0471275	0.284676
AGPAT5	0.0019792	0.0475008	0.310089
DAW1	0.00198637	0.0475847	0.32872
HSPA9	0.00200825	0.0476653	0.161645
SFXN1	0.0020118	0.0476653	0.291783
CYP27A1	0.00200898	0.0476653	0.514707
LRP3	0.00200954	0.0476653	0.627805
LDLRAD3	0.00201072	0.0476653	0.69623
MDH2	0.00202386	0.0478475	0.246606
NQO2	0.00204445	0.0479774	0.3341
PPAT	0.00205653	0.0480227	0.430467
HIPK2	0.00208972	0.04819	0.258332
VPS37A	0.00210514	0.0484593	0.20752
DSCC1	0.00211849	0.0485083	0.417522
MTCH2	0.00213513	0.0486315	0.276848
RAB7A	0.00219233	0.0493273	0.169927
RPE	0.0022004	0.0493299	0.295698
