## Supplement Table 3 for "A comparative analysis of cannabis and tobacco smoke exposure on human airway epithelial cell gene expression, immune phenotype, and response to formoterol and budesonide treatment"

### Sheet: Sheet1
Down-regulated Genes in TSE Vehicle vs Control Vehicle
Gene ID	p value	q value	Log2FC
TMEM125	7.10409e-09	9.2069e-05	-3.51265
ALB	1.58171e-07	0.000409979	-1.19927
GC	7.56466e-07	0.0013471	-2.15898
TNFSF13	1.43667e-06	0.0015516	-0.849395
P2RX4	3.38536e-06	0.00222413	-0.696593
SERPINH1	5.59971e-06	0.00315532	-0.58303
SERPINA4	6.08036e-06	0.0032834	-0.695051
CNOT11	7.9627e-06	0.0038221	-0.605161
PPP1R3C	1.53195e-05	0.00583943	-0.744356
ITGA1	1.68795e-05	0.00607662	-0.849078
CLU	1.80708e-05	0.00632968	-0.610139
ID2	1.86257e-05	0.00635236	-0.971702
GPC3	2.8436e-05	0.00806762	-0.93305
SULT1E1	3.06076e-05	0.00829342	-1.39423
CFH	3.07164e-05	0.00829342	-0.945296
CYP2C18	3.20726e-05	0.00848289	-0.915832
WNT10A	3.39749e-05	0.00848658	-0.864217
TTR	3.47749e-05	0.00848658	-0.853208
C2orf54	3.46874e-05	0.00848658	-0.367278
RNF114	3.73252e-05	0.00848658	-0.248564
BCAS1	3.97832e-05	0.00859318	-1.05902
SPDEF	4.31757e-05	0.00888185	-1.20943
LANCL1	4.23182e-05	0.00888185	-0.676559
SLPI	4.29634e-05	0.00888185	-0.589226
MS4A8	4.82821e-05	0.00933935	-1.53432
SELENBP1	5.2078e-05	0.00965398	-1.5557
CRYZ	5.28883e-05	0.00965398	-0.489403
CDH17	6.30092e-05	0.0102075	-1.13952
CAMP	6.09556e-05	0.0102075	-0.57542
MAGED1	6.29441e-05	0.0102075	-0.265859
RAB6B	6.20849e-05	0.0102075	-0.173311
PPP1R1B	6.52546e-05	0.0103134	-0.581629
CYP2C8	9.89749e-05	0.0130889	-1.34347
ADCY5	9.23835e-05	0.0130889	-0.998824
SERTAD3	9.60551e-05	0.0130889	-0.648567
MAGED2	9.60995e-05	0.0130889	-0.495645
TINAG	9.74875e-05	0.0130889	-0.487006
ETNK2	0.000101333	0.0131328	-0.297455
NPY1R	0.000102542	0.0131579	-0.926674
BTG2	0.000109209	0.0133523	-0.97889
LRG1	0.000109021	0.0133523	-0.792222
IL10RB	0.000111492	0.0134527	-0.406744
CAPN5	0.000120833	0.0141081	-0.685794
TMEM163	0.000126927	0.0141808	-0.566198
PLA1A	0.000126029	0.0141808	-0.438754
SYNGR2	0.00012514	0.0141808	-0.41417
CALCB	0.00013203	0.0142616	-1.01863
SSR2	0.00012965	0.0142616	-0.322229
ADAMTS9	0.000133239	0.0142709	-0.424847
ID3	0.000135208	0.0143631	-1.21547
CD82	0.000136701	0.0144036	-0.924837
FOXJ1	0.000143661	0.0148948	-0.443808
MATN2	0.000147974	0.0151004	-0.485622
RGS2	0.00015079	0.0151374	-1.25477
TSPAN31	0.000153378	0.0151374	-0.437869
TGM2	0.000165485	0.0156552	-0.813618
CAPSL	0.000171438	0.0158702	-1.01603
C10orf54	0.000172954	0.015897	-0.882575
SEPP1	0.000177967	0.0159065	-1.35861
SPTSSB	0.000176852	0.0159065	-1.07683
AMACR	0.000174707	0.0159065	-0.441923
SUMF2	0.000189194	0.0159999	-0.369097
CALR	0.000184006	0.0159999	-0.314915
IFT57	0.000181919	0.0159999	-0.299086
HIST2H2AA3	0.000183806	0.0159999	-0.232062
SNAP25	0.000195731	0.0160175	-0.898746
CFAP69	0.000196511	0.0160175	-0.741532
ST3GAL5	0.000202093	0.0162699	-0.682251
RAB26	0.000202224	0.0162699	-0.5048
DNAJB2	0.000208596	0.0163843	-0.399748
HABP2	0.000213001	0.0166294	-0.774774
MTSS1	0.000235194	0.017112	-0.845499
TST	0.000235041	0.017112	-0.767953
EDIL3	0.000237136	0.017112	-0.750644
PAQR8	0.000224436	0.017112	-0.666707
HOTS	0.000230619	0.017112	-0.653301
GBP1	0.000226019	0.017112	-0.620391
BLCAP	0.000235266	0.017112	-0.270822
TXNIP	0.000264583	0.0174949	-2.23852
SERPINA6	0.000259682	0.0174949	-1.07398
METTL7A	0.000262468	0.0174949	-0.92872
CNR1	0.000259779	0.0174949	-0.559211
LIMA1	0.000249421	0.0174949	-0.474448
GJB1	0.000254647	0.0174949	-0.457897
HSPA5	0.000246529	0.0174949	-0.3423
RABAC1	0.000253305	0.0174949	-0.310518
CDKN2C	0.000280497	0.0180914	-0.6119
PLAT	0.000280584	0.0180914	-0.45685
ANGPTL4	0.000282714	0.0181385	-1.24573
TAF7	0.000287859	0.0182875	-0.254353
ARRB1	0.000291625	0.0184364	-0.53703
TMEM107	0.000295325	0.0185477	-0.316627
APOBEC3G	0.000312732	0.0190186	-0.634227
YPEL5	0.000311757	0.0190186	-0.579417
CFI	0.000309642	0.0190186	-0.506507
ALG2	0.000314042	0.0190186	-0.350227
RALYL	0.000313457	0.0190186	-0.329769
APOM	0.00033136	0.0196093	-0.815076
SMARCA1	0.000331127	0.0196093	-0.511941
CRIP2	0.000346531	0.0199602	-0.818539
PVRL2	0.0003509	0.0201224	-0.446387
STMN3	0.00035276	0.02014	-0.671745
RBP1	0.000364737	0.0207324	-0.55067
CAT	0.00036846	0.0208526	-0.329244
GNPTG	0.000370417	0.0208722	-0.370897
EPHB4	0.000378701	0.0210642	-0.501865
B3GNT7	0.00038366	0.0211192	-0.773605
CYS1	0.000384578	0.0211192	-0.655836
ANKS4B	0.000400516	0.0214132	-0.635877
TMEFF2	0.000402799	0.0214132	-0.62118
LGALS4	0.000399796	0.0214132	-0.534816
PGM1	0.000400601	0.0214132	-0.298326
POP4	0.000400687	0.0214132	-0.167347
ERGIC3	0.00040594	0.0214734	-0.343154
SFTA2	0.000408455	0.0215186	-1.04249
KCNE3	0.000420007	0.0217306	-1.4273
DEGS2	0.000417505	0.0217306	-0.737998
SLCO4C1	0.000420218	0.0217306	-0.65484
NKX3-2	0.000426462	0.0218456	-0.235192
PIGR	0.000432967	0.0218819	-0.555496
SLC2A8	0.000433923	0.0218819	-0.277835
FOLR1	0.000436665	0.0218853	-1.05191
TMEM205	0.000444955	0.0220943	-0.401512
ENTPD2	0.000447264	0.0221242	-0.718018
MEDAG	0.000467096	0.0227578	-0.677881
MISP	0.000470055	0.0228162	-1.20562
CTSH	0.000492781	0.0234796	-0.41487
VPS45	0.000503217	0.0236644	-0.300499
TSPYL1	0.000508463	0.023735	-0.360334
PLBD1	0.000533242	0.0244061	-0.384298
MALL	0.000536708	0.0244061	-0.378279
HNMT	0.00053982	0.0244576	-0.454168
SUMF1	0.000559145	0.0248747	-0.466156
BMP3	0.000565297	0.0250042	-0.735036
FILIP1L	0.00057463	0.0252805	-0.893744
MOAP1	0.000575442	0.0252805	-0.306164
FLRT3	0.000579807	0.025286	-0.817816
EPHA1	0.000580813	0.025286	-0.588673
HLA-DMA	0.000591822	0.025286	-0.53438
BMP4	0.000605487	0.0255606	-0.403182
PRKACB	0.000610808	0.0257016	-0.439805
TMEM50B	0.00061566	0.0258219	-0.453552
AGR2	0.000631588	0.0261594	-0.825026
TRIM21	0.000632775	0.0261594	-0.509942
ZNF552	0.000626392	0.0261594	-0.437269
SOX4	0.000648507	0.026597	-0.491961
ANXA13	0.000661638	0.0267785	-0.92784
BDH2	0.000670686	0.0267785	-0.686008
C9orf152	0.000662371	0.0267785	-0.654865
GOLM1	0.000681686	0.0267785	-0.631961
NTN4	0.000679306	0.0267785	-0.544864
SMOC2	0.0006771	0.0267785	-0.533051
SELT	0.000678576	0.0267785	-0.381973
YIPF1	0.0006761	0.0267785	-0.301564
SH3BGRL	0.000664673	0.0267785	-0.255842
AP1M2	0.000709036	0.0274302	-0.229378
RBMX	0.000714365	0.0275541	-0.299516
IRF6	0.000721232	0.0277364	-0.227478
HCFC1R1	0.000735785	0.0278824	-0.511853
CPSF3L	0.000750923	0.0282086	-0.346724
MMP28	0.000757818	0.0282222	-0.647446
TMC4	0.000754145	0.0282222	-0.54709
DAZAP2	0.000756921	0.0282222	-0.225677
KCNJ13	0.000766164	0.0284448	-0.444093
LYPD6B	0.00077251	0.0285234	-1.11296
ANKMY2	0.000776174	0.0285305	-0.310784
DNM2	0.000781966	0.0286279	-0.541763
MKNK2	0.000794192	0.0289936	-0.379804
TRIM34	0.00080974	0.0293135	-0.33577
SLC44A2	0.000814928	0.0294191	-0.511933
PARM1	0.000828118	0.0297906	-0.315765
ANTXR2	0.000842853	0.0300845	-0.475874
TUBB4B	0.000862602	0.0304614	-0.455341
CAMK2N1	0.000874402	0.0306277	-0.35584
FAM168B	0.000882675	0.0306688	-0.179337
MOB3B	0.000888646	0.0307116	-0.511554
SIAE	0.000887742	0.0307116	-0.283187
CREM	0.000905667	0.0310514	-0.165327
C8orf31	0.000917076	0.0311134	-0.628037
USH1C	0.00091513	0.0311134	-0.480569
UBD	0.000951571	0.0320321	-1.07357
COLCA1	0.000955521	0.0320396	-0.357408
CTSF	0.000971899	0.0323015	-0.685511
ADGRE5	0.000997975	0.0328268	-0.463792
TMEM176B	0.00100383	0.0329359	-0.677027
PACRG	0.00101396	0.0330174	-0.898077
SCYL3	0.00101163	0.0330174	-0.534444
TMEM173	0.0010274	0.0333711	-0.713311
SDC1	0.00103236	0.0334483	-0.305587
CAMK1	0.00104172	0.0336676	-0.257452
RHOC	0.00105231	0.0337112	-0.482243
AMBP	0.00106383	0.0338752	-0.282972
NME3	0.00106985	0.0339834	-0.54244
STAM2	0.00108145	0.034101	-0.333059
UCP2	0.00108828	0.0342332	-0.86602
A4GNT	0.00109582	0.034304	-0.602159
ZNF69	0.00109913	0.0343245	-0.575065
AQP1	0.00111424	0.0344946	-0.926552
YIPF3	0.00111201	0.0344946	-0.291075
MKKS	0.00114241	0.0349189	-0.303208
GLUL	0.00115286	0.0350729	-0.23229
CARHSP1	0.00116716	0.0352595	-0.435637
PRKAB1	0.0011715	0.0353083	-0.494411
LRRC3C	0.0011928	0.035867	-0.585549
SMTN	0.00120511	0.0361532	-0.509129
PTRF	0.00121964	0.0362034	-0.897545
GFPT1	0.00122266	0.0362034	-0.475615
SCPEP1	0.00121803	0.0362034	-0.416539
KLHDC2	0.00122405	0.0362034	-0.359485
RTN4	0.00122211	0.0362034	-0.261258
PDP1	0.00125015	0.0368225	-0.439584
IYD	0.00126859	0.037185	-0.409379
BCHE	0.00128008	0.037197	-0.394941
SLC9A3R1	0.00129434	0.037406	-0.502088
CASR	0.00132506	0.0380516	-0.689864
TRIM8	0.00133885	0.0380516	-0.285272
ATXN7L3B	0.00132739	0.0380516	-0.244363
TCTN2	0.00136078	0.0384145	-0.421713
TSPYL4	0.00136937	0.0384968	-0.305022
DHRS7B	0.0014349	0.0398207	-0.319998
TMBIM1	0.00143341	0.0398207	-0.22954
SLC39A5	0.00144966	0.039891	-0.69319
ERMAP	0.00146083	0.039891	-0.251536
EML4	0.00146086	0.039891	-0.214136
COG2	0.00145308	0.039891	-0.207237
BDNF	0.00149053	0.0404126	-0.118034
CASP9	0.00150958	0.0406739	-0.411147
TTLL6	0.00151599	0.0407619	-0.757388
AQP3	0.00152549	0.040873	-0.596473
TAX1BP3	0.00152643	0.040873	-0.364451
RNF103	0.00154597	0.041057	-0.373561
DGCR8	0.00156835	0.0413143	-1.17002
DALRD3	0.00157573	0.0413391	-0.242357
GHR	0.00158794	0.0415752	-0.232659
FAM118B	0.00159456	0.0415805	-0.673511
PROCR	0.00160363	0.0416967	-0.792854
DCAF6	0.00162745	0.0419648	-0.354196
KIF20A	0.00165766	0.0423821	-0.41279
AGA	0.001658	0.0423821	-0.329777
RNF10	0.00169605	0.0430996	-0.207058
TMSB15A	0.0017021	0.0431687	-0.599617
CLDN10	0.0017108	0.04323	-0.289244
GPKOW	0.00171786	0.04323	-0.129823
ARSD	0.00173211	0.0435041	-0.489288
GBP3	0.0017404	0.0436279	-0.325599
AP1G2	0.00182906	0.0453242	-0.554906
PGBD5	0.00183284	0.0453314	-0.598232
GK	0.00184699	0.045526	-0.383866
MCL1	0.0018483	0.045526	-0.26158
FBXL2	0.00186595	0.045714	-0.386244
ABHD16A	0.00188245	0.0459445	-0.352019
VKORC1	0.00189896	0.0461735	-0.234351
NDRG1	0.00190918	0.0463352	-0.608217
HNRNPH1	0.00192665	0.0465847	-0.619323
CEACAM7	0.00193768	0.0466771	-1.13454
FAM131B	0.00201167	0.0476653	-0.662033
PPL	0.00202688	0.0478475	-0.514568
HHLA2	0.00204581	0.0479774	-1.0593
STEAP4	0.00205089	0.0479774	-0.717171
ADAM28	0.00205082	0.0479774	-0.441029
HDHD1	0.0020508	0.0479774	-0.159293
CYP4V2	0.00206383	0.0481067	-0.434105
VTN	0.00207994	0.04819	-0.709111
SSPN	0.00208927	0.04819	-0.520611
ZNF816	0.00208528	0.04819	-0.315034
PSMB8	0.00208494	0.04819	-0.214798
HADHA	0.00208371	0.04819	-0.136496
PGM2L1	0.00211308	0.0485059	-0.431946
C10orf32	0.00211465	0.0485059	-0.307976
IL18	0.00212382	0.0485445	-0.432775
PRR13	0.00212978	0.0485951	-0.267013
ROGDI	0.00216039	0.0490026	-0.562274
SLC39A14	0.00216277	0.0490026	-0.281073
CAPNS1	0.00215677	0.0490026	-0.229176
TMEM27	0.00217002	0.049081	-0.586184
MSMB	0.00218439	0.0492344	-0.753313
CDKN1A	0.00218353	0.0492344	-0.563727
TMEM169	0.00219763	0.0493299	-0.457399
TMEM101	0.00220386	0.0493299	-0.213026
