## Supplement Table 4 for "A comparative analysis of cannabis and tobacco smoke exposure on human airway epithelial cell gene expression, immune phenotype, and response to formoterol and budesonide treatment"

### Sheet: Sheet1
Up-regulated Genes in CSE Vehicle vs Control Vehicle
Gene ID	p value	q value	Log2FC
CCBL2	7.68247e-08	0.000497785	0.300292
NAMPT	1.93855e-07	0.000837388	1.14158
G6PD	3.80244e-07	0.00104324	1.06601
CYP1B1	4.02517e-07	0.00104324	3.07475
IGFBPL1	7.57665e-07	0.00119248	0.592024
SPP1	9.12885e-07	0.00119248	1.00571
PPARGC1A	7.47857e-07	0.00119248	1.01242
GCNT3	9.20195e-07	0.00119248	1.34237
GCLC	6.69987e-07	0.00119248	1.37454
SQSTM1	1.55564e-06	0.00183268	1.17452
KHDRBS3	1.95039e-06	0.00194424	1.17651
ME1	2.76175e-06	0.00238663	1.28608
DGAT2	3.2598e-06	0.00248492	0.48416
GCLM	3.53593e-06	0.00254567	1.15718
CEACAM1	3.81301e-06	0.00260067	1.0957
SBF2	4.50658e-06	0.00274742	0.346672
ANK3	4.66419e-06	0.00274742	0.550754
NDUFAF2	5.07966e-06	0.00282197	1.99531
PARVB	5.93382e-06	0.00284801	0.870176
NQO1	6.55266e-06	0.00303271	0.732072
PTPRZ1	7.44753e-06	0.00306877	0.501823
SCARB1	7.40779e-06	0.00306877	0.624405
ICAM1	8.09489e-06	0.00317884	0.822868
CLIP4	9.74469e-06	0.00350782	0.926178
TXNDC5	1.09266e-05	0.0036215	0.33894
CHCHD3	1.07266e-05	0.0036215	0.418202
CDC25B	1.05648e-05	0.0036215	0.677431
TKT	1.14666e-05	0.00362427	1.05292
FTH1	1.25788e-05	0.00379091	0.809711
ST3GAL4	1.39587e-05	0.00384873	0.611346
CYP27A1	1.49171e-05	0.00390224	0.76273
SHISA2	1.52385e-05	0.00390224	1.01049
PIM1	1.67733e-05	0.00407434	1.01272
NPAS2	1.7554e-05	0.00413604	0.414245
BFAR	1.85343e-05	0.00428903	0.455526
PGD	1.94087e-05	0.00433589	0.660954
PHLDA1	1.94055e-05	0.00433589	0.705049
TGFBI	2.13187e-05	0.00434133	0.531364
PIR	2.10271e-05	0.00434133	1.54443
LRP3	2.21235e-05	0.00441074	0.695702
NEDD4L	2.39929e-05	0.00471096	0.602125
RAB7A	2.92166e-05	0.0049684	0.237439
MAL	2.95213e-05	0.0049684	0.439579
ATIC	2.82642e-05	0.0049684	0.505079
CDCA7	2.72246e-05	0.0049684	0.515545
AHCYL2	2.94886e-05	0.0049684	0.549286
MYOF	2.68667e-05	0.0049684	0.570093
TIMP3	2.92217e-05	0.0049684	0.980771
RRAGD	3.46795e-05	0.00554829	0.865976
FA2H	3.4642e-05	0.00554829	1.33516
PRRX1	3.60107e-05	0.00559007	0.362979
FYB	3.54751e-05	0.00559007	0.66291
HOMER1	3.80817e-05	0.0057422	0.346967
MYO1E	3.81071e-05	0.0057422	0.524676
UGT1A10	3.90609e-05	0.00575216	1.33247
SPNS2	4.10374e-05	0.00594714	1.10244
ENO2	4.41686e-05	0.00615463	0.542362
IPO7	4.54561e-05	0.00615724	0.426039
SEL1L3	4.5706e-05	0.00615724	0.530726
LGI2	4.74698e-05	0.00621375	0.189417
WASF2	4.97936e-05	0.00632623	0.288646
TIPARP	5.17846e-05	0.00645265	0.830915
FTL	5.34413e-05	0.00646182	0.927539
ALDH1A3	5.28403e-05	0.00646182	0.977551
TMEM147	5.55334e-05	0.00660236	0.291139
RARRES1	5.68777e-05	0.0067007	0.727869
TRAP1	5.81953e-05	0.00673351	0.673684
CXCL5	6.13905e-05	0.00697859	0.763862
RPUSD3	6.19759e-05	0.00698388	0.37376
EIF5B	6.94775e-05	0.00728319	0.144085
PPAP2C	7.0382e-05	0.00728319	0.290894
MGAM2	7.08143e-05	0.00728319	0.816181
UGDH	6.83365e-05	0.00728319	0.820933
GULP1	6.9924e-05	0.00728319	1.11727
OSGIN1	6.96335e-05	0.00728319	1.23632
SLC1A5	7.41669e-05	0.00739113	0.128543
LRP5	7.72314e-05	0.00747642	0.366047
RNMT	7.92288e-05	0.00760538	0.354279
NDUFAF4	8.0807e-05	0.00764363	0.441509
CLCN3	8.47464e-05	0.00789815	0.365365
SNTB1	9.16823e-05	0.00830847	0.428961
ARHGAP18	9.55922e-05	0.00849532	0.285894
PKN1	9.76775e-05	0.00849532	0.540956
CALB2	9.75962e-05	0.00849532	1.01675
RAD18	0.000100871	0.00871461	0.400791
STK39	0.00011071	0.00880179	0.30173
MLPH	0.000110377	0.00880179	0.399149
DLAT	0.000108768	0.00880179	0.39971
BOD1	0.000108534	0.00880179	0.407874
PRSS23	0.000107944	0.00880179	0.460951
PPARG	0.000106324	0.00880179	0.511162
MTHFD1	0.000108773	0.00880179	0.511873
AKR1C3	0.000103964	0.00880179	0.524256
CDT1	0.000107901	0.00880179	0.54218
VDAC1	0.000123015	0.0094919	0.29678
TPD52L1	0.000123053	0.0094919	0.44768
SLC5A1	0.000127277	0.00970226	0.508006
RNF214	0.00014137	0.00983754	0.251689
BCLAF1	0.000130959	0.00983754	0.293045
SCFD2	0.000133119	0.00983754	0.392873
WIPI1	0.000136574	0.00983754	0.461438
DUSP5	0.000141156	0.00983754	0.614148
CAD	0.000142353	0.00983754	0.631411
SLC34A2	0.000142149	0.00983754	0.682301
TSKU	0.000142716	0.00983754	0.778907
CSTB	0.000140436	0.00983754	0.790901
SLC37A2	0.000132713	0.00983754	0.991173
TNFRSF11B	0.000138582	0.00983754	1.184
UGT1A1	0.000142184	0.00983754	1.48422
MGAT4B	0.00014356	0.00984336	0.591237
TXNRD1	0.000144612	0.00986334	0.705652
RNASE1	0.000147072	0.00992657	0.716537
GADD45G	0.000150869	0.00995081	0.480958
MCM2	0.000151457	0.00995081	0.572987
MMP1	0.000151871	0.00995081	1.21202
SOWAHC	0.000153327	0.00998476	0.363047
UXS1	0.000156062	0.0100769	0.251094
NLE1	0.000156297	0.0100769	0.399789
SF3A1	0.000159695	0.0101945	0.387324
PAK2	0.000169134	0.0104622	0.237821
ALDH3A2	0.000166497	0.0104622	0.439018
CFDP1	0.000176714	0.0105775	0.335903
OGDH	0.000173257	0.0105775	0.351078
C20orf27	0.000179102	0.0106467	0.331352
LAMC1	0.000182212	0.0106846	0.578716
AKR1B10	0.000181895	0.0106846	1.13384
EPS15L1	0.000187826	0.0107825	0.395091
CDCA7L	0.00018733	0.0107825	0.472375
PARN	0.000194194	0.0108942	0.220715
APPL1	0.00019382	0.0108942	0.276293
GSPT1	0.00019512	0.010899	0.179803
XPO7	0.000201526	0.0111606	0.206683
EEF1A2	0.000200947	0.0111606	0.4237
CD58	0.000207707	0.0114141	0.420887
C1orf43	0.000210782	0.011429	0.247916
GSR	0.000209313	0.011429	0.330218
PHLDA3	0.000212981	0.0114478	0.392025
MAFF	0.000213533	0.0114478	0.673366
HMGA1	0.00021705	0.0115184	0.522791
TMEM185B	0.000219699	0.0115266	0.154328
HAUS6	0.000221536	0.0115762	0.346657
PARD3	0.000223711	0.0116032	0.279134
FN1	0.00022474	0.0116032	0.965535
HS1BP3	0.000232989	0.011887	0.612926
CSDE1	0.000235941	0.0119436	0.162235
SLK	0.000237453	0.0119733	0.592297
FAM60A	0.000243128	0.012212	0.274813
CD320	0.000244564	0.0122158	0.45476
VAT1	0.000249761	0.01226	0.596984
CMTM7	0.000251589	0.0123032	0.557597
NUP210	0.000258077	0.0124792	0.717212
PDCD2L	0.000259428	0.0124979	0.513033
SF3B3	0.000260565	0.0125051	0.244007
ABCB7	0.000261508	0.0125051	0.733168
PITRM1	0.000263423	0.0125504	0.299782
PPT1	0.000267065	0.012631	0.20274
TMEM43	0.000266627	0.012631	0.44387
THEM6	0.000268998	0.0126762	0.316687
MRPS5	0.000275259	0.0127396	0.182829
SREBF2	0.000271342	0.0127396	0.272995
TRAK1	0.000275251	0.0127396	0.4402
PTPN12	0.00028458	0.0129855	0.347855
DDX54	0.000290174	0.0131023	0.331368
SRPX2	0.000293789	0.0132195	0.724249
PHLPP1	0.000297051	0.01332	0.329623
IARS	0.000305687	0.0134285	0.328952
ATL2	0.000304706	0.0134285	0.389361
ATAD2	0.000305384	0.0134285	0.389819
SLC17A5	0.000303026	0.0134285	0.462497
LAMB1	0.000304186	0.0134285	0.529105
SEPT11	0.000313259	0.0134967	0.169468
KAT5	0.000313138	0.0134967	0.271874
MCM6	0.00030829	0.0134967	0.469507
MGST1	0.000315825	0.0135523	0.518839
PPP3CC	0.000324334	0.0138258	0.316751
LAMA3	0.000336787	0.0139456	0.440215
KDSR	0.000334417	0.0139456	0.463689
AGPAT9	0.000336829	0.0139456	1.12592
SETD7	0.000350127	0.0142235	0.337602
IBTK	0.000359516	0.0144689	0.423199
F3	0.000361052	0.0144857	0.809608
KIAA0020	0.000371365	0.0147623	0.463751
KCNK1	0.000372707	0.0147704	0.427254
MEGF9	0.000376907	0.0148874	0.297625
MAP1B	0.000377958	0.0148874	0.746674
REPS1	0.000381738	0.0149455	0.48932
SDCBP	0.000384538	0.0150097	0.308264
LRPPRC	0.000390164	0.0150146	0.458436
CDC45	0.000387202	0.0150146	0.651818
DHX15	0.000398693	0.0150907	0.114753
EXOC6	0.000410158	0.0152325	0.464867
TNFRSF21	0.000410134	0.0152325	0.502657
TOP1	0.000416752	0.015273	0.0963856
LRRC58	0.000421048	0.015273	0.368217
ITGA6	0.000424259	0.015273	0.415688
NEK7	0.000412876	0.015273	0.46269
MCM5	0.000414872	0.015273	0.616222
C19orf48	0.000428852	0.0153099	0.293317
MYO1D	0.000432977	0.0154147	0.423906
ACSL3	0.000444116	0.015597	0.173465
SORD	0.000443299	0.015597	0.480542
ZNF384	0.000446033	0.015622	0.90633
RHPN2	0.000453823	0.0158094	0.446192
UBA2	0.000455178	0.0158141	0.332923
SRPX	0.000457087	0.0158379	0.340676
RAD50	0.000465294	0.0160366	0.272243
MDH2	0.000480194	0.0162228	0.259641
XPOT	0.000475442	0.0162228	0.292027
GPR37	0.000477735	0.0162228	0.610294
SERPINA3	0.000481894	0.0162228	0.681381
PLAU	0.000477328	0.0162228	0.937397
GTF2IRD1	0.000484871	0.0162784	0.596842
PFKP	0.000488359	0.0162879	0.280409
CSPG5	0.000488926	0.0162879	0.372662
FEM1C	0.000496468	0.0163708	0.667741
TALDO1	0.000506141	0.0165633	0.409243
SERPINB5	0.000514747	0.0167603	0.72848
SOX9	0.000538244	0.0172723	0.372657
CRBN	0.000549972	0.0173437	0.315157
ABTB2	0.000549036	0.0173437	0.467259
SYNM	0.000546307	0.0173437	0.631545
PRSS22	0.000548356	0.0173437	0.777513
SNRNP200	0.000555534	0.017357	0.134042
CCT8	0.000558521	0.017357	0.139587
RPE	0.000558486	0.017357	0.21521
SRSF4	0.00055249	0.017357	0.235891
SESTD1	0.000556555	0.017357	0.698058
CARS2	0.000563175	0.0174598	0.321556
TBRG4	0.000565504	0.0174901	0.343165
SIGMAR1	0.000572669	0.0176276	0.44591
PABPC4	0.000583487	0.0176668	0.304463
SMCHD1	0.000582467	0.0176668	0.340429
PREP	0.000582422	0.0176668	0.379852
RFC4	0.000592494	0.0178147	0.43421
MYC	0.000591844	0.0178147	0.677425
MTCH2	0.00060568	0.0178387	0.239918
EHF	0.000605017	0.0178387	0.592795
SFXN4	0.000610645	0.0178631	0.42374
CHAF1B	0.000610218	0.0178631	0.782211
C17orf53	0.000618465	0.0180511	0.416497
ABCA3	0.00062179	0.0180668	0.291451
SLC28A3	0.000624222	0.0180969	0.499705
NKAP	0.000629141	0.0181086	0.250207
PNPT1	0.000630217	0.0181086	0.255911
CFTR	0.000628482	0.0181086	0.299337
AZGP1	0.00064545	0.0184546	0.369352
BAG6	0.000648289	0.0184641	0.621135
MIPEP	0.000660265	0.0186413	0.28137
DPP7	0.000664374	0.0186697	0.287355
NR1D2	0.000671112	0.0187434	0.542802
ACTN4	0.000676963	0.0188053	0.192936
GOT2	0.000675449	0.0188053	0.244691
MAP4K3	0.000677683	0.0188053	0.270117
BCAR3	0.000687441	0.0189207	0.595803
TIMP2	0.000693341	0.0189557	0.48806
TFAP4	0.000692161	0.0189557	0.697075
SF3A3	0.000700511	0.0190713	0.295154
NBN	0.000716422	0.0191293	0.281661
SNX9	0.00070645	0.0191293	0.31235
LATS2	0.000709272	0.0191293	0.330148
NUP188	0.000718879	0.0191293	0.497163
PCOLCE2	0.000718371	0.0191293	0.680915
CD55	0.000717004	0.0191293	1.17989
SRRM2	0.000724442	0.0191984	0.35914
ARL2BP	0.000729082	0.0192333	0.224826
GPX2	0.000730211	0.0192333	0.960331
CYP1A1	0.000739939	0.0193718	1.30289
KCTD1	0.000762606	0.0198446	0.493904
RPTOR	0.000774027	0.0199336	0.218938
RPF2	0.00077907	0.0199336	0.274606
NUP205	0.000771842	0.0199336	0.311507
SLC1A1	0.000777998	0.0199336	0.460341
CPNE7	0.000784485	0.0199336	0.767139
PACS2	0.000787858	0.0199802	0.234235
STK26	0.000824948	0.0207063	0.238665
EPS8L3	0.000826079	0.0207063	0.316162
DCK	0.000835887	0.0208346	0.306382
ILF3	0.000850664	0.0209714	0.112572
PCSK5	0.000851219	0.0209714	0.288961
AVL9	0.00084804	0.0209714	0.334443
ME2	0.00086774	0.021277	0.289782
TCN1	0.000868982	0.021277	0.627461
LCN2	0.000884725	0.0213504	0.534106
NAT10	0.000891287	0.0214688	0.205859
PLEKHM1	0.000898861	0.021571	0.593321
TGFBR3	0.000898727	0.021571	0.751349
GPSM1	0.000908359	0.0216542	0.250538
LRRC16A	0.000906942	0.0216542	0.275068
SLC25A43	0.000927328	0.0217704	0.264621
CLCN7	0.000920547	0.0217704	0.327817
FZD7	0.000942088	0.0219853	0.15877
GALNT14	0.000946662	0.0219853	0.559531
MAFG	0.000945789	0.0219853	0.561605
BCR	0.000952472	0.0220412	0.13597
CTPS1	0.000962856	0.0221741	0.411156
SBDS	0.000972668	0.022179	0.308523
SLC3A1	0.000966579	0.022179	0.374079
ADK	0.000973728	0.022179	0.375713
EEPD1	0.000990068	0.0222016	0.323498
DDX21	0.000988759	0.0222016	0.391336
ARL4C	0.000990239	0.0222016	0.416205
HSD17B2	0.000987412	0.0222016	0.528092
PRDX6	0.000995313	0.0222683	0.158618
PACS1	0.00099837	0.0222683	0.2552
TBCE	0.00100602	0.0223434	0.251034
THBS1	0.00100699	0.0223434	0.495128
GLS2	0.00104028	0.0226814	0.255773
PODXL2	0.00103013	0.0226814	0.263475
ABHD14B	0.00104599	0.0226854	0.212827
TRIM16L	0.00104768	0.0226854	1.23204
NRD1	0.00105735	0.022837	0.210864
CTSD	0.00106154	0.0228513	0.229277
ACTN1	0.00107384	0.0230474	0.176299
MRPL3	0.0010742	0.0230474	0.253958
C1QBP	0.00107887	0.0231093	0.348372
NEDD4	0.00108752	0.0231198	0.196014
ATXN10	0.00109056	0.0231198	0.202879
ANXA3	0.001088	0.0231198	0.437699
DPYSL3	0.00109183	0.0231198	0.438385
TONSL	0.00108652	0.0231198	0.62046
HSPA9	0.00110681	0.0233107	0.150809
IPO4	0.00110806	0.0233107	0.355564
TFCP2L1	0.0011266	0.023472	0.552505
PTDSS1	0.00113112	0.0235285	0.297985
IL6R	0.00115468	0.0238653	0.410394
TRIM33	0.00115707	0.0238766	0.578416
RDH10	0.00116628	0.0239901	0.463261
AGPAT5	0.00117076	0.0240249	0.17647
POFUT1	0.00118089	0.0240249	0.194486
SCD	0.00117906	0.0240249	0.461944
CLCN4	0.00117856	0.0240249	0.462837
TPD52L2	0.00117541	0.0240249	1.24512
PTPRJ	0.00118836	0.0240339	0.357858
SLC2A1	0.00118855	0.0240339	0.595565
RRAGC	0.00119119	0.0240447	0.38981
ZW10	0.00119514	0.0240494	0.210988
SPAG9	0.0012034	0.0241407	0.422837
M6PR	0.00120538	0.024143	0.195732
CPSF3	0.00123408	0.0244578	0.167507
IL1RAP	0.00122912	0.0244578	0.264547
C1orf233	0.00122847	0.0244578	0.288507
WWTR1	0.00123322	0.0244578	0.320141
RFC1	0.00124429	0.024618	0.228416
EXOC4	0.00126273	0.0247261	0.192177
GYG1	0.00125649	0.0247261	0.214595
RCN1	0.00127881	0.0248831	0.151686
PRPS2	0.00127756	0.0248831	0.274136
FBXL4	0.00131771	0.0250753	0.167835
SMG5	0.0013169	0.0250753	0.202925
SOCS2	0.00130769	0.0250753	0.24732
IMPDH2	0.00131081	0.0250753	0.347103
RAD54L	0.00131717	0.0250753	0.593624
GLO1	0.00135333	0.025491	0.213491
AFAP1L1	0.00135604	0.0255049	0.733739
SMOC1	0.0013713	0.0256432	0.202643
EIF3A	0.00140807	0.0260675	0.260398
POLD2	0.00140584	0.0260675	0.400076
NET1	0.00141378	0.0261358	0.272137
DIMT1	0.00146202	0.0266979	0.381962
RRP1	0.00147487	0.026844	0.613343
HMOX1	0.00148571	0.0270032	0.724425
ACSL1	0.0014996	0.027066	0.554346
KATNB1	0.00151021	0.0271792	0.243667
SHROOM3	0.00151217	0.0271792	0.327974
C6orf1	0.00151508	0.0271937	0.559568
SRP72	0.0015442	0.0275351	0.210426
TGFA	0.00155212	0.0275619	0.198525
CIZ1	0.00156446	0.0276587	0.427172
TBC1D4	0.00158629	0.0279384	0.323882
TBCK	0.00159645	0.028071	0.233875
SLC43A3	0.00160209	0.0281321	1.21052
PYGL	0.00161174	0.0282632	0.377928
PCDHGC3	0.00162016	0.0283725	0.561328
TRIM37	0.00163595	0.0285718	0.166496
ADA	0.00166095	0.0288578	0.460258
HIP1R	0.00166378	0.0288633	0.359864
TUBGCP3	0.00168324	0.0290933	0.242316
TFRC	0.00168985	0.0290933	0.361056
PCYOX1L	0.00169458	0.0291247	0.325474
AP1AR	0.00169702	0.0291281	0.237154
MTFR1	0.00171133	0.0292575	0.126866
SLC2A13	0.00170717	0.0292575	0.308441
DTL	0.00170975	0.0292575	0.495226
SSRP1	0.0017235	0.0292725	0.23398
GSTP1	0.00171678	0.0292725	0.303495
CSE1L	0.00172102	0.0292725	0.3448
ADAM15	0.00172157	0.0292725	0.426282
GDF15	0.00171517	0.0292725	1.18733
PTBP1	0.00173527	0.0294337	0.152028
SCLY	0.00176019	0.029719	0.309112
LAMA4	0.00176368	0.0297211	0.936547
FLCN	0.00176989	0.0297871	0.639968
E2F1	0.00177549	0.0298426	0.856283
EXOSC10	0.00181209	0.030153	0.282233
IPO11	0.00179752	0.030153	0.305516
MLKL	0.00181723	0.030153	0.480169
OLFM4	0.00181548	0.030153	0.962614
ADRB2	0.00183169	0.030354	0.483648
XPO5	0.00183827	0.030423	0.479938
SERBP1	0.00185454	0.0305157	0.17234
SLC6A8	0.00187583	0.0307319	0.318741
KLHL21	0.00187427	0.0307319	0.621327
BRI3	0.00188606	0.0307704	0.413441
CPVL	0.00189195	0.0307704	0.459772
FAM150A	0.00188377	0.0307704	0.468178
APBA1	0.00188725	0.0307704	0.709894
PVR	0.00189799	0.0307897	0.326143
FOSL1	0.00190082	0.0307897	0.879481
TRAF7	0.00191113	0.0308807	0.301197
NSMF	0.00192011	0.0309435	0.334575
GAREM	0.00192218	0.0309435	0.389951
CLDND1	0.00193562	0.0310827	0.179114
ROR1	0.00195018	0.0312005	0.264363
FAM189B	0.00196942	0.031392	0.312394
CTNNAL1	0.0019809	0.0314975	0.396262
SCAMP3	0.00199182	0.03159	0.322054
FAM65A	0.00200929	0.0316385	0.541183
PIP5K1B	0.00200573	0.0316385	0.912397
OSBPL2	0.00201966	0.0317246	0.118972
RPAP3	0.00203257	0.0318116	0.23339
ZDHHC7	0.00204876	0.0319411	0.27101
CA12	0.0020527	0.0319411	0.437518
CAV2	0.00208066	0.0322527	0.220463
TMEM161B	0.0020899	0.0323572	0.390961
CHCHD10	0.00211387	0.0324313	0.342139
PUS7	0.00215287	0.0325728	0.50011
STEAP3	0.00215409	0.0325728	0.631564
GOLT1B	0.00216627	0.0326807	0.0825181
PTPRK	0.00217846	0.0328023	0.209632
MCOLN2	0.00219453	0.0329203	0.32871
NLN	0.00223973	0.0334001	0.412107
MRPL30	0.00227743	0.0338742	0.144619
TMEM69	0.00228625	0.033882	0.0715644
EIF2AK4	0.00228773	0.033882	0.120404
IRS2	0.00228546	0.033882	0.908189
UBE3D	0.00230005	0.0340166	0.354204
PDS5A	0.00231881	0.0342248	0.310581
ERLIN1	0.00233035	0.0343051	0.258844
GALE	0.00233872	0.0343521	0.263694
INSIG2	0.00236311	0.0345249	0.197857
CMSS1	0.0023623	0.0345249	0.486989
CDC73	0.00237504	0.0346601	0.157102
ARFGEF2	0.00239262	0.0348773	0.355734
NCL	0.00244016	0.0349857	0.228561
LIMS1	0.00242547	0.0349857	0.229951
TPRA1	0.00243759	0.0349857	0.286341
VGLL1	0.00241625	0.0349857	0.294327
INTS10	0.00243163	0.0349857	0.320708
ACAT1	0.00241434	0.0349857	0.400797
IRF8	0.00244055	0.0349857	0.481058
KIAA1033	0.00241643	0.0349857	0.519664
SLC20A1	0.00246678	0.0352285	0.921903
SOAT1	0.0025339	0.035848	0.252526
LOC391322	0.00254875	0.0359796	0.354472
ISG20	0.00256032	0.0360644	0.220281
SLC25A24	0.00256739	0.0361246	0.190647
TNFRSF19	0.00258132	0.0362812	0.536496
THAP4	0.00260374	0.0364686	0.225257
RASGRF2	0.00261771	0.0365541	0.194562
PARP4	0.00262917	0.0365782	0.212564
TSR1	0.00263582	0.0365782	0.257113
PPIF	0.00263631	0.0365782	0.389125
GCN1	0.00265343	0.036737	0.32653
MRPL15	0.00266789	0.0368584	0.266971
SLC25A13	0.00267329	0.0368937	0.127489
SPG11	0.00269462	0.0370696	0.207531
PPM1H	0.0027038	0.0370882	0.222719
DNAJA3	0.00270455	0.0370882	0.237355
RILPL1	0.00271111	0.0371387	0.357542
CUEDC1	0.00273301	0.037316	0.209247
NARS2	0.00274132	0.037316	0.266407
MED1	0.0027491	0.0373826	0.147836
RPP40	0.00275778	0.0374613	0.389964
ZNF74	0.00279672	0.0378958	0.312906
ELK4	0.00281044	0.0379223	0.333917
RASSF3	0.00285514	0.0382228	0.280858
VAMP2	0.00285271	0.0382228	0.284338
DHRS11	0.00285485	0.0382228	0.418726
TMPRSS4	0.00287769	0.0384053	0.114736
NFE2L2	0.00290196	0.0385228	0.271288
SDHB	0.00290708	0.0385228	0.362594
DDIT3	0.00291513	0.0385876	0.246776
HKDC1	0.0029438	0.038769	0.352911
SLC3A2	0.00295421	0.0388116	0.49559
USP32	0.00297245	0.0389762	0.442966
LEO1	0.00298556	0.0390099	0.213787
STK25	0.00298482	0.0390099	0.249504
VAPA	0.00301894	0.0390833	0.128328
HINT3	0.00301406	0.0390833	0.220764
LAMP2	0.00300968	0.0390833	0.22533
MTHFD1L	0.00300171	0.0390833	0.343907
LHFPL2	0.0030015	0.0390833	0.407406
UGCG	0.00303197	0.0392129	0.90462
ATR	0.00303966	0.039234	0.205498
PPP1R26	0.00305329	0.0393316	0.309498
CHMP2B	0.00307784	0.0393738	0.0603798
ASUN	0.00306944	0.0393738	0.393389
CEACAM5	0.00306764	0.0393738	0.483706
LDLRAD3	0.00307324	0.0393738	0.570724
GPNMB	0.00307299	0.0393738	1.19315
MYO5B	0.00307632	0.0393738	1.29049
PTPN11	0.00308092	0.0393744	0.214248
API5	0.00309155	0.039378	0.164165
TXLNG	0.00309639	0.039378	0.18713
MRPS9	0.00311491	0.0395359	0.164897
RAD23B	0.0031392	0.0396646	0.169776
TBC1D14	0.00313618	0.0396646	0.19242
HGD	0.00314852	0.0397289	0.358118
OSBPL1A	0.00317491	0.0399841	0.371662
DDX10	0.00320057	0.0400349	0.299023
SLC17A9	0.00318397	0.0400349	0.387357
LGALS3	0.00319963	0.0400349	0.467876
DNMT1	0.00325397	0.0405854	0.458647
VPS37A	0.00327514	0.0406925	0.161068
ARSK	0.00328752	0.0407684	0.323011
ATE1	0.00332921	0.0408167	0.247018
TRIP10	0.00331948	0.0408167	0.265104
OGT	0.00331823	0.0408167	0.288805
PTPN2	0.00332116	0.0408167	0.368716
GALNT5	0.00332841	0.0408167	0.433848
EPHX4	0.00331184	0.0408167	0.467974
PIM3	0.00332598	0.0408167	0.712642
C3orf52	0.00337306	0.0411984	0.330313
PLD6	0.00341688	0.0414854	0.560236
PWWP2B	0.00344195	0.0416575	0.274803
BMP2K	0.00344279	0.0416575	0.801339
AKAP1	0.0034556	0.0417734	0.33617
LAS1L	0.00346739	0.041799	0.193681
FNIP1	0.00346622	0.041799	0.52967
NEDD9	0.00351753	0.0422854	0.245295
SLCO4A1	0.00354078	0.0424861	1.43616
MAML2	0.00355758	0.0424949	0.291188
SPECC1	0.00355224	0.0424949	0.33673
TTLL12	0.00355797	0.0424949	0.378644
KLF15	0.00356447	0.0424949	0.744228
RAP1GAP	0.003575	0.0425812	0.974959
TOP1MT	0.00358075	0.0426106	0.435338
CCDC86	0.00365353	0.0430811	0.251347
PPAT	0.0036476	0.0430811	0.375242
MRPS35	0.00368141	0.0433703	0.153222
TTC27	0.00369686	0.0433945	0.344718
SH3GL2	0.00370065	0.0433997	0.446434
PDHX	0.00373152	0.0436433	0.309508
LRFN4	0.00375874	0.0438824	0.650313
OXNAD1	0.00377981	0.0440545	0.104009
NOLC1	0.00379004	0.0441286	0.313683
EZH1	0.00382754	0.0443435	0.49032
TMEM171	0.00382903	0.0443435	0.846343
OXCT1	0.00387904	0.0447627	0.113428
LYPLA1	0.00389356	0.0447708	0.131589
HEXB	0.00389318	0.0447708	0.262388
TMEM38B	0.00388499	0.0447708	0.473583
TPP1	0.0038981	0.0447715	0.320921
ORC3	0.00393703	0.0450835	0.441102
SNX27	0.00394309	0.0451001	0.425534
NETO2	0.00395367	0.0451813	0.37981
PCNA	0.00397642	0.0453613	0.315945
RPRD1A	0.00398168	0.0453813	0.0833937
SYT13	0.00400006	0.0455508	0.378245
C12orf49	0.00402082	0.0456668	0.296318
TBXAS1	0.00402017	0.0456668	1.00264
SLC4A1AP	0.00404602	0.0456672	0.135006
EPRS	0.00404614	0.0456672	0.213429
NPM1	0.00407019	0.0456672	0.238107
PCDHAC1	0.0040351	0.0456672	0.280702
FGF2	0.00402874	0.0456672	0.308897
MARK4	0.00405713	0.0456672	0.313029
NUP160	0.00406772	0.0456672	0.341445
ADGRG1	0.00406547	0.0456672	0.6322
RASAL1	0.00406499	0.0456672	0.842885
SLC20A2	0.00406146	0.0456672	1.02278
PCBP1	0.00408693	0.0457353	0.0595765
PCBP2	0.00408593	0.0457353	0.202657
HLTF	0.00410838	0.0457393	0.375029
AIMP2	0.00415027	0.0461264	0.292196
SLCO3A1	0.00416561	0.0462176	0.219094
ZAK	0.00428545	0.0471475	0.335213
B4GALT2	0.00430636	0.0472941	0.422507
AFG3L2	0.00434666	0.0475747	0.227509
ARL8A	0.00434472	0.0475747	0.283373
EIF4A2	0.00434141	0.0475747	0.353963
ATP6V1E1	0.0043758	0.047692	0.155084
CPNE2	0.00437855	0.047692	0.234953
PRKCE	0.00438103	0.047692	0.455402
AIFM2	0.00438083	0.047692	0.642964
EPT1	0.00439731	0.047806	0.31711
KRT13	0.00440591	0.0478594	0.509803
DDX50	0.00442939	0.0480741	0.208824
PEMT	0.00446615	0.0483112	0.269575
HOMER2	0.00451891	0.0488411	0.355221
ABCE1	0.0045525	0.0490249	0.250406
CERS1	0.00455377	0.0490249	0.416766
PEX19	0.00463406	0.049429	0.206868
MVB12B	0.00462819	0.049429	0.294489
ZNF704	0.00464082	0.0494576	0.601899
RAB10	0.0046534	0.0495509	0.189747
AFAP1	0.004688	0.0497965	0.166174
TMEM109	0.00468582	0.0497965	0.200995
