## Supplement Table 5 for "A comparative analysis of cannabis and tobacco smoke exposure on human airway epithelial cell gene expression, immune phenotype, and response to formoterol and budesonide treatment"

### Sheet: Sheet1
Down-regulated Genes in CSE Vehicle vs Control Vehicle
Gene ID	p value	q value	Log2FC
ALB	6.08601e-08	0.000497785	-1.19545
TGM2	1.92907e-06	0.00194424	-0.804206
ADCY5	2.76251e-06	0.00238663	-0.662697
PPP1R3C	3.0444e-06	0.00246577	-0.910443
SLC44A2	4.04497e-06	0.00262094	-0.404002
RBP1	5.66179e-06	0.00282197	-0.549856
CRYZ	5.51922e-06	0.00282197	-0.481551
KCTD10	5.28365e-06	0.00282197	-0.300361
SELENBP1	7.16789e-06	0.00306877	-1.12276
TAF7	7.5778e-06	0.00306877	-0.249897
SULT1E1	8.96642e-06	0.00335744	-1.24347
SLC16A3	9.06785e-06	0.00335744	-0.637563
TMEM107	1.11783e-05	0.0036215	-0.439884
DERL2	1.24568e-05	0.00379091	-0.335631
ITGA1	1.31893e-05	0.00380676	-0.690155
YPEL5	1.33108e-05	0.00380676	-0.575871
TRIM38	1.35127e-05	0.00380676	-0.337824
FAM83D	1.47197e-05	0.00390224	-0.50518
MARCKSL1	1.53572e-05	0.00390224	-0.389999
CLU	1.69777e-05	0.00407434	-0.522956
SKA2	1.63597e-05	0.00407434	-0.41948
GC	1.99535e-05	0.00433589	-1.62163
ID2	2.00751e-05	0.00433589	-0.757943
FLRT3	2.14403e-05	0.00434133	-0.69304
ING1	2.0808e-05	0.00434133	-0.205747
BMP3	2.51997e-05	0.00487407	-0.730384
HSPA1A	2.58873e-05	0.00493344	-1.12213
PIGW	2.81866e-05	0.0049684	-1.74553
ADSSL1	2.88155e-05	0.0049684	-0.240541
TP53INP1	3.2487e-05	0.00539743	-0.802798
UCP2	3.29278e-05	0.00540142	-0.862028
GK	3.62347e-05	0.00559007	-0.34638
CNR1	3.88748e-05	0.00575216	-0.384486
KCNE3	4.13028e-05	0.00594714	-1.18431
METTL7A	4.32973e-05	0.00612511	-1.01358
SERPINH1	4.34841e-05	0.00612511	-0.400992
ID3	4.60878e-05	0.00615724	-1.21124
ATXN7L3B	4.60835e-05	0.00615724	-0.25732
PRELID2	4.7404e-05	0.00621375	-0.340593
TF	4.95383e-05	0.00632623	-0.654097
IFT57	4.8925e-05	0.00632623	-0.264879
MOB4	5.09891e-05	0.00641522	-0.191341
FAM129A	5.31325e-05	0.00646182	-0.526602
P2RX4	5.38526e-05	0.00646182	-0.46377
SERTAD3	5.75855e-05	0.00672297	-0.564283
TMCO3	6.07147e-05	0.00696285	-0.425406
CEP70	6.49013e-05	0.0071306	-0.595782
TNFRSF10D	6.49287e-05	0.0071306	-0.447602
VPS45	6.42312e-05	0.0071306	-0.296662
CDKN2C	7.01022e-05	0.00728319	-0.837066
RNF114	7.06117e-05	0.00728319	-0.220034
ANGPTL4	7.52858e-05	0.00739113	-1.27944
PTMS	7.26842e-05	0.00739113	-0.681139
FGL1	7.51727e-05	0.00739113	-0.502469
LTBP3	7.52648e-05	0.00739113	-0.371728
PGAP3	7.4296e-05	0.00739113	-0.211769
SPTSSB	7.73085e-05	0.00747642	-1.09954
CENPA	8.02627e-05	0.00764363	-0.577921
SLC38A10	8.53261e-05	0.00789815	-0.281195
DNAJB2	8.4864e-05	0.00789815	-0.276375
PIF1	8.59799e-05	0.00790222	-0.603311
DNM2	9.10434e-05	0.00830847	-0.383349
RGS2	9.62875e-05	0.00849532	-1.12267
VTN	9.59398e-05	0.00849532	-0.767163
C10orf54	9.66513e-05	0.00849532	-0.693715
TXNIP	0.000109441	0.00880179	-2.7495
DACH1	0.000110708	0.00880179	-0.566407
CYP4V2	0.000108774	0.00880179	-0.34765
RTN4	0.000103443	0.00880179	-0.283776
PAQR8	0.000114887	0.00907817	-0.576491
SAR1A	0.000119201	0.009362	-0.386567
C2orf54	0.000120077	0.00937395	-0.384508
EID1	0.000123822	0.00949472	-0.275218
MS4A8	0.000129316	0.00980006	-1.09418
LYPD6B	0.00013978	0.00983754	-1.08212
CX3CL1	0.000137692	0.00983754	-0.698189
TMEM27	0.000135714	0.00983754	-0.604779
BNIP3L	0.000132343	0.00983754	-0.405056
CYS1	0.000135389	0.00983754	-0.395503
DDIT4	0.000146315	0.00992657	-0.425361
SPDEF	0.000149859	0.00995081	-0.816162
FILIP1L	0.000152038	0.00995081	-0.724462
CACTIN	0.000150617	0.00995081	-0.353059
ARRB1	0.000158374	0.0101602	-0.621176
ANTXR2	0.000161771	0.0102764	-0.434943
RNF225	0.00016853	0.0104622	-0.515391
PIGG	0.000167795	0.0104622	-0.297044
GPR135	0.000169539	0.0104622	-0.152192
PTPRF	0.000167685	0.0104622	-0.12544
CRIP2	0.000175092	0.0105775	-0.738899
CARHSP1	0.000177122	0.0105775	-0.540206
FAM131B	0.000175232	0.0105775	-0.533627
HSP90AA1	0.000174109	0.0105775	-0.435554
HIST1H4C	0.000175758	0.0105775	-0.241898
HOTS	0.000180114	0.010658	-0.754333
HNRNPH1	0.000183902	0.0107351	-0.733708
SCP2	0.000185204	0.0107626	-0.182997
SMOC2	0.000188874	0.0107825	-0.50271
HNRNPK	0.000188234	0.0107825	-0.111533
LRP1	0.000191026	0.0108101	-0.626675
TPD52	0.00019078	0.0108101	-0.333212
RAB11A	0.000207866	0.0114141	-0.173565
EPHB4	0.000210479	0.011429	-0.279848
S100A10	0.000213779	0.0114478	-0.277221
ZBTB38	0.000216373	0.0115184	-1.24634
EDF1	0.000218074	0.0115184	-0.315824
RBM42	0.000218652	0.0115184	-0.311188
TES	0.000224032	0.0116032	-0.390699
DNAJC4	0.000228727	0.0117392	-0.607478
SLC35A1	0.000229186	0.0117392	-0.215135
CA9	0.000235612	0.0119436	-1.57891
CNOT11	0.000245088	0.0122158	-0.513252
CSRP2	0.000247762	0.01226	-0.507526
CAPN5	0.000249662	0.01226	-0.475439
AGRN	0.000248406	0.01226	-0.400342
CROT	0.000255576	0.0124512	-0.476595
TM2D2	0.000257485	0.0124792	-0.455605
UBD	0.000273709	0.0127396	-0.824028
TST	0.00027512	0.0127396	-0.662898
PXMP4	0.000278558	0.0128464	-0.360689
SYNJ2BP	0.000283296	0.0129726	-0.28042
MALL	0.000283126	0.0129726	-0.169808
SFTA2	0.000286841	0.0130427	-0.817181
B3GNT7	0.000289998	0.0131023	-0.531645
ST3GAL5	0.000300498	0.0134281	-0.775465
TSPYL4	0.000313489	0.0134967	-0.390823
NXT2	0.000310275	0.0134967	-0.234443
P4HB	0.000313379	0.0134967	-0.166167
MCL1	0.000323189	0.0138225	-0.314943
CALCB	0.000327264	0.013905	-0.822145
CDH17	0.000333525	0.0139456	-0.782516
SERPINA6	0.000335238	0.0139456	-0.684876
ATPIF1	0.000330537	0.0139456	-0.480819
KLF9	0.000329823	0.0139456	-0.270562
DARS	0.000334915	0.0139456	-0.0977069
RABAC1	0.000339028	0.0139919	-0.362781
C3orf58	0.000341753	0.0140596	-0.310653
PBXIP1	0.00034748	0.014205	-0.675255
FUNDC1	0.000346989	0.014205	-0.336526
SLCO4C1	0.000349074	0.0142235	-0.515131
TMEM50B	0.00035292	0.0142922	-0.68426
CYP2C18	0.00035435	0.0143054	-0.65825
WNT10A	0.00037007	0.0147561	-0.73641
SMARCA1	0.000369642	0.0147561	-0.4984
OAZ2	0.000381419	0.0149455	-0.430486
CCL5	0.000388874	0.0150146	-1.06068
HHLA2	0.000393403	0.0150146	-0.821705
IRF7	0.00039274	0.0150146	-0.720085
SLC44A3	0.000395091	0.0150146	-0.501492
ADGRE5	0.000387476	0.0150146	-0.302843
UBE2J1	0.000394971	0.0150146	-0.257579
ABHD16A	0.000394004	0.0150146	-0.202163
CD82	0.000399422	0.0150907	-0.731725
TMEM173	0.000403434	0.01515	-0.562604
TUBB4B	0.000402609	0.01515	-0.445923
PNRC2	0.0004045	0.01515	-0.431195
BDH2	0.000410228	0.0152325	-0.582409
ARRDC4	0.000415113	0.015273	-1.36272
RNASET2	0.000418105	0.015273	-0.78966
PROS1	0.000421674	0.015273	-0.587342
KITLG	0.000421565	0.015273	-0.508385
PPIB	0.000424284	0.015273	-0.222469
SYNGR2	0.000423601	0.015273	-0.206417
SELT	0.000425613	0.0152784	-0.341214
MSRB1	0.000427568	0.0153062	-0.294012
CALM3	0.000435448	0.015443	-0.385148
AGGF1	0.000436155	0.015443	-0.240115
SLC15A1	0.000442225	0.015597	-0.929414
MYL6	0.000449421	0.0156982	-0.769682
SLC9A3R1	0.000462681	0.015989	-0.454257
PSMB8	0.000471772	0.0162167	-0.248591
GPC3	0.000481966	0.0162228	-0.621403
TUBB2A	0.000478272	0.0162228	-0.614756
CSTF3	0.000475411	0.0162228	-0.36444
SNAP23	0.000487265	0.0162879	-0.202563
LDHA	0.000491837	0.0163429	-0.452046
GFPT1	0.000493961	0.0163708	-0.450803
GGT7	0.000496026	0.0163708	-0.399815
UCN3	0.000500064	0.0164476	-0.446204
SCYL3	0.00050179	0.0164625	-0.345982
CALR	0.000508119	0.0165862	-0.314653
CFH	0.000528659	0.0170975	-0.868401
BCHE	0.000526956	0.0170975	-0.3811
USH1C	0.000529062	0.0170975	-0.276436
NKX3-2	0.000533371	0.0171939	-0.211541
EHBP1L1	0.000538468	0.0172723	-0.358875
HEXIM1	0.000544256	0.0173437	-0.39978
IER5	0.000550061	0.0173437	-0.306649
TMEM165	0.000549597	0.0173437	-0.236322
SOX4	0.000557444	0.017357	-0.31754
PSENEN	0.000572585	0.0176276	-0.322507
ZNF552	0.000575073	0.0176597	-0.337538
AGR3	0.000578259	0.0176668	-0.664123
HSPA5	0.000581928	0.0176668	-0.302079
AMACR	0.000578111	0.0176668	-0.271092
SETMAR	0.000586084	0.0177041	-0.173134
F11R	0.000605218	0.0178387	-0.657367
TPM2	0.000596347	0.0178387	-0.445391
DYNLL1	0.000594806	0.0178387	-0.432064
TMEM9	0.000601319	0.0178387	-0.391383
MAN1A2	0.000597806	0.0178387	-0.366727
TRIM25	0.000602181	0.0178387	-0.305537
ARSD	0.000605324	0.0178387	-0.29709
SLC15A2	0.0006093	0.0178631	-0.85428
APOBEC3F	0.000621334	0.0180668	-0.425516
IFI44	0.000627297	0.0181086	-0.480172
SLPI	0.000641774	0.0183999	-0.585529
CCDC103	0.000646531	0.0184546	-0.526849
RHOC	0.000652323	0.0184678	-0.488953
PVRL2	0.000652694	0.0184678	-0.475102
C12orf43	0.000651008	0.0184678	-0.194424
CKAP2	0.000662506	0.018664	-0.238551
BUD31	0.000665592	0.0186697	-0.499522
SGOL2	0.00066737	0.0186791	-0.428602
MTERF2	0.000685612	0.0189207	-0.527873
CNEP1R1	0.000687681	0.0189207	-0.343359
PRKAA1	0.000687331	0.0189207	-0.183503
PDE8A	0.000691775	0.0189557	-0.245061
PQLC3	0.0006996	0.0190713	-0.383054
FOLR1	0.000716137	0.0191293	-0.726814
PET100	0.000713261	0.0191293	-0.513861
ROGDI	0.000717896	0.0191293	-0.425248
RAB3D	0.000718131	0.0191293	-0.351562
TMEFF2	0.00070872	0.0191293	-0.350318
C16orf45	0.000720405	0.0191306	-0.361367
PTRF	0.000726467	0.0192128	-0.566624
C17orf62	0.000736889	0.0193699	-0.459036
EIF5	0.000739952	0.0193718	-0.470602
DNAJC15	0.000741543	0.0193743	-0.362239
SLC25A20	0.000745429	0.0194366	-0.742915
MEDAG	0.000776095	0.0199336	-0.540322
FAM118B	0.000773046	0.0199336	-0.53711
ANKS4B	0.000771373	0.0199336	-0.510732
LBH	0.000774932	0.0199336	-0.39104
ISG15	0.000782428	0.0199336	-0.351071
WDR45	0.000782803	0.0199336	-0.29838
PLSCR1	0.000783321	0.0199336	-0.292246
PARP10	0.000795937	0.0201456	-0.457495
TYMP	0.000803602	0.0203	-0.606661
CMC2	0.000809699	0.0204142	-0.285283
TRIM34	0.000818375	0.0205928	-0.343302
PLIN3	0.000831478	0.0208014	-0.386521
SPAG16	0.000836021	0.0208346	-0.229391
HSPA8	0.000843148	0.0209714	-0.520524
KIAA1161	0.000849755	0.0209714	-0.343705
ITM2C	0.000846551	0.0209714	-0.227865
RSPH1	0.000880043	0.021277	-0.789485
STEAP4	0.000872113	0.021277	-0.559497
KLK11	0.000877508	0.021277	-0.443063
ALG2	0.000878371	0.021277	-0.354724
RHOB	0.000879571	0.021277	-0.282849
MPZL3	0.000879716	0.021277	-0.222919
CFAP36	0.000873314	0.021277	-0.197953
AK7	0.000878822	0.021277	-0.185415
RBX1	0.000903966	0.0216534	-0.381585
KRT19	0.000909012	0.0216542	-0.287033
DGCR8	0.000911128	0.0216648	-1.09289
IP6K2	0.000923647	0.0217704	-0.421444
COX16	0.000926694	0.0217704	-0.32412
ZNF281	0.000923674	0.0217704	-0.320134
COX7A2L	0.000926724	0.0217704	-0.18649
YIPF5	0.000920134	0.0217704	-0.179782
ZNF69	0.000937473	0.0219687	-0.527978
ACTR8	0.000943001	0.0219853	-1.38144
HMGB3	0.000944401	0.0219853	-0.408262
PRKACB	0.000948958	0.0219992	-0.32634
CLIC4	0.0009547	0.0220534	-0.427944
FOXD4L5	0.000963348	0.0221741	-0.0252152
CYP2C8	0.000978493	0.022179	-1.21473
COX20	0.000980677	0.022179	-0.617586
RHBDD2	0.000979267	0.022179	-0.50533
PGBD5	0.000979947	0.022179	-0.493225
BIRC5	0.000967972	0.022179	-0.482498
TUBA1B	0.000975339	0.022179	-0.36472
PCYOX1	0.000978706	0.022179	-0.232905
PI3	0.000988672	0.0222016	-0.439905
BMP4	0.000997985	0.0222683	-0.448513
SAR1B	0.0010001	0.0222685	-0.31612
ENTPD2	0.00100863	0.0223434	-0.497185
SEC62	0.00101065	0.0223499	-0.235504
UGT2B15	0.00102135	0.022548	-1.21722
CDHR5	0.00104258	0.0226814	-0.641676
LANCL1	0.00103541	0.0226814	-0.414771
ARL3	0.00103979	0.0226814	-0.414333
PDLIM1	0.00104012	0.0226814	-0.36476
TMEM205	0.00103571	0.0226814	-0.306178
MLEC	0.00104314	0.0226814	-0.259798
CASC4	0.00103779	0.0226814	-0.155219
TSPAN13	0.00104858	0.0226854	-0.294758
DNAJB1	0.00105954	0.0228461	-0.577113
MSRB2	0.00108224	0.0231198	-0.377979
PON2	0.00109316	0.0231198	-0.274371
SRP9	0.00109364	0.0231198	-0.24691
LGALS1	0.00110424	0.023306	-1.08759
KIF20A	0.00111257	0.0233675	-0.470078
ALG14	0.00111747	0.0234326	-0.404818
GJA1	0.00112182	0.023472	-0.520567
DEDD2	0.00112656	0.023472	-0.42964
FBXL2	0.0011236	0.023472	-0.331894
LRG1	0.00114365	0.0237509	-0.821414
CTR9	0.00114785	0.0238	-0.106751
SLC2A8	0.00115463	0.0238653	-0.310425
CXCL6	0.00116279	0.0239564	-0.691559
BTG2	0.00118095	0.0240249	-0.758019
SDC1	0.00117343	0.0240249	-0.201711
SUOX	0.00118812	0.0240339	-0.623305
OAZ1	0.00118881	0.0240339	-0.425116
C11orf54	0.00119443	0.0240494	-0.370852
C5	0.00120026	0.0241151	-0.614654
C3orf38	0.00121322	0.0242625	-0.233916
CAT	0.00121617	0.0242841	-0.286678
CFI	0.00123431	0.0244578	-0.528357
SESN3	0.00126327	0.0247261	-0.609127
CDKN1A	0.00126502	0.0247261	-0.509075
KHDRBS1	0.00125764	0.0247261	-0.424313
CD151	0.00126026	0.0247261	-0.359623
C17orf96	0.00125427	0.0247261	-0.312485
CTNNA1	0.0012619	0.0247261	-0.128918
MOCS2	0.00127281	0.0248409	-0.264719
APOL6	0.00128577	0.024981	-0.311256
ASCL1	0.00129167	0.0249859	-0.62043
PGAM1	0.00128937	0.0249859	-0.388507
H1F0	0.00129181	0.0249859	-0.215445
RARB	0.00129925	0.0250178	-0.35611
MKKS	0.00129883	0.0250178	-0.264828
TSPAN3	0.0012956	0.0250178	-0.11109
BCAS1	0.00131733	0.0250753	-0.8594
CA2	0.00131559	0.0250753	-0.622903
RRAS	0.00131504	0.0250753	-0.533471
CHPF2	0.00132316	0.025142	-0.393987
SEPP1	0.00132528	0.0251453	-0.974098
NARR	0.00132727	0.0251464	-0.360838
TRAK2	0.0013426	0.0253997	-0.271484
SYT12	0.00135246	0.025491	-0.515879
PCDHGB6	0.00135072	0.025491	-0.319026
KCNJ3	0.00136376	0.025613	-0.600716
SAMD12	0.00136645	0.0256264	-0.273129
NR2F6	0.00136975	0.0256432	-0.304102
GBP3	0.00138367	0.0258372	-0.282924
IER5L	0.00139146	0.0259452	-0.373819
PGBD1	0.00139731	0.0260169	-0.455828
CRELD2	0.00140808	0.0260675	-0.348099
CCDC96	0.00140558	0.0260675	-0.28806
FOXA3	0.0014252	0.0263002	-0.641437
FGFR3	0.00142674	0.0263002	-0.444411
TMCO1	0.001431	0.0263414	-0.282859
EPHA1	0.00144374	0.0265382	-0.367552
HRCT1	0.00145756	0.0266979	-0.483949
ANXA13	0.00146273	0.0266979	-0.462842
NTN4	0.00146073	0.0266979	-0.398087
SUMF1	0.00145881	0.0266979	-0.278318
APOM	0.00147321	0.026844	-0.491747
PGM2L1	0.00149171	0.0270301	-0.437581
TCTN2	0.00148944	0.0270301	-0.340507
SAP30L	0.00149345	0.0270301	-0.227853
MYCBP	0.00149602	0.0270389	-0.351019
MMP28	0.00150701	0.0271619	-0.534377
TEX15	0.00152311	0.0273001	-0.169076
MOB3B	0.0015273	0.0273153	-0.354423
FDXR	0.00152817	0.0273153	-0.301929
TRIM68	0.00154472	0.0275351	-0.178703
PIK3R3	0.00155473	0.0275619	-1.31595
DKK1	0.00155273	0.0275619	-0.68887
SAYSD1	0.0015508	0.0275619	-0.0847682
APLP2	0.00156299	0.0276587	-0.142561
SMTN	0.00157361	0.0277826	-0.453441
C1orf21	0.00158675	0.0279384	-0.147519
RCAN2	0.00163266	0.0285529	-0.679685
PCMTD2	0.0016532	0.0288343	-0.317356
MIA	0.00166123	0.0288578	-0.451463
FOXJ1	0.00165838	0.0288578	-0.368052
C4orf47	0.00167644	0.0290441	-0.411725
FZD2	0.00168995	0.0290933	-0.43283
LMAN2L	0.00169051	0.0290933	-0.310822
SPCS3	0.00168532	0.0290933	-0.21186
YTHDF2	0.00174282	0.0295232	-0.175247
SLC25A29	0.00176126	0.029719	-0.680233
PGRMC1	0.00175774	0.029719	-0.158943
MARCKS	0.00180548	0.030153	-0.561935
EFNB1	0.00180761	0.030153	-0.547336
C11orf52	0.00181278	0.030153	-0.496132
EPM2AIP1	0.0018126	0.030153	-0.321158
SUSD4	0.0018027	0.030153	-0.317766
SPRED3	0.00181658	0.030153	-0.226716
MBOAT1	0.00184055	0.030423	-0.293122
HOXB7	0.00184587	0.0304334	-0.512545
C6orf47	0.00184424	0.0304334	-0.278708
EID2	0.00185557	0.0305157	-0.247126
CLGN	0.00186799	0.030681	-0.369851
AGR2	0.00189243	0.0307704	-0.697639
SCGB2A1	0.00189164	0.0307704	-0.450328
PRKAB1	0.00190312	0.0307897	-0.409058
AKTIP	0.00189865	0.0307897	-0.346518
TMEM54	0.00191473	0.0309004	-0.348175
DCAF5	0.00193176	0.0310591	-0.164877
HIST1H4I	0.00194276	0.0311588	-0.320652
RER1	0.00194969	0.0312005	-0.310083
CHD1	0.00195744	0.0312394	-2.33432
IFI27L2	0.0019551	0.0312394	-0.57649
ANKMY2	0.00197276	0.0314067	-0.215771
C2CD4B	0.00198565	0.0315344	-0.606465
GABRP	0.00199639	0.03159	-0.416333
PRKCD	0.00199647	0.03159	-0.195859
UNC93B1	0.00200458	0.0316385	-0.319807
MKLN1	0.0020069	0.0316385	-0.143643
ZNF302	0.00201965	0.0317246	-0.428694
CDC42BPA	0.00203169	0.0318116	-0.33044
TRAM1	0.00202905	0.0318116	-0.327032
PTGES	0.00204281	0.0319333	-0.228283
SLC29A4	0.00205316	0.0319411	-1.07261
HIST2H2BE	0.0020505	0.0319411	-0.284471
SCARA3	0.00205805	0.0319788	-0.639496
SMIM24	0.00207856	0.0322527	-2.82405
EDIL3	0.00209951	0.0324182	-0.66023
ARPC1B	0.00210041	0.0324182	-0.558288
NUTF2	0.00210134	0.0324182	-0.299841
AQP3	0.00210534	0.0324313	-0.506778
DNER	0.00211796	0.0324313	-0.496498
WDR5B	0.00211374	0.0324313	-0.330744
TMEM79	0.00212186	0.0324313	-0.29004
TNFAIP1	0.00212221	0.0324313	-0.280739
ARF5	0.00212069	0.0324313	-0.249521
IFIT5	0.00210724	0.0324313	-0.227076
JAGN1	0.00212483	0.0324331	-0.263856
TMEM19	0.00213267	0.0325144	-0.319747
TMEM241	0.00213521	0.0325149	-0.295372
PXMP2	0.00214126	0.0325306	-0.258625
COMT	0.0021404	0.0325306	-0.159813
SSBP3	0.00214524	0.0325529	-0.218065
SLAIN1	0.00214782	0.0325539	-0.165239
SLC39A14	0.00216373	0.0326804	-0.250368
SH3BGRL	0.0021794	0.0328023	-0.271038
BNIP3	0.00219401	0.0329203	-0.37505
CLSTN3	0.00219485	0.0329203	-0.258057
SRSF5	0.00220442	0.0330255	-0.674157
APOBEC3G	0.0022108	0.0330604	-0.49864
PCSK1N	0.00221185	0.0330604	-0.488507
GNG11	0.00222801	0.0332636	-0.532483
EFNA2	0.00224276	0.0334068	-0.561778
MOB1A	0.00227936	0.0338742	-0.118633
TTC30A	0.00230207	0.0340166	-0.337217
PIGR	0.00233219	0.0343051	-0.423328
PRTFDC1	0.00233019	0.0343051	-0.171635
LAPTM4B	0.00234068	0.0343521	-0.2157
NYNRIN	0.00235498	0.0345157	-0.502799
POLD3	0.00235716	0.0345157	-0.190573
CALHM2	0.00242851	0.0349857	-0.73999
CCDC117	0.00242007	0.0349857	-0.508333
H2AFX	0.00243622	0.0349857	-0.399937
VMP1	0.00240506	0.0349857	-0.38588
GPBP1L1	0.00242477	0.0349857	-0.335508
C10orf32	0.00243279	0.0349857	-0.306462
C18orf32	0.00241505	0.0349857	-0.213189
TAX1BP1	0.00244957	0.0350762	-0.145886
CAMK2N1	0.002466	0.0352285	-0.374971
TSPAN31	0.00246836	0.0352285	-0.20873
ACP1	0.00247544	0.0352907	-0.128745
EFNB3	0.002487	0.0353776	-0.334975
SPINT2	0.002486	0.0353776	-0.333273
MPZL1	0.00250007	0.0355246	-0.179431
PGM1	0.00252017	0.035771	-0.220007
AADAC	0.00252507	0.0358013	-0.520481
PRR13	0.00253174	0.035848	-0.296153
AK4	0.0025457	0.0359758	-0.425151
RPS27L	0.00255674	0.036053	-0.259707
CBX6	0.00258493	0.0362926	-0.402555
ZFAND6	0.00259174	0.0363489	-0.246245
TNFAIP6	0.0026059	0.0364686	-0.318609
NDE1	0.00261104	0.036501	-0.475183
MNS1	0.00262203	0.0365541	-0.416278
BLCAP	0.0026233	0.0365541	-0.2074
MGAT1	0.00263441	0.0365782	-0.225363
TUBA4A	0.00265046	0.0367351	-0.277188
C9orf152	0.00266268	0.0368257	-0.462853
CDCA8	0.00268294	0.0369481	-0.315162
PBX1	0.00268182	0.0369481	-0.185636
NDUFC2	0.00270063	0.0370882	-0.276213
TMPRSS2	0.00271952	0.0372146	-0.309981
TFF2	0.00273726	0.037316	-0.842542
TMSB15A	0.00273805	0.037316	-0.755718
CARS	0.00273905	0.037316	-0.365558
RC3H1	0.00277897	0.0377097	-0.241497
CDC37L1	0.00279866	0.0378958	-0.376093
CNN2	0.00280146	0.0378958	-0.31151
KLHDC8B	0.00280972	0.0379223	-0.44001
CD47	0.0028122	0.0379223	-0.27967
MATN2	0.00281779	0.0379582	-0.243912
MESDC1	0.00283036	0.0380879	-0.367036
CFAP221	0.00283398	0.038097	-0.584911
CDKN2A	0.00284217	0.0381676	-0.191606
SPINK1	0.00285895	0.0382344	-1.15831
SCPEP1	0.00287353	0.0383897	-0.216269
NPTXR	0.00288359	0.0384053	-0.512166
AIM1	0.00288097	0.0384053	-0.170702
EHHADH	0.00290004	0.0385228	-0.471906
ZNF433	0.00289882	0.0385228	-0.142872
HIST2H3A	0.00290727	0.0385228	-0.0291472
SELL	0.00291866	0.0385947	-0.382971
IFI6	0.00292341	0.0386026	-0.566638
IFNGR1	0.00292521	0.0386026	-0.16778
RNASE4	0.00293641	0.038711	-0.412294
BST2	0.00295602	0.0388116	-0.540072
PEX2	0.00295495	0.0388116	-0.330957
TFAP2A	0.00297457	0.0389762	-0.307066
SPR	0.00298618	0.0390099	-0.398269
TNFAIP2	0.00300593	0.0390833	-0.699313
PNMT	0.00299606	0.0390833	-0.587554
JDP2	0.00301794	0.0390833	-0.321768
MESDC2	0.00301249	0.0390833	-0.191302
STMN3	0.00303741	0.039234	-0.397414
AP1G2	0.00304927	0.0393189	-0.710358
TPM3	0.00307127	0.0393738	-0.197052
BCL2L12	0.00308688	0.039378	-0.323029
PPL	0.00309236	0.039378	-0.229517
PBK	0.00309394	0.039378	-0.170432
SLC37A4	0.00311348	0.0395359	-0.230536
TP53I3	0.00312411	0.0396138	-0.499884
ANAPC2	0.00312925	0.0396402	-0.46586
TRIM21	0.00314036	0.0396646	-0.368874
CREB3L2	0.00315327	0.0397503	-0.225036
EPS8L1	0.00320038	0.0400349	-0.485139
RAB13	0.00319805	0.0400349	-0.353148
ETNK2	0.00319566	0.0400349	-0.297842
TLE2	0.00318706	0.0400349	-0.219984
MMP15	0.00322356	0.0402836	-0.206566
TMEM168	0.00324768	0.0405459	-0.297389
FAM3D	0.00326374	0.0406681	-0.509061
RAB34	0.00326885	0.0406925	-0.375248
G3BP2	0.00327826	0.0406925	-0.35233
MEOX2	0.00327698	0.0406925	-0.28042
OASL	0.00329275	0.0407941	-0.546172
CASR	0.0033005	0.0408167	-0.55224
AURKA	0.00332903	0.0408167	-0.397095
CALM1	0.00332066	0.0408167	-0.326753
SAPCD2	0.0033117	0.0408167	-0.25322
KCNK5	0.00334356	0.0409152	-0.813374
PPAPDC2	0.00334346	0.0409152	-0.344486
CALCA	0.00335544	0.0410218	-0.453873
ID4	0.00338923	0.041318	-0.819209
CAPSL	0.00338665	0.041318	-0.745029
WBP1L	0.00339683	0.0413717	-0.206526
SERPINB1	0.00341412	0.0414854	-0.391552
TMEM59	0.00341896	0.0414854	-0.354731
COLCA1	0.00341623	0.0414854	-0.228799
PLS3	0.00342876	0.0415653	-0.283817
KLHDC2	0.00346623	0.041799	-0.238655
ARGLU1	0.00347089	0.0418023	-0.636193
SELM	0.00351169	0.0422544	-0.686181
ATRN	0.00352961	0.0423913	-0.223068
HIST1H2BG	0.00356393	0.0424949	-1.01807
FOXQ1	0.00356408	0.0424949	-0.470577
XBP1	0.00354681	0.0424949	-0.440803
CHTF8	0.00358438	0.0426147	-0.294671
GJB1	0.00359239	0.0426708	-0.304009
AQP1	0.00360161	0.0427411	-0.607734
UFC1	0.0036116	0.0428204	-0.155464
ZNF785	0.00361544	0.0428268	-0.223887
CES2	0.0036216	0.0428606	-0.344008
SERP1	0.00363086	0.0429309	-0.184799
TRIB2	0.00365203	0.0430811	-0.325057
EPB41L4A	0.00369391	0.0433945	-0.409884
CITED2	0.00368994	0.0433945	-0.303609
EFHD2	0.00369306	0.0433945	-0.252706
MARK3	0.00371945	0.0435808	-0.171517
TOB2	0.00372853	0.0436433	-0.471694
UNC119B	0.00374965	0.0438158	-0.428005
UGT2A3	0.00378028	0.0440545	-0.592153
SNAP25	0.00381155	0.0442597	-0.619175
ABHD8	0.00380881	0.0442597	-0.299055
LAMB2	0.00381117	0.0442597	-0.273622
TLCD1	0.00381614	0.0442734	-0.314606
PKHD1	0.00385337	0.0445856	-0.704813
ASRGL1	0.0038719	0.0447588	-0.552373
GBP1	0.00387525	0.0447588	-0.347934
FBXO3	0.00389039	0.0447708	-0.151447
MOAP1	0.00390054	0.0447715	-0.352563
RAMP1	0.00392323	0.0449922	-0.574258
DNAAF3	0.00393816	0.0450835	-0.804901
CYTH2	0.00396187	0.0452352	-0.370587
TMEM14A	0.00401757	0.0456668	-0.35282
RUFY2	0.00405868	0.0456672	-0.556636
CEP19	0.0040341	0.0456672	-0.321308
SLC15A4	0.00405209	0.0456672	-0.27055
JUND	0.00403248	0.0456672	-0.25652
CKS2	0.00407949	0.0457319	-0.493916
ELMOD2	0.0041045	0.0457353	-0.346127
TMEM163	0.0040978	0.0457353	-0.314727
PDGFD	0.0041014	0.0457353	-0.26516
PCDHB11	0.00409916	0.0457353	-0.183644
MGP	0.00409879	0.0457353	-0.0951932
HSPB1	0.00413812	0.0460309	-0.665264
SMAD5	0.00416452	0.0462176	-0.197704
ADD1	0.00420849	0.0466534	-0.198906
RHBDF1	0.00421334	0.0466672	-0.465771
CD300A	0.0042203	0.0467044	-0.65902
DNAJC5	0.00423421	0.0468184	-0.302442
ALDH7A1	0.00423849	0.0468257	-0.183135
RAB6C	0.00424756	0.046886	-0.0825889
YIPF1	0.00426582	0.0470475	-0.288286
AMBP	0.00427029	0.0470567	-0.394418
CAPZA1	0.0042858	0.0471475	-0.155352
PACRG	0.00430643	0.0472941	-0.530757
NMUR2	0.00432978	0.0475102	-0.433786
POLR3GL	0.00437115	0.047692	-0.319662
FAIM	0.00436524	0.047692	-0.286898
MANF	0.00438315	0.047692	-0.229952
ATP6AP2	0.00445591	0.0482829	-0.27505
UACA	0.00445608	0.0482829	-0.244005
ZNF816	0.00446491	0.0483112	-0.285963
TSPAN8	0.00455483	0.0490249	-0.354655
MTF2	0.00455391	0.0490249	-0.250036
GMFB	0.00454586	0.0490249	-0.243726
TADA3	0.00455891	0.0490281	-0.175529
SPTLC3	0.00457134	0.049121	-0.470218
SREK1IP1	0.00457572	0.0491274	-0.132452
GAMT	0.0046031	0.0493339	-0.329962
LEPROT	0.00460455	0.0493339	-0.16569
HIPK3	0.00460637	0.0493339	-0.126132
ST3GAL2	0.00462126	0.0494116	-0.337319
FAM110A	0.00461806	0.0494116	-0.287115
CDK2AP2	0.00463433	0.049429	-0.274373
ZNF713	0.00465753	0.0495541	-0.34062
APOL2	0.00470122	0.0498961	-0.571499
