## Supplement Table 6 for "A comparative analysis of cannabis and tobacco smoke exposure on human airway epithelial cell gene expression, immune phenotype, and response to formoterol and budesonide treatment"

### Sheet: Sheet1
Up-regulated in CSE+LABA/GCS vs CSE				Down-regulated in CSE+LABA/GCS vs CSE
Gene ID	p value	q value	Log2FC	Gene ID	p value	q value	Log2FC
DDIT4	3.91932e-08	0.000220209	1.10782	ID2	5.45604e-08	0.000220209	-0.948368
CHPT1	1.02558e-07	0.000220209	1.35093	TGFBI	1.43233e-07	0.000263611	-1.17154
SMOC1	4.69971e-08	0.000220209	1.41257	NFKBIZ	3.09733e-07	0.000332525	-0.92472
LAMA3	8.89086e-08	0.000220209	1.52938	IGFBP5	3.03728e-07	0.000332525	-0.574567
HSD11B2	7.23731e-08	0.000220209	5.08688	CTSC	1.66053e-06	0.000844413	-1.17921
SDC1	3.06279e-07	0.000332525	0.508816	PLK2	1.76971e-06	0.000844413	-0.668274
TFCP2L1	2.63528e-07	0.000332525	2.11675	BAMBI	1.99928e-06	0.000893314	-0.515082
P3H2	2.52636e-07	0.000332525	2.7279	SLC12A2	2.61259e-06	0.00101994	-1.33458
KRT19	3.64239e-07	0.000360961	0.981793	TGFB2	4.43016e-06	0.00129713	-0.796331
PIM3	4.24084e-07	0.000390249	1.45106	GJA1	5.03036e-06	0.00130371	-1.11541
FAIM	5.21589e-07	0.000447975	1.69252	PLAT	5.10088e-06	0.00130371	-1.01665
RXRA	5.74462e-07	0.00046255	0.442553	TICRR	4.79659e-06	0.00130371	-0.668187
CEP70	6.30817e-07	0.000478048	1.42593	PFKFB3	5.9362e-06	0.00141622	-0.954185
HOMER2	8.0524e-07	0.000576328	1.99893	NT5E	7.60118e-06	0.00158022	-1.25573
DNM2	1.19001e-06	0.000806887	0.828092	UBD	9.06742e-06	0.00171788	-1.38188
BIN1	1.53957e-06	0.000844413	0.895115	KCTD15	9.43002e-06	0.00172817	-0.370517
PLLP	1.52148e-06	0.000844413	0.983424	CLU	1.2156e-05	0.00207207	-0.536551
RHOB	1.42518e-06	0.000844413	1.08518	NAGPA	1.22237e-05	0.00207207	-0.31128
CDKN1C	1.67388e-06	0.000844413	2.26709	RASSF10	1.41821e-05	0.00228385	-0.477518
VSTM2L	1.70938e-06	0.000844413	2.4482	SLC1A5	1.41595e-05	0.00228385	-0.407066
FKBP5	1.75965e-06	0.000844413	2.85268	PTPRB	1.69825e-05	0.00248429	-0.434991
SCGB2A1	2.01088e-06	0.000893314	1.65754	SLC34A2	1.90987e-05	0.00261796	-1.2767
CORO2A	2.24059e-06	0.000962184	1.26251	LAMA5	1.96714e-05	0.00263986	-1.07946
SFTA2	2.51991e-06	0.0010145	1.15994	APCDD1	2.09238e-05	0.00274431	-0.977804
LOX	2.48916e-06	0.0010145	2.3418	ILF3	2.10888e-05	0.00274431	-0.218158
MAOA	2.81529e-06	0.00106675	1.64345	TNFAIP6	2.17697e-05	0.00276916	-0.921073
FGL1	3.00622e-06	0.00110655	0.580367	APPL2	2.41424e-05	0.00287988	-0.463285
UBALD2	3.1878e-06	0.00114079	1.9692	FHL1	2.70833e-05	0.00303403	-0.327807
HYAL1	3.28403e-06	0.00114346	0.568833	PDGFD	3.07306e-05	0.00335511	-1.0274
DCTN2	3.46434e-06	0.00114439	0.354556	PDLIM7	3.43072e-05	0.00350778	-0.542421
PRSS8	3.40995e-06	0.00114439	0.897898	VWA9	3.52805e-05	0.00357889	-0.300827
CAMK1D	3.55425e-06	0.00114473	0.604405	TTYH3	3.55856e-05	0.00358164	-0.542167
TPBGL	3.68977e-06	0.0011594	1.49619	APOM	3.7604e-05	0.0036425	-0.885187
PRKCD	3.9941e-06	0.00119665	0.714957	MCM6	3.75307e-05	0.0036425	-0.726319
ABHD2	3.9844e-06	0.00119665	0.723451	IGFBPL1	3.73252e-05	0.0036425	-0.68529
BAIAP2	4.87595e-06	0.00130371	0.620257	BHLHE41	3.84835e-05	0.00368373	-1.10253
TCN2	4.89156e-06	0.00130371	1.0247	CD14	4.15401e-05	0.00372306	-0.427359
RNASET2	4.62007e-06	0.00130371	1.20441	TUBB	4.16145e-05	0.00372306	-0.418401
TSC22D3	5.161e-06	0.00130371	2.69395	SYNM	4.37292e-05	0.00385865	-1.18577
ANK3	5.58841e-06	0.00138453	0.533261	SYNJ2	4.42678e-05	0.0038796	-0.57859
NFKBIA	5.92464e-06	0.00141622	1.17159	HLF	4.56799e-05	0.0039233	-0.792872
PGC	6.32194e-06	0.00145438	1.5498	SF3A3	4.55124e-05	0.0039233	-0.139921
SCNN1A	6.23056e-06	0.00145438	2.24208	ALDH5A1	4.61396e-05	0.00393653	-0.435507
SLC30A2	6.60376e-06	0.00149257	1.60614	BLM	4.77708e-05	0.00402243	-0.704519
AK4	6.84163e-06	0.00149391	0.779098	SMAD3	4.76837e-05	0.00402243	-0.440367
NAMPT	6.84156e-06	0.00149391	1.06703	LAMP3	5.02573e-05	0.00409192	-0.751217
BHLHE40	7.27577e-06	0.00156223	0.632129	XYLT1	5.01574e-05	0.00409192	-0.721345
SYBU	7.60488e-06	0.00158022	2.5847	KCTD12	4.9916e-05	0.00409192	-0.462298
ANXA2	7.86337e-06	0.00158287	0.81814	ABCC1	5.50695e-05	0.00440658	-0.628404
CYP4B1	7.74478e-06	0.00158287	1.14236	ADCY5	5.93264e-05	0.00468897	-0.563123
PRSS12	8.18824e-06	0.00159832	0.347817	GCNT3	6.02393e-05	0.00473209	-0.541062
SLC22A15	8.09455e-06	0.00159832	1.01124	IGFBP4	6.10859e-05	0.00474078	-0.432499
CTNNA1	8.36037e-06	0.00160756	0.228378	FZD7	6.16351e-05	0.00475476	-0.29215
NTN4	9.45809e-06	0.00172817	0.726746	ARL14	6.51864e-05	0.00481316	-1.03513
WFDC1	9.5242e-06	0.00172817	1.3708	LAMC1	6.6078e-05	0.00483683	-0.769883
USP38	1.01993e-05	0.00182497	0.280101	DNAJA1	6.76731e-05	0.00489606	-0.461519
NR1H4	1.03616e-05	0.00182861	1.31504	CDC23	6.80272e-05	0.00489606	-0.214909
CCND3	1.08675e-05	0.00189196	1.10079	PRRX1	7.13774e-05	0.00510864	-0.354533
B3GALT4	1.36065e-05	0.00227653	0.477653	CXCL5	7.41411e-05	0.00511449	-1.63183
TMOD3	1.40685e-05	0.00228385	0.368943	NPY1R	7.4244e-05	0.00511449	-0.901077
SQRDL	1.44654e-05	0.00230072	1.00526	PAH	7.5429e-05	0.00511449	-0.782047
SETD8	1.52346e-05	0.0023935	1.67671	ADAM22	7.50673e-05	0.00511449	-0.427083
ALDH2	1.55949e-05	0.00242059	0.77941	LTBP3	7.44949e-05	0.00511449	-0.353801
SULT1E1	1.63033e-05	0.002471	1.47402	SPP1	7.67196e-05	0.00517476	-0.796543
IRF8	1.61764e-05	0.002471	1.73694	NMI	7.9496e-05	0.0052778	-0.282834
CIDEC	1.70331e-05	0.00248429	0.995023	CSTF2T	8.00478e-05	0.0052778	-0.181752
IL6R	1.71623e-05	0.00248429	1.09835	TPD52	8.55569e-05	0.00550903	-0.312263
KLF9	1.66334e-05	0.00248429	1.21031	CALCB	8.82257e-05	0.00557163	-1.0064
PKP2	1.80074e-05	0.00254934	0.665545	NUP210	8.74677e-05	0.00557163	-0.804915
CEBPD	1.7871e-05	0.00254934	1.38061	ORC1	8.78708e-05	0.00557163	-0.543395
ISCA2	1.9305e-05	0.00261796	0.233862	LBR	9.00658e-05	0.00566008	-0.535949
CTNND1	1.87592e-05	0.00261796	0.513377	FN1	9.08511e-05	0.00568172	-1.18254
LIMS1	1.93013e-05	0.00261796	0.55058	TNFRSF11B	9.23661e-05	0.00572093	-1.46863
PCDHAC2	2.06816e-05	0.00274431	0.629795	VTCN1	9.21977e-05	0.00572093	-0.599791
ASRGL1	2.13713e-05	0.00275327	1.92324	CLDN11	9.76465e-05	0.00593107	-0.969878
MSRB1	2.19246e-05	0.00276916	0.574146	CLDN10	9.73125e-05	0.00593107	-0.806247
SGK1	2.23923e-05	0.00280078	1.20597	NASP	9.97072e-05	0.0059497	-0.514026
ATP5S	2.39917e-05	0.00287988	0.291493	ZNRF3	0.00010104	0.0059497	-0.487864
EIF1	2.40967e-05	0.00287988	0.442859	SOX13	0.000100365	0.0059497	-0.330746
ALDH1L1	2.37142e-05	0.00287988	0.673082	SLC31A1	0.000100303	0.0059497	-0.285795
VIPR1	2.39062e-05	0.00287988	0.989079	CEACAM5	0.000103202	0.00601605	-0.884115
MLPH	2.50447e-05	0.00288081	0.407465	BPIFB1	0.000107093	0.00611985	-0.800579
MPC2	2.49212e-05	0.00288081	0.661301	AMBP	0.000106407	0.00611985	-0.709202
TTC7A	2.47569e-05	0.00288081	0.783309	FBP1	0.000107358	0.00611985	-0.672555
RPS6KA2	2.50146e-05	0.00288081	1.24451	CANT1	0.000107198	0.00611985	-0.257374
FLNB	2.66883e-05	0.00301709	0.563002	TPD52L2	0.000108204	0.00614094	-1.06311
IL1RN	2.66979e-05	0.00301709	1.00167	SOAT1	0.000111587	0.00614219	-0.486289
AGT	2.94159e-05	0.00326693	0.632374	LGI2	0.000117142	0.00625008	-0.591479
PMM1	3.01533e-05	0.00332022	0.510219	PVRL1	0.000121939	0.00636737	-0.799371
ADRA2A	3.10159e-05	0.0033578	1.29344	TEX261	0.000123405	0.00641056	-0.300522
CRIP2	3.15052e-05	0.00337181	0.787306	LRP5	0.000127318	0.00649957	-0.467716
RRAGD	3.16879e-05	0.00337181	1.05883	LAMB1	0.000132618	0.00664793	-0.668229
OLFM4	3.19305e-05	0.00337181	2.17402	UGT2B15	0.000143055	0.00703317	-0.844116
MRPL49	3.2554e-05	0.00338221	0.305672	DGAT2	0.000143429	0.00703317	-0.337308
GSTM1	3.24581e-05	0.00338221	0.993073	SEL1L3	0.000145355	0.00706646	-0.424911
EIF2B4	3.4192e-05	0.00350778	0.264411	IGFBP3	0.000147887	0.0071389	-1.0498
AGPAT6	3.73891e-05	0.0036425	0.66663	BMP1	0.000148508	0.0071389	-0.364099
RNF157	3.6634e-05	0.0036425	1.65288	IL17RB	0.000150165	0.00719175	-0.665985
ATP1B1	3.86015e-05	0.00368373	0.719485	PLK4	0.000151169	0.00721301	-0.371864
TMEM171	3.89186e-05	0.00368668	0.68329	PDE1C	0.000164369	0.00751441	-0.919727
PFKP	3.9611e-05	0.00369108	0.457096	TNFRSF19	0.00016247	0.00751441	-0.818857
UBL3	3.98246e-05	0.00369108	0.678139	PRR7	0.000164431	0.00751441	-0.299743
PDZD8	3.95558e-05	0.00369108	0.790606	GPAA1	0.000165068	0.00751441	-0.293014
CSRNP1	4.06067e-05	0.00371586	0.728551	MUC13	0.000168149	0.00760094	-1.48117
LMNA	4.06689e-05	0.00371586	1.78858	TXNDC5	0.000170552	0.0076826	-0.398324
CYP4X1	4.12018e-05	0.00372306	1.11619	GALNT14	0.000172658	0.00772346	-0.72547
CTSD	4.25886e-05	0.00378392	0.580849	ESCO2	0.000174188	0.00773817	-0.697432
TOP1	4.52665e-05	0.0039233	0.423236	TP53	0.000174069	0.00773817	-0.304607
ACO2	4.85773e-05	0.00406377	0.400186	RFC5	0.000175906	0.00778542	-0.38035
ARRDC2	5.05019e-05	0.00409192	0.484729	ARID5B	0.00017733	0.00779705	-0.482617
GNAI1	4.96206e-05	0.00409192	0.799281	FAT4	0.000178004	0.0078001	-0.423862
INSR	5.37879e-05	0.00433093	1.03071	HCAR1	0.000191027	0.00812213	-0.883051
KCNJ11	5.60431e-05	0.00445681	0.931523	CHAF1A	0.000189445	0.00812213	-0.694366
OSBPL2	6.09809e-05	0.00474078	0.505427	MCM2	0.000190685	0.00812213	-0.564342
SLC2A1	6.51572e-05	0.00481316	0.482627	CENPV	0.000189096	0.00812213	-0.371292
SPRYD7	6.40827e-05	0.00481316	0.649677	SLC16A1	0.000194501	0.00820364	-0.533069
LAMB3	6.5381e-05	0.00481316	0.704974	CLCN5	0.000198162	0.00831569	-0.438692
CPEB2	6.34547e-05	0.00481316	0.801826	ABHD3	0.000200959	0.00835146	-0.41115
DEFB1	6.34209e-05	0.00481316	1.08009	TNFRSF21	0.000202852	0.00840302	-0.392085
CTSE	6.44503e-05	0.00481316	1.42581	ETV4	0.000204789	0.00842435	-0.908461
FXYD2	6.50265e-05	0.00481316	1.43802	KCNJ13	0.000212559	0.00863847	-0.642865
HIF3A	6.69903e-05	0.00487591	2.44868	NCEH1	0.000226232	0.00905213	-0.386335
XAB2	7.27803e-05	0.00511449	0.29991	SLC39A14	0.000232165	0.00920303	-0.48438
SLCO4A1	7.41006e-05	0.00511449	0.505804	PDK2	0.000231546	0.00920303	-0.368598
GLUL	7.31701e-05	0.00511449	0.50832	SEMA6A	0.000240316	0.00935346	-0.520631
MLX	7.49368e-05	0.00511449	0.522235	CNNM3	0.000239397	0.00935346	-0.304174
TP53INP1	7.27652e-05	0.00511449	0.673639	TRIM38	0.000246394	0.00953242	-0.221347
DYNC1I2	8.02956e-05	0.0052778	0.349992	PRMT7	0.000248048	0.00956767	-0.427023
CCNY	7.91254e-05	0.0052778	0.36222	MYO1E	0.000250163	0.00962044	-0.254485
SPTSSA	7.91869e-05	0.0052778	1.01045	TMEM173	0.000251053	0.00962593	-0.795184
MTMR2	8.17826e-05	0.00532124	0.165349	PODXL	0.000255626	0.00968595	-0.507472
PDE9A	8.15112e-05	0.00532124	0.674849	DPYSL3	0.000256518	0.00969126	-0.535004
KRT7	8.28578e-05	0.00536411	1.31801	PVRL3	0.000260363	0.00972249	-0.522836
COASY	8.59516e-05	0.00550903	0.260386	DEPDC1B	0.000263339	0.00979472	-0.346546
CMBL	9.33705e-05	0.00575546	0.500564	PRTFDC1	0.000267823	0.00983009	-0.581422
STX7	9.48056e-05	0.0058161	0.450499	CCDC14	0.000267686	0.00983009	-0.500121
CCT6B	9.80609e-05	0.00593107	0.426389	ICAM2	0.00026665	0.00983009	-0.245302
ARL8A	0.00010114	0.0059497	0.479973	CALB1	0.000274064	0.00986246	-0.652087
RAB6A	0.000100958	0.0059497	0.487594	BMP4	0.000272443	0.00986246	-0.642935
AFP	0.000102077	0.00597751	0.572318	TM4SF5	0.000278061	0.00997843	-0.648248
SPNS2	0.000106017	0.00611985	0.528484	EDN1	0.000280772	0.0100261	-1.24027
EPDR1	0.000110709	0.00614219	0.553534	CEACAM7	0.000280945	0.0100261	-0.769789
HS1BP3	0.00011158	0.00614219	0.576654	CTGF	0.000290305	0.0102186	-1.30998
C11orf52	0.000112476	0.00614219	0.599127	TIMP3	0.000302685	0.0105224	-0.376243
RAB27B	0.000109695	0.00614219	0.601856	B3GALT5	0.000303837	0.0105224	-0.364789
RRAS	0.000110897	0.00614219	0.605786	SIGMAR1	0.000303359	0.0105224	-0.337925
SH3BGRL2	0.000110519	0.00614219	0.833868	CFTR	0.000312179	0.0106838	-0.696614
LIX1L	0.000109354	0.00614219	0.860268	MYBL2	0.000313255	0.0106838	-0.425788
KRT13	0.000112517	0.00614219	0.96311	PLAU	0.00031449	0.0106902	-1.26915
RNASE4	0.000113367	0.00616249	0.744356	IRS1	0.00031653	0.0107312	-0.646786
ETS2	0.000114416	0.00616745	0.549822	CKAP4	0.000325415	0.0109175	-0.280599
RNF19B	0.000114285	0.00616745	0.980161	CXCL3	0.000328595	0.0109494	-0.961804
CPNE4	0.000117385	0.00625008	0.641998	FOXE1	0.000328915	0.0109494	-0.485597
KLK7	0.000117404	0.00625008	0.971442	SLC2A12	0.000332931	0.0110278	-0.706551
PRDX6	0.000118955	0.00628074	0.337899	NUP107	0.000334362	0.0110278	-0.316947
CYFIP2	0.000118527	0.00628074	1.05208	SUSD6	0.000334695	0.0110278	-0.298495
LDHA	0.000122079	0.00636737	0.384443	ALG8	0.00033682	0.0110324	-0.441824
ZFP36	0.000121859	0.00636737	0.880469	CHPF	0.000339609	0.0110764	-0.278515
ITPKC	0.000124406	0.00643663	0.892197	MMP1	0.000344821	0.0111336	-0.884934
UST	0.000125631	0.00647403	0.588102	AQP5	0.000343383	0.0111336	-0.643194
SLC16A7	0.000126515	0.00649359	0.934428	TFF2	0.000349434	0.0111535	-1.64139
KLF6	0.00012764	0.00649957	1.17177	CYP2S1	0.000348421	0.0111535	-0.801189
VPS35	0.000129899	0.00658854	0.229284	CADM4	0.000346426	0.0111535	-0.418108
AHNAK	0.000130871	0.00661179	0.658144	ATP1B3	0.000347736	0.0111535	-0.403224
CAPG	0.000132501	0.00664793	0.787073	CCRL2	0.000365035	0.0115831	-0.282094
CAV1	0.000134017	0.00669201	1.00287	IL1RAP	0.000371997	0.0116915	-0.555544
HMGN4	0.000136976	0.00681336	0.440882	CXCL16	0.000372082	0.0116915	-0.424498
BLVRB	0.000139998	0.00693691	0.525884	VIL1	0.000376974	0.0117031	-0.444098
WIPI1	0.000143579	0.00703317	0.892528	RFT1	0.000377539	0.0117031	-0.412499
PRR15L	0.000144289	0.00704121	1.11519	CX3CL1	0.00038223	0.0117524	-1.22956
RP2	0.000148312	0.0071389	0.297227	CIT	0.000381723	0.0117524	-0.44416
EHD2	0.00015216	0.00723348	0.640667	HSP90AA1	0.000384009	0.011779	-0.375797
DDIT3	0.000153015	0.00724741	0.346256	MKL1	0.000390018	0.0118432	-0.239755
STX12	0.000156256	0.00737381	0.362205	TMEM248	0.000390696	0.0118432	-0.17811
CNDP2	0.000156833	0.00737399	0.915867	SP1	0.000392099	0.0118578	-0.122798
SBF2	0.000161595	0.00751441	0.324086	APP	0.000396349	0.0119546	-0.252881
TRIM14	0.000160789	0.00751441	0.451248	CEACAM6	0.000401989	0.0120245	-0.742283
MGST3	0.000164563	0.00751441	0.455729	SSFA2	0.000405011	0.0120503	-0.304825
SFN	0.000161435	0.00751441	1.20633	TBXAS1	0.000409639	0.0121319	-0.448734
ZBTB38	0.000162825	0.00751441	1.81124	CYP2B6	0.000419009	0.012381	-0.961694
TMPRSS4	0.000165729	0.00751792	0.33338	IRF2BP2	0.000429219	0.0126247	-0.460973
ENTPD3	0.000171906	0.00771658	0.844257	PTGES	0.000433149	0.0126883	-0.429808
WASF2	0.000176461	0.00778542	0.368482	CRP	0.000443192	0.0128596	-1.80385
GOT1	0.00018055	0.00788482	0.528757	FOXQ1	0.000452503	0.0130709	-0.553428
MYL6	0.000183418	0.00793473	0.73592	RCAN1	0.000468805	0.0134214	-0.34087
MMP28	0.000183402	0.00793473	0.989879	LGALS9	0.000504934	0.0139594	-0.305536
PELI2	0.00018354	0.00793473	1.14995	DHX34	0.000506522	0.0139733	-0.334495
UNC13B	0.000190856	0.00812213	0.452867	AXL	0.00051396	0.0140506	-0.606034
TBC1D2B	0.000193159	0.00818573	0.612016	BUB1B	0.000532221	0.0141959	-0.524135
POU5F1	0.000194855	0.00820364	2.18172	MCM5	0.000532124	0.0141959	-0.491628
TFG	0.000199004	0.00832391	0.287881	FZD8	0.000525989	0.0141959	-0.46203
ATP6V1E1	0.000200517	0.00835146	0.328761	ETV5	0.000530018	0.0141959	-0.343184
FAM103A1	0.000203544	0.00840466	0.541015	RNF216	0.000540627	0.0143606	-0.222176
IRAK3	0.000205328	0.00842435	0.52343	HS6ST1	0.000549061	0.0144893	-0.274118
RASSF6	0.000208057	0.00850718	0.480011	TMEM185B	0.000553191	0.0145148	-0.119845
ITGB6	0.000208668	0.00850718	0.604414	GRIN2A	0.000558614	0.0145916	-2.11004
GPR37	0.000220971	0.00895211	0.642647	SOX4	0.000559895	0.0145916	-0.57467
SARNP	0.00022537	0.00905213	0.404157	CSPG5	0.000564046	0.0145916	-0.556167
TTC39C	0.000224875	0.00905213	0.441381	TNFRSF10B	0.000566505	0.0146258	-0.463208
KCMF1	0.000226251	0.00905213	0.5828	TMEM38A	0.000570757	0.0146768	-0.587393
GSN	0.000232128	0.00920303	0.47758	CA12	0.000578273	0.0147121	-0.598788
LACTB2	0.000233309	0.00921999	0.545212	OAF	0.000578258	0.0147121	-0.55569
SLC15A2	0.000236079	0.00930092	0.765229	RMI2	0.000578203	0.0147121	-0.487168
BRI3	0.00023725	0.00931857	0.626687	ATR	0.000573748	0.0147121	-0.398912
RAB11FIP1	0.00023979	0.00935346	0.336234	EML4	0.000585901	0.0148003	-0.376638
GNA12	0.000244039	0.00946972	0.637802	NEDD9	0.00059401	0.0148611	-0.257261
GSS	0.000253889	0.00967709	0.383877	MOXD1	0.000602139	0.0150336	-0.552158
SLC25A25	0.00025351	0.00967709	1.0242	FAM20A	0.000604128	0.0150541	-0.38428
APOL2	0.000254722	0.00968019	1.04614	PLA1A	0.000613521	0.0152293	-0.520098
SMARCD2	0.000258095	0.00971772	0.271006	KIAA1217	0.000628307	0.015477	-0.595615
PPP1R21	0.000258727	0.00971772	0.274815	LMNB1	0.000626588	0.015477	-0.543356
C6	0.000259658	0.00972249	0.929581	ACTN4	0.000632	0.0155383	-0.190855
LFNG	0.000263948	0.00979472	0.84218	TCTN2	0.000636176	0.0155519	-0.374565
EDN2	0.000264578	0.00979472	1.19319	RNF26	0.000636014	0.0155519	-0.29472
MAPK11	0.000273565	0.00986246	0.197741	RTKN2	0.000643193	0.0156937	-0.27384
TMEM43	0.000272365	0.00986246	0.497052	KRT23	0.000663124	0.0159982	-0.751236
PPP1R3D	0.000274039	0.00986246	0.548838	POP5	0.000665679	0.0160298	-0.366076
STOM	0.000272515	0.00986246	0.56431	SPATA13	0.000671769	0.0161162	-0.453577
CDKN1A	0.000273645	0.00986246	0.823592	B3GALNT2	0.000673481	0.0161272	-0.496488
RETSAT	0.000282142	0.010041	0.333156	SEMA3A	0.000679363	0.0162078	-0.524688
RRAGA	0.000283497	0.0100614	0.410054	ASF1B	0.000687558	0.0162827	-0.45904
CDC16	0.000286394	0.0101363	0.162816	KIF18B	0.000693335	0.0163594	-0.454982
RRAGC	0.000287787	0.0101577	0.548659	MBTPS1	0.000700074	0.0164723	-0.214963
OPTN	0.000293608	0.0103067	0.633296	ADCK3	0.000702335	0.0164812	-0.461111
AKAP7	0.000302474	0.0105224	0.569919	HABP2	0.000713598	0.0166317	-0.62507
BIRC3	0.000301398	0.0105224	1.09206	QPCT	0.000715202	0.0166317	-0.557477
CLMN	0.000305551	0.0105534	0.235196	ETV7	0.000718089	0.0166463	-0.370896
SLC17A5	0.000306692	0.0105645	0.300165	HMGA1	0.000718414	0.0166463	-0.34303
TOB2	0.000310213	0.0106573	0.566903	IL27RA	0.000719826	0.016649	-0.662709
UBE2M	0.000313472	0.0106838	0.225228	SOD3	0.000725694	0.0166501	-0.815415
PAK4	0.00031885	0.0107815	0.315624	CD47	0.000724293	0.0166501	-0.364469
TTC9	0.000321136	0.0108304	0.635406	TEX15	0.000727624	0.0166501	-0.339641
GNAI2	0.000323184	0.010871	0.30411	COLCA1	0.000721802	0.0166501	-0.313055
CRYZ	0.000328071	0.0109494	0.352689	DEK	0.000727231	0.0166501	-0.259545
UCP2	0.000334573	0.0110278	1.08197	CPSF3	0.000723996	0.0166501	-0.0996758
RAB4A	0.000337318	0.0110324	0.53668	TFPI2	0.000730146	0.0166781	-0.459859
CYB5A	0.000337404	0.0110324	0.744901	CSTF3	0.000739355	0.0168288	-0.350697
TBC1D2	0.000341161	0.0110989	0.463644	VWA1	0.000741219	0.0168415	-0.292337
FREM2	0.000344821	0.0111336	0.381706	FAM111B	0.000750289	0.016994	-0.716441
RAB14	0.000349763	0.0111535	0.223563	MDK	0.000768771	0.0172846	-0.812762
VGLL1	0.00035326	0.0112372	0.442974	AVPR1A	0.000771818	0.0173229	-0.31635
ANXA1	0.000366696	0.0115911	0.430041	SERPINB9	0.000789434	0.0174496	-0.547794
SIK1	0.000367086	0.0115911	0.768054	PHLDA1	0.000789653	0.0174496	-0.52882
MATN2	0.000374774	0.0117031	0.498719	TYW1	0.000784979	0.0174496	-0.255654
RGCC	0.0003779	0.0117031	0.746446	NFE2L3	0.000793571	0.0175061	-0.642459
FSTL3	0.000374135	0.0117031	1.14209	AMACR	0.000807928	0.0177098	-0.457507
PNMT	0.000377208	0.0117031	1.26192	WNT10A	0.000814441	0.0177838	-0.569174
PNKD	0.000378973	0.0117082	0.482187	PKMYT1	0.00081815	0.0178044	-0.512898
SNX6	0.00038851	0.0118432	0.30345	GAA	0.000817446	0.0178044	-0.191666
FAM127A	0.000389642	0.0118432	0.567285	HR	0.000825824	0.0179411	-0.937212
SLC25A16	0.000387427	0.0118432	0.952879	TSPAN3	0.000833269	0.018042	-0.220473
TDP1	0.000397157	0.0119546	0.744528	SLC27A2	0.000836443	0.0180501	-0.618879
RAB5A	0.00040228	0.0120245	0.314103	SCD5	0.000836118	0.0180501	-0.554529
ARRDC1	0.000401075	0.0120245	1.66046	CYP4V2	0.000840828	0.0181058	-0.470222
GNAI3	0.000404414	0.0120503	0.336858	CABLES2	0.000852131	0.0182967	-0.331811
SUN2	0.000408152	0.0121157	0.266923	TONSL	0.000855456	0.0183113	-0.742152
THRA	0.000426609	0.0125767	1.15077	ATP2B1	0.000855655	0.0183113	-0.29145
CAPN2	0.000433349	0.0126883	1.03355	STC1	0.000878845	0.0186834	-0.76782
LPCAT4	0.000435894	0.0127157	0.628515	WFS1	0.000895019	0.0189025	-0.384865
PRKX	0.000436262	0.0127157	0.778978	PODXL2	0.000898335	0.0189129	-0.419028
PBDC1	0.00044266	0.0128596	0.348262	DNMT1	0.000916027	0.019083	-0.501796
VASP	0.000445451	0.0128961	0.42235	TRIB1	0.000917945	0.019083	-0.300049
AKIRIN2	0.000457019	0.0131717	0.334038	ABCC3	0.000922627	0.0191097	-0.473159
ARL2BP	0.00045977	0.0131944	0.598424	ECT2	0.000928963	0.0191792	-0.333118
MATN3	0.000459853	0.0131944	0.765767	CMTR1	0.00093341	0.0192402	-0.186944
SLC12A7	0.000473704	0.013492	0.357918	SERINC5	0.000946167	0.019472	-0.334012
FBXL3	0.000476078	0.013492	0.440366	PDE5A	0.000954349	0.0195234	-0.514892
ATP6V0D1	0.000475709	0.013492	0.452979	SUPT16H	0.000969938	0.0197435	-0.253018
FBXW5	0.000476508	0.013492	0.454699	SEC61A1	0.000971621	0.0197435	-0.178236
S100P	0.000475983	0.013492	0.915204	PPAP2C	0.000973671	0.019754	-0.358497
MTFR1	0.000480946	0.0135878	0.208142	KDELR3	0.000985288	0.0198646	-0.37464
AKAP13	0.000487534	0.0137438	1.05014	MCM4	0.000993026	0.0199116	-0.513322
MT1X	0.00049049	0.0137969	0.951725	PPT1	0.000997451	0.0199116	-0.337398
PCGF5	0.000495991	0.0138702	0.294681	IQGAP2	0.000997192	0.0199116	-0.273303
RAPH1	0.000496324	0.0138702	0.39371	TMEM51	0.00102798	0.0201558	-0.524897
SLC25A6	0.000495272	0.0138702	0.410649	PTK7	0.00103311	0.0201558	-0.511083
GALNT10	0.000497419	0.0138707	0.443481	MDFIC	0.00103505	0.0201558	-0.284185
RAPGEFL1	0.000498749	0.0138777	0.81805	C4orf46	0.00104977	0.0203985	-0.222725
KAT2B	0.000502306	0.0139166	0.232255	MGME1	0.00105388	0.0204476	-0.444358
HRASLS5	0.000502283	0.0139166	0.998789	TMEFF2	0.00107376	0.0206952	-0.319128
AHCYL1	0.000508518	0.0139869	0.349876	TINAG	0.00108451	0.0207297	-0.744834
TOM1	0.000509187	0.0139869	0.398523	PRELID2	0.00108228	0.0207297	-0.185856
ZFAND3	0.000510408	0.0139906	0.169971	TRIP13	0.00108971	0.0207398	-0.336668
AZGP1	0.000514778	0.0140506	0.374316	DHX8	0.00108984	0.0207398	-0.182997
MEAF6	0.000517661	0.0140697	0.260732	ELK3	0.00109688	0.0208423	-0.382469
METTL7A	0.000517137	0.0140697	0.902196	CYP2C18	0.00111732	0.0210754	-0.497
UBE2D2	0.000525351	0.0141959	0.304302	C1GALT1C1L	0.0011144	0.0210754	-0.202506
ARL6IP5	0.000528346	0.0141959	0.401527	MCM10	0.00112642	0.0212151	-0.611825
KCNK1	0.000531013	0.0141959	0.571802	TMEM132A	0.00112803	0.0212151	-0.50874
ALDH3B1	0.000529667	0.0141959	0.672333	TMEM98	0.00113855	0.0213818	-0.530156
PITPNM3	0.000529644	0.0141959	0.820229	SLC5A3	0.00114184	0.0214123	-0.450971
PPP5C	0.000540207	0.0143606	0.37668	FADS1	0.00114463	0.0214335	-0.29926
AKR1C3	0.000544107	0.0144233	0.41976	GC	0.00114712	0.0214491	-0.717813
DTX4	0.000550931	0.0144893	0.199591	TBKBP1	0.00114959	0.0214639	-0.317573
DNAJB1	0.000548586	0.0144893	0.265661	MERTK	0.00116877	0.0216651	-0.433557
ST6GALNAC1	0.000551095	0.0144893	0.577416	FBLN1	0.00116868	0.0216651	-0.409722
GLRX	0.00055696	0.014584	0.664484	RAVER2	0.0011645	0.0216651	-0.322076
SHTN1	0.000561354	0.0145916	0.337751	TMEM17	0.00119269	0.0220451	-0.329999
CKB	0.000563877	0.0145916	0.469922	GINS2	0.00120751	0.0221059	-0.661009
MARVELD1	0.000563683	0.0145916	0.511933	GALNT18	0.00121486	0.0221059	-0.541245
COL4A3BP	0.000568933	0.0146591	0.28166	DAB2	0.00120876	0.0221059	-0.449325
SERTAD3	0.000576209	0.0147121	0.278622	SLC39A10	0.00121455	0.0221059	-0.243979
CCDC6	0.000578981	0.0147121	0.498773	MFSD10	0.00121954	0.0221598	-0.215869
RND3	0.000583983	0.0147809	0.224645	DTL	0.00122701	0.0221778	-0.774103
FAM102A	0.000582846	0.0147809	0.895974	MCM7	0.00123339	0.0221778	-0.619666
SEC13	0.000594076	0.0148611	0.239146	CD83	0.00122596	0.0221778	-0.578258
CLINT1	0.000590156	0.0148611	0.379474	PKDCC	0.00123321	0.0221778	-0.502596
GDI1	0.000593136	0.0148611	0.388602	TUBB4B	0.00123361	0.0221778	-0.319223
GPRC5C	0.000594057	0.0148611	0.61353	ENTPD4	0.00122819	0.0221778	-0.182172
GJB3	0.000606251	0.0150779	0.304901	SPCS3	0.0012451	0.0223096	-0.157891
AVPI1	0.000623455	0.0154461	0.421111	LIMCH1	0.00125129	0.0223847	-0.498169
KLHDC2	0.000627596	0.015477	0.379117	TMEM97	0.00125927	0.0224387	-0.444135
SDCBP2	0.000634585	0.0155519	0.980062	ASB9	0.00126758	0.0225245	-0.676962
STBD1	0.000647222	0.0157621	0.576298	DDX52	0.00127559	0.0226044	-0.167371
AP1M2	0.000650332	0.0157782	0.209741	MARC1	0.00128488	0.0227377	-0.612392
GYS1	0.000649526	0.0157782	0.345256	CHST10	0.00133961	0.0234365	-0.546408
LDHD	0.0006529	0.0158107	0.441994	TOR3A	0.001348	0.0235316	-0.443498
HGD	0.000662882	0.0159982	0.508472	CLDN1	0.00136312	0.0237312	-0.559126
JADE1	0.000671296	0.0161162	0.705514	MINPP1	0.0013652	0.0237315	-0.350135
SLC35D2	0.000676969	0.0161807	0.68833	ST7	0.00136866	0.0237315	-0.325824
MYL12B	0.000680986	0.0162165	0.24036	TK1	0.00137071	0.0237351	-0.41084
GLIPR1L2	0.000683317	0.016231	0.316709	HAVCR1	0.00139913	0.0240551	-0.386757
PPARGC1A	0.000684112	0.016231	0.706015	MLEC	0.00139949	0.0240551	-0.318149
PIP4K2C	0.00069038	0.0163196	0.424203	CTAGE15	0.0014004	0.0240551	-0.180394
STXBP2	0.000700676	0.0164723	0.534396	SEPT3	0.00140599	0.0240614	-0.458417
TJP3	0.000709458	0.0166181	0.319848	APOBEC3B	0.00141271	0.0240799	-0.707134
RAB5B	0.000714014	0.0166317	0.394624	SURF4	0.00141129	0.0240799	-0.24075
KLK10	0.000713104	0.0166317	0.434413	CHAF1B	0.00142535	0.0242254	-0.416035
GNA15	0.000732096	0.0166931	0.583924	LYPD3	0.00144344	0.0243874	-0.620071
KIF5B	0.000750956	0.016994	0.236444	NDP	0.00144085	0.0243874	-0.522136
CAST	0.000751887	0.016994	0.474949	GNG4	0.00144435	0.0243874	-0.32455
RABAC1	0.000760194	0.0171516	0.117486	ERAP1	0.00143907	0.0243874	-0.233656
PPP2CB	0.000766747	0.0172692	0.480027	MFI2	0.00145592	0.0244947	-0.581977
FAM107B	0.000774819	0.01736	0.443259	GLYATL2	0.00145641	0.0244947	-0.573119
TPCN1	0.000788739	0.0174496	0.491421	NES	0.00146011	0.0245249	-0.567416
GPS2	0.000785542	0.0174496	0.50759	TGFBR3	0.00146825	0.0245337	-0.59529
SLPI	0.000786887	0.0174496	0.552572	ITM2A	0.00146811	0.0245337	-0.490279
TM4SF1	0.000783946	0.0174496	0.607029	DNAJB11	0.00146337	0.0245337	-0.260494
ST3GAL4	0.00078943	0.0174496	0.676744	XDH	0.0014765	0.0246351	-0.665974
H1F0	0.000796301	0.0175363	0.140071	RCN1	0.00147814	0.0246351	-0.411446
RNASE1	0.000798587	0.0175567	0.667558	APCS	0.00149458	0.0248128	-1.74289
VPS37A	0.000808303	0.0177098	0.185534	JARID2	0.0015038	0.024854	-0.320338
DLST	0.000813639	0.0177838	0.3396	SOX9	0.00151184	0.0249067	-0.201278
TPPP3	0.000831439	0.0180327	0.23865	CCDC84	0.00152252	0.0250038	-0.360691
ALDH6A1	0.000841836	0.0181058	0.32444	SESN1	0.00152356	0.0250038	-0.182859
C8orf88	0.000861865	0.0184136	0.651948	LYZ	0.00154101	0.0252581	-0.526734
C4orf32	0.000871597	0.0185907	0.314958	CENPM	0.00154518	0.0252902	-0.529853
PLAC8	0.00087487	0.0186297	0.640324	PXMP4	0.00155934	0.0253648	-0.17882
BNIP3	0.000880294	0.0186834	0.393499	TUBA1B	0.00159781	0.02586	-0.460441
CDC42EP3	0.000884206	0.0187356	0.563884	SCARA3	0.00160647	0.0259359	-0.986509
RIOK3	0.000892706	0.0188846	0.425822	CD302	0.00161466	0.0260022	-0.504079
PHLDA2	0.000898447	0.0189129	0.801751	PLEKHA4	0.00161825	0.0260274	-0.319854
MYL12A	0.000902881	0.0189752	0.535702	CES1	0.00163857	0.0262232	-0.482697
OPRK1	0.000912215	0.0190471	0.468148	TCN1	0.00167158	0.0264465	-0.689006
LACTB	0.000910627	0.0190471	0.485552	TTR	0.00165785	0.0264465	-0.580404
TMEM141	0.000910798	0.0190471	0.599409	ADAMTS9	0.00166494	0.0264465	-0.559483
ACSL1	0.000910848	0.0190471	0.762043	EPB41L2	0.00167438	0.0264465	-0.411722
CASP10	0.000918376	0.019083	0.499033	TSPAN15	0.00167032	0.0264465	-0.317053
RHOBTB3	0.000921102	0.0191088	0.421933	SLC2A10	0.00168625	0.0265249	-0.460114
GUCD1	0.00092884	0.0191792	0.647371	RPGRIP1L	0.00169809	0.0266461	-0.375165
PPIC	0.000951422	0.0195234	0.237322	ELMOD2	0.00170562	0.0266993	-0.237497
TFEB	0.000953476	0.0195234	0.475883	ARHGEF25	0.00170842	0.0267027	-0.572878
EPS8L3	0.000954727	0.0195234	0.541358	PGAP1	0.00171154	0.0267027	-0.484315
DLG3	0.000964727	0.0196966	0.734862	DIRC2	0.00171753	0.0267233	-0.25546
AKR1A1	0.0009707	0.0197435	0.226198	TNFSF15	0.00172486	0.0268051	-0.629945
VDAC2	0.000976363	0.0197775	0.451168	HSPG2	0.00174216	0.0270086	-0.624743
ARHGAP18	0.000978175	0.0197831	0.341806	SNRNP200	0.00175094	0.0270215	-0.146944
EEPD1	0.000982539	0.0198402	0.352109	PKIG	0.00175551	0.0270215	-0.138308
HERPUD1	0.000989854	0.0198944	0.196232	PPP1R9B	0.00178374	0.0272999	-0.185001
C1orf53	0.000988747	0.0198944	0.501879	TACC3	0.00180776	0.0275288	-0.38391
SEMA3C	0.000998439	0.0199116	0.387575	UPF2	0.00182471	0.0277214	-0.178518
RALGAPB	0.000995432	0.0199116	0.396322	SPATA20	0.00183415	0.0277993	-0.410415
FAM220A	0.00100919	0.020091	0.287615	SPPL2B	0.00186352	0.0281451	-0.271157
DSP	0.00101212	0.020091	0.412816	PI3	0.0018746	0.0282132	-0.790512
NFIC	0.00101193	0.020091	0.469959	CDCA7	0.00188571	0.0283143	-0.488832
KLF10	0.00101813	0.0201483	0.578194	UBAP2L	0.00189412	0.0283744	-0.171829
MT2A	0.00101674	0.0201483	0.615527	XRCC2	0.00190733	0.0284728	-0.821706
ERGIC1	0.00102262	0.0201558	0.296654	FEN1	0.00190522	0.0284728	-0.563473
BAIAP2L1	0.00103135	0.0201558	0.297379	PRLR	0.00192096	0.0285208	-0.450874
PTPRU	0.00103513	0.0201558	0.34643	PRKDC	0.00192094	0.0285208	-0.367026
FBXL5	0.00103095	0.0201558	0.368516	C12orf75	0.00192651	0.0285208	-0.357218
PQLC2L	0.00103078	0.0201558	0.409211	B4GAT1	0.00191553	0.0285208	-0.222141
MAP3K6	0.00102355	0.0201558	0.56555	ANKH	0.00193563	0.0285644	-0.326214
HLA-DRA	0.00103572	0.0201558	0.579475	STMN3	0.00196642	0.028804	-0.717386
PALLD	0.0010353	0.0201558	0.959639	PRPS2	0.00196614	0.028804	-0.293479
DYNLT3	0.00106781	0.0206866	0.225988	FAM105A	0.00196434	0.028804	-0.246916
PPP2R1A	0.00107499	0.0206952	0.281395	AGRN	0.00197067	0.0288175	-0.337845
SLC25A12	0.00107374	0.0206952	0.359455	ALDH18A1	0.00198507	0.0289295	-0.417332
HKDC1	0.00107628	0.0206952	0.405252	IFNGR2	0.00198473	0.0289295	-0.276281
MPZL2	0.00107472	0.0206952	1.06617	ZNF337	0.00199234	0.0289704	-0.267234
SMAP1	0.00108442	0.0207297	0.30157	GALNT5	0.0020238	0.0292922	-0.624752
PLEKHA5	0.00108121	0.0207297	0.360617	CEACAM1	0.0020628	0.0296597	-0.390119
DUSP1	0.00108987	0.0207398	0.800707	RAB34	0.00208117	0.0297767	-0.346778
TPM4	0.00110027	0.0208759	0.596622	UBE2C	0.00209664	0.0299126	-0.350658
ZNF581	0.0011058	0.02095	0.314016	FAM84B	0.002112	0.0300983	-0.308642
DRAM1	0.00111727	0.0210754	0.134623	RBBP8NL	0.00212862	0.0302682	-0.560995
IDH1	0.0011592	0.0216122	0.306408	COLGALT2	0.00218013	0.0307455	-0.829526
CNR1	0.00116652	0.0216651	0.336751	IFFO2	0.00218336	0.0307455	-0.431143
OSBP	0.00117272	0.0217072	0.244946	CLIP4	0.00218241	0.0307455	-0.249764
WDR72	0.00119535	0.0220625	1.22882	F3	0.00218366	0.0307455	-0.183544
SOCS6	0.00119786	0.0220772	0.49202	SCARB1	0.00218642	0.0307507	-0.171957
PPME1	0.00121317	0.0221059	0.246967	DONSON	0.00219265	0.0308047	-0.356567
SNX4	0.00120776	0.0221059	0.280272	NCMAP	0.00221606	0.0310658	-0.480097
USP43	0.00120579	0.0221059	0.444995	BARD1	0.00223143	0.0311937	-0.36848
ADRA1B	0.00121186	0.0221059	0.471425	ASPH	0.00225013	0.0314067	-0.422457
DNAJB13	0.00120293	0.0221059	0.918854	NETO2	0.00226491	0.0315788	-0.335266
MRPS5	0.00123602	0.0221778	0.225148	NRARP	0.00229961	0.0318786	-0.418168
TCEA2	0.00123482	0.0221778	0.34777	SLC16A9	0.00230013	0.0318786	-0.352118
ECI2	0.00122876	0.0221778	0.466671	IGF1R	0.00230126	0.0318786	-0.248267
NAP1L4	0.00125425	0.0223847	0.278636	TROAP	0.00230932	0.0319499	-0.311319
ZC2HC1A	0.0012545	0.0223847	0.323206	MANSC1	0.00231766	0.0320026	-0.24707
RAB3IL1	0.00126504	0.0225103	0.709441	POLD1	0.00232764	0.032106	-0.5569
LPAR5	0.00127041	0.0225437	0.582783	AMOTL1	0.00234715	0.032306	-0.296886
GNAQ	0.00128982	0.0227626	0.274329	CXCL10	0.0023556	0.0323876	-0.470569
TRIM47	0.00128809	0.0227626	0.539983	TNFSF10	0.00238622	0.0326344	-1.0314
TIPARP	0.0012932	0.022791	0.513306	MGAM2	0.0023822	0.0326344	-0.650238
TRIM36	0.00130768	0.0230148	0.552854	UNG	0.00241554	0.0329287	-0.418828
HMGCL	0.00131047	0.0230324	0.365687	PTDSS1	0.00241796	0.0329287	-0.254581
CDC42BPB	0.00132241	0.0232106	0.187337	FBXO5	0.00242191	0.0329477	-0.377115
SHISA2	0.00132715	0.0232621	0.295577	CDCA8	0.00249918	0.0338203	-0.22331
PCDHAC1	0.00134074	0.0234365	0.652885	SYCE2	0.00250684	0.0338884	-0.49078
TPRG1L	0.00136008	0.0237103	0.435033	PTPRS	0.00252327	0.0340034	-0.790809
ANXA3	0.00136807	0.0237315	0.364701	FGFR3	0.00253077	0.0340689	-0.370882
CPNE2	0.00137982	0.0238607	0.145389	SERPINA6	0.00258186	0.034648	-0.31674
DCTN3	0.00138739	0.0239594	0.181414	PTPRZ1	0.00258555	0.0346614	-0.417422
HK1	0.00139953	0.0240551	0.445397	MNS1	0.00259685	0.0347406	-0.366852
FGL2	0.00140637	0.0240614	0.701082	SMARCA1	0.00260861	0.0348256	-0.353524
FAM131C	0.00140327	0.0240614	1.17959	FADS2	0.00263483	0.0349822	-0.305117
PDZD11	0.00141363	0.0240799	0.239232	MALL	0.00263747	0.0349822	-0.19795
HADHB	0.00141492	0.0240799	0.256014	DPYSL2	0.00264319	0.0349972	-0.1457
AP1M1	0.00143962	0.0243874	0.259874	CENPN	0.00265066	0.03506	-0.356515
KIF3C	0.0014544	0.0244947	0.225052	IRAK1BP1	0.0026632	0.0351538	-0.168798
PWWP2B	0.00146668	0.0245337	0.503424	MTHFD1L	0.00268821	0.035303	-0.465872
RSU1	0.00148285	0.0246816	0.191057	ADSSL1	0.00269249	0.0353231	-0.361405
SNX9	0.00149333	0.0248128	0.231629	CTSF	0.00270767	0.0354862	-0.331508
CAV2	0.00150479	0.024854	0.235211	MYO10	0.00273907	0.0357884	-0.24663
C10orf10	0.00150169	0.024854	0.548667	TRIM33	0.00274219	0.0357929	-0.256847
CLIC3	0.00150109	0.024854	0.592135	SELL	0.00275424	0.0359139	-0.425346
NIPSNAP3A	0.00150674	0.0248544	0.152563	LONRF2	0.00276101	0.0359308	-0.839738
C1orf43	0.00151767	0.0249707	0.211359	GINS3	0.00276112	0.0359308	-0.395116
MAOB	0.00155279	0.0252902	0.166069	TNFAIP8	0.00277382	0.0359735	-0.375291
BPHL	0.00154733	0.0252902	0.29237	TMEM106C	0.00277557	0.0359735	-0.349225
IVNS1ABP	0.0015515	0.0252902	0.333731	RBBP4	0.00276967	0.0359735	-0.139437
RHOG	0.00154991	0.0252902	0.361237	HLA-DMA	0.00278602	0.0360726	-0.309983
SLC22A18AS	0.00156942	0.0254967	0.621978	MAN2B1	0.00279149	0.0361072	-0.248923
RAD23B	0.00157766	0.0255982	0.26215	RRM2	0.00280115	0.0361446	-0.560743
LAMB2	0.00159064	0.0257763	0.313299	MN1	0.0028028	0.0361446	-0.347453
PDLIM1	0.00160652	0.0259359	0.308725	CREBZF	0.00281531	0.0362334	-0.274853
OSBPL10	0.0016131	0.0260022	0.219302	BUB1	0.00284316	0.0364533	-0.382694
ADCK2	0.00162423	0.026091	0.249669	HMGA2	0.00284298	0.0364533	-0.198882
STK39	0.0016323	0.0261554	0.355827	SMC1A	0.0028576	0.0365795	-0.300128
GADD45A	0.00163082	0.0261554	0.72376	MFGE8	0.00286632	0.0365798	-0.559697
N4BP1	0.00167549	0.0264465	0.208396	E2F8	0.0028632	0.0365798	-0.356925
RAB11A	0.00167336	0.0264465	0.262776	P3H4	0.00286778	0.0365798	-0.330702
GUCY1B3	0.00166677	0.0264465	0.411762	GFM2	0.00287544	0.036605	-0.250273
SPSB1	0.00166647	0.0264465	0.514493	HEXB	0.00291828	0.0369677	-0.296699
ZDHHC18	0.00167716	0.0264465	0.57696	REEP1	0.00292681	0.0370394	-0.462213
DNER	0.00167153	0.0264465	0.669672	CEP41	0.00294759	0.0372292	-0.318304
CITED4	0.00166065	0.0264465	0.683875	TSEN15	0.00295667	0.0372708	-0.299868
FERMT2	0.00168333	0.0265115	0.374179	IDI1	0.00297079	0.0373392	-2.48267
PCYT2	0.00169244	0.0265899	0.454804	HMGN2	0.00298971	0.0375038	-0.367586
MIF4GD	0.00170125	0.0266632	0.410112	CERS6	0.00299511	0.037535	-0.380547
SPIDR	0.00171206	0.0267027	0.179849	EPHX2	0.00301742	0.037659	-0.335457
NNMT	0.00171661	0.0267233	1.13122	PEMT	0.00302605	0.0376705	-0.270636
NEDD4L	0.00173356	0.0269077	0.491344	HNRNPA2B1	0.00303582	0.0377514	-0.185952
ALDH1A2	0.00175673	0.0270215	0.252807	PHF19	0.00305164	0.0379116	-0.225695
FUNDC1	0.00175496	0.0270215	0.267628	SPIN3	0.00307709	0.0381157	-0.487834
HNRNPF	0.0017451	0.0270215	0.394231	ANGEL1	0.00307641	0.0381157	-0.20433
GNB1	0.00175597	0.0270215	0.408763	GBP1	0.00309213	0.038168	-0.541745
LONRF3	0.00175767	0.0270215	0.614394	CDK2	0.00309132	0.038168	-0.200078
ZNF524	0.00177555	0.0272416	0.270658	TIFA	0.0031282	0.0383815	-0.263915
C19orf66	0.00177621	0.0272416	0.474898	KCNK2	0.0031466	0.0384973	-0.613917
BCKDK	0.00178637	0.0272999	0.294565	ANO9	0.00315372	0.0385477	-0.519239
KCTD9	0.00178619	0.0272999	0.497676	LEAP2	0.00316908	0.0386622	-0.475634
PLIN3	0.00180276	0.0274928	0.267924	CDT1	0.00316739	0.0386622	-0.305834
RPS6KA1	0.00180326	0.0274928	0.360721	DTX3L	0.00317819	0.0387	-0.130223
ILK	0.00181596	0.0276211	0.219454	ZC3HAV1	0.00318869	0.038746	-0.309763
RDX	0.00182781	0.0277358	0.291215	FAM117B	0.00320704	0.0388676	-0.292362
VAT1	0.00184667	0.0279562	0.523229	TMX1	0.00321433	0.038898	-0.308533
PEX11B	0.0018592	0.0281128	0.393192	SNTB1	0.00321559	0.038898	-0.252872
TGFA	0.00186628	0.0281537	0.237502	PSAT1	0.00323313	0.0389639	-0.657919
NEBL	0.00187279	0.0282132	0.426907	GBP4	0.0032309	0.0389639	-0.517402
FAM222B	0.0018788	0.0282434	0.399468	GPBP1	0.0032302	0.0389639	-0.1493
TACC1	0.00189241	0.0283744	0.408534	MSH6	0.00325681	0.0391529	-0.382142
SNX7	0.00190254	0.0284674	0.323319	TMEM44	0.00326663	0.0391781	-0.324238
SUCLA2	0.0019298	0.0285208	0.242251	PLOD1	0.00327297	0.0391781	-0.255838
CDK5R2	0.00193046	0.0285208	0.287689	ZSCAN2	0.00327027	0.0391781	-0.18399
LRRC41	0.00192521	0.0285208	0.351391	MCM3	0.00332709	0.039505	-0.354462
ALKBH7	0.00192789	0.0285208	0.446257	CD320	0.00332357	0.039505	-0.294342
EVA1C	0.00192991	0.0285208	0.711553	IARS	0.00331557	0.039505	-0.24896
NFIB	0.0019457	0.0286802	0.571902	SPNS1	0.00332458	0.039505	-0.146626
FOXD1	0.00194976	0.0287072	0.964123	GMCL1	0.00333559	0.0395553	-0.415354
CREBL2	0.0019536	0.0287309	0.245524	LIMD1	0.00334361	0.0395553	-0.388868
FNBP1L	0.00196752	0.028804	0.282273	GBP3	0.00335499	0.0396362	-0.280506
RNF14	0.00197442	0.0288396	0.886857	BCLAF1	0.00336859	0.039669	-0.125766
HPCAL1	0.00199237	0.0289704	0.573034	ZNF180	0.00337305	0.0396849	-0.423047
NANS	0.00199698	0.0290047	0.616602	TUBA1C	0.0033949	0.0397163	-0.38506
SERINC2	0.00200218	0.0290474	0.474912	MTPAP	0.0033905	0.0397163	-0.199474
ADD1	0.00201429	0.0291902	0.232664	PRAC2	0.0033973	0.0397163	-0.0909179
PMVK	0.00202587	0.0292922	0.790245	PIGR	0.00340351	0.0397478	-0.552149
H2AFJ	0.0020332	0.0293639	0.232163	ZNF639	0.00340925	0.0397478	-0.132379
CHP1	0.00203539	0.0293639	0.426985	CDC45	0.00345068	0.0399777	-0.528931
PPP4R3B	0.0020387	0.0293787	0.182201	FKBP2	0.00344799	0.0399777	-0.258995
RAB3D	0.00204616	0.0294532	0.503618	AGPAT5	0.00345051	0.0399777	-0.229221
PRKCI	0.0020662	0.0296625	0.367082	PTGFRN	0.00346393	0.0400054	-0.399961
NOTCH2NL	0.00206761	0.0296625	1.08868	SYT13	0.00345688	0.0400054	-0.325747
ANO10	0.00207485	0.0297333	0.278996	ZNF121	0.00346863	0.0400058	-0.382582
MID2	0.00208278	0.0297767	0.398734	LCLAT1	0.00348178	0.0401215	-0.253456
CSNK1D	0.0020848	0.0297767	0.463961	CDK5RAP1	0.0035178	0.040428	-0.250385
RTCA	0.00211488	0.0301061	0.250897	RRM1	0.00353972	0.0405713	-0.36158
GOLPH3	0.00213362	0.0303059	0.302969	ACER2	0.00356491	0.0407513	-0.413554
SREBF2	0.00214885	0.0304886	0.094699	FAM81A	0.00356919	0.0407641	-0.413566
UPP1	0.00216852	0.0307338	0.531619	DNAJC18	0.0035793	0.0408072	-0.348226
ZNF503	0.00218033	0.0307455	0.424432	EN1	0.00359616	0.040927	-0.719958
TBC1D8	0.00217975	0.0307455	0.535722	ONECUT3	0.00360189	0.0409473	-0.495549
BFAR	0.00220579	0.0309556	0.479387	ZNF792	0.00361015	0.0409776	-0.265725
KIAA1191	0.00222568	0.0311668	0.229777	NVL	0.00365205	0.0413076	-0.179594
MAP1LC3B	0.00223244	0.0311937	0.257928	HACD3	0.00370572	0.0418045	-0.392953
TIPRL	0.00227897	0.0317405	0.195113	CPVL	0.00371503	0.0418729	-0.288102
S100A11	0.00229363	0.0318786	0.42786	IGFBP6	0.00372064	0.0418995	-0.320169
PRSS3	0.00229676	0.0318786	0.759507	NCAPH	0.00373029	0.0419714	-0.444208
NBL1	0.00231136	0.0319499	0.348561	TRIL	0.00373372	0.0419734	-0.145138
EPB41L4A	0.00234143	0.0322617	0.483129	SULF2	0.00376072	0.0421298	-0.667079
CFDP1	0.00237604	0.0325991	0.354049	GJC1	0.00378534	0.0422266	-0.42753
PPTC7	0.00237364	0.0325991	0.415377	ENPP1	0.0037914	0.0422531	-0.268293
NRAS	0.00238535	0.0326344	0.286802	PCDHB11	0.003819	0.0424505	-0.204441
KRAS	0.00239209	0.0326801	0.400177	AKR1B1	0.00383513	0.042591	-0.424926
NUDT14	0.00241021	0.0328927	0.265827	MX2	0.0038877	0.0429673	-0.670927
SLC37A4	0.00244069	0.0331681	0.564303	CNOT11	0.00388896	0.0429673	-0.301268
VIMP	0.002452	0.0332868	0.215765	RCN2	0.00388371	0.0429673	-0.228734
STK3	0.00247425	0.0335534	0.313469	STT3A	0.00390018	0.0430189	-0.190417
VWA8	0.00248269	0.0336324	0.402949	SLC41A1	0.00390365	0.0430203	-0.43826
COPG2	0.00251191	0.0339213	0.287578	BAAT	0.00391206	0.0430393	-0.557608
CPTP	0.00251507	0.0339284	0.316087	MMP11	0.00397706	0.0435314	-0.499021
EXOC1	0.00254029	0.0341501	0.215858	GALNT2	0.00409219	0.0445644	-0.190522
MEGF9	0.0025421	0.0341501	0.237662	APLP1	0.0040966	0.0445747	-0.313659
LATS2	0.00259194	0.034711	0.291562	TMEM39A	0.00410456	0.0446237	-0.225721
TPRN	0.0026055	0.0348202	0.651457	NUF2	0.00412369	0.0447561	-0.364294
ELK4	0.00262129	0.0349225	0.112647	PAQR4	0.00413456	0.0447986	-0.383614
CDKN2AIPNL	0.00262066	0.0349225	0.291082	APLP2	0.0041735	0.0451446	-0.119754
STK24	0.00263935	0.0349822	0.0954717	EFTUD2	0.00417752	0.0451502	-0.0937982
GMDS	0.00263573	0.0349822	0.300786	SAYSD1	0.00420663	0.0452748	-0.129671
RBM45	0.00263444	0.0349822	0.569079	MSH2	0.00422764	0.045425	-0.378756
FAM134B	0.00266416	0.0351538	0.479696	GLIPR1	0.00425815	0.0455698	-0.710671
RAPGEF3	0.00266594	0.0351538	0.639001	TSPAN2	0.00425959	0.0455698	-0.404613
SUCLG1	0.00267043	0.0351734	0.376697	MMACHC	0.00425098	0.0455698	-0.279574
FTH1	0.00267288	0.0351734	0.699011	CLCN7	0.00426233	0.0455698	-0.267096
WDR60	0.00267651	0.0351852	0.389972	ZNF253	0.00428748	0.0457249	-0.569057
STRADB	0.00271054	0.0354876	0.34059	SKA1	0.004325	0.0460487	-0.324125
TXN2	0.002723	0.0356146	0.195527	NT5DC2	0.00434392	0.0461738	-0.366355
KRT17	0.00277069	0.0359735	0.591176	GLA	0.00435883	0.0462353	-0.364751
TBCA	0.00280225	0.0361446	0.219378	SYNGR1	0.00440278	0.0464165	-0.281992
CPD	0.00281001	0.0362014	0.260749	LRFN1	0.00443188	0.0465003	-0.465383
TST	0.0028215	0.0362769	0.361826	FLVCR1	0.00442881	0.0465003	-0.388745
ACSS1	0.00284371	0.0364533	0.361983	HLTF	0.00443599	0.0465003	-0.347764
SOWAHC	0.00285923	0.0365795	0.249035	HSPA8	0.00443221	0.0465003	-0.309004
TMEM178B	0.00287511	0.036605	1.14451	FUT8	0.00444473	0.046554	-0.790252
SEPT10	0.00288098	0.0366393	0.271184	MYCN	0.00446434	0.0466835	-0.508843
KIAA1279	0.00290457	0.0368535	0.214774	REP15	0.00446248	0.0466835	-0.0796911
ENY2	0.0029064	0.0368535	0.221966	PRKAR2B	0.0044829	0.0467637	-0.857996
MOB3B	0.0029019	0.0368535	0.638877	HSPA1A	0.0045583	0.0471305	-0.523453
STK26	0.00293884	0.0371551	0.234241	UPF3B	0.00458984	0.0473426	-0.183839
ID4	0.00295521	0.0372708	0.356847	CCR1	0.00460473	0.0474202	-0.446453
IRF6	0.00296227	0.037287	0.440973	ZFP36L1	0.0046222	0.0474863	-0.380331
MESDC1	0.00296374	0.037287	0.454746	TRIM25	0.00463823	0.0475533	-0.265525
ZDHHC17	0.0029755	0.037362	0.256695	NRGN	0.00466456	0.0476741	-0.550952
USH1C	0.00299835	0.0375392	0.230425	CST6	0.00468331	0.0477419	-0.453272
MOB1B	0.00301422	0.037659	0.29169	SFXN1	0.00468414	0.0477419	-0.135037
DCAF6	0.00301962	0.037659	0.33148	HCAR2	0.00468397	0.0477419	-0.0478005
NDUFA12	0.00301894	0.037659	0.342029	CSE1L	0.00469225	0.0477857	-0.261995
USMG5	0.00302639	0.0376705	0.333822	PLAUR	0.00470842	0.0478758	-0.438172
NR1H2	0.00307082	0.038113	0.227669	CENPU	0.00472813	0.0478872	-0.655843
PLA2G4A	0.00307991	0.0381157	0.461658	TINAGL1	0.00471482	0.0478872	-0.256892
BNIP1	0.00309598	0.038168	0.176413	CENPA	0.00474138	0.047946	-0.205092
GNB2	0.00309524	0.038168	0.303348	NEMP1	0.00476648	0.0481202	-0.549773
DOCK5	0.00310641	0.0382599	0.271831	ATAD2	0.00476982	0.0481202	-0.437216
TOX4	0.0031182	0.0383576	0.150514	TTK	0.00479271	0.0482756	-0.470037
MOSPD2	0.00312029	0.0383576	0.341399	CHAC2	0.00479068	0.0482756	-0.306545
COX20	0.00312544	0.0383815	0.36321	LEPROTL1	0.0048711	0.0488361	-0.284015
CDV3	0.00313325	0.0384068	0.315873	TBPL1	0.00488642	0.0488966	-0.158578
HSPB1	0.00314327	0.0384931	0.438748	TPX2	0.00489655	0.0489389	-0.408554
MNAT1	0.00317309	0.0386745	0.239918	PGBD5	0.00493856	0.0492441	-0.282396
ABI1	0.00318293	0.0387212	1.04444	TEF	0.00495068	0.0493268	-0.537869
RAB10	0.00319099	0.038746	0.215301	VRK1	0.00495612	0.0493428	-0.231929
SH3GLB1	0.00320037	0.0388234	0.30553	KCNH3	0.00496413	0.0493464	-0.666299
MYRIP	0.00322584	0.0389639	0.562329	TLR3	0.00497003	0.049367	-0.313247
ZNF703	0.00324388	0.0390569	0.2391	TXLNG	0.00498903	0.0494793	-0.214648
ESYT2	0.00325793	0.0391529	0.634397	ATRN	0.00498664	0.0494793	-0.208257
NDUFB7	0.00327766	0.0391781	0.204039	SUPT3H	0.00500992	0.0495205	-0.377618
TINF2	0.00327417	0.0391781	0.205569	NME4	0.00502809	0.0495995	-0.181325
NDUFA1	0.00327827	0.0391781	0.428725	CTNND2	0.00503506	0.0496302	-0.440755
LDLR	0.0032859	0.0392328	0.499881	EHMT2	0.00508979	0.0499785	-0.164445
TTLL1	0.00331993	0.039505	0.302712	TMEM151A	0.00510283	0.0499983	-0.318949
CRYL1	0.00331297	0.039505	0.495081
SLC25A43	0.00334336	0.0395553	0.296412
GHITM	0.0033421	0.0395553	0.302074
RAB7A	0.00335967	0.0396362	0.215693
RGS2	0.00335784	0.0396362	0.38974
MTM1	0.00336862	0.039669	0.292421
ARHGAP35	0.00339362	0.0397163	0.0737152
LRRC59	0.00338673	0.0397163	0.270441
PHYH	0.00339676	0.0397163	0.30841
SMPDL3A	0.00339322	0.0397163	0.334883
DUSP6	0.00340785	0.0397478	0.486501
DENND5A	0.00341419	0.0397695	0.326179
ACTR10	0.00342797	0.0398939	0.198152
SPG7	0.00343314	0.039918	0.264148
ZMAT5	0.00344733	0.0399777	0.219247
MRPS18B	0.00346423	0.0400054	0.144489
EMC2	0.0034655	0.0400054	0.191058
SH3BGRL	0.00349865	0.0402439	0.267792
GCLC	0.00349665	0.0402439	0.505494
NDUFA6	0.00352516	0.0404765	0.281829
GALNT4	0.00353636	0.040569	0.33862
PREP	0.00355543	0.0407152	0.261241
HMGCS1	0.00356074	0.0407398	0.677208
STK16	0.00357301	0.0407716	0.326885
NFKBIB	0.0035851	0.0408372	0.37611
MSX2	0.0036043	0.0409473	0.489278
SMNDC1	0.00362282	0.0410852	0.193119
CYP3A5	0.00363757	0.0412162	0.699541
PPP2CA	0.00364647	0.0412808	0.235578
CBS	0.00366802	0.0414155	0.300863
GCNT2	0.00366635	0.0414155	0.897195
PPP2R3A	0.00374888	0.0420705	0.361289
RAB20	0.0037475	0.0420705	0.406537
TMTC2	0.00376054	0.0421298	0.243363
REPS2	0.0037641	0.0421311	0.813467
EPB41L5	0.00376764	0.0421341	0.465755
A4GALT	0.00377621	0.0421933	0.62034
F2RL1	0.00378574	0.0422266	0.568758
TSPO	0.00380121	0.0423258	0.548337
PKN1	0.00381694	0.0424505	0.362462
SAP30L	0.00383825	0.042591	0.114298
SH3BP4	0.00384785	0.0426609	0.378648
MARK2	0.00389217	0.0429673	0.422388
MMP7	0.00388493	0.0429673	0.471092
PTPRN2	0.00390858	0.0430378	0.454923
ATP6V1F	0.00392613	0.0431573	0.462138
TUBB2A	0.00394726	0.0433526	0.312924
SUPT4H1	0.00395498	0.0434003	0.108303
SIRT7	0.00396468	0.0434698	0.341171
B3GNT7	0.00397025	0.0434939	0.185777
YPEL5	0.00398918	0.0435932	0.368578
KIAA2018	0.00398948	0.0435932	0.833293
PCDHA12	0.00405169	0.0442356	0.138434
FAM120A	0.00407641	0.0444677	0.17679
CERKL	0.00408817	0.0445583	0.342955
EDF1	0.00411327	0.0446806	0.213193
MCL1	0.00412868	0.0447726	0.432243
PDE8A	0.00414236	0.0448454	0.287791
EHHADH	0.00418904	0.0452367	0.564742
HUNK	0.00419423	0.0452548	0.348868
DNAJC15	0.00420072	0.0452621	0.234161
DUSP3	0.00420194	0.0452621	0.381587
ENDOD1	0.00421145	0.0452889	0.218332
AGPAT9	0.00423496	0.0454658	0.571998
CFLAR	0.00425622	0.0455698	0.62812
SAMD12	0.00428061	0.0456927	0.243471
SGPP2	0.00428092	0.0456927	0.763995
RHOC	0.0043005	0.0458258	0.408053
GCLM	0.00433848	0.0461541	0.573559
ARF5	0.00435009	0.0462014	0.271564
CCDC107	0.0043672	0.0462353	0.288139
APEX2	0.00436365	0.0462353	0.293796
C1orf115	0.00437123	0.0462353	0.371849
CXorf38	0.00436926	0.0462353	0.557713
PSAPL1	0.00439783	0.0464023	0.0747122
SDHB	0.00439383	0.0464023	0.264914
PDK4	0.00439684	0.0464023	0.942252
SLC44A2	0.00442457	0.0465003	0.164239
TMLHE	0.00442961	0.0465003	0.219255
HYAL3	0.00443567	0.0465003	0.376196
TMEM61	0.00447054	0.0467104	0.630263
FLOT1	0.00447434	0.0467123	0.415926
FOSL2	0.00449484	0.0468503	0.710475
CIART	0.00450133	0.04688	0.417654
SMARCA2	0.00451616	0.0469966	0.481434
SKP1	0.00452021	0.0470007	0.195066
FAM46B	0.00452871	0.0470511	0.664433
ATP5I	0.00453901	0.0471202	0.361307
COX17	0.00454726	0.0471298	0.39884
ACSS2	0.00454384	0.0471298	0.617306
LRRC16A	0.00455389	0.0471305	0.15377
ARHGAP26	0.00455692	0.0471305	0.230222
HMOX1	0.00457482	0.0472634	0.417247
CDKL2	0.0045813	0.0472924	0.391121
FAM160A2	0.00460238	0.0474202	0.250242
SPIRE1	0.00460984	0.0474349	0.482046
CALCOCO2	0.00461941	0.0474863	0.307203
XIAP	0.00462731	0.0475009	0.215305
CH17-360D5.1	0.00464038	0.0475533	0.0600192
SLC30A4	0.00464349	0.0475533	0.338237
NMRK1	0.0046564	0.0476476	0.419114
PAQR8	0.00466639	0.0476741	0.372669
TMEM120A	0.00469585	0.0477857	0.417505
MTCH2	0.00472358	0.0478872	0.24734
COX5B	0.00472638	0.0478872	0.265306
MKNK2	0.00472533	0.0478872	0.666339
YAP1	0.00473203	0.0478891	0.249029
DNTTIP1	0.00475461	0.048042	0.160442
AP2A2	0.00480512	0.0483628	0.245385
PGBD1	0.00482212	0.0484959	0.291225
TMEM134	0.0048299	0.0485363	0.298486
SEPP1	0.0048366	0.0485658	1.05409
APH1B	0.00486838	0.0488361	0.239763
CIPC	0.00487981	0.0488854	0.465203
ATG4D	0.00488852	0.0488966	0.484247
FAM217B	0.00492286	0.0491257	0.219685
COX11	0.00492065	0.0491257	0.417617
PSMA6	0.00496154	0.0493464	0.315384
KRCC1	0.00501624	0.0495205	0.184413
POLR2C	0.00500173	0.0495205	0.224837
C16orf87	0.00501521	0.0495205	0.272481
CDC42EP5	0.0050142	0.0495205	0.315062
DEDD	0.00500776	0.0495205	0.332604
NDRG3	0.00504622	0.0497022	0.290625
ATP6V1B2	0.00505107	0.049712	0.204913
C6orf106	0.00505695	0.0497318	0.297291
NCOA3	0.00507192	0.049841	0.322133
CYB5R3	0.00510733	0.0499983	0.298019
RHOD	0.00510542	0.0499983	0.333821
MAPK3	0.00510126	0.0499983	0.481557
