## Supplement Table 7 for "A comparative analysis of cannabis and tobacco smoke exposure on human airway epithelial cell gene expression, immune phenotype, and response to formoterol and budesonide treatment"

### Sheet: Sheet1
Up-regulated in TSE+LABA/GCS vs TSE				Down-regulated in TSE+LABA/GCS vs TSE
Gene ID	p value	q value	Log2FC	Gene ID	p value	q value	Log2FC
SQRDL	4.91207e-08	0.000633755	1.02962	MTFR2	2.17498e-06	0.00311795	-0.417362
ATP5A1	1.62861e-06	0.00311795	0.231237	CLDN11	8.84704e-06	0.00713403	-1.09186
HS1BP3	1.96433e-06	0.00311795	0.936972	PDE1C	1.07657e-05	0.00780388	-0.673656
SMOC1	9.84307e-07	0.00311795	1.37754	GALNT16	1.39919e-05	0.00899442	-0.936907
LAMA3	1.16502e-06	0.00311795	1.63718	RCAN1	1.5847e-05	0.00929355	-0.400509
LOX	2.03019e-06	0.00311795	2.22059	NT5E	3.84212e-05	0.0122861	-1.09465
FKBP5	2.13603e-06	0.00311795	2.72024	ID2	3.74616e-05	0.0122861	-0.814255
TSC22D3	1.94161e-06	0.00311795	2.92607	CLDN10	2.87476e-05	0.0122861	-0.75825
ANXA2	3.95783e-06	0.00510639	0.849294	CYP2B6	3.20512e-05	0.0122861	-0.740251
TBC1D2B	6.16285e-06	0.00584985	0.717356	ZNF800	4.38042e-05	0.0122861	-0.389493
PKP2	6.14145e-06	0.00584985	0.718325	MSH2	3.12236e-05	0.0122861	-0.309658
UBALD2	5.35691e-06	0.00584985	1.85566	CENPU	4.92698e-05	0.012864	-0.769899
P3H2	6.58499e-06	0.00584985	2.42396	IGFBP3	5.48559e-05	0.0136106	-1.20203
HSD11B2	6.80109e-06	0.00584985	4.77169	TINAG	6.9136e-05	0.0141586	-0.660344
DSP	1.14923e-05	0.00780388	0.63539	PRKAR2B	6.89488e-05	0.0141586	-0.607638
MAOA	1.1454e-05	0.00780388	1.67236	KCTD12	7.06873e-05	0.0142217	-0.56263
CCND3	1.46398e-05	0.00899442	1.04794	ERCC6L	7.55522e-05	0.0147693	-0.49082
GSS	1.75333e-05	0.00958899	0.477955	MLEC	8.04934e-05	0.0149609	-0.375563
CAMK1D	1.78372e-05	0.00958899	0.536275	PTPRZ1	8.5689e-05	0.0150768	-0.358117
RAPGEF3	2.09299e-05	0.0108015	0.892185	DEPDC1	9.00664e-05	0.0150914	-0.425161
DNM2	2.48366e-05	0.0119643	1.00404	ONECUT2	9.70994e-05	0.0154381	-0.699189
TFCP2L1	2.50378e-05	0.0119643	2.22452	PODXL	0.000104014	0.0154381	-0.501789
PPP2R1A	4.11485e-05	0.0122861	0.452334	GJB6	0.000106494	0.0154381	-0.256757
MAPK3	3.93003e-05	0.0122861	0.538581	TGFB2	0.000123541	0.0164322	-0.923304
ARL8A	2.78589e-05	0.0122861	0.591881	SYNM	0.000129064	0.0169917	-0.896237
HGD	3.55932e-05	0.0122861	0.713726	CX3CL1	0.000135255	0.0172717	-1.0448
JADE1	3.75011e-05	0.0122861	0.724458	ESCO2	0.000135157	0.0172717	-0.629265
PMM1	4.0607e-05	0.0122861	0.760496	RTKN2	0.000136546	0.0172717	-0.463241
ABHD2	3.19618e-05	0.0122861	0.815913	PSAT1	0.000138412	0.0173378	-0.863906
C6	4.20767e-05	0.0122861	0.862391	ARV1	0.000146215	0.0176426	-0.503725
EHD2	3.70708e-05	0.0122861	0.874572	PLAT	0.000160049	0.0181593	-0.730613
RHOB	4.36389e-05	0.0122861	1.07	MEOX2	0.000159328	0.0181593	-0.633591
NAMPT	3.17979e-05	0.0122861	1.09173	APPL2	0.000161338	0.0181593	-0.443822
RNF157	4.13043e-05	0.0122861	1.62378	PARP14	0.00016186	0.0181593	-0.431545
VSTM2L	3.42507e-05	0.0122861	2.58317	TMEM2	0.000171188	0.0187175	-0.759461
ACSS1	4.98528e-05	0.012864	0.446013	FAM111B	0.000170954	0.0187175	-0.669793
ITPKC	4.78807e-05	0.012864	1.08081	CTSC	0.000174797	0.0189195	-0.943754
IL6R	4.80575e-05	0.012864	1.34828	GJA1	0.000185858	0.0194954	-1.20922
IRF6	5.22328e-05	0.0132139	0.714237	PLK2	0.000192466	0.0195916	-0.719579
ANXA3	5.64557e-05	0.0137432	0.628414	TGFBI	0.000208071	0.0204926	-1.00216
EDN2	5.8094e-05	0.0138802	1.32128	ALDH5A1	0.000206604	0.0204926	-0.416725
COPG1	6.34018e-05	0.0141036	0.227724	TRIM25	0.000221435	0.0216436	-0.405258
UBL3	6.32927e-05	0.0141036	0.65769	CALB1	0.000229088	0.0222233	-0.858736
VAT1	6.26226e-05	0.0141036	0.684774	SLC12A2	0.000236093	0.0224649	-1.29917
PIM3	6.14469e-05	0.0141036	1.39626	CRP	0.000240654	0.0226636	-1.76672
SNX9	6.82359e-05	0.0141586	0.317851	SKP2	0.00024571	0.0227054	-0.547685
PLLP	6.71249e-05	0.0141586	1.10622	SLC39A14	0.000257864	0.0234293	-0.480042
ADRA2A	6.81507e-05	0.0141586	1.33774	HCAR1	0.000272094	0.0241854	-0.950903
PELI2	7.16484e-05	0.0142217	0.953481	TMEM38A	0.000273684	0.0241854	-0.573195
ETS2	7.806e-05	0.0149609	0.646928	ATAD2	0.000270368	0.0241854	-0.39489
RNF19B	8.11704e-05	0.0149609	1.12371	BHLHE41	0.000278433	0.0243766	-1.00312
SFN	7.93923e-05	0.0149609	1.36941	BLM	0.00029553	0.0249211	-0.789805
PREP	8.64738e-05	0.0150768	0.433451	TICRR	0.000311579	0.0253797	-0.553609
SCGB2A1	8.49566e-05	0.0150768	1.00829	RFC5	0.000341679	0.0267173	-0.373514
SULT1E1	8.3695e-05	0.0150768	1.47996	CHMP3	0.000353953	0.0271828	-0.796394
C8orf88	8.83996e-05	0.0150914	0.68318	PTGFRN	0.000373067	0.0276627	-0.430964
SFTA2	8.95053e-05	0.0150914	1.39537	BMP4	0.000412898	0.0302683	-0.6995
UNC13B	0.000101908	0.0154381	0.510228	GRIN2A	0.000424595	0.030776	-2.42065
ARL2BP	9.84048e-05	0.0154381	0.644681	LMNB1	0.000433943	0.0308268	-0.595516
NEDD4L	0.000104269	0.0154381	0.660509	HNMT	0.000439632	0.0308268	-0.535896
ALDH2	9.46909e-05	0.0154381	0.706635	PFKFB3	0.000451225	0.0311663	-0.799571
KLF15	9.92229e-05	0.0154381	0.919519	LYZ	0.000451892	0.0311663	-0.601553
FAIM	0.000102663	0.0154381	1.53262	COLCA1	0.000447382	0.0311663	-0.36734
TPBGL	0.000105954	0.0154381	1.60567	SPP1	0.000466563	0.0315162	-0.721449
CDKN1C	0.00010397	0.0154381	2.01779	NEURL3	0.000495903	0.0331506	-1.00582
SYBU	9.87336e-05	0.0154381	2.46058	APOBEC3B	0.000503861	0.0331506	-0.766974
KLK7	0.000109412	0.0155125	1.18521	RASSF10	0.000508744	0.0331506	-0.562736
ASRGL1	0.00010891	0.0155125	1.56397	SATB1	0.000503335	0.0331506	-0.198671
GLUL	0.000114073	0.0159976	0.586786	IRS1	0.000526119	0.0336039	-0.680499
CYP4B1	0.000117593	0.0163139	0.880371	LAMP3	0.00054717	0.0337379	-0.776311
GDI1	0.000123306	0.0164322	0.466925	ETV4	0.00053179	0.0337379	-0.672803
TFE3	0.000120395	0.0164322	0.474625	LAMC1	0.000539826	0.0337379	-0.650669
SLC30A2	0.000123229	0.0164322	1.24468	AMACR	0.000543115	0.0337379	-0.514663
NFKBIA	0.000134692	0.0172717	1.25186	CSTF2T	0.000549136	0.0337379	-0.183713
BIN1	0.000146315	0.0176426	0.975294	PLAU	0.000563443	0.0342666	-1.12322
KRT17	0.000143182	0.0176426	1.10257	XYLT1	0.000566047	0.0342666	-0.48091
SCNN1A	0.000144395	0.0176426	2.38953	FUT8	0.000575538	0.0345031	-0.879098
WASF2	0.000148774	0.017773	0.575689	UGT2B15	0.000612451	0.0352761	-0.93191
FAM102A	0.00015814	0.0181593	0.8549	UBD	0.000621931	0.0356629	-1.34874
CTSE	0.000156011	0.0181593	1.38924	WDHD1	0.000627668	0.0358326	-0.554008
IRF8	0.000158561	0.0181593	1.42145	LTBP1	0.000644857	0.036327	-0.667888
DDIT4	0.000165195	0.0183737	1.11348	SLC31A1	0.000647591	0.036327	-0.371079
CORO2A	0.000175968	0.0189195	1.13559	MCM6	0.000675325	0.037395	-0.520274
PFKP	0.000178779	0.0190629	0.556489	RFT1	0.000680391	0.0375145	-0.372407
FLNB	0.000180321	0.0190697	0.88023	SLC34A2	0.000703273	0.0375677	-1.08328
FERMT2	0.000190824	0.0195916	0.686539	RCN1	0.000697216	0.0375677	-0.359112
BHLHE40	0.000188651	0.0195916	0.864746	RRM1	0.000690384	0.0375677	-0.34929
RRAGD	0.000192849	0.0195916	0.874341	DOCK10	0.000732862	0.0380981	-0.73585
DALRD3	0.000199885	0.0200169	0.422687	SLC18B1	0.00075953	0.0388867	-0.354119
PHF1	0.000200138	0.0200169	0.604283	SCD5	0.000774527	0.0393423	-0.642692
ALDH1L1	0.000231827	0.0223211	0.974594	NRARP	0.000771518	0.0393423	-0.496703
WFDC1	0.000236802	0.0224649	1.55848	ENTPD4	0.000791787	0.0399258	-0.300109
GNAI1	0.000246377	0.0227054	0.691767	COCH	0.000812826	0.0404807	-0.574929
HRASLS5	0.000246293	0.0227054	1.06795	PDGFD	0.000839271	0.0411722	-0.934369
DEFB1	0.000255573	0.0233858	0.994957	ARL14	0.000844641	0.0412787	-1.05402
MPC2	0.00027019	0.0241854	0.656679	JARID2	0.000876432	0.0416973	-0.40196
FAM13A	0.000279627	0.0243766	0.791278	KLLN	0.000872716	0.0416973	-0.18084
DCTN2	0.000281799	0.0244012	0.443775	CLU	0.000896879	0.0419114	-0.48255
RPS6KA2	0.000285746	0.024578	1.14066	EAF2	0.000897431	0.0419114	-0.448092
RAB27B	0.000294158	0.0249211	0.399443	TMEM39A	0.000899819	0.0419114	-0.295876
CYP4X1	0.000293802	0.0249211	1.14474	SLC16A1	0.000918185	0.042096	-0.608026
HADHB	0.000301964	0.0249355	0.25496	SEC11C	0.000911882	0.042096	-0.182339
AP2A2	0.000303134	0.0249355	0.402443	KIF11	0.000940652	0.04238	-0.373941
MOB3B	0.000302125	0.0249355	0.654307	CDK2	0.000954252	0.04238	-0.304347
CHPT1	0.000303431	0.0249355	1.27145	SFR1	0.000992183	0.0433937	-0.555444
EPB41L5	0.000313491	0.0253797	0.475193	MEDAG	0.00107344	0.0452598	-0.772418
OSBPL2	0.000314738	0.0253797	0.48326	TFF1	0.00107992	0.0453848	-0.764249
ARHGAP35	0.000333901	0.0267173	0.14835	BPIFB1	0.00109194	0.0456012	-1.00676
TMBIM1	0.000341135	0.0267173	0.483414	KCNJ13	0.00109214	0.0456012	-0.483898
BCAT2	0.000337743	0.0267173	0.508206	CXCL10	0.00110106	0.0458252	-0.664975
IL1RN	0.000339692	0.0267173	1.03063	NUP210	0.00112909	0.046783	-0.623616
CTNNA1	0.000346513	0.0267707	0.242603	SLC2A12	0.00115092	0.0469367	-0.528171
RIOK3	0.000344883	0.0267707	0.534903	GPR137B	0.00116414	0.0469367	-0.495284
SUCLA2	0.00035657	0.0272217	0.175507	AARS2	0.00116091	0.0469367	-0.135696
GPRC5C	0.000364967	0.0274064	0.678718	IER3IP1	0.00121296	0.0483243	-0.362966
SPSB1	0.000365362	0.0274064	0.685359	LCMT2	0.00121728	0.0483243	-0.139785
NR1H4	0.000365138	0.0274064	1.40832	MFSD2A	0.00125688	0.0491401	-0.463269
CYFIP2	0.000368814	0.0275054	1.26221	IGFBPL1	0.00127573	0.0497267	-0.673424
TJP3	0.000389329	0.0287035	0.590539	NPY1R	0.00127981	0.0497354	-0.971773
POU5F1	0.000419049	0.0305456	1.83513	MAL2	0.00128727	0.049875	-0.361517
HPCAL1	0.000439498	0.0308268	0.405949
BAIAP2	0.000437645	0.0308268	0.680297
PDZD8	0.000429516	0.0308268	0.718085
TMEM167B	0.000439046	0.0308268	0.840242
LAMB3	0.000454137	0.0311663	0.907509
MCCC1	0.000458714	0.0313139	0.297306
UCP2	0.000464016	0.0315091	1.22059
PGC	0.000488093	0.0327988	1.36857
CGN	0.000508042	0.0331506	0.614048
SPNS2	0.000507386	0.0331506	0.953031
TNIP1	0.00051539	0.0332478	0.564868
CRIP2	0.000513048	0.0332478	0.765293
EXOC4	0.000524925	0.0336039	0.351226
HKDC1	0.000542563	0.0337379	0.463085
TOM1	0.00054539	0.0337379	0.579672
INSR	0.000538424	0.0337379	1.2784
COL5A3	0.000557427	0.0340849	0.925606
EHD4	0.000568366	0.0342666	0.654214
ILK	0.000577637	0.0345031	0.515496
GNB2	0.000591932	0.0351099	0.487452
NDRG1	0.000602052	0.0351099	0.688513
SGK1	0.000596568	0.0351099	0.962487
CAV1	0.000599247	0.0351099	0.990671
KRT13	0.000599746	0.0351099	1.10772
CEP70	0.000605713	0.0351099	1.2695
FXYD2	0.000606844	0.0351099	1.36651
BCKDK	0.000635977	0.0360227	0.474814
C19orf33	0.000636581	0.0360227	0.653701
STX7	0.000660465	0.0368888	0.524433
BAIAP2L1	0.000664223	0.0369388	0.330663
PGM1	0.000695864	0.0375677	0.260524
RNF185	0.000709124	0.0375677	0.279494
AP1M2	0.000708896	0.0375677	0.28241
ATP6V1E1	0.000703819	0.0375677	0.4239
DHPS	0.000691079	0.0375677	0.426344
AKAP8L	0.000710473	0.0375677	0.444936
AKAP12	0.000695535	0.0375677	1.14769
LDHD	0.000718028	0.0378122	0.607806
RGCC	0.000723328	0.0379365	0.697873
COPS5	0.000736686	0.0380981	0.226775
LRRC16A	0.00074093	0.0380981	0.232971
ANKRD27	0.000738383	0.0380981	0.37152
SLC25A25	0.000741174	0.0380981	1.24877
ACO1	0.000792203	0.0399258	0.37329
CDK13	0.000815763	0.0404807	0.240971
MLX	0.000807208	0.0404807	0.454161
CEBPD	0.000810868	0.0404807	1.19381
CCDC107	0.000824523	0.0407586	0.521681
CPEB2	0.000828983	0.0408227	0.718398
PPP2CB	0.000875985	0.0416973	0.422604
TMPRSS4	0.000861119	0.0416973	0.43394
STK39	0.000867426	0.0416973	0.446069
GYS1	0.000857113	0.0416973	0.557023
NTN4	0.000865782	0.0416973	0.682349
VPS9D1	0.000882294	0.0416973	0.701192
APOL2	0.0008804	0.0416973	1.1606
MATN2	0.00089574	0.0419114	0.616854
COPE	0.000919257	0.042096	0.270755
UQCRC1	0.000920095	0.042096	0.377921
HIF3A	0.000912471	0.042096	1.6046
ETNK2	0.000949814	0.04238	0.218742
RETSAT	0.000955865	0.04238	0.409115
FAM110C	0.000936427	0.04238	0.472672
ZDHHC18	0.000940387	0.04238	0.531969
VGLL1	0.000933004	0.04238	0.647311
CDKN1A	0.000944002	0.04238	0.71144
CFLAR	0.000949906	0.04238	0.866813
CDC42BPB	0.000973932	0.0430331	0.44342
FNBP1L	0.00097963	0.0431371	0.271255
TFEB	0.000988784	0.0433922	0.566748
DHX16	0.0010002	0.0435964	0.376368
CNDP2	0.00102246	0.0444167	0.897534
VPS35	0.00102722	0.044474	0.312963
UQCRC2	0.00104158	0.0446118	0.264999
TTLL1	0.0010477	0.0446118	0.419212
RRAGA	0.00103489	0.0446118	0.553826
MMP28	0.00103948	0.0446118	0.731773
PRKX	0.00104569	0.0446118	0.843138
GLRX	0.00105292	0.0446867	0.573112
DUSP8	0.00107022	0.0452598	0.537547
ST3GAL4	0.00113132	0.046783	0.72064
PNKD	0.00113701	0.0468681	0.619267
BLVRB	0.00114214	0.0469295	0.53691
ICA1	0.00115485	0.0469367	0.438092
VASP	0.00115873	0.0469367	0.634434
PEAK1	0.0011609	0.0469367	0.938184
AFTPH	0.00121638	0.0483243	0.20825
ERGIC1	0.00120622	0.0483243	0.344392
RNF40	0.00121401	0.0483243	0.409141
HAX1	0.00123024	0.048591	0.349865
KLF9	0.00123153	0.048591	1.3507
WSB2	0.00123994	0.0486254	0.403105
CAPN2	0.00123665	0.0486254	1.01622
