## Supplement Table 8 for "A comparative analysis of cannabis and tobacco smoke exposure on human airway epithelial cell gene expression, immune phenotype, and response to formoterol and budesonide treatment"

### Sheet: Sheet1
Up-regulated in (CSE + TSE) vs Control + Vehicle
Gene ID	p value	q value	Log2FC
SPP1	3.14151e-10	1.809e-06	0.98791
NAMPT	4.14527e-10	1.809e-06	1.09739
GCLC	9.96723e-10	3.26227e-06	1.32004
G6PD	2.38444e-09	4.45958e-06	1.08021
KHDRBS3	2.2084e-09	4.45958e-06	1.16669
ME1	1.86577e-09	4.45958e-06	1.34603
IGFBPL1	3.29122e-09	5.38608e-06	0.62222
NEDD4L	8.35444e-09	1.09376e-05	0.597176
GCLM	7.54547e-09	1.09376e-05	1.10579
IPO7	1.12839e-08	1.23107e-05	0.427809
CDCA7	1.53003e-08	1.54086e-05	0.499719
PIR	1.72833e-08	1.61623e-05	1.62648
PARVB	3.04559e-08	2.34546e-05	0.911024
TKT	2.96655e-08	2.34546e-05	1.08579
DLAT	6.96368e-08	4.34136e-05	0.40259
MYOF	1.07022e-07	5.83802e-05	0.598412
NLE1	1.21093e-07	6.34143e-05	0.402917
TRAP1	1.37995e-07	6.69123e-05	0.663863
PGD	1.66673e-07	7.39664e-05	0.68848
UGT1A10	1.69492e-07	7.39664e-05	1.38257
CYP1B1	1.91896e-07	7.85094e-05	3.42587
SNTB1	2.23683e-07	8.61312e-05	0.445781
MTHFD1	2.5964e-07	9.44225e-05	0.526682
ANK3	2.67195e-07	9.45436e-05	0.527216
NQO1	3.47963e-07	0.000114921	0.817215
BFAR	3.6955e-07	0.000118004	0.419133
TXNRD1	3.88447e-07	0.000120364	0.753159
CEACAM1	5.69883e-07	0.000158743	1.23195
FTH1	5.92127e-07	0.000159204	0.780282
PARN	6.96814e-07	0.000167538	0.227919
SLC37A2	7.00332e-07	0.000167538	0.946754
PIM1	6.60014e-07	0.000167538	0.999239
LRPPRC	7.43873e-07	0.000173907	0.450751
UGDH	8.74003e-07	0.000200745	0.803251
PAK2	9.30026e-07	0.000208685	0.226777
KIAA0020	1.09923e-06	0.000232115	0.488503
VDAC1	1.13259e-06	0.000234199	0.320382
FTL	1.19393e-06	0.000236831	0.858014
APPL1	1.23728e-06	0.000238213	0.28283
SETD7	1.22388e-06	0.000238213	0.359512
C19orf48	1.57256e-06	0.000274507	0.317996
GCNT3	1.5614e-06	0.000274507	1.19195
CDC25B	1.77286e-06	0.000297568	0.648061
PREP	1.90197e-06	0.000305558	0.40058
LAMC1	1.91382e-06	0.000305558	0.626041
SMCHD1	1.95918e-06	0.000306917	0.345916
SEL1L3	1.99266e-06	0.000306917	0.481696
CHCHD3	2.09684e-06	0.000315538	0.406955
AGPAT9	2.09065e-06	0.000315538	1.15391
F3	2.13966e-06	0.000318324	0.820353
PPAP2C	2.23653e-06	0.000325478	0.288316
PITRM1	2.23747e-06	0.000325478	0.308272
LAMA3	2.45562e-06	0.000349446	0.435588
TPD52L1	2.55175e-06	0.000354868	0.414642
SORD	2.54142e-06	0.000354868	0.51449
MAFF	2.57505e-06	0.000354868	0.638674
PHLDA1	2.61271e-06	0.000356308	0.810302
LRRC58	2.8966e-06	0.00038589	0.403244
SOWAHC	3.04737e-06	0.00039737	0.352243
ALDH3A2	3.06557e-06	0.00039737	0.463153
LRP3	3.15066e-06	0.000404397	0.683422
HAUS6	3.36569e-06	0.000413574	0.376832
ATIC	3.25893e-06	0.000413574	0.461743
MGST1	3.4258e-06	0.000415283	0.571845
TNFRSF21	3.52053e-06	0.000421686	0.517043
TALDO1	3.6508e-06	0.000426752	0.410017
UXS1	3.81588e-06	0.000442102	0.275423
AVL9	3.95722e-06	0.000448957	0.352802
MYC	3.92687e-06	0.000448957	0.727973
SF3A3	4.47602e-06	0.000484298	0.291702
STK39	4.74937e-06	0.000498721	0.272027
NDUFAF4	5.05879e-06	0.000513408	0.410533
CALB2	5.1519e-06	0.000515702	1.18295
LRRC16A	5.29555e-06	0.000521273	0.267882
TSKU	5.48144e-06	0.000527669	0.722408
DHX15	5.64449e-06	0.000539399	0.11779
CLCN4	6.04747e-06	0.000573721	0.453734
ENO2	6.15911e-06	0.000576317	0.500294
GPX2	6.24358e-06	0.000579723	0.949397
MAFG	6.32998e-06	0.000583606	0.549685
REPS1	6.61434e-06	0.000593116	0.458382
CD320	6.59773e-06	0.000593116	0.491787
FYB	6.81306e-06	0.000598635	0.702817
GSPT1	6.86474e-06	0.000599155	0.174437
CAD	7.3879e-06	0.000628067	0.597149
PRSS23	7.76946e-06	0.000652037	0.538258
SCARB1	7.92094e-06	0.000660516	0.706818
MAL	8.19258e-06	0.000678844	0.412864
DDX54	8.48938e-06	0.000685266	0.313572
UBA2	8.46134e-06	0.000685266	0.31719
MDH2	9.22159e-06	0.000714373	0.251524
MRPL3	9.41003e-06	0.000724683	0.262427
C20orf27	9.51166e-06	0.000728226	0.321816
GALNT14	1.03259e-05	0.000763764	0.61955
SYNM	1.06858e-05	0.000785946	0.586818
PABPC4	1.10553e-05	0.00079525	0.32465
SHISA2	1.12864e-05	0.000802987	1.20758
PPARGC1A	1.181e-05	0.000822647	0.913158
UGT1A1	1.18384e-05	0.000822647	1.75769
RAD18	1.23135e-05	0.000848467	0.477727
KATNB1	1.28934e-05	0.000874615	0.246179
TIMP3	1.28298e-05	0.000874615	0.848287
SBF2	1.3403e-05	0.000899675	0.308336
CDCA7L	1.3469e-05	0.000899675	0.536365
CYP27A1	1.3353e-05	0.000899675	0.673577
NLN	1.37852e-05	0.00091612	0.423714
FN1	1.47203e-05	0.000957037	0.876095
TRIM16L	1.47098e-05	0.000957037	1.22503
SIGMAR1	1.56019e-05	0.000991555	0.481592
PCDHGC3	1.65438e-05	0.00104216	0.553092
CFTR	1.89677e-05	0.001155	0.313494
PCOLCE2	1.95725e-05	0.00117006	0.673235
LAMA4	2.0708e-05	0.00121031	0.901781
ATL2	2.14839e-05	0.0012229	0.445908
HSPA9	2.24544e-05	0.00125949	0.153287
WIPI1	2.24019e-05	0.00125949	0.419776
TCN1	2.25889e-05	0.00125949	0.725173
SQSTM1	2.26313e-05	0.00125949	0.988711
CPSF3	2.31592e-05	0.00126862	0.166502
RNMT	2.38375e-05	0.00129238	0.32508
KIAA1033	2.40886e-05	0.00129238	0.500534
MCM2	2.41523e-05	0.00129238	0.665503
NUP210	2.41577e-05	0.00129238	0.856028
ARHGAP18	2.45976e-05	0.00130377	0.322192
HOMER1	2.53573e-05	0.00131631	0.397087
EEF1A2	2.55244e-05	0.00131631	0.439652
SESTD1	2.55379e-05	0.00131631	0.668746
CDT1	2.60783e-05	0.00132866	0.634942
TBRG4	2.7063e-05	0.00134763	0.327549
KDSR	2.71741e-05	0.00134763	0.41329
SERPINB5	2.68109e-05	0.00134763	0.646595
SLCO4A1	2.71208e-05	0.00134763	1.52095
CSE1L	2.737e-05	0.00135218	0.380766
RFC1	2.90246e-05	0.00141787	0.240846
CSDE1	2.96744e-05	0.00144423	0.152933
TGFBR3	3.00719e-05	0.00145816	0.752824
CPNE7	3.0723e-05	0.00148423	0.70769
RRAGD	3.15323e-05	0.00151773	0.73822
ACAT1	3.18469e-05	0.00151949	0.426301
ITGA6	3.20332e-05	0.00151949	0.480722
PTPRZ1	3.16882e-05	0.00151949	0.622292
SLC34A2	3.19915e-05	0.00151949	0.807254
HMGA1	3.22023e-05	0.0015218	0.565388
PPARG	3.2438e-05	0.00152215	0.438324
PFKP	3.28458e-05	0.00153578	0.290196
BCAR3	3.3237e-05	0.00154305	0.551947
KLHL21	3.36691e-05	0.00154805	0.582022
TBXAS1	3.36996e-05	0.00154805	1.01726
ZNF74	3.38827e-05	0.00155102	0.335307
EEPD1	3.45239e-05	0.00157487	0.304116
PTPN2	3.49691e-05	0.00157867	0.367856
MMP1	3.51974e-05	0.00158352	1.48144
ATXN10	3.60663e-05	0.0016072	0.238395
GPR37	3.60919e-05	0.0016072	0.54534
PTPRJ	3.7591e-05	0.00163502	0.341035
TMEM147	3.84474e-05	0.00165034	0.264644
SLC17A5	3.82257e-05	0.00165034	0.412046
FOSL1	3.83395e-05	0.00165034	0.848021
ADRB2	3.8704e-05	0.00165592	0.560847
EHF	3.91218e-05	0.00166835	0.688933
SLC5A1	3.93556e-05	0.00167287	0.435297
MTHFD1L	4.10603e-05	0.00171745	0.359188
CA12	4.17835e-05	0.00174213	0.502616
ME2	4.27091e-05	0.00176002	0.326609
DDX21	4.26044e-05	0.00176002	0.354039
EPS15L1	4.27502e-05	0.00176002	0.360864
FAM60A	4.31241e-05	0.00176984	0.292896
LGI2	4.35385e-05	0.00177897	0.202867
IARS	4.36181e-05	0.00177897	0.360732
CHAF1B	4.71493e-05	0.00189932	0.946711
NUP188	4.81156e-05	0.00192052	0.510734
MEGF9	4.84495e-05	0.0019276	0.261029
TFAP4	4.85876e-05	0.0019276	0.657403
PVR	4.89191e-05	0.00193439	0.33799
UGCG	4.90541e-05	0.00193439	0.920548
AKR1C3	5.05367e-05	0.00198092	0.456038
ADK	5.27297e-05	0.00204496	0.4385
GOT2	5.46465e-05	0.00206194	0.260333
SCFD2	5.48088e-05	0.00206194	0.338662
NOLC1	5.45189e-05	0.00206194	0.338765
LIMS1	5.50484e-05	0.00206465	0.218365
IPO11	5.76867e-05	0.00213343	0.290319
TXNDC5	5.99003e-05	0.00217837	0.408944
E2F1	5.98586e-05	0.00217837	1.01545
SLC43A3	6.0632e-05	0.00218271	1.08353
MGAM2	6.14381e-05	0.00220369	1.02023
SSRP1	6.37137e-05	0.00225443	0.230529
CMSS1	6.47609e-05	0.00227305	0.498824
EPRS	6.49716e-05	0.00227435	0.206218
SERBP1	6.68736e-05	0.00231616	0.181425
CD55	6.71762e-05	0.00232051	1.03352
RPTOR	6.88561e-05	0.00235985	0.217313
VAT1	6.92336e-05	0.0023666	0.512943
RBBP8	7.04475e-05	0.00238938	0.502737
RPE	7.29374e-05	0.00243984	0.242503
ZW10	7.32134e-05	0.00243984	0.248965
DNMT1	7.32248e-05	0.00243984	0.458556
PRDX6	7.40194e-05	0.00245332	0.190129
PPAT	7.53768e-05	0.00247327	0.390961
LDLRAD3	7.48947e-05	0.00247327	0.663362
MAP1B	7.61622e-05	0.00248657	0.670335
ABCE1	7.93742e-05	0.00254698	0.25232
FEM1C	7.99214e-05	0.00255274	0.581015
PPIF	8.06903e-05	0.00257031	0.408047
ORC3	8.14659e-05	0.00258042	0.447417
PKN1	8.15272e-05	0.00258042	0.532465
MIPEP	8.29813e-05	0.00259658	0.277594
GSTP1	8.44118e-05	0.00263124	0.330947
RFC4	8.74148e-05	0.00270552	0.531385
CTPS1	8.92224e-05	0.00274202	0.494297
POLD2	8.98408e-05	0.00274812	0.473031
NFE2L2	9.17013e-05	0.00276064	0.297481
RPUSD3	9.17852e-05	0.00276064	0.323124
ZAK	9.17565e-05	0.00276064	0.33019
HGD	9.14724e-05	0.00276064	0.340318
TMEM161B	9.30948e-05	0.00278901	0.359846
RILPL1	9.34378e-05	0.00279042	0.346844
SFXN4	9.3568e-05	0.00279042	0.399863
SRM	9.452e-05	0.0028124	0.5865
MGAT4B	9.60267e-05	0.0028443	0.495281
SLC28A3	9.67012e-05	0.0028538	0.560887
RPAP3	9.71143e-05	0.00285698	0.242017
GAREM	9.81716e-05	0.00287531	0.349149
ALDH1A3	0.000100999	0.00293839	1.26217
NUP93	0.000103159	0.00297236	0.256822
TFCP2L1	0.000102786	0.00297236	0.526287
TRIM33	0.000105291	0.00300321	0.522524
FA2H	0.00010874	0.00308811	1.09489
LHFPL2	0.000113135	0.00318531	0.450641
XPOT	0.000113788	0.00318921	0.356481
MYO1E	0.000114249	0.00318921	0.432509
CD58	0.000119963	0.00330237	0.363647
TM4SF1	0.000119318	0.00330237	0.684566
HINT3	0.000120607	0.00331025	0.220032
RAD54L	0.000121518	0.00332826	0.741251
LRP5	0.000121949	0.00333311	0.429451
ROR1	0.000126373	0.00343166	0.23962
CLIP4	0.000126603	0.00343166	0.839441
SEPT11	0.000127284	0.00344298	0.154386
SLC25A43	0.000128761	0.00346547	0.31132
ACSL1	0.00012891	0.00346547	0.629455
NR1D2	0.000129814	0.00348263	0.480724
ZXDB	0.000131093	0.00350977	0.210146
SOX9	0.000131466	0.00351255	0.44986
C6orf1	0.000132186	0.0035246	0.494394
ASUN	0.000133796	0.00356027	0.392201
PTDSS1	0.000134122	0.00356172	0.353225
SH3GL2	0.000135954	0.00360306	0.423885
DUSP4	0.000137605	0.00362479	0.570034
PDS5A	0.000138576	0.00363576	0.285558
APBA1	0.000144436	0.00378193	0.631557
PTPN11	0.000146403	0.00382462	0.221139
SLC20A1	0.000150548	0.00389522	0.833399
TMEM38B	0.000154138	0.00395681	0.524105
LAS1L	0.000154594	0.00396075	0.202716
EXOC6	0.000155996	0.00398887	0.389478
CTNNAL1	0.000156728	0.00399978	0.485258
TRUB1	0.000157208	0.00400218	0.206272
DNAJA3	0.000157711	0.00400218	0.263544
PDHX	0.000157909	0.00400218	0.316458
SPECC1	0.000160165	0.00401897	0.306321
TPRA1	0.00016101	0.00403048	0.279768
XPO5	0.000165142	0.00412603	0.467204
TMEM171	0.000167103	0.00415915	0.767811
DPYSL3	0.000172835	0.00424533	0.550951
STEAP3	0.000172553	0.00424533	0.579844
SLC27A2	0.000173769	0.00424743	0.314797
RNF144A	0.000173894	0.00424743	0.435245
ANXA2	0.000174749	0.00426036	0.205308
MANSC1	0.000175434	0.00426912	0.188931
EPT1	0.000178022	0.00431605	0.379683
YEATS4	0.000180842	0.0043283	0.291136
NUP160	0.00017903	0.0043283	0.344969
BOD1	0.000181285	0.004331	0.354951
ILF3	0.000182835	0.00434892	0.120729
TMEM185B	0.000184386	0.00436951	0.149584
MTCH2	0.000185053	0.00436951	0.237546
MAML2	0.000185233	0.00436951	0.275792
B4GALT2	0.000187808	0.00442228	0.438204
PCSK5	0.000189523	0.00445465	0.374245
PIM3	0.000193481	0.00451525	0.65376
SMOC1	0.000193889	0.00451672	0.258548
USP10	0.0001951	0.00452253	0.125638
PNPT1	0.000196211	0.00452253	0.243894
ABTB2	0.000195907	0.00452253	0.555254
ATG3	0.000197725	0.00452864	0.242472
TGFBI	0.000199728	0.00454848	0.650036
MCM5	0.000199985	0.00454848	0.786345
GADD45G	0.000201095	0.00455618	0.446815
SH3TC2	0.0002034	0.00456688	0.333662
CFAP97	0.000203419	0.00456688	0.477818
TNFRSF19	0.000202243	0.00456688	0.636549
RARRES1	0.000203403	0.00456688	0.967036
SLC2A12	0.00020699	0.00460871	0.469333
CR2	0.000208059	0.00462464	1.08214
PRPS2	0.000208764	0.00463067	0.350392
AIFM2	0.000209392	0.00463067	0.722311
DCK	0.000210335	0.00463588	0.326536
ARL6IP6	0.000216156	0.00474022	0.368561
SERTAD2	0.000221998	0.00483594	0.475449
WNT7B	0.000224005	0.00487155	0.547193
LYPLA1	0.000236112	0.00507582	0.155071
PARD3	0.000239947	0.00512027	0.237485
CLCN3	0.000240135	0.00512027	0.308474
TTLL12	0.000239499	0.00512027	0.376695
ICAM1	0.000239004	0.00512027	0.657686
CPNE2	0.000243727	0.00517999	0.282745
C17orf53	0.000244951	0.00519757	0.479153
PYGL	0.000247854	0.00524218	0.491415
MBTPS2	0.000249187	0.00525339	0.291267
LATS2	0.000248828	0.00525339	0.294927
MND1	0.00025026	0.00526753	0.526428
NAT10	0.000251356	0.00527898	0.196372
NCKAP1	0.00025591	0.00533499	0.315562
KIAA0930	0.000255187	0.00533499	0.474299
HOMER2	0.000259676	0.00539631	0.396561
USP32	0.000260455	0.00540011	0.404123
SF3B3	0.000263752	0.00544643	0.214659
THEM6	0.00026682	0.00550111	0.327992
AKR1B10	0.00027035	0.00556514	0.925549
TIPARP	0.000272378	0.00559807	1.12024
AFAP1L1	0.000281375	0.00572886	0.615859
HIP1R	0.000285904	0.00577631	0.329394
STRIP2	0.00028979	0.00580999	0.500279
SLC2A1	0.000291183	0.00581124	0.543333
NRD1	0.000296091	0.00590018	0.190768
NPM1	0.00029746	0.00590948	0.246193
GPSM1	0.000297924	0.00590972	0.238151
CIRH1A	0.000301508	0.00596275	0.214274
TRIP10	0.000304651	0.00598872	0.24476
IRS2	0.000304503	0.00598872	0.795244
DDX10	0.000305955	0.00600533	0.27211
MCM6	0.000310639	0.00606998	0.605682
IMPDH2	0.000314874	0.00610803	0.30037
RPP40	0.000313798	0.00610803	0.364876
NRTN	0.000314127	0.00610803	0.416772
GULP1	0.000315758	0.00611525	0.898876
TFRC	0.000317361	0.00612816	0.441044
SLC2A13	0.000318922	0.00614923	0.348046
AZGP1	0.000320264	0.00615788	0.306643
SYT13	0.000320311	0.00615788	0.337961
SCD	0.000323801	0.00621584	0.578048
AHCYL2	0.000326798	0.00626419	0.452833
SLC3A2	0.000328483	0.00628728	0.512076
IGFBP1	0.000332845	0.00632454	0.772448
GDF15	0.000332132	0.00632454	0.999975
TBC1D14	0.000338266	0.00637623	0.222714
HSD17B2	0.000337456	0.00637623	0.439543
WDR36	0.000344461	0.00644027	0.251845
TTC27	0.000351523	0.0065187	0.307634
IMMT	0.000353363	0.00653423	0.164222
NAE1	0.000356069	0.00656753	0.27255
NOMO3	0.000356669	0.00656753	0.376995
CPVL	0.000356253	0.00656753	0.411207
FGF2	0.000358652	0.00659341	0.359056
SLCO3A1	0.000369085	0.00673927	0.271016
ADA	0.000371365	0.00676206	0.546202
PCDHAC2	0.000375911	0.00679976	0.500143
TUBGCP3	0.000381884	0.00686762	0.26904
KRT13	0.000382904	0.00687651	0.482372
RCN1	0.000387002	0.00691207	0.195056
NEDD9	0.000401168	0.00712631	0.229307
PLAU	0.000405411	0.0071822	0.774331
NUP205	0.000406038	0.00718358	0.351963
IL1RAP	0.000414824	0.00730939	0.234108
C12orf49	0.00042053	0.00739997	0.311388
TNFRSF11B	0.000422317	0.00741149	1.07103
ANO6	0.000423211	0.00741724	0.181296
CSN3	0.000426989	0.00747344	0.660671
C1QBP	0.000430729	0.00750047	0.367806
SUPT16H	0.000431552	0.00750315	0.26857
UTP20	0.000434865	0.00753451	0.527595
GNE	0.000434903	0.00753451	0.573044
SDHB	0.00043719	0.00756102	0.337884
ATAD2	0.000442095	0.00760566	0.534523
INTS10	0.000443374	0.00761765	0.281345
SMARCC1	0.000452267	0.00773453	0.222185
ABHD17C	0.000458448	0.00782529	0.196579
LCN2	0.000465807	0.00790966	0.455061
SLC26A2	0.000470342	0.007966	0.695081
TRIM37	0.000473509	0.00796809	0.201107
SOAT1	0.000473483	0.00796809	0.327268
ENAH	0.000476922	0.00801523	0.207764
FAM110C	0.00048145	0.0080706	0.476899
RPS6KA5	0.00048813	0.0081483	0.417883
FH	0.000491625	0.00818188	0.207793
CPD	0.000503921	0.00836831	0.259804
KCTD1	0.000505601	0.00836831	0.412475
SRXN1	0.000504763	0.00836831	0.553334
PHLPP1	0.00051883	0.00855482	0.264462
REXO4	0.000527265	0.00865031	0.502957
OLFM4	0.000533206	0.00873684	1.30795
GTF2H3	0.00053408	0.00874022	0.217398
ANKRD27	0.000539255	0.00879194	0.321374
BCLAF1	0.000544368	0.00884389	0.24375
PTPRR	0.00055041	0.00892932	0.479048
GLO1	0.000552299	0.00894888	0.274554
PRR7	0.000557866	0.0089798	0.311966
AFAP1	0.00056017	0.00898584	0.197596
PDCD2L	0.000560918	0.00898584	0.453863
BMP2K	0.000561443	0.00898584	0.677665
TMEM161A	0.00057307	0.00912729	0.424283
FBXO6	0.000584602	0.00928836	0.27302
M6PR	0.000590627	0.00935005	0.175896
CAMK4	0.000595941	0.00938876	0.20121
CMTM7	0.000598217	0.00941126	0.441727
CXCL5	0.000598807	0.00941126	0.668977
FAM83G	0.000612517	0.0095693	0.577282
SPAG9	0.000624492	0.00968776	0.348299
GID4	0.000627112	0.00969321	0.296541
VWA8	0.000636453	0.00979135	0.374902
OSBPL10	0.000651228	0.00997179	0.780838
SLC25A24	0.000652586	0.0099809	0.231326
TBCK	0.00065463	0.00998883	0.21799
NETO2	0.000654293	0.00998883	0.507508
CTGF	0.000656457	0.010005	0.781382
VGLL1	0.000658857	0.0100183	0.255945
QSOX2	0.000660189	0.0100269	0.393622
PITPNC1	0.000671119	0.0101383	0.172074
ST3GAL4	0.000672507	0.0101434	0.473662
PLOD3	0.000674352	0.0101559	0.553294
MAPKAPK3	0.000677147	0.0101782	0.264175
RRP1	0.000683063	0.0102436	0.507325
PDCD11	0.000684864	0.0102589	0.373312
THBS1	0.000690814	0.0103126	0.599001
STAC	0.000692052	0.0103193	0.355648
AFG3L2	0.000699963	0.0104017	0.197266
ADM	0.000705733	0.0104637	0.621474
OSBPL1A	0.000708332	0.0104904	0.341746
TBC1D4	0.000710901	0.0105046	0.309975
STK26	0.000715372	0.0105469	0.311937
RAD23B	0.000718845	0.0105743	0.150903
LRRK1	0.000719938	0.0105785	0.576916
ORC2	0.00073027	0.0106704	0.187391
SLC12A8	0.000738072	0.01074	0.680226
ADCY1	0.000749043	0.0108239	0.83639
TSR1	0.000751374	0.0108456	0.347108
LIG1	0.000753727	0.0108557	0.332616
NEDD4	0.000759694	0.0109253	0.191916
OSGIN1	0.00076023	0.0109253	0.969759
TMX2	0.000767607	0.0110071	0.194077
DCDC2	0.00076891	0.0110137	0.338144
HSPA13	0.000772931	0.0110592	0.170331
USP12	0.000787445	0.0112546	0.2159
API5	0.000794676	0.0113321	0.184549
DHRS11	0.000796665	0.0113321	0.429046
VIPR1	0.000797195	0.0113321	0.592785
CDK18	0.000799599	0.011348	0.247707
CHTF18	0.000807123	0.0114236	0.290138
NBN	0.000815862	0.01151	0.236146
WWTR1	0.000822847	0.0115836	0.451695
CTSV	0.000824652	0.0115965	0.306066
GPN3	0.000831957	0.0116367	0.320685
NUP153	0.000838034	0.0116843	0.21827
BTBD1	0.000847233	0.0117664	0.123734
NET1	0.00084752	0.0117664	0.234483
IBTK	0.000859802	0.0119029	0.336904
PHB	0.000873526	0.0120518	0.4118
FDCSP	0.000873716	0.0120518	0.597112
ATAD3A	0.00087943	0.0121067	0.308417
SNRNP48	0.000882551	0.0121281	0.403023
ISG20	0.000889625	0.0121958	0.305728
SLC17A9	0.000894551	0.0122126	0.357434
THAP4	0.000896335	0.0122238	0.205868
B3GALNT1	0.000898199	0.0122276	0.368132
MRPL30	0.000900261	0.0122391	0.130222
UBE2T	0.000906845	0.0123158	0.440281
ADRBK1	0.000916864	0.0124261	0.188003
BAG6	0.000919214	0.0124322	0.500687
XPO6	0.000931935	0.0125524	0.221883
AGPS	0.000936894	0.0125803	0.195371
LAMB1	0.000938094	0.0125806	0.418655
WASF2	0.000944452	0.0126429	0.223904
NCBP1	0.000957474	0.0127391	0.19067
ATR	0.000957298	0.0127391	0.256712
RAB7A	0.000959002	0.0127464	0.192333
SF3A1	0.000961369	0.012765	0.301418
PRDX1	0.000973964	0.012893	0.207624
SNX9	0.0009733	0.012893	0.246161
EYA4	0.000984738	0.0130093	0.444618
TMEM43	0.000988456	0.0130398	0.354156
FADS1	0.000996653	0.0130612	0.627516
UCHL5	0.00100373	0.0131408	0.259469
TUBGCP4	0.00101315	0.0132113	0.3871
PEMT	0.00101788	0.0132597	0.240466
VPS37A	0.0010385	0.0134348	0.15906
IRF8	0.00105158	0.0135239	0.398185
NCL	0.00105674	0.0135708	0.226747
DTL	0.00106034	0.0135831	0.698041
FNDC3B	0.00111315	0.0141488	0.255349
MCMBP	0.00111667	0.0141799	0.251735
NRG1	0.00112309	0.0141926	0.443636
GLRB	0.00113596	0.0143275	0.234261
SKIV2L2	0.00113706	0.0143276	0.113892
NUFIP1	0.00114362	0.0143825	0.217187
SRPX	0.00114815	0.0144257	0.479585
FTO	0.00114956	0.0144295	0.190997
KDM3A	0.00115474	0.0144808	0.375537
TMEM156	0.00115832	0.0144846	0.467576
POLD1	0.00117807	0.0146053	0.449683
MCOLN2	0.00118123	0.0146169	0.274819
ADGRG6	0.00119475	0.0147146	0.282143
ELK4	0.00119267	0.0147146	0.468528
PATL1	0.00120397	0.0148142	0.308454
FAF1	0.00123247	0.0150377	0.36072
SNCA	0.00123169	0.0150377	0.491094
PTBP1	0.0012364	0.0150576	0.15093
MCM10	0.00124871	0.0151652	0.548261
LYPD3	0.00125675	0.0152123	0.60938
ANAPC7	0.00126717	0.0152761	0.183705
TYRO3	0.00127322	0.0153067	0.657103
ARSK	0.00127625	0.015329	0.32986
RTTN	0.00128811	0.0154009	0.279617
EIF5B	0.00130687	0.0155944	0.160922
RAB10	0.00131838	0.0157054	0.159834
TAF4B	0.00132391	0.0157426	0.367976
HERC5	0.00132823	0.0157692	0.464249
UGT1A6	0.00132855	0.0157692	1.6201
FANCE	0.00134196	0.0158851	0.535176
CHCHD10	0.00134717	0.0159036	0.301325
GCN1	0.0013562	0.0159406	0.295896
WDHD1	0.00136441	0.0159817	0.512295
FOXK2	0.00136999	0.0160285	0.209388
IMPACT	0.00137364	0.0160426	0.223859
POLR1B	0.00137325	0.0160426	0.31169
FOXC1	0.00138134	0.016118	0.362341
HLTF	0.00139149	0.0162076	0.326022
MCM4	0.0014014	0.0162685	0.458441
COTL1	0.0014036	0.0162763	0.252903
NUDT21	0.00141001	0.0163217	0.215394
HOOK1	0.00142798	0.0164593	0.10668
VLDLR	0.00142819	0.0164593	0.335697
FAM65A	0.00142604	0.0164593	0.438473
AREG	0.00142671	0.0164593	0.555467
PSMG1	0.00143636	0.0165016	0.251511
MAPK9	0.00143479	0.0165016	0.288836
MFHAS1	0.00146027	0.0166968	0.38064
PODXL2	0.00149051	0.0168433	0.296974
MB21D2	0.00149022	0.0168433	0.341397
FAM222B	0.00149109	0.0168433	0.458927
IRAK1	0.00148829	0.0168433	0.499898
ORC1	0.00149015	0.0168433	0.693639
RFT1	0.00149931	0.0168924	0.18814
FAM175A	0.00150712	0.0169658	0.322041
OAT	0.00152262	0.0170815	0.203833
WBP11	0.00153411	0.0171842	0.209524
MRPL15	0.00153789	0.0171842	0.219199
UNG	0.00153823	0.0171842	0.514718
DDX50	0.0015506	0.0172917	0.199246
PIP5K1A	0.00155525	0.0173103	0.285351
VDR	0.00155509	0.0173103	0.49993
ETS2	0.00155952	0.0173321	0.238476
RRP1B	0.00156282	0.0173464	0.267484
ADAM15	0.00156345	0.0173464	0.547962
AMOTL1	0.00156697	0.0173683	0.202234
GLS2	0.0015825	0.0174983	0.301365
CSPG5	0.00162036	0.0178118	0.528688
POLDIP2	0.00166272	0.0181706	0.120118
PPP1R15A	0.00166155	0.0181706	0.662919
FZD7	0.00166745	0.0181897	0.208854
ABCC1	0.00167341	0.0181963	0.268275
REEP1	0.00167592	0.0182085	0.573962
FNBP1L	0.00168941	0.0182791	0.170882
E2F4	0.00168717	0.0182791	0.205266
REPIN1	0.00168844	0.0182791	0.233638
STK25	0.00170349	0.0184162	0.223703
ABCC2	0.00171277	0.0185013	1.07935
C2CD3	0.00172457	0.0185634	0.198691
GUCY1B3	0.00172561	0.0185634	0.346151
PRKCG	0.00172367	0.0185634	0.404421
GLYATL2	0.00172045	0.0185634	0.688876
NOL10	0.00172834	0.0185775	0.16054
CDC45	0.00174476	0.0187232	0.681701
SWAP70	0.00174657	0.0187274	0.236224
LSM11	0.00175091	0.0187585	0.292136
MTMR2	0.0017617	0.0188279	0.2937
PCYOX1L	0.00177307	0.0188885	0.259518
EPHX4	0.00177979	0.0188978	0.530467
ANKRA2	0.00178148	0.0189004	0.405377
EFNA1	0.00178476	0.0189199	0.871262
RNF214	0.00179748	0.0190086	0.192844
DDX28	0.00179933	0.0190128	0.10639
ARFIP1	0.00180406	0.019032	0.145241
TOMM40	0.00180606	0.0190378	0.248974
TXN	0.00180864	0.0190497	0.234275
XPO7	0.00185101	0.0194299	0.168016
TRIP13	0.00185216	0.0194299	0.325652
ELP3	0.00186278	0.0194927	0.200575
TOMM70A	0.00187995	0.0195958	0.104075
ATP5B	0.001887	0.019638	0.219494
MCM7	0.00189576	0.0197135	0.418752
RPRD1A	0.00190124	0.0197548	0.0937666
ARFGEF2	0.00190718	0.0197612	0.300146
TCOF1	0.00190592	0.0197612	0.355846
NOB1	0.00191966	0.0198516	0.136777
FNIP1	0.00195617	0.0201497	0.463931
LRP8	0.00196916	0.0202516	0.761402
CNNM1	0.00197544	0.0203001	0.417531
ACACA	0.00198303	0.0203622	0.46729
ZCCHC2	0.00199383	0.0204233	0.186154
RPF2	0.0019924	0.0204233	0.246021
WWC2	0.00201022	0.0205139	0.312358
TRABD2A	0.00201393	0.0205185	0.37806
GNPDA1	0.00201305	0.0205185	0.504538
CENPV	0.00205177	0.0208392	0.300114
SLC1A1	0.00208012	0.0210655	0.361791
DHCR7	0.00208121	0.0210655	0.445134
ZC3H11A	0.00208856	0.0211146	0.414364
PEX19	0.00209302	0.0211434	0.166663
PTPN9	0.00210075	0.0211726	0.164652
CPNE8	0.00210332	0.021182	0.283774
ANLN	0.00210776	0.0211942	0.411158
LRFN4	0.0021062	0.0211942	0.520664
FAM150A	0.00213174	0.0213549	0.367282
MTMR12	0.00215323	0.0215191	0.187381
TMLHE	0.002152	0.0215191	0.746919
SETD3	0.00216153	0.0215692	0.143852
CHCHD6	0.00216035	0.0215692	0.345776
LRP6	0.00217187	0.0216394	0.374121
CERS1	0.00218153	0.0217026	0.435076
OGT	0.00219022	0.021756	0.275612
FOXO1	0.0022043	0.0218296	0.312632
FAM102A	0.0022036	0.0218296	0.45413
WNK1	0.00222138	0.0219489	0.492672
ZDHHC14	0.00226088	0.022272	0.691273
HMOX1	0.00226399	0.0222858	0.594315
HEXB	0.00227481	0.0223587	0.215954
DAW1	0.00227352	0.0223587	0.254777
GTF2IRD1	0.00229585	0.0224792	0.465044
SPG21	0.00231665	0.0225835	0.169968
MTO1	0.00232284	0.0226124	0.168907
SLC16A1	0.0023273	0.0226124	0.214082
KCNK1	0.00234226	0.0226811	0.343119
TMEM109	0.00236626	0.0227955	0.260386
MRM1	0.00239684	0.0230055	0.405012
ENPP1	0.00240364	0.0230539	0.197678
DNAAF5	0.00243402	0.0232261	0.248259
CXCL8	0.00243095	0.0232261	0.619445
PGM2	0.00243884	0.023238	0.243726
FOXA2	0.00244573	0.02327	0.264369
FAM217B	0.0024627	0.0233804	0.156588
SUPV3L1	0.00246541	0.0233893	0.214194
VRK1	0.00248571	0.0235306	0.370634
RNASE1	0.00248823	0.0235375	0.537872
PRIM1	0.00249338	0.0235692	0.381784
RASAL1	0.00251378	0.0236765	0.788754
MAP7D3	0.00253811	0.0238886	0.167762
PRKDC	0.00256654	0.0240597	0.327247
SLC38A1	0.00256733	0.0240597	0.349057
MYBL2	0.00256475	0.0240597	0.514837
SLC20A2	0.00257702	0.0241333	0.845022
GCAT	0.00257931	0.0241375	0.368279
PDE10A	0.00258381	0.0241462	0.557442
CCNJL	0.00261077	0.024293	0.292879
PLEKHM1	0.00261893	0.0243343	0.455749
DIEXF	0.00263527	0.0244341	0.211087
PSMA1	0.00263357	0.0244341	0.242618
ATXN2L	0.00267947	0.0247738	0.241164
TBCE	0.00268627	0.0248191	0.215288
NARS2	0.00268968	0.024833	0.24179
PRSS22	0.00271449	0.0250092	0.594113
SLC25A12	0.00273545	0.0251415	0.192237
SLC29A1	0.00273283	0.0251415	0.36626
GINS2	0.00273653	0.0251415	0.526115
YEATS2	0.00276144	0.0253132	0.256401
PALLD	0.00276295	0.0253132	0.50725
PEA15	0.00276874	0.0253485	0.303926
PRKAR1B	0.00277469	0.0253809	0.29645
DGKD	0.00277615	0.0253809	0.726743
TRAF3IP2	0.00277929	0.0253918	0.252198
CTSL	0.00279252	0.0254594	0.229696
FAM120A	0.00279116	0.0254594	0.263571
FSCN1	0.00280102	0.0255014	0.393226
EEA1	0.00282595	0.0256748	0.303742
PARVA	0.00286125	0.0259415	0.119936
RAD21	0.00286953	0.025996	0.209951
MRPS35	0.00290236	0.0262053	0.155379
SEMA3C	0.00292697	0.0263548	0.220122
POFUT1	0.0029319	0.0263629	0.203046
SPNS2	0.00293726	0.026393	0.808132
PTPN14	0.00296928	0.0266259	0.255721
DPAGT1	0.00298192	0.0267081	0.450844
SREBF2	0.00298751	0.0267344	0.261073
GDPD1	0.00299927	0.026803	0.275738
ADCY9	0.00301755	0.0269436	0.264763
TNKS2	0.00303543	0.0270708	0.148298
EREG	0.00304431	0.0271315	1.44952
AGPAT5	0.00304841	0.0271495	0.254245
GLRX	0.0030693	0.0272614	0.260965
URB1	0.00307355	0.0272692	0.248843
OXCT1	0.00308896	0.0273433	0.153913
THRAP3	0.00308736	0.0273433	0.256226
CLDN8	0.00313192	0.0275907	0.0672849
MRPS2	0.00313281	0.0275907	0.335506
P2RX5	0.00313086	0.0275907	0.483557
SLC35F2	0.00318988	0.0278858	0.132245
RIN1	0.00318119	0.0278858	0.280791
MPHOSPH6	0.00318054	0.0278858	0.285931
RALGAPA2	0.00318105	0.0278858	0.383738
FAM134B	0.00318408	0.0278858	0.437318
NOMO1	0.00319286	0.0278858	0.635555
RUSC2	0.00320599	0.0279819	0.257943
FOPNL	0.00320892	0.0279888	0.110976
ADAM23	0.00321564	0.0280101	0.438562
SLAIN2	0.00329887	0.0285452	0.280218
ASPH	0.00331508	0.0286664	0.176297
AIMP2	0.00334647	0.0288807	0.245358
RPP25	0.00336289	0.0289842	0.589648
G6PC3	0.00337638	0.0290799	0.238684
FLCN	0.00337844	0.0290799	0.485091
PPP3CC	0.00339728	0.029151	0.250997
DSCC1	0.00339783	0.029151	0.360027
MAPRE3	0.00340139	0.0291624	0.264998
DENND1A	0.00342767	0.0293109	0.260058
MSH6	0.00343063	0.0293171	0.332694
THOP1	0.00344812	0.029409	0.268346
STXBP1	0.00344779	0.029409	0.304691
TIMP2	0.00345325	0.0294335	0.365173
CRBN	0.00347887	0.0295941	0.256271
RBM47	0.00347833	0.0295941	0.262257
SLBP	0.00349422	0.0296709	0.271752
FJX1	0.00353624	0.0300042	0.345203
PWP1	0.00355538	0.0301101	0.212333
C9orf40	0.00360523	0.0303991	0.249457
RAB5A	0.00364084	0.0306223	0.102716
NSMF	0.00364184	0.0306223	0.257379
APOO	0.00365104	0.0306549	0.37588
DIP2A	0.00366988	0.0307397	0.184281
TMED8	0.00366766	0.0307397	0.883102
MYO5B	0.00372972	0.0311214	1.13973
KLF15	0.00375918	0.0313273	0.580571
AHCYL1	0.00382558	0.0317381	0.168314
ELF1	0.00382787	0.0317381	0.466823
TONSL	0.00382585	0.0317381	0.587805
ERI1	0.00383849	0.0317886	0.195622
FBXL4	0.00386104	0.031897	0.167403
ADORA2B	0.00386165	0.031897	0.473653
EFTUD1	0.0038931	0.032096	0.217928
APOA1BP	0.0039052	0.0321014	0.142966
HRASLS	0.0039033	0.0321014	0.287327
GALNT5	0.00389989	0.0321014	0.388199
ARHGAP42	0.0039216	0.0321419	0.257699
ACSL3	0.00392812	0.0321419	0.261524
BDH1	0.0039356	0.0321628	0.25184
PTPRK	0.00394132	0.0321895	0.169692
ZNF451	0.00399584	0.0324929	0.114707
SEMA6A	0.00400727	0.0325275	0.25935
HKDC1	0.00400669	0.0325275	0.273946
BZW2	0.00401257	0.0325481	0.197527
FKBP11	0.00402902	0.0326613	0.517135
FBXO27	0.00403299	0.0326732	0.648294
MAD1L1	0.00403735	0.0326823	0.260172
PPP1R26	0.00404579	0.0327161	0.317917
CYFIP1	0.00408932	0.0329976	0.170632
ACTN1	0.00410984	0.0331114	0.16337
TRIM9	0.00412455	0.0332095	0.21833
NEMP1	0.00412853	0.0332211	0.489792
NAA25	0.00414798	0.0333571	0.254058
ZNF213	0.00419941	0.0336673	0.238937
FYCO1	0.0042151	0.0337517	0.222545
MTNR1A	0.0042512	0.0339992	0.458069
UBE3C	0.00426514	0.0340899	0.121533
HDAC9	0.00427775	0.0341466	0.248848
C6orf106	0.00428643	0.0341766	0.152285
SMIM10	0.00430024	0.0342658	0.206802
CYC1	0.00430975	0.0343018	0.224476
AKR1B1	0.00432324	0.0343029	0.33766
SOX8	0.00434887	0.0344645	0.526363
RAB15	0.00436886	0.034602	0.455968
ADCK3	0.00437783	0.0346179	0.301703
SLK	0.00438606	0.0346532	0.430472
RAD51AP1	0.0043949	0.0346786	0.284784
C1orf43	0.00442951	0.0348488	0.181071
TMTC3	0.00445587	0.0349089	0.132186
EIF2AK4	0.00447889	0.0349089	0.14632
SMAD3	0.00447288	0.0349089	0.17064
CKAP5	0.00446961	0.0349089	0.199345
RASGRF2	0.00445464	0.0349089	0.209489
RAD50	0.00449333	0.0349089	0.212238
MRPL24	0.00445553	0.0349089	0.24123
TOP1MT	0.00446958	0.0349089	0.343498
MLKL	0.00448471	0.0349089	0.363719
RAD23A	0.00451678	0.0350318	0.280588
TSEN15	0.00452729	0.0350448	0.138583
DOCK7	0.00453184	0.0350448	0.139469
RANBP1	0.00452841	0.0350448	0.430106
MCTP1	0.00452932	0.0350448	0.538162
OPA1	0.00454406	0.0351075	0.282498
ZHX2	0.0045657	0.0352442	0.270805
PHIP	0.00459346	0.0353981	0.291822
CBR3	0.00459375	0.0353981	0.34408
TNFSF9	0.00462972	0.0356124	0.458698
TGFA	0.00464639	0.0356987	0.158415
LIMD1	0.00470116	0.0359717	0.349925
ACSL5	0.0047292	0.0361057	0.18242
FHDC1	0.00473246	0.0361057	0.200544
CFDP1	0.00472967	0.0361057	0.260493
FAM189B	0.00472754	0.0361057	0.275369
APBB2	0.00473161	0.0361057	0.568321
LIPG	0.00475939	0.03629	0.506957
MLST8	0.00476412	0.0363049	0.696958
LATS1	0.00481802	0.0365879	0.157432
NCAPH	0.00483611	0.0366499	0.201808
COLGALT2	0.00483208	0.0366499	0.28485
PUS7	0.00483739	0.0366499	0.441117
OLA1	0.00488799	0.0369478	0.205489
ASAP1	0.00489792	0.036973	0.520356
CAB39	0.00491565	0.0370499	0.109975
RRP9	0.00493397	0.0371666	0.288505
MCCC2	0.00495002	0.0372446	0.23119
STT3A	0.00501437	0.0375561	0.131041
AGMAT	0.00501078	0.0375561	0.277082
DGAT2	0.005032	0.0376666	0.364938
MARC1	0.00504404	0.0377136	0.335874
MAP2K7	0.00506333	0.03775	0.0927607
CLDN1	0.00505756	0.03775	0.292107
SRPX2	0.00506037	0.03775	0.818909
MYO1D	0.00515074	0.0382276	0.310739
SPRYD7	0.00517774	0.0383627	0.213856
CDK4	0.00518885	0.0384016	0.360502
TMED4	0.00520543	0.0384927	0.177042
VEGFA	0.00520704	0.0384927	0.329814
MFN2	0.00521114	0.0385013	0.322287
CDK7	0.00521825	0.0385186	0.319261
SSR3	0.00526422	0.0387622	0.171948
PDHA1	0.00533228	0.0391532	0.148044
NMD3	0.00538958	0.0394518	0.212537
BLM	0.00538485	0.0394518	0.414905
RHPN2	0.00541111	0.0395325	0.325436
IPO4	0.00541581	0.0395447	0.264791
ENOPH1	0.00544717	0.0396852	0.45115
INSIG2	0.00547085	0.0398355	0.240664
GAB2	0.00550042	0.0400286	0.961192
PODXL	0.00555691	0.04035	0.312869
EIF3J	0.00556318	0.0403731	0.226619
SLC39A6	0.00557934	0.0404232	0.228202
TTC21B	0.00564319	0.0408181	0.704801
ATP6V1C1	0.00566136	0.0409269	0.139703
SCAMP3	0.00568506	0.0410335	0.24429
PRKCI	0.00569661	0.0410887	0.154761
L2HGDH	0.00570571	0.0410887	0.215806
JAG1	0.00571769	0.0411234	0.481403
C1orf50	0.00572923	0.0411667	0.234754
PARP4	0.00573915	0.0411741	0.167853
CAMSAP2	0.00574589	0.0411741	0.224638
ISOC1	0.0057497	0.0411788	0.13656
ATE1	0.00575781	0.0411788	0.187973
ELOVL5	0.00575912	0.0411788	0.316273
DIS3	0.00576686	0.0412116	0.141053
ZBTB44	0.00579562	0.0413269	0.136911
PLD6	0.00579272	0.0413269	0.507386
GATB	0.00578986	0.0413269	0.523177
FAM43A	0.00582084	0.0414779	0.153298
ACOT7	0.00582313	0.0414779	0.386394
TMEM56	0.00584855	0.0416363	0.46816
ACTN4	0.00586816	0.0417532	0.143772
KDELC2	0.00589049	0.0418666	0.276148
AVPR1A	0.00590681	0.0419371	0.161902
RPS6KA4	0.00592017	0.0420091	0.2053
SRSF4	0.00593068	0.0420499	0.20073
ZP3	0.00601471	0.0424042	0.22201
PPM1L	0.00601336	0.0424042	0.424345
ARL2BP	0.00603738	0.0424763	0.165637
NDUFS7	0.00603791	0.0424763	0.190093
PORCN	0.00608565	0.0427643	0.284072
CCBL2	0.00609207	0.0427653	0.212581
UBE4B	0.00615397	0.0430383	0.207665
MMAB	0.00615121	0.0430383	0.236537
TBCD	0.00615895	0.0430448	0.247375
CASC3	0.00616146	0.0430448	0.301467
TCERG1	0.00619681	0.0431955	0.240575
MXI1	0.00623665	0.0434079	0.254736
IGF1R	0.00627332	0.0436168	0.183151
KCNJ11	0.00628366	0.0436654	0.138731
EIF4EBP1	0.00629793	0.0437414	0.370565
SPATS2	0.00632557	0.0438868	0.357497
AP1AR	0.00639194	0.0443238	0.22944
PFAS	0.00642164	0.0444605	0.263556
MED30	0.00641535	0.0444605	0.353749
PIGU	0.00644916	0.0445789	0.128473
GHITM	0.00652519	0.0450484	0.144561
USP31	0.00657682	0.0453178	0.395692
CDK8	0.00660981	0.0454733	0.404224
TYW1	0.00663631	0.0456316	0.0910905
CYP1A1	0.00673755	0.0461822	2.28855
RNASEH2A	0.00676801	0.0463424	0.281277
MYRIP	0.00682937	0.046665	0.845347
NR1D1	0.00686976	0.0468432	1.52095
ANKRD26	0.00688726	0.0469136	0.327868
PIEZO1	0.0068922	0.0469229	0.269427
SFXN1	0.00693263	0.0471736	0.209389
AKAP7	0.00697256	0.0474206	0.259478
GLDC	0.00698057	0.0474505	0.684087
CDC6	0.00704887	0.047865	0.493859
TAF3	0.00707029	0.047961	0.149866
TMTC4	0.00707032	0.047961	0.218396
SPTLC1	0.00709531	0.0480807	0.187725
AGAP1	0.00711744	0.0482057	0.191361
NUP107	0.00713603	0.0482382	0.198228
MAPK1	0.00715858	0.048345	0.101895
TAMM41	0.00716634	0.048345	0.196741
HBS1L	0.00719191	0.0484095	0.147629
CTU1	0.00718972	0.0484095	0.266855
PARP1	0.00721563	0.0485442	0.187952
MSN	0.00723208	0.0486102	0.16776
TMEM62	0.00727902	0.0487687	0.129163
SOCS2	0.00727381	0.0487687	0.192808
BCAT2	0.00734823	0.0491083	0.58134
CENPM	0.00736535	0.0491975	0.348881
LRP12	0.0073701	0.0492042	0.246581
FAM210A	0.00740205	0.049342	0.135635
SFXN2	0.00739927	0.049342	0.491254
POLR3E	0.0074205	0.0494186	0.146279
ULBP2	0.00742905	0.0494213	0.293564
POLE2	0.00749706	0.0497221	0.322852
ZNF692	0.00750272	0.0497345	0.418472
PUM1	0.00751083	0.049763	0.279536
INTS7	0.00751583	0.049771	0.164854
