## Supplement Table 9 for "A comparative analysis of cannabis and tobacco smoke exposure on human airway epithelial cell gene expression, immune phenotype, and response to formoterol and budesonide treatment"

### Sheet: Sheet1
Down-regulated in (CSE + TSE) vs Control + Vehicle
Gene ID	p value	q value	Log2FC
ALB	6.38378e-14	8.35765e-10	-1.1956
CRYZ	1.09119e-08	1.23107e-05	-0.487313
TGM2	2.36169e-08	2.06128e-05	-0.810623
C2orf54	5.66193e-08	4.11811e-05	-0.392134
SULT1E1	6.51937e-08	4.29698e-05	-1.31433
CLU	6.56429e-08	4.29698e-05	-0.553395
PPP1R3C	7.48222e-08	4.4526e-05	-0.839815
SPTSSB	8.60492e-08	4.89807e-05	-1.08441
ITGA1	1.33761e-07	6.69123e-05	-0.75012
TAF7	1.52715e-07	7.14053e-05	-0.254688
VPS45	1.86698e-07	7.85094e-05	-0.298786
ANGPTL4	2.12638e-07	8.43592e-05	-1.26418
RGS2	2.42347e-07	9.06517e-05	-1.19042
METTL7A	2.88815e-07	9.95044e-05	-0.960078
CRIP2	3.51118e-07	0.000114921	-0.762978
RBP1	3.95328e-07	0.000120364	-0.540882
BMP3	5.20478e-07	0.000154866	-0.750456
ID2	5.53734e-07	0.000158743	-0.843358
HOTS	5.59447e-07	0.000158743	-0.720974
RNF114	5.95861e-07	0.000159204	-0.221191
ID3	6.9242e-07	0.000167538	-1.16983
SERTAD3	7.03832e-07	0.000167538	-0.612208
YPEL5	7.01703e-07	0.000167538	-0.595468
ARRB1	9.40454e-07	0.000208685	-0.617685
SMARCA1	9.66887e-07	0.000210975	-0.491188
CFH	1.09558e-06	0.000232115	-0.914204
ATXN7L3B	1.14488e-06	0.000234199	-0.255362
TST	1.18956e-06	0.000236831	-0.69291
GC	1.34304e-06	0.000254828	-1.84599
UCP2	1.36999e-06	0.000256228	-0.847457
WNT10A	1.43631e-06	0.000261252	-0.750777
HSPA5	1.43677e-06	0.000261252	-0.309302
PAQR8	1.55638e-06	0.000274507	-0.591247
CNOT11	1.69674e-06	0.000292286	-0.562632
VTN	1.73582e-06	0.000295135	-0.746078
ST3GAL5	1.84536e-06	0.000305558	-0.74754
SLPI	1.8761e-06	0.000305558	-0.570964
TMEM107	1.96978e-06	0.000306917	-0.397987
ZNF69	2.30959e-06	0.000332277	-0.529896
TUBB4B	2.68499e-06	0.000362391	-0.439814
SLC9A3R1	2.91805e-06	0.00038589	-0.481763
SFTA2	3.38011e-06	0.000413574	-0.900082
CEP70	3.2909e-06	0.000413574	-0.579501
CALR	3.36227e-06	0.000413574	-0.308489
C10orf54	3.57525e-06	0.000421686	-0.766204
RHOC	3.55719e-06	0.000421686	-0.512415
CYP2C8	4.04651e-06	0.000448957	-1.26858
GFPT1	3.9814e-06	0.000448957	-0.449485
TRIM34	4.0199e-06	0.000448957	-0.32831
CD82	4.15502e-06	0.000457122	-0.793669
TMEM27	4.40717e-06	0.000480822	-0.589134
TP53INP1	4.51686e-06	0.000484711	-0.763212
CENPA	4.66158e-06	0.000496174	-0.547992
ANTXR2	4.79979e-06	0.000498721	-0.459658
MKKS	4.78821e-06	0.000498721	-0.275875
SELENBP1	4.92892e-06	0.000504136	-1.31439
ARRDC4	4.91728e-06	0.000504136	-1.25334
FLRT3	5.16017e-06	0.000515702	-0.766864
LYPD6B	5.27227e-06	0.000521273	-1.14569
HNRNPH1	5.4323e-06	0.000526812	-0.708723
DNAJB1	5.42931e-06	0.000526812	-0.559988
GK	6.16287e-06	0.000576317	-0.364465
ALG2	6.3833e-06	0.000584407	-0.343343
BTG2	6.48044e-06	0.00058918	-0.814439
PSMB8	6.69103e-06	0.000595912	-0.230209
CAT	6.77065e-06	0.000598635	-0.289539
SLC44A2	6.91199e-06	0.000599283	-0.435686
DGCR8	7.22191e-06	0.000617969	-1.16325
SMOC2	7.19685e-06	0.000617969	-0.494346
SELT	7.65179e-06	0.000646305	-0.347068
KCNE3	8.42103e-06	0.000685266	-1.32679
IFT57	8.53181e-06	0.000685266	-0.294555
RTN4	8.46792e-06	0.000685266	-0.262379
CYP2C18	8.81249e-06	0.000695765	-0.731953
SUOX	8.82195e-06	0.000695765	-0.614795
PVRL2	8.76653e-06	0.000695765	-0.455653
SLC25A20	9.01859e-06	0.000702806	-0.726517
SLCO4C1	8.97042e-06	0.000702806	-0.54584
MS4A8	9.72137e-06	0.000735677	-1.27179
RHBDD2	9.69868e-06	0.000735677	-0.51381
FOXJ1	1.00031e-05	0.000752649	-0.397001
GJA1	1.00976e-05	0.000755417	-0.496839
SERPINH1	1.02257e-05	0.000760654	-0.47749
CALCB	1.09632e-05	0.00079525	-0.952361
PTMS	1.09475e-05	0.00079525	-0.607821
CFI	1.10493e-05	0.00079525	-0.510036
LGALS1	1.12496e-05	0.000802987	-1.1481
BDH2	1.13468e-05	0.000802987	-0.627194
PNRC2	1.147e-05	0.000807343	-0.402503
CDKN1A	1.1876e-05	0.000822647	-0.542217
RARB	1.27763e-05	0.000874615	-0.366394
ANKS4B	1.39445e-05	0.000922027	-0.584027
ATPIF1	1.46074e-05	0.000957037	-0.498556
DNAJB2	1.47664e-05	0.000957037	-0.318504
MMP28	1.50371e-05	0.00096978	-0.561196
SPDEF	1.51589e-05	0.000970709	-0.95322
CDKN2C	1.51998e-05	0.000970709	-0.733158
CAPN5	1.65574e-05	0.00104216	-0.561659
P2RX4	1.66742e-05	0.00104449	-0.558181
CDH17	1.67799e-05	0.00104611	-0.922387
CCL5	1.76728e-05	0.00109238	-1.01407
HEXIM1	1.7689e-05	0.00109238	-0.367402
EDIL3	1.87309e-05	0.00115026	-0.733509
DYNLL1	1.88019e-05	0.00115026	-0.418497
CROT	1.93874e-05	0.00117006	-0.444574
TMEM205	1.94344e-05	0.00117006	-0.334842
NKX3-2	1.95201e-05	0.00117006	-0.204892
CNR1	1.97024e-05	0.00117247	-0.454477
UGT2B15	2.03029e-05	0.00119732	-1.11722
SLC15A2	2.02688e-05	0.00119732	-0.854924
BCHE	2.0435e-05	0.00119971	-0.406424
TXNIP	2.12128e-05	0.00121427	-2.40198
CARHSP1	2.11415e-05	0.00121427	-0.476607
PQLC3	2.12292e-05	0.00121427	-0.397121
PRKACB	2.08715e-05	0.00121427	-0.377546
SPRED3	2.12395e-05	0.00121427	-0.220096
TUBB2A	2.21467e-05	0.00125517	-0.569902
PIGR	2.27039e-05	0.00125949	-0.459469
TMEM50B	2.29232e-05	0.00126629	-0.616794
GPC3	2.30453e-05	0.00126768	-0.736253
AGR2	2.32703e-05	0.0012694	-0.751376
PLIN3	2.41853e-05	0.00129238	-0.374667
MCL1	2.42844e-05	0.0012924	-0.283357
CALM3	2.47678e-05	0.0013075	-0.368999
DNM2	2.5003e-05	0.00130936	-0.448757
BLCAP	2.49135e-05	0.00130936	-0.229631
TSPYL4	2.512e-05	0.00131024	-0.347564
NTN4	2.56524e-05	0.00131702	-0.461601
ID4	2.62062e-05	0.00132866	-0.886274
MEDAG	2.62849e-05	0.00132866	-0.622068
RRAS	2.61971e-05	0.00132866	-0.583455
LRG1	2.71749e-05	0.00134763	-0.749884
PARP10	2.78424e-05	0.00137035	-0.503286
TMEM173	2.86156e-05	0.00140313	-0.609979
PON2	3.23145e-05	0.0015218	-0.259457
SMTN	3.31803e-05	0.00154305	-0.473057
RAB34	3.34334e-05	0.00154668	-0.373264
MYL6	3.4889e-05	0.00157867	-0.721268
EHBP1L1	3.47328e-05	0.00157867	-0.333288
ADCY5	3.59195e-05	0.0016072	-0.812404
BCAS1	3.68796e-05	0.00163118	-0.999886
ETNK2	3.67834e-05	0.00163118	-0.326036
UBD	3.72153e-05	0.00163463	-0.940685
FOXA3	3.72924e-05	0.00163463	-0.732662
STEAP4	3.74116e-05	0.00163463	-0.607287
APOBEC3G	3.74571e-05	0.00163463	-0.520485
PGM2L1	3.8231e-05	0.00165034	-0.406757
FAM83D	3.94993e-05	0.00167354	-0.439474
GGT7	3.97347e-05	0.00167809	-0.40901
TCTN2	3.99746e-05	0.00168279	-0.355517
SH3BGRL	4.04294e-05	0.00169648	-0.271497
CXCL6	4.23369e-05	0.0017596	-0.65759
EDF1	4.38229e-05	0.00178177	-0.294333
PGM1	4.67735e-05	0.00189585	-0.23922
FAM118B	4.69616e-05	0.0018976	-0.591668
KLHDC8B	4.7305e-05	0.00189975	-0.463757
TPM2	4.79394e-05	0.00191934	-0.405821
RABAC1	4.96026e-05	0.00195014	-0.316797
CAPSL	5.16703e-05	0.0020133	-0.847621
FGFR3	5.15764e-05	0.0020133	-0.469385
ZNF552	5.27953e-05	0.00204496	-0.392202
HSPA8	5.31115e-05	0.00205114	-0.493875
AQP3	5.33851e-05	0.00205178	-0.553603
PGBD5	5.34416e-05	0.00205178	-0.501463
CYP4V2	5.37864e-05	0.00205898	-0.391967
AGR3	5.44797e-05	0.00206194	-0.621835
FBXL2	5.48082e-05	0.00206194	-0.356823
TMCO1	5.42677e-05	0.00206194	-0.287681
TRAK2	5.51961e-05	0.00206465	-0.286356
CAMK2N1	5.60685e-05	0.00209131	-0.400981
SEPP1	5.66605e-05	0.00210738	-1.13791
SCP2	5.7582e-05	0.00213343	-0.170536
KCTD10	5.80501e-05	0.00214082	-0.286751
TNFAIP2	5.86564e-05	0.00215149	-0.777844
IRF7	5.8668e-05	0.00215149	-0.643989
S100A10	5.93564e-05	0.00217065	-0.249822
HHLA2	6.06863e-05	0.00218271	-0.94956
TYMP	6.06444e-05	0.00218271	-0.545862
ERGIC3	6.02854e-05	0.00218271	-0.286791
MAN1A2	6.25556e-05	0.00223765	-0.329961
COX20	6.32267e-05	0.00225443	-0.595612
GABRP	6.35915e-05	0.00225443	-0.424614
JUND	6.34101e-05	0.00225443	-0.252208
MBOAT1	6.39138e-05	0.00225542	-0.276693
LANCL1	6.45097e-05	0.00227032	-0.507077
FILIP1L	6.63332e-05	0.00230469	-0.733893
B3GNT7	6.63664e-05	0.00230469	-0.657508
GPX1	6.62257e-05	0.00230469	-0.464162
PBXIP1	6.73819e-05	0.00232148	-0.673572
NARR	6.8711e-05	0.00235985	-0.344641
SERPINA6	6.95245e-05	0.00237035	-0.840494
CDC42BPA	6.97321e-05	0.00237125	-0.325594
FOLR1	7.26381e-05	0.00243984	-0.817855
RNF225	7.22728e-05	0.00243984	-0.509279
PCSK1N	7.34264e-05	0.00243984	-0.486893
PDLIM1	7.34011e-05	0.00243984	-0.378544
YIPF1	7.24612e-05	0.00243984	-0.303697
EID1	7.51796e-05	0.00247327	-0.303063
TNFAIP1	7.52864e-05	0.00247327	-0.28363
TRIM21	7.61224e-05	0.00248657	-0.408587
CASR	7.64404e-05	0.00248945	-0.605225
LTBP3	7.6899e-05	0.00249817	-0.403279
TMEM176B	7.81092e-05	0.0025312	-0.616566
CCDC96	7.83878e-05	0.00253396	-0.257725
ENTPD2	7.86781e-05	0.00253708	-0.596998
LRP1	7.89731e-05	0.00254033	-0.612983
PKHD1	7.99438e-05	0.00255274	-0.706572
PXMP4	8.1599e-05	0.00258042	-0.311809
DEDD2	8.23715e-05	0.00259233	-0.415886
SDC1	8.22149e-05	0.00259233	-0.240104
RAMP1	8.28159e-05	0.00259658	-0.576265
HIST2H2BE	8.31017e-05	0.00259658	-0.294356
TAX1BP3	8.55647e-05	0.00266084	-0.377699
C11orf52	8.59886e-05	0.00266768	-0.489563
CCDC103	8.87297e-05	0.00273974	-0.494015
PSENEN	8.89629e-05	0.00274048	-0.314974
APOBEC3F	8.96146e-05	0.00274762	-0.426407
SYNJ2BP	9.06274e-05	0.00275289	-0.287411
SLC39A14	9.03242e-05	0.00275289	-0.259177
ANKMY2	9.05804e-05	0.00275289	-0.2452
BNIP3L	9.19371e-05	0.00276064	-0.346968
PLS3	9.51686e-05	0.00282528	-0.316111
PEX2	9.67833e-05	0.0028538	-0.3192
NYNRIN	9.73276e-05	0.00285698	-0.469015
PPAPDC2	9.92337e-05	0.00289993	-0.315066
MKNK2	0.000100997	0.00293839	-0.356713
SNAP25	0.000103319	0.00297236	-0.733272
FAM109A	0.0001037	0.00297236	-0.459275
PLAT	0.000103756	0.00297236	-0.35389
PRR13	0.000103279	0.00297236	-0.302295
SLC2A8	0.000102988	0.00297236	-0.272603
MOAP1	0.000104601	0.00299004	-0.326233
CLIC4	0.000105914	0.0030144	-0.37439
CHPF2	0.000109034	0.00308976	-0.362295
TUBGCP6	0.000110558	0.00312619	-0.644161
TES	0.000112509	0.00317449	-0.334597
MIA	0.000114224	0.00318921	-0.48538
AK4	0.000113659	0.00318921	-0.385784
IER5L	0.000116713	0.00324418	-0.42717
KIF20A	0.000116621	0.00324418	-0.411404
ADAM28	0.000118241	0.00327969	-0.420913
ADGRE5	0.000120068	0.00330237	-0.360939
C10orf32	0.000119626	0.00330237	-0.296356
TMEM9	0.000123325	0.00336369	-0.369143
ASRGL1	0.000125049	0.00340361	-0.598185
DNAAF3	0.000127871	0.00345172	-0.747668
ASCL1	0.000136931	0.00362161	-0.628109
AMACR	0.000137209	0.00362164	-0.338322
SERP1	0.00013809	0.00363028	-0.169432
TMEM125	0.000146944	0.00382462	-3.29018
IP6K2	0.000146879	0.00382462	-0.359595
PRKAB1	0.000149978	0.00389522	-0.479541
BMP4	0.000150349	0.00389522	-0.395839
AP1G2	0.000151197	0.00390429	-0.66699
GJB1	0.000152226	0.00392312	-0.372052
EPHA1	0.000153003	0.00393539	-0.434127
CYS1	0.000158351	0.00400218	-0.505572
AGA	0.000158153	0.00400218	-0.27807
SOX4	0.000158694	0.00400313	-0.363288
C9orf152	0.000159432	0.00401402	-0.563754
CNN2	0.000160243	0.00401897	-0.335109
DNAJC4	0.000165915	0.00413744	-0.622337
ROGDI	0.000169091	0.00419834	-0.513975
TOB2	0.000169319	0.00419834	-0.452139
IFI6	0.000172736	0.00424533	-0.52884
ARPC1B	0.000172672	0.00424533	-0.497613
COLCA1	0.000172751	0.00424533	-0.274605
PIK3R3	0.000173367	0.00424743	-1.20191
TRIOBP	0.000177829	0.00431605	-0.332987
SLC39A5	0.000180083	0.0043283	-0.595604
PRKCZ	0.000179448	0.0043283	-0.439456
ABHD8	0.000180812	0.0043283	-0.353476
RNF10	0.000179743	0.0043283	-0.203658
COPB2	0.000180586	0.0043283	-0.176203
KHDRBS1	0.000182351	0.00434851	-0.373016
GBP3	0.000183032	0.00434892	-0.325603
DEPDC1B	0.000185173	0.00436951	-0.328483
RHOB	0.000192338	0.00451271	-0.248488
TTC30A	0.000193299	0.00451525	-0.303778
FAM32A	0.000193291	0.00451525	-0.266073
LRRC31	0.0001953	0.00452253	-0.491675
CES2	0.000194814	0.00452253	-0.315226
CDCA8	0.000195563	0.00452253	-0.283823
HLA-DMA	0.000196929	0.0045251	-0.403993
RAB3D	0.000197014	0.0045251	-0.35709
HLA-F	0.00019786	0.00452864	-0.505245
KIAA1161	0.00019842	0.00453353	-0.370855
ZFAND6	0.000200117	0.00454848	-0.259806
PTRF	0.000201151	0.00455618	-0.707585
APOM	0.000203203	0.00456688	-0.616844
CNEP1R1	0.000203717	0.00456688	-0.342808
SLC25A29	0.00020449	0.00456858	-0.646925
RNASE4	0.000204425	0.00456858	-0.455337
EFNB1	0.000206325	0.00460171	-0.508321
APLP2	0.000209199	0.00463067	-0.141551
EPB41L4A	0.00020988	0.00463363	-0.392134
KCNJ3	0.000210964	0.00464193	-0.679565
LARP6	0.000216081	0.00474022	-0.402993
GNAI2	0.000218683	0.0047815	-0.352061
C6orf47	0.000218768	0.0047815	-0.268766
RCAN2	0.000221698	0.00483594	-0.793813
DKK1	0.000225191	0.00488922	-0.834673
UBE2J1	0.000226961	0.00491949	-0.216237
MOB3B	0.000233796	0.00504773	-0.443711
SCYL3	0.000234419	0.00504773	-0.438962
CYTH2	0.000233874	0.00504773	-0.383299
GORASP2	0.000234228	0.00504773	-0.242606
NPY1R	0.000236729	0.00508074	-0.650533
HNMT	0.000240552	0.00512082	-0.408272
CD300A	0.000245498	0.00520074	-0.670255
STMN3	0.00025161	0.00527898	-0.477227
MARCKS	0.000253408	0.00530819	-0.521904
C17orf62	0.000255651	0.00533499	-0.396658
RSPH1	0.000258675	0.00538407	-0.793262
HYAL1	0.000260684	0.00540011	-0.358235
TMSB15A	0.000262164	0.0054222	-0.675537
XBP1	0.000272935	0.00560074	-0.403064
C5	0.000276324	0.0056614	-0.582698
CCL28	0.000276865	0.00566363	-0.560729
SLC38A10	0.000279369	0.00570593	-0.311113
APPL2	0.000280641	0.00572298	-0.255112
FAM131B	0.000281805	0.00572886	-0.532891
TP53I3	0.000282518	0.00573446	-0.521314
CFAP69	0.000283113	0.00573765	-0.547198
POLR3GL	0.000284253	0.00575185	-0.370829
ARL6IP1	0.000286959	0.00577979	-0.303214
DAD1	0.000286689	0.00577979	-0.192952
ZNF713	0.000288815	0.00579933	-0.3147
DNAJC15	0.000288708	0.00579933	-0.307381
MSMB	0.000291121	0.00581124	-0.756326
C18orf32	0.000291123	0.00581124	-0.197156
TRIM8	0.000296994	0.00590919	-0.303912
TMEM59	0.000301139	0.00596275	-0.362706
ATRN	0.000302845	0.00598016	-0.223504
YIPF5	0.000304497	0.00598872	-0.167127
EPHA3	0.00030757	0.006028	-0.43455
CBX6	0.000308375	0.00603475	-0.35498
GHR	0.000312502	0.00609727	-0.231253
MTERF2	0.000314919	0.00610803	-0.490703
SUSD4	0.000317058	0.00612816	-0.372684
HSPB1	0.000330095	0.00630892	-0.664365
RER1	0.000332671	0.00632454	-0.313891
TRIM5	0.000332812	0.00632454	-0.270314
ALG14	0.0003379	0.00637623	-0.395954
ZSCAN18	0.000339462	0.00637623	-0.37966
TGFB1	0.000338625	0.00637623	-0.360273
BBS4	0.000337095	0.00637623	-0.328884
SPAG16	0.000339323	0.00637623	-0.26727
ARF4	0.0003392	0.00637623	-0.216369
TRAM1	0.000340825	0.0063879	-0.28851
IST1	0.000341059	0.0063879	-0.20828
CDK2AP2	0.000344839	0.00644027	-0.306447
PACRG	0.000346869	0.00645975	-0.656992
KPNA2	0.000346668	0.00645975	-0.292311
CDHR5	0.000349351	0.00649675	-0.776683
SEC62	0.000351528	0.0065187	-0.266247
ACMSD	0.00035258	0.00652896	-0.485546
ITM2C	0.000359082	0.00659341	-0.200989
KITLG	0.000359963	0.00660033	-0.421177
SLC15A4	0.000360825	0.00660689	-0.251243
ZNF816	0.000362242	0.00662356	-0.330013
TEF	0.000369925	0.0067452	-0.504069
UCN3	0.00037195	0.00676328	-0.419132
EPHB4	0.000372958	0.00677221	-0.366257
SUMF1	0.000373678	0.00677589	-0.334464
TADA3	0.000376033	0.00679976	-0.197279
SRSF5	0.000377956	0.00681729	-0.643409
UACA	0.000378044	0.00681729	-0.21798
SESN2	0.000378799	0.00682151	-0.747732
PHLDA2	0.000384895	0.00690281	-0.30939
UGT2A3	0.00038545	0.0069033	-0.544508
TMEM163	0.000387737	0.00691207	-0.404689
ZNF302	0.000387161	0.00691207	-0.392154
PIGG	0.000388051	0.00691207	-0.308603
AQP1	0.000397509	0.00707091	-0.76123
CALM1	0.000401921	0.00713001	-0.293464
GPBP1L1	0.000407149	0.00719351	-0.298279
WDR60	0.000408155	0.00720157	-0.390895
ARSD	0.000421528	0.00740758	-0.387795
COX7A2L	0.000428342	0.00748712	-0.199181
PLBD1	0.000429025	0.00748907	-0.288084
NAA60	0.000430824	0.00750047	-0.158109
ING1	0.000435082	0.00753451	-0.164233
HSPA2	0.000439727	0.00759487	-0.448702
PRELID2	0.000441539	0.00760566	-0.273764
THAP11	0.000441125	0.00760566	-0.166777
ABR	0.000445182	0.0076387	-0.28281
ETHE1	0.000449835	0.00770844	-0.285213
ARF5	0.00045254	0.00773453	-0.239937
TMEM79	0.000463401	0.00787902	-0.326806
DERL2	0.000463136	0.00787902	-0.299608
PEX11B	0.000462344	0.00787902	-0.202845
ALDH2	0.000469155	0.00795619	-0.36793
FGL1	0.000473041	0.00796809	-0.443947
USH1C	0.000472844	0.00796809	-0.369064
TMEM134	0.000471448	0.00796809	-0.249012
TMEFF2	0.000481333	0.0080706	-0.47675
IFI44L	0.000483607	0.0080964	-0.61987
NDE1	0.000487131	0.00814498	-0.422819
NME3	0.000488574	0.0081483	-0.447286
CSTF3	0.000491838	0.00818188	-0.308242
BUD31	0.000505239	0.00836831	-0.426062
LYPD6	0.000506453	0.00837182	-0.368583
COMT	0.000512731	0.0084649	-0.168001
SPR	0.000520087	0.00856476	-0.349615
CARS	0.000520774	0.00856529	-0.321824
LIMA1	0.000521605	0.0085682	-0.403263
C4orf47	0.000537503	0.00878526	-0.38824
CECR6	0.000538527	0.00879101	-0.15693
FDXR	0.000544295	0.00884389	-0.294206
LMAN2L	0.000544468	0.00884389	-0.258998
MTSS1	0.000555623	0.00896596	-0.604362
SLC25A21	0.00055478	0.00896596	-0.286364
ADD1	0.000556092	0.00896596	-0.231187
HSD17B4	0.000555259	0.00896596	-0.110538
GBP1	0.000559008	0.0089798	-0.461457
SLC35A1	0.000558477	0.0089798	-0.220316
WDR45	0.000566682	0.00905861	-0.298403
SNAP23	0.000569318	0.00908965	-0.208021
DCTN3	0.00057199	0.00912119	-0.415687
TNFSF13	0.000578463	0.00920199	-0.613823
NAT8	0.000590024	0.00935005	-0.690706
TMEM19	0.000589394	0.00935005	-0.31752
FRMD8	0.000592403	0.00936684	-0.537782
MSRB2	0.000593149	0.00936731	-0.36844
KCNK5	0.000595089	0.00938663	-0.8529
ACADVL	0.000601799	0.00944694	-0.31715
GSN	0.000605642	0.00949589	-0.374303
NREP	0.000606369	0.00949592	-0.2799
TMEM241	0.000607601	0.00950385	-0.244716
ITIH1	0.000616343	0.00961759	-0.499341
PGBD1	0.000618815	0.00964468	-0.396188
ACHE	0.000622464	0.00967851	-0.703748
LAPTM4B	0.000621977	0.00967851	-0.223416
SYNPO	0.000625279	0.00968776	-0.385977
SPINT2	0.000624542	0.00968776	-0.301285
CAPZA1	0.000626704	0.00969321	-0.158355
PCMTD2	0.000631846	0.00974337	-0.28892
JAGN1	0.000631345	0.00974337	-0.224988
KCNJ13	0.000633021	0.00975001	-0.345437
BCAM	0.000641234	0.00985332	-0.408805
PDXDC1	0.000642204	0.00985667	-0.167019
UNC93B1	0.000647529	0.00992675	-0.34339
FGL2	0.000657217	0.010005	-0.44098
ARL3	0.000661014	0.0100278	-0.363407
C16orf46	0.00066245	0.010038	-0.383065
ZNF281	0.000665338	0.0100701	-0.268356
TPD52	0.000671393	0.0101383	-0.374939
F11R	0.000674889	0.0101559	-0.546242
SPINK1	0.000678788	0.0101912	-0.992573
PKIG	0.000686434	0.0102706	-0.24004
GLT8D1	0.000689195	0.0103002	-0.161757
GLUD1	0.000698075	0.0103861	-0.299605
POP4	0.000698116	0.0103861	-0.162939
MFGE8	0.000700999	0.0104053	-0.36699
TMPRSS2	0.000710034	0.0105037	-0.380041
CA2	0.00071208	0.0105102	-0.737169
WDR5B	0.000717263	0.0105629	-0.283001
FAIM	0.000723413	0.0106176	-0.279467
CYBA	0.000727865	0.0106623	-0.329915
SYNGR2	0.000728086	0.0106623	-0.280062
ZNF468	0.000729727	0.0106704	-0.236573
CPE	0.000731336	0.0106741	-0.261817
SOX12	0.0007349	0.0107142	-0.134359
SSPN	0.000738313	0.01074	-0.376348
CALCOCO1	0.000740222	0.0107558	-0.845861
PVRL3	0.000744101	0.0107927	-0.277607
TMEM168	0.000744411	0.0107927	-0.276581
MYO1A	0.000748554	0.0108239	-0.665699
SERPINB1	0.000748667	0.0108239	-0.389512
FAM200A	0.000752609	0.0108515	-0.244317
APCDD1	0.000761373	0.0109297	-0.54017
SESN3	0.000789582	0.0112729	-0.501666
GPR160	0.000795642	0.0113321	-0.388088
APOL2	0.000800043	0.011348	-0.52169
NMU	0.000801733	0.0113596	-0.429814
DCAF11	0.000809322	0.0114424	-0.36568
COL9A2	0.00081363	0.0114909	-0.564513
CERKL	0.000822289	0.0115836	-0.321829
SAMD9L	0.000827503	0.0116139	-0.455864
FUNDC1	0.000828117	0.0116139	-0.354302
HIST2H2AA4	0.000828553	0.0116139	-0.233294
FOXD4L5	0.000829905	0.0116204	-0.0222871
CHMP3	0.000835911	0.0116796	-0.236145
KLHDC2	0.000836922	0.0116812	-0.309081
C16orf45	0.000840697	0.0117089	-0.451597
TLCD1	0.000843943	0.0117417	-0.294416
STAM2	0.000852333	0.0118207	-0.276742
CTNNA1	0.00086008	0.0119029	-0.116188
TMCO3	0.000872114	0.0120518	-0.350962
HMGN3	0.000874522	0.0120518	-0.326868
ALAD	0.000883289	0.0121281	-0.248829
CTR9	0.000883762	0.0121281	-0.129798
ZNF324B	0.000894581	0.0122126	-0.616029
MYL9	0.000893674	0.0122126	-0.40038
PI4KB	0.000893786	0.0122126	-0.279889
GNG11	0.000898482	0.0122276	-0.447011
CDC42EP1	0.000916117	0.0124261	-0.597108
C11orf54	0.000918365	0.0124322	-0.396004
TSPAN8	0.000923423	0.0124762	-0.40022
TRIP4	0.000924856	0.0124827	-0.357222
MED29	0.000930649	0.012548	-0.181425
RNASET2	0.00093565	0.0125803	-0.644454
PDE8A	0.000936353	0.0125803	-0.286962
YIPF3	0.000938837	0.0125806	-0.222708
LPPR2	0.000952094	0.0127072	-0.444709
IFNGR1	0.000950664	0.0127072	-0.160091
RAB11A	0.000952165	0.0127072	-0.156608
BST2	0.000957274	0.0127391	-0.48891
HMGB3	0.000962926	0.0127727	-0.333842
ALDH7A1	0.000979604	0.0129545	-0.197916
IL18	0.000989041	0.0130398	-0.379787
TMEM37	0.000996247	0.0130612	-0.995276
NAB2	0.000996009	0.0130612	-0.597685
PKDCC	0.00099437	0.0130612	-0.529837
MATN2	0.000993606	0.0130612	-0.33246
C3orf58	0.000994802	0.0130612	-0.257527
ISPD	0.00100717	0.0131727	-0.400438
EPS8L1	0.00100999	0.0131838	-0.559763
CX3CL1	0.00101003	0.0131838	-0.54592
HSP90AA1	0.00101965	0.0132697	-0.341507
CFAP36	0.0010248	0.0133102	-0.260812
PSMC4	0.001024	0.0133102	-0.25919
BAMBI	0.00102637	0.0133173	-0.60974
PTTG1IP	0.00103242	0.0133826	-0.234473
SMIM24	0.00103403	0.0133902	-2.57297
NDRG1	0.00104294	0.0134657	-0.466147
RBMX	0.00104252	0.0134657	-0.214789
SERTAD1	0.00104584	0.0134898	-0.685063
SLC35C1	0.00104811	0.0135057	-0.478222
IFT81	0.00104965	0.0135124	-0.235957
KRTAP5-2	0.0010573	0.0135708	-0.1633
TNFAIP6	0.0010585	0.0135728	-0.362727
TBC1D8B	0.0010631	0.0136052	-0.314589
FAM47C	0.00108178	0.0138307	-0.0296646
LYPLA2	0.00109151	0.0139416	-0.227274
TRIM38	0.00109425	0.0139629	-0.319278
TUBA1C	0.00109685	0.0139825	-0.25928
G3BP2	0.00110016	0.0140109	-0.304971
FAM3D	0.0011038	0.0140437	-0.621604
GSTT1	0.00112199	0.0141926	-0.367424
HOXA13	0.00112295	0.0141926	-0.35217
SLC22A18AS	0.0011194	0.0141926	-0.314517
SRSF8	0.00112036	0.0141926	-0.197633
CCDC107	0.00112936	0.0142581	-0.380073
PGRMC2	0.00114282	0.0143825	-0.258879
SLC2A2	0.00116156	0.0144846	-0.588653
AGRN	0.00116054	0.0144846	-0.38329
SLC37A4	0.00116168	0.0144846	-0.249971
SSR2	0.00115953	0.0144846	-0.226107
U2AF2	0.0011591	0.0144846	-0.173061
BEX5	0.00116534	0.0145163	-0.575122
AURKA	0.00116786	0.0145339	-0.345792
SPACA4	0.00117124	0.0145621	-0.315381
NFKBIE	0.00117269	0.0145662	-0.174569
ISL1	0.00117482	0.0145788	-0.36022
ABHD16A	0.00117973	0.0146122	-0.24175
FBXO36	0.00118248	0.0146186	-0.257925
HOXB7	0.00118575	0.0146451	-0.428849
SRI	0.00119461	0.0147146	-0.271471
SLC16A2	0.0012103	0.0148515	-0.801427
DNALI1	0.0012094	0.0148515	-0.339273
MMP15	0.0012104	0.0148515	-0.256062
ANAPC2	0.00121914	0.0149447	-0.468438
PRKCD	0.00122465	0.0149982	-0.255986
PRKAA1	0.00122618	0.015003	-0.19443
SRP54	0.0012304	0.0150377	-0.193036
SYTL1	0.0012355	0.0150576	-0.485572
CXCL10	0.00123901	0.0150679	-0.523855
EFNA2	0.00123954	0.0150679	-0.454171
AGPAT4	0.00124986	0.0151652	-0.211463
PMM1	0.00125341	0.0151941	-0.299428
CMBL	0.00125723	0.0152123	-0.321974
RBKS	0.00126042	0.0152265	-0.427925
UNC119B	0.00126073	0.0152265	-0.375816
SCRN2	0.00126307	0.0152407	-0.304547
SELM	0.00126935	0.0152882	-0.677663
TRIM25	0.0012716	0.0153013	-0.238312
SYT12	0.00128797	0.0154009	-0.413054
JDP2	0.00128735	0.0154009	-0.268828
MRFAP1L1	0.00128728	0.0154009	-0.174497
ARF1	0.0012835	0.0154009	-0.0786078
HIST1H2BG	0.00130703	0.0155944	-0.847002
IGFBP7	0.00130787	0.0155944	-0.573007
SKA2	0.00131972	0.0157071	-0.350414
ODC1	0.00134053	0.0158851	-0.421117
MFAP1	0.00134166	0.0158851	-0.21841
DNAJA1	0.00134623	0.0159036	-0.445528
DBI	0.00134584	0.0159036	-0.370361
LEFTY1	0.00135208	0.0159406	-0.8407
IFI27L2	0.00135609	0.0159406	-0.497636
FBXO3	0.00135364	0.0159406	-0.158692
ALKBH1	0.00135638	0.0159406	-0.143145
PET100	0.00135927	0.0159571	-0.458545
MORN2	0.00136023	0.0159571	-0.442752
TRIM68	0.00136476	0.0159817	-0.14759
RBM8A	0.00138305	0.0161237	-0.279725
YTHDF2	0.0013952	0.0162364	-0.143647
WBP1L	0.00139877	0.0162635	-0.277999
AIM1	0.00140168	0.0162685	-0.221893
KLK11	0.00140678	0.0162987	-0.450369
FZD2	0.00142121	0.0164368	-0.355406
BMP2	0.00143122	0.0164798	-0.584386
GRN	0.00143689	0.0165016	-0.294915
AP1M2	0.00144126	0.0165372	-0.160086
AADAC	0.00144386	0.0165525	-0.51179
PFDN5	0.00145469	0.0166621	-0.323482
EFHC1	0.00145672	0.0166708	-0.305049
H1F0	0.00146387	0.0167234	-0.196539
UGT2B7	0.00147035	0.0167828	-0.599902
SCPEP1	0.00147326	0.0167867	-0.286262
PPIB	0.00147207	0.0167867	-0.17604
FAM64A	0.00147655	0.0168096	-0.397008
PROS1	0.00148065	0.016827	-0.660886
HRCT1	0.00148022	0.016827	-0.421523
TSPAN31	0.00149024	0.0168433	-0.305551
DDX5	0.001491	0.0168433	-0.273102
TNFRSF10D	0.00149295	0.0168497	-0.354357
KCTD14	0.00149527	0.0168614	-0.207766
BCL2L15	0.00151004	0.016984	-0.510595
NFKBIZ	0.00151534	0.0170291	-0.299514
HLA-C	0.00152058	0.0170733	-0.220321
RHBDF1	0.00153834	0.0171842	-0.581146
LSR	0.00153611	0.0171842	-0.216307
HMGN2	0.00154595	0.0172545	-0.279653
ATP1B3	0.00155624	0.0173103	-0.179107
ACADS	0.00156808	0.0173683	-0.420861
RSPH14	0.00157087	0.0173845	-0.576797
IRF9	0.00158796	0.017544	-0.447291
FOXD1	0.00160597	0.017719	-0.537476
SLC22A5	0.00160651	0.017719	-0.359571
TSPAN3	0.0016079	0.0177194	-0.132391
TMEM169	0.00161115	0.0177402	-0.43091
CRY2	0.00161927	0.0178118	-0.34759
DNAJB11	0.00162326	0.0178286	-0.12146
CREB3L2	0.00162754	0.0178607	-0.195642
UTP3	0.00163052	0.0178783	-0.237986
CACTIN	0.001637	0.017933	-0.336219
DUSP22	0.00163824	0.017933	-0.232839
PGAP3	0.00166503	0.0181806	-0.286492
A4GNT	0.00166899	0.0181897	-0.527977
RAB1A	0.00167003	0.0181897	-0.238741
HGSNAT	0.0016726	0.0181963	-0.262708
KL	0.00167947	0.0182319	-0.332761
HIST1H4I	0.00168407	0.0182666	-0.353395
TCTA	0.00172412	0.0185634	-0.195542
TSC22D3	0.00173506	0.0186344	-0.35972
TPM1	0.00175672	0.0187911	-0.384249
RIC8A	0.00175682	0.0187911	-0.260921
EXOC7	0.00176735	0.0188729	-0.247334
PIF1	0.00177747	0.0188885	-0.520933
PDGFD	0.00177587	0.0188885	-0.359886
MOSPD3	0.00177642	0.0188885	-0.340925
SLC10A5	0.0017767	0.0188885	-0.297954
DAP	0.00177373	0.0188885	-0.192168
SIX5	0.00179545	0.0190074	-0.334413
CORO2A	0.00179592	0.0190074	-0.270254
KIAA0232	0.00180158	0.0190212	-0.307441
CHMP1A	0.00181177	0.0190673	-0.266298
MAGED2	0.0018141	0.0190765	-0.356031
CNPY4	0.00185027	0.0194299	-0.302651
PROCR	0.00186049	0.019486	-0.613127
GNPTG	0.00185987	0.019486	-0.261851
KCND1	0.0018641	0.0194927	-0.309608
CAMP	0.0018688	0.0195107	-0.420258
CD151	0.00186813	0.0195107	-0.315877
GALM	0.00187591	0.0195692	-0.377268
AFP	0.00188181	0.0195996	-0.768657
FXYD2	0.00190283	0.0197557	-0.579208
FAM46A	0.0019079	0.0197612	-0.619118
ZBED1	0.00190971	0.0197643	-0.170709
C12orf43	0.00192763	0.0199183	-0.17977
SDHAF2	0.00193981	0.0200284	-0.300226
EHD1	0.00195553	0.0201497	-0.520275
OGFR	0.0019532	0.0201497	-0.157432
ZNF143	0.0019645	0.0202195	-0.353722
TIMP1	0.0019864	0.0203808	-0.348272
GGT1	0.00199521	0.0204233	-0.533729
ALKBH7	0.00201034	0.0205139	-0.376903
OAZ2	0.00201007	0.0205139	-0.331848
CITED2	0.00200722	0.0205139	-0.266987
TM4SF20	0.0020227	0.0205919	-0.45288
SSH3	0.00202753	0.0206251	-0.305493
C4orf33	0.00204038	0.0207396	-0.310004
DPCD	0.00206637	0.0209712	-0.428057
ZNHIT1	0.00206874	0.0209791	-0.335235
SPTLC3	0.00208209	0.0210655	-0.645213
METTL25	0.00209834	0.0211726	-0.301709
MRPL49	0.00210076	0.0211726	-0.254669
KRTCAP3	0.00212009	0.0213018	-0.18099
PPP1R35	0.00212205	0.0213051	-0.417443
PELI1	0.0021319	0.0213549	-0.323695
TEX22	0.00212934	0.0213549	-0.108391
NME5	0.0021461	0.0214807	-0.572728
C1orf21	0.00217086	0.0216394	-0.11576
TRIM31	0.00218011	0.0217026	-0.367693
CKS2	0.00218883	0.021756	-0.442239
ARRDC2	0.00219439	0.0217808	-0.232614
RAB1B	0.00220285	0.0218296	-0.173166
KANK2	0.00220971	0.0218666	-0.694137
RAPGEF3	0.00221359	0.0218885	-0.372198
CXCR4	0.00222524	0.0219705	-0.317534
C2orf74	0.00223905	0.0220901	-0.317178
RNF103	0.00224073	0.0220901	-0.286889
RBX1	0.00228548	0.0224467	-0.315178
MOB4	0.00228938	0.0224681	-0.146051
HLA-DPB1	0.00229124	0.0224696	-0.17533
CP	0.00229869	0.0224792	-1.2614
SEPW1	0.00229909	0.0224792	-0.703873
USF1	0.00229677	0.0224792	-0.38263
HIST2H2AA3	0.00230266	0.0224973	-0.193894
DHRS7	0.0023101	0.0225532	-0.735728
AOC1	0.00231498	0.0225835	-0.493681
CDKN3	0.00232341	0.0226124	-0.344837
IQCG	0.00232825	0.0226124	-0.282716
EML4	0.00232657	0.0226124	-0.163715
LRRC46	0.00233512	0.0226623	-0.253182
NIPSNAP3A	0.00233828	0.0226761	-0.194013
FAHD1	0.00234214	0.0226811	-0.270662
NPTXR	0.00234549	0.0226956	-0.445067
TUBB3	0.00234751	0.0226984	-0.518889
FUCA1	0.00235058	0.0227113	-0.29416
CLINT1	0.00235433	0.0227308	-0.268951
ERN1	0.00236416	0.0227955	-0.649547
SLFN12L	0.00236502	0.0227955	-0.0511008
LOC79999	0.002383	0.0229399	-0.00579191
TUSC2	0.00238689	0.0229604	-0.302788
RIPK4	0.00238885	0.0229624	-0.272635
ZFPM1	0.00239392	0.0229943	-0.435749
ID1	0.00241957	0.0231574	-0.655516
TSTD1	0.00242152	0.0231574	-0.443393
AZI2	0.00242143	0.0231574	-0.282098
CCNB1	0.00242119	0.0231574	-0.202829
CDC37L1	0.00243272	0.0232261	-0.313423
ONECUT2	0.0024406	0.023238	-0.286168
ZMAT5	0.00243751	0.023238	-0.165962
ELP6	0.00245125	0.0233056	-0.36699
ERAP1	0.00246013	0.023373	-0.201164
SELL	0.00246986	0.0233975	-0.432061
PIK3R2	0.00246971	0.0233975	-0.351686
SAR1A	0.00250008	0.0235984	-0.299018
COX16	0.00249854	0.0235984	-0.258431
XAF1	0.00250552	0.0236157	-0.718425
COG2	0.00250526	0.0236157	-0.177471
NGRN	0.00254227	0.0239105	-0.166808
GLUL	0.00254579	0.0239264	-0.160893
AREL1	0.00255973	0.0240402	-0.271127
ELMOD2	0.00258392	0.0241462	-0.279144
DACH1	0.00259312	0.0241975	-0.484363
ANAPC16	0.00259255	0.0241975	-0.316656
GLB1L	0.00260124	0.0242561	-0.514931
CRISP3	0.00260933	0.024293	-0.535227
ADH6	0.00260747	0.024293	-0.508062
CTNNB1	0.00261341	0.0243002	-0.288604
NOTCH2	0.00263029	0.0244226	-0.159347
PNMT	0.0026489	0.0245431	-0.711104
CALCA	0.00265167	0.0245513	-0.527886
MARK3	0.00266705	0.0246763	-0.164803
DGKA	0.00269243	0.024841	-0.280318
PCTP	0.00270163	0.0249083	-0.224315
CLSTN3	0.00272989	0.0251335	-0.276042
CAPNS1	0.00274103	0.0251652	-0.199899
SNRNP35	0.00275311	0.0252584	-0.322096
STK36	0.00278325	0.0254103	-0.361435
NAT1	0.00280101	0.0255014	-0.573431
MARCKSL1	0.00280513	0.0255033	-0.479012
PDX1	0.00280468	0.0255033	-0.267451
GMFB	0.00283247	0.0257162	-0.204006
B3GALT4	0.00284914	0.0258495	-0.345658
IL32	0.00287124	0.025996	-0.358557
ZNF627	0.00287363	0.0259997	-0.283245
SCARA3	0.00287709	0.0260131	-0.521166
CHAC1	0.002892	0.0261298	-0.260448
SGPP1	0.00291956	0.0263062	-0.253584
NOSIP	0.00291775	0.0263062	-0.237429
PTPRF	0.00291804	0.0263062	-0.142104
IFT22	0.00292943	0.0263588	-0.416855
ZNF444	0.00294662	0.0264589	-0.339435
CCDC184	0.00296166	0.0265757	-0.086228
TM9SF2	0.00298252	0.0267081	-0.228987
GPR108	0.00299924	0.026803	-0.257579
HSPA1B	0.00301911	0.0269436	-0.814151
ETFDH	0.00305547	0.0271939	-0.261675
FAM171A2	0.00305881	0.0272051	-0.223135
PHF23	0.00306536	0.0272449	-0.415749
TINAG	0.00307434	0.0272692	-0.3542
IYD	0.00307678	0.0272724	-0.326338
PRRG2	0.0031	0.0274224	-0.301361
TBC1D8	0.00312769	0.0275907	-0.424423
FBXO2	0.00313377	0.0275907	-0.376704
VMP1	0.00312535	0.0275907	-0.30454
NSF	0.00312711	0.0275907	-0.253324
DIRAS3	0.0031417	0.0276419	-0.51651
TCAIM	0.00316664	0.0278426	-0.149206
TFF2	0.00319073	0.0278858	-0.719311
PTRHD1	0.0031879	0.0278858	-0.373867
HDAC11	0.00318004	0.0278858	-0.339368
CRAT	0.0031867	0.0278858	-0.275445
HDHD1	0.00321261	0.0280023	-0.173575
H6PD	0.00323382	0.0281497	-0.293091
HIST1H4C	0.0032403	0.0281874	-0.24976
MRPL28	0.00324632	0.028221	-0.159011
ADGRG7	0.00325628	0.0282888	-0.409225
CPQ	0.00328052	0.0284805	-0.347439
ZNF416	0.00329735	0.0285452	-0.558271
TKFC	0.00329524	0.0285452	-0.213862
FAM199X	0.00329639	0.0285452	-0.198916
DAZAP2	0.00329375	0.0285452	-0.169897
UBB	0.0033203	0.0286927	-0.317243
EIF5	0.00333353	0.028788	-0.35997
TAC1	0.0033487	0.0288809	-0.518162
MXD4	0.00338401	0.0290896	-0.512374
SGOL2	0.00338335	0.0290896	-0.357358
TMEM51	0.00339473	0.029151	-0.307587
MALL	0.00341094	0.0292252	-0.265536
FBP1	0.00341712	0.0292589	-0.402497
TF	0.00341988	0.0292634	-0.526967
CDX2	0.00344395	0.029409	-0.426076
FAM110A	0.00347269	0.02958	-0.287606
OAZ1	0.00349068	0.0296709	-0.319921
SAR1B	0.00349469	0.0296709	-0.254602
EWSR1	0.00354238	0.0300368	-0.277874
NCOA5	0.00355562	0.0301101	-0.380683
SLC51B	0.00356362	0.0301583	-0.324201
CIRBP	0.00357304	0.0302185	-0.373009
ANXA13	0.00358781	0.0303239	-0.704906
TRPM4	0.00359707	0.0303711	-0.365108
ZNF785	0.00359804	0.0303711	-0.253244
HCFC1R1	0.003606	0.0303991	-0.365743
PARM1	0.00362665	0.0305535	-0.24599
HDHD3	0.00363406	0.0305962	-0.226703
MGMT	0.00364505	0.0306296	-0.229507
HADHA	0.00365274	0.0306549	-0.0929178
SDCBP2	0.00366519	0.0307397	-0.58065
AJUBA	0.00368534	0.0308494	-0.316149
MGLL	0.00369496	0.0309101	-0.248614
HPGD	0.00370028	0.0309338	-0.719569
AGFG2	0.00370251	0.0309338	-0.30473
VIMP	0.0037267	0.0311161	-0.179349
LAMB2	0.00374564	0.0312344	-0.308946
ARFGAP1	0.00376779	0.031379	-0.210985
TSPAN13	0.00378265	0.0314828	-0.232412
AKIRIN1	0.00379874	0.0315967	-0.346335
DCAF6	0.00381504	0.0317121	-0.249654
SLC15A1	0.00381962	0.03173	-0.731489
RAB26	0.00383881	0.0317886	-0.306282
EHHADH	0.00384848	0.0318485	-0.367553
ACAD10	0.00385279	0.031864	-0.346877
KIAA1191	0.00388344	0.0320567	-0.0854232
KLHDC9	0.00388983	0.0320892	-0.420835
PIK3IP1	0.00390601	0.0321014	-0.733658
MANF	0.00390238	0.0321014	-0.184907
C6orf48	0.00391403	0.032127	-0.342714
HMG20B	0.00391165	0.032127	-0.286878
FOXQ1	0.00392751	0.0321419	-0.389854
TBCC	0.00392804	0.0321419	-0.174457
MYL12B	0.00392145	0.0321419	-0.169786
CASP9	0.00393502	0.0321628	-0.258465
TCIRG1	0.0039494	0.0322354	-0.405462
RBM42	0.00396011	0.0323027	-0.294319
RNF141	0.00397912	0.0324375	-0.180984
CA9	0.00398725	0.0324532	-1.20391
PDK4	0.00398848	0.0324532	-0.45184
OCEL1	0.00398583	0.0324532	-0.385698
C2CD4B	0.00400755	0.0325275	-0.493373
SCGB2A1	0.0040391	0.0326823	-0.372515
FAM69A	0.00408292	0.0329961	-0.205333
DNAJB13	0.00409144	0.0329976	-0.711281
GLIS2	0.00409319	0.0329976	-0.448481
SAMD12	0.00408569	0.0329976	-0.208064
FDX1	0.00416286	0.0334562	-0.214225
SVBP	0.00417266	0.0335144	-0.33609
CAPZB	0.00417593	0.0335201	-0.224133
ARGLU1	0.00419425	0.0336465	-0.538105
EIF5A2	0.00421269	0.0337517	-0.369294
IL20RA	0.0042388	0.0339208	-0.276349
ARL6IP5	0.00427019	0.0341094	-0.182996
HNRNPH2	0.00428007	0.0341466	-0.244146
SYT8	0.00431976	0.0343018	-0.793348
DDIT4	0.00431157	0.0343018	-0.323277
KCTD21	0.00431779	0.0343018	-0.319789
TDG	0.00431394	0.0343018	-0.220042
CCDC87	0.00432047	0.0343018	-0.18164
RSPRY1	0.00433001	0.0343358	-0.2769
PNMA2	0.0043788	0.0346179	-0.272003
PARP12	0.00437519	0.0346179	-0.222936
CCDC127	0.00438856	0.0346532	-0.283242
NMUR2	0.00439752	0.0346786	-0.342108
TEX15	0.00439972	0.0346786	-0.147293
CRABP2	0.00442377	0.0348472	-0.552108
ZNF155	0.00442649	0.0348476	-0.552306
HIF3A	0.00443196	0.0348488	-0.622602
ZSCAN2	0.00443593	0.034859	-0.243394
POLI	0.00448339	0.0349089	-0.549199
HIST1H2BK	0.00445573	0.0349089	-0.477145
SLC44A3	0.00449093	0.0349089	-0.407831
SYTL2	0.00445975	0.0349089	-0.384143
PPL	0.00449104	0.0349089	-0.357557
AMBP	0.00446753	0.0349089	-0.306932
UEVLD	0.00446864	0.0349089	-0.227357
GNL1	0.00449414	0.0349089	-0.217076
TMEM50A	0.00447452	0.0349089	-0.172476
WDR61	0.0044956	0.0349089	-0.165419
MPI	0.00447376	0.0349089	-0.149453
ZNF324	0.00450936	0.034995	-0.205409
KIAA0319L	0.00451994	0.0350355	-0.201733
HSD17B11	0.00454531	0.0351075	-0.297412
IFT43	0.00459151	0.0353981	-0.280067
SEMA3E	0.00462156	0.0355705	-0.368203
ILK	0.00462115	0.0355705	-0.26534
OR2H2	0.00464276	0.0356917	-0.084676
MAOA	0.00465056	0.0357097	-0.279014
ACER2	0.00466151	0.0357729	-0.364345
FAM120B	0.00466531	0.0357811	-0.196848
NPW	0.00469019	0.0359334	-0.41789
MFN1	0.00469066	0.0359334	-0.234742
MLEC	0.00469614	0.0359543	-0.196583
GSTA4	0.00477317	0.0363316	-0.379028
MESDC1	0.00477095	0.0363316	-0.279442
NR2F6	0.00479224	0.0364555	-0.243987
UBA7	0.00479522	0.036457	-0.384537
TPT1	0.00480787	0.036532	-0.300165
EPM2AIP1	0.00482642	0.0366305	-0.256233
CXCL11	0.00484451	0.0366827	-0.422553
ANXA10	0.00486686	0.0368223	-0.506424
H2AFJ	0.00486858	0.0368223	-0.301028
TMEM63B	0.00489541	0.036973	-0.427586
UBTD2	0.0048998	0.036973	-0.264176
INTS8	0.00491058	0.037033	-0.196983
NFYA	0.00494524	0.03723	-0.251675
PNP	0.00496534	0.0373349	-0.197923
MARVELD3	0.00496771	0.0373349	-0.175015
SMAD7	0.00497874	0.0373748	-0.486823
PIH1D2	0.00497839	0.0373748	-0.417727
MAOB	0.00498962	0.037435	-0.12026
BBIP1	0.0050125	0.0375561	-0.237401
NAGK	0.00504213	0.0377136	-0.320467
TSEN34	0.00504883	0.0377279	-0.153463
KDELR3	0.00506287	0.03775	-0.227021
GPX8	0.0050668	0.0377545	-0.336032
BAD	0.00507026	0.0377588	-0.339438
PLD3	0.0050794	0.0378053	-0.41706
SMDT1	0.00510292	0.0379372	-0.345229
PPP1R13B	0.00510024	0.0379372	-0.25244
NPHP1	0.00512456	0.0380765	-0.46893
KDM3B	0.00513695	0.0381469	-0.151519
LARGE	0.00515587	0.038244	-0.356994
PPP2CB	0.00515885	0.0382444	-0.133082
SH3BP5L	0.00518561	0.0383993	-0.263272
PLEKHO2	0.00521937	0.0385186	-0.361516
CREB3	0.00522879	0.0385664	-0.321467
AK7	0.00524593	0.038671	-0.185595
GBA2	0.00524938	0.0386747	-0.511022
PLXNA2	0.00526874	0.0387737	-0.206391
FAM8A1	0.00527294	0.0387828	-0.248187
ZNF503	0.00529764	0.0389425	-0.199723
ACTBL2	0.00531166	0.0390237	-0.0214034
DDAH2	0.00534431	0.0392195	-0.366307
PTGES3L-AARSD1	0.00535893	0.0393048	-0.470593
TTLL6	0.00539173	0.0394518	-0.541925
RAB24	0.00539404	0.0394518	-0.224978
FIBIN	0.00539052	0.0394518	-0.0645734
PIGW	0.00540171	0.0394859	-1.51775
GAMT	0.00542723	0.0396061	-0.279556
HRG	0.00543831	0.0396648	-0.504014
PTGR2	0.00544479	0.0396852	-0.294812
C12orf57	0.00552055	0.0401528	-0.30536
RPL36AL	0.00553183	0.0402125	-0.272896
SLC35B1	0.00553913	0.0402432	-0.0989301
CTDSP2	0.00557233	0.0404171	-0.184126
CDC42	0.00557743	0.0404232	-0.15277
DNASE2	0.00560193	0.0405514	-0.192799
MGP	0.00560323	0.0405514	-0.0933564
FPGT	0.00567289	0.0409876	-0.217612
HERPUD1	0.00568552	0.0410335	-0.229971
RUFY2	0.00570386	0.0410887	-0.496788
MRPL54	0.00570309	0.0410887	-0.378934
TIGAR	0.00571507	0.0411234	-0.397031
SYT16	0.00571995	0.0411234	-0.0999544
MEOX2	0.00573227	0.0411667	-0.213831
CCDC181	0.00574385	0.0411741	-0.33119
MST1R	0.00574133	0.0411741	-0.258673
CETN2	0.00575315	0.0411788	-0.266731
LBH	0.00578261	0.0413017	-0.527149
CDC42SE1	0.00587959	0.0418118	-0.277188
CFAP44	0.00589688	0.0418893	-0.12731
SERPING1	0.00593233	0.0420499	-0.325294
NFKBIA	0.00593651	0.0420567	-0.253934
DXO	0.00594634	0.0421036	-0.289381
VAMP8	0.00597722	0.0422536	-0.333829
ZBTB37	0.00597516	0.0422536	-0.285467
SRD5A3	0.00597345	0.0422536	-0.17653
AMZ2	0.00598948	0.0423175	-0.431135
THAP3	0.0060084	0.0424042	-0.519744
PEX11G	0.00601332	0.0424042	-0.346659
FIZ1	0.00602453	0.0424506	-0.474709
EID2	0.00603639	0.0424763	-0.188711
LEPROT	0.00604468	0.0425011	-0.161219
RAB6B	0.00608865	0.0427643	-0.218653
TRIM22	0.00610328	0.0428211	-0.516942
MESDC2	0.0061078	0.0428224	-0.151914
KIAA0825	0.00611001	0.0428224	-0.0871808
ZNF513	0.00612826	0.0429273	-0.410657
FAM117B	0.00614071	0.0429915	-0.229303
ARL4A	0.00616986	0.0430804	-0.376046
PCDHB11	0.00617766	0.0431119	-0.139975
HLA-B	0.00618856	0.043165	-0.194645
FCGBP	0.00619954	0.0431955	-1.63174
DPH3	0.0062169	0.0432934	-0.239309
PBDC1	0.00625855	0.0435372	-0.369474
HSPA1A	0.00632134	0.0438807	-1.28827
BPGM	0.00642184	0.0444605	-0.202876
AHNAK	0.00642995	0.0444896	-0.413291
C17orf59	0.00643285	0.0444896	-0.255774
TRAPPC6A	0.00645567	0.0446003	-0.371488
PRMT6	0.00652741	0.0450484	-0.251465
RAB11FIP4	0.00653187	0.0450554	-0.243002
PDCD6	0.00657411	0.0453178	-0.228394
HN1	0.00660515	0.0454651	-0.181446
P4HTM	0.00660477	0.0454651	-0.145894
C11orf70	0.00664542	0.0456702	-0.139285
TNFAIP8L1	0.00667917	0.0458774	-0.418432
BMPR2	0.00668257	0.0458774	-0.234797
PARP11	0.00670197	0.0459865	-0.228492
LAMTOR4	0.0067351	0.0461822	-0.380293
C1GALT1C1	0.00675904	0.0463052	-0.148794
OASL	0.00681646	0.0466255	-0.404536
SRGN	0.00681512	0.0466255	-0.142283
FAM195B	0.00682019	0.0466266	-0.37556
RAB13	0.00683843	0.0467025	-0.290422
GSKIP	0.00686853	0.0468432	-0.296004
DDX24	0.0068631	0.0468432	-0.184377
KLHL25	0.00688599	0.0469136	-0.337628
CAP1	0.00703718	0.0478105	-0.186224
WDTC1	0.00708018	0.0480029	-0.291823
C15orf48	0.00712355	0.0482221	-0.525918
SLC29A4	0.007134	0.0482382	-0.781113
C19orf43	0.00713699	0.0482382	-0.229006
TM4SF5	0.00716755	0.048345	-0.458411
PARP14	0.00716233	0.048345	-0.229372
ACKR4	0.00718615	0.0484095	-0.318861
PAPSS2	0.00718854	0.0484095	-0.259853
IFI44	0.00723865	0.0486102	-0.356958
SUMF2	0.00724029	0.0486102	-0.216933
GPR135	0.00723903	0.0486102	-0.137975
BIRC5	0.00726043	0.0487205	-0.347428
VKORC1	0.00728252	0.0487687	-0.187574
CHMP4B	0.00727632	0.0487687	-0.148995
BST1	0.0072941	0.0488009	-0.527532
GALNT10	0.00729478	0.0488009	-0.24587
RARA	0.00732882	0.0490035	-0.291488
TGS1	0.00739828	0.049342	-0.224226
RAB6C	0.00742109	0.0494186	-0.0783431
TMEM14A	0.00742825	0.0494213	-0.269655
ZNF57	0.00745602	0.0495756	-0.149287
ZNF268	0.00746838	0.0496314	-0.255481
PRKACA	0.007472	0.0496314	-0.193542
SRSF6	0.00749654	0.0497221	-0.492195
POP5	0.00749508	0.0497221	-0.206957
ELOF1	0.00753678	0.0498845	-0.404132
