## Supplement Table 10 for "A comparative analysis of cannabis and tobacco smoke exposure on human airway epithelial cell gene expression, immune phenotype, and response to formoterol and budesonide treatment"

### Sheet: Sheet1
Up-regulated in ((TSE + Form/Bud) + (CSE + Form/Bud)) vs (Control + Form/Bud)
Gene ID	p value	q value	Log2(FC)
NAMPT	8.48682e-10	3.6912e-06	1.55608
ME1	5.42649e-09	1.77012e-05	1.49961
KHDRBS3	9.44465e-09	2.46468e-05	0.924952
FYB	1.42884e-08	2.92071e-05	0.639866
NEU1	1.65726e-08	2.92071e-05	4.04326
SNX9	4.30179e-08	4.31767e-05	0.459418
CYP27A1	4.25265e-08	4.31767e-05	0.751959
SESTD1	3.82482e-08	4.31767e-05	0.86128
SPP1	4.18259e-08	4.31767e-05	1.12338
GCNT3	6.10214e-08	4.81056e-05	1.13616
UGT1A10	5.1801e-08	4.81056e-05	1.79977
GCLC	1.76238e-07	9.19822e-05	1.46509
SLC2A1	1.86051e-07	9.33692e-05	0.550134
TBC1D15	2.02501e-07	9.78603e-05	0.529965
GDF15	2.74253e-07	0.000127802	2.10394
G6PD	2.94184e-07	0.000127951	1.23792
SLC20A1	5.16716e-07	0.000187281	1.15269
TKT	5.37512e-07	0.000189553	1.12259
TRAP1	6.46484e-07	0.000207565	0.522627
NQO1	6.55094e-07	0.000207565	0.926463
CD55	6.68128e-07	0.000207565	1.16622
HMOX1	6.98904e-07	0.000212077	1.07682
TXNRD1	7.56468e-07	0.000224327	0.816769
AKR1C3	1.02729e-06	0.000259685	1.03082
PIR	1.24956e-06	0.000301931	1.48908
TNFRSF21	1.48354e-06	0.000302174	0.409686
FGF2	1.47805e-06	0.000302174	0.528605
GCLM	1.45293e-06	0.000302174	1.19399
SLCO4A1	1.30552e-06	0.000302174	1.20174
SHISA2	1.48316e-06	0.000302174	2.10041
CYP1B1	1.37998e-06	0.000302174	3.3138
ANXA3	1.58523e-06	0.000308719	0.47192
LDLRAD3	1.74322e-06	0.000334493	0.558484
PGD	2.23929e-06	0.000405337	0.732574
UBALD2	2.32988e-06	0.000405337	1.00134
TMEM38B	2.65484e-06	0.000423574	0.866231
RPE	3.00892e-06	0.000456516	0.425058
FA2H	3.1508e-06	0.000472547	1.16048
CDC25B	3.53256e-06	0.000518462	0.831875
FNIP1	3.98366e-06	0.000531869	0.758339
TRIM16L	3.94557e-06	0.000531869	1.08721
UGT1A1	3.99472e-06	0.000531869	2.35008
MFHAS1	4.19307e-06	0.000541695	0.826978
METAP1	4.70664e-06	0.000590502	0.262903
NLN	4.95329e-06	0.000609721	0.457181
KIAA1551	5.19825e-06	0.000617286	0.526936
COQ2	5.16809e-06	0.000617286	0.566883
RAB3IL1	5.53629e-06	0.000634213	0.991051
UGDH	5.41017e-06	0.000634213	1.12512
BCLAF1	5.66392e-06	0.000642633	0.348099
CDK7	5.80769e-06	0.000653265	0.58062
MGST1	6.6672e-06	0.000713063	0.644435
KIAA1033	6.65314e-06	0.000713063	0.839743
TNFRSF11B	6.80128e-06	0.000715671	1.67088
JMY	7.13185e-06	0.000738543	0.589615
IRS2	7.36212e-06	0.000756385	1.13909
CDCA7	8.10242e-06	0.000800912	0.880888
SLC1A1	8.21003e-06	0.000805447	0.560079
VIPR1	8.59395e-06	0.00083682	1.19106
KIAA0020	8.76895e-06	0.000841696	0.621202
SIK1	8.83754e-06	0.000841696	0.732771
NR1D2	9.40617e-06	0.000880173	0.810241
SEL1L3	9.6052e-06	0.000882596	0.547138
PIM3	9.84245e-06	0.000891835	0.902798
PIM1	9.92527e-06	0.000893137	1.77022
FOXO3	1.01749e-05	0.000903142	0.331412
SMOC1	1.01061e-05	0.000903142	0.403827
SPAG9	1.0427e-05	0.000919263	0.459253
LRRC16A	1.066e-05	0.000931305	0.39024
MTHFD1	1.09323e-05	0.000938453	0.550749
WDR70	1.13273e-05	0.000953544	0.348421
CEACAM1	1.22622e-05	0.00102562	1.35693
NUP93	1.28125e-05	0.00105809	0.319744
ABHD17C	1.31545e-05	0.00106608	0.279056
PABPC4	1.31072e-05	0.00106608	0.352205
SLC25A25	1.32569e-05	0.00106776	0.88948
KCNK1	1.4814e-05	0.00113037	0.779334
CAV1	1.4983e-05	0.00113662	0.436449
MAP4K3	1.67008e-05	0.00121062	0.348191
ADM	1.77288e-05	0.00125721	1.04751
PAQR3	1.83849e-05	0.00127599	0.386525
NET1	1.8258e-05	0.00127599	0.438636
KLF15	1.87965e-05	0.00129765	0.903353
SLC37A2	1.99746e-05	0.0013383	1.40877
PPP1R15A	2.05066e-05	0.00135136	1.19455
SNAPC3	2.08196e-05	0.00135827	1.07528
RHPN2	2.14693e-05	0.00139369	0.475185
NUP205	2.19693e-05	0.00141909	0.273186
LATS2	2.22345e-05	0.00142848	0.47613
RPUSD3	2.38409e-05	0.00150278	0.489702
EPS15	2.46373e-05	0.00153079	0.411458
SEMA3C	2.52963e-05	0.00154705	0.468277
LRPPRC	2.52498e-05	0.00154705	0.50776
PDS5A	2.63991e-05	0.00157928	0.366527
LAMA4	2.63743e-05	0.00157928	1.21532
STK3	2.76291e-05	0.00160939	0.390339
SLK	2.80241e-05	0.00161796	0.536205
GPHN	2.85031e-05	0.00161873	0.322664
OXCT1	2.84484e-05	0.00161873	0.464911
ATP6V1H	2.89296e-05	0.00162103	0.528528
FTL	2.8947e-05	0.00162103	0.815545
C5orf34	3.11157e-05	0.0017103	0.460906
ORC3	3.15723e-05	0.00171648	0.433363
BOD1	3.20361e-05	0.00173447	0.373286
GUCY1B3	3.36357e-05	0.00180608	0.778787
CSE1L	3.41746e-05	0.00181265	0.511225
PFKP	3.49154e-05	0.00182962	0.284386
SLC3A2	3.47705e-05	0.00182962	0.480962
TIPARP	3.64773e-05	0.00187384	1.74396
CLIP4	3.7939e-05	0.00192618	1.02069
ACAT1	3.81348e-05	0.00192862	0.43084
DCK	3.97608e-05	0.00199538	0.615824
GTF2E2	4.15406e-05	0.00200945	0.252137
PCSK5	4.04302e-05	0.00200945	0.448663
SNRNP70	4.41238e-05	0.00204158	0.292956
F3	4.53935e-05	0.00207823	0.704361
REPS1	4.5749e-05	0.00208718	0.425118
PGM2	4.62386e-05	0.00209487	0.187883
TSKU	4.68529e-05	0.00210081	0.765269
ABCC2	4.70989e-05	0.00210461	1.32188
GADD45A	4.73048e-05	0.0021066	0.751939
STK26	4.75418e-05	0.00210995	0.459946
NR1H2	4.82353e-05	0.00211424	0.32268
CTPS1	4.78811e-05	0.00211424	0.468
WIPI1	4.84486e-05	0.00211424	0.791617
DUSP4	4.86204e-05	0.00211466	0.960326
YEATS4	4.94407e-05	0.0021427	0.390642
SOAT1	5.02541e-05	0.00215696	0.370326
SLC25A24	5.1454e-05	0.00217273	0.321628
NEK7	5.13549e-05	0.00217273	0.696416
MCM5	5.11396e-05	0.00217273	0.899193
MCM2	5.36178e-05	0.00224717	0.793191
HEATR1	5.46874e-05	0.00225492	0.317822
LCN2	5.49114e-05	0.00225492	0.449756
ETV4	5.49559e-05	0.00225492	0.635868
PTCD3	5.88533e-05	0.00231124	0.305997
MPP6	5.75884e-05	0.00231124	0.463951
HMGA1	5.81832e-05	0.00231124	0.486584
BFAR	5.87969e-05	0.00231124	0.55863
SRPX	5.85885e-05	0.00231124	0.568952
ELK4	5.7941e-05	0.00231124	0.622684
FTH1	5.79943e-05	0.00231124	0.772619
TBXAS1	5.89046e-05	0.00231124	0.794818
ANKRA2	6.20894e-05	0.00239687	0.767586
ALDH3A2	6.25547e-05	0.00239875	0.316449
EPS8	6.28651e-05	0.00239875	0.49059
CPNE7	6.25205e-05	0.00239875	0.706664
PRSS22	6.28734e-05	0.00239875	0.915502
RB1CC1	6.38211e-05	0.00242075	0.494587
SLC12A8	6.59106e-05	0.00246419	0.784069
NFKBIL1	6.88895e-05	0.00256089	0.481707
DGAT2	6.93748e-05	0.0025716	0.330742
SLC35G2	7.03609e-05	0.00258627	0.380566
PARD6B	7.01519e-05	0.00258627	0.488599
STK32C	7.40361e-05	0.00269087	0.369577
POLA2	7.46504e-05	0.00269991	0.536633
ANK3	7.55363e-05	0.00271514	0.361868
TFAP4	7.62581e-05	0.00273105	0.733954
TAF4B	7.8218e-05	0.00278849	0.518356
BCL2L11	7.91105e-05	0.00278982	0.276617
FAM210A	7.87619e-05	0.00278982	0.346601
HSD17B2	7.89103e-05	0.00278982	0.358415
MCCC1	8.07829e-05	0.00284112	0.220885
LARS	8.17551e-05	0.00285447	0.337078
PREP	8.18189e-05	0.00285447	0.410959
IPO7	8.14709e-05	0.00285447	0.471587
UQCC2	8.24879e-05	0.00287014	0.398291
NCBP1	8.58554e-05	0.00294525	0.226667
KTN1	8.60011e-05	0.00294525	0.35526
SCAF11	8.76215e-05	0.00298508	0.159891
CHMP1B	9.01008e-05	0.00304569	0.203149
SLC11A2	9.06466e-05	0.00305622	0.417998
RAD21	9.13751e-05	0.00305903	0.402961
ISG20	9.11022e-05	0.00305903	0.787172
CEP83	9.20711e-05	0.00306465	0.456007
CLDND1	9.24142e-05	0.00306825	0.523989
CXCL17	9.52044e-05	0.00312117	0.743898
NETO2	9.63811e-05	0.00314395	0.547509
ZNF451	9.72953e-05	0.00315341	0.298459
MCM8	9.77336e-05	0.00315341	0.903506
GNAI3	9.87856e-05	0.00317476	0.241073
KLF2	9.93399e-05	0.00317693	0.465965
HKDC1	0.000100318	0.00320037	0.408963
SUCLA2	0.000102081	0.00322288	0.2576
RBPMS	0.000102811	0.00322288	0.329911
ASUN	0.000102977	0.00322288	0.40384
GTF2F2	0.000103	0.00322288	0.561886
MTMR12	0.000105128	0.00326597	0.261748
FAM221A	0.000105924	0.0032829	0.8244
TUBGCP3	0.000107923	0.00332902	0.376159
EIF4E	0.00011032	0.00337268	0.258885
NEDD4L	0.000111665	0.00337268	0.617567
PCOLCE2	0.000111516	0.00337268	0.656504
TMEM56	0.000110999	0.00337268	0.657198
PSMA1	0.000112101	0.00337806	0.298633
DDX54	0.000112517	0.00338277	0.271583
PTPRK	0.000114645	0.00341743	0.293203
PALLD	0.000115109	0.00342127	0.807679
LAMB3	0.000116995	0.00344595	0.283935
NDUFAF4	0.000121102	0.00354292	0.39482
PPARGC1A	0.000122915	0.00358792	1.32335
DIEXF	0.000125093	0.00362715	0.344084
UGCG	0.000125764	0.0036374	1.30215
ZSWIM6	0.000126669	0.00364852	0.470396
HIP1R	0.000127093	0.00365267	0.597222
SSFA2	0.000127792	0.00366257	0.234922
RNASE1	0.000127999	0.00366257	0.645657
CAV2	0.000129656	0.00367773	0.427097
RFC4	0.000129496	0.00367773	0.753989
ZXDB	0.000132269	0.00370316	0.431794
SERPINB5	0.000132514	0.00370316	0.45873
ARL6IP6	0.000132206	0.00370316	0.509002
TRIP13	0.000136019	0.0037681	0.637304
CTGF	0.000137786	0.00380897	1.27174
HAUS7	0.000139123	0.00381467	0.459238
FNDC3B	0.000144427	0.00392198	0.292106
FOXC1	0.000145009	0.00392198	0.323366
PTP4A1	0.000146115	0.00392198	0.372292
ZDHHC13	0.000145488	0.00392198	0.437858
SMC1A	0.000147619	0.00392288	0.233656
FAM110C	0.000149024	0.0039341	0.678476
STK39	0.000149632	0.00393629	0.330413
MRPS35	0.000152184	0.00393997	0.235626
NCOA6	0.000152105	0.00393997	0.450997
PUM1	0.000150653	0.00393997	0.467834
FOXK1	0.000152141	0.00393997	0.470126
GAREM	0.000152188	0.00393997	0.535023
TRMT11	0.000153638	0.0039618	0.518926
GPN3	0.000154299	0.0039655	0.401115
PLD6	0.000155524	0.0039868	0.691339
H2AFY	0.000156375	0.00399292	0.125057
NAE1	0.00016119	0.0040681	0.317857
CFAP97	0.000161006	0.0040681	0.415869
PARVB	0.000163289	0.00410519	0.615708
ARL14	0.000163982	0.0041068	0.630315
MAFF	0.0001638	0.0041068	0.746129
SF3B6	0.000166741	0.00416789	0.233535
ZDHHC18	0.000168427	0.00418597	0.464929
GTF2IRD1	0.00016954	0.00420563	0.525198
OTUD1	0.000170068	0.00420948	0.515642
GLRX3	0.000173293	0.00426627	0.647174
PRSS23	0.000175478	0.00430226	0.455496
FAM120A	0.000176074	0.00430226	0.526847
ARL8A	0.000181343	0.00435794	0.343931
ATAD2	0.000181688	0.00435794	0.752397
ATG9A	0.00018236	0.00435794	0.753839
CDC45	0.000180135	0.00435794	0.93028
HGD	0.000183042	0.00436623	0.454619
SMNDC1	0.000183582	0.00437072	0.226246
AGPAT5	0.0001839	0.00437072	0.301418
API5	0.000186803	0.00440761	0.187137
SIGMAR1	0.000190932	0.00447268	0.365998
OSGIN2	0.000193428	0.00449065	0.507168
SLC20A2	0.000196296	0.00450928	1.13715
SWAP70	0.000203809	0.00464912	0.364857
TALDO1	0.000204667	0.00466055	0.327634
TCOF1	0.000205543	0.00467235	0.581372
ATL2	0.000206795	0.00468449	0.504585
C6orf136	0.000208344	0.0047059	0.352136
PKN1	0.000208462	0.0047059	0.63594
TOMM70A	0.000209	0.0047099	0.196544
SLC12A7	0.000211327	0.00474594	0.338304
KCTD1	0.000212458	0.00475591	0.332683
H1FX	0.000212864	0.00475591	0.5493
RAB5A	0.000217063	0.00483317	0.223476
XPO5	0.000218694	0.00485105	0.43125
AXIN1	0.000219773	0.00486033	0.428123
RFC1	0.000221991	0.00489221	0.274052
PATL1	0.000223089	0.00489221	0.445109
SDHB	0.00022607	0.00494098	0.31202
RAD23B	0.000228653	0.00498906	0.223283
EXOSC10	0.00022948	0.00499043	0.251591
TIMP2	0.000230632	0.00499053	0.397795
GALNT14	0.000230285	0.00499053	0.750999
SRPK2	0.000237075	0.00512144	0.53792
PHLDA1	0.00024138	0.00519723	0.546125
PPA1	0.000243085	0.00521228	0.293163
SOWAHC	0.000242572	0.00521228	0.420433
TFCP2L1	0.000243677	0.00521228	0.467072
TBC1D9	0.000244537	0.00522101	0.281443
ACSL1	0.000245697	0.00522978	0.70193
AGPS	0.000247082	0.00525069	0.219113
NCKAP1	0.000250387	0.00529507	0.361932
CHMP2B	0.000257259	0.00538986	0.303202
RAB27B	0.000258089	0.00538986	0.337845
NMD3	0.00025637	0.00538986	0.42387
DNMT1	0.000257796	0.00538986	0.450979
CRBN	0.0002584	0.00538986	0.465961
CXCL5	0.000256704	0.00538986	0.939202
TBC1D23	0.000259999	0.00541062	0.217118
AVL9	0.000261131	0.00542204	0.297077
SRSF4	0.000261378	0.00542204	0.463398
FAM83B	0.000263483	0.00545702	0.4603
NLE1	0.000268045	0.00550153	0.384944
SOX9	0.000269597	0.00551363	0.382327
KDM7A	0.000270756	0.00552003	0.413783
ATP1B3	0.000271852	0.00552512	0.312162
ZFAND5	0.000278145	0.00563547	0.23578
RAD18	0.000279565	0.0056467	0.480305
TFPI	0.00028339	0.00570629	0.64806
ULBP2	0.000286716	0.00576436	0.42911
LAMC1	0.000289008	0.0058015	0.417714
AHCYL1	0.00029374	0.0058694	0.302472
KLHL24	0.00029562	0.00589794	1.22662
C1QBP	0.000297451	0.0059254	0.338488
TBC1D4	0.000298704	0.00594129	0.370219
RASSF6	0.000300876	0.00596999	0.406871
PRKX	0.000301519	0.00596999	0.5335
VPS35	0.000303518	0.0059883	0.183543
ANLN	0.00030352	0.0059883	0.701239
CHST4	0.000305412	0.00600773	2.87642
SFXN4	0.000306885	0.00601236	0.446196
BDH1	0.000309592	0.00604332	0.364851
ATXN3	0.000312328	0.00608247	0.263229
TOP1	0.00031335	0.00608524	0.279123
HAUS6	0.000313403	0.00608524	0.325115
RBM47	0.000314472	0.00608788	0.42602
RNF144A	0.000314149	0.00608788	0.554177
DDX59	0.000317966	0.0061076	0.332545
CLDN11	0.00031676	0.0061076	0.348779
ARHGEF28	0.000317032	0.0061076	0.559583
ADK	0.000319542	0.0061197	0.339844
CDT1	0.000322239	0.00614704	0.708977
CETN3	0.00032547	0.00619057	0.346604
CREBRF	0.00033299	0.00629688	0.853725
DLAT	0.000335164	0.006305	0.375267
DDX21	0.000336552	0.00631846	0.290395
TMOD3	0.000343629	0.00643088	0.257827
ARMC1	0.000347088	0.00643892	0.236478
B4GALNT1	0.00034741	0.00643892	0.49868
SPNS2	0.000347308	0.00643892	0.757237
AGPAT9	0.000347352	0.00643892	1.27511
ARHGAP18	0.000350151	0.00644021	0.361984
HEXB	0.000348757	0.00644021	0.367452
MFSD10	0.000350653	0.00644021	0.374504
SMCHD1	0.000355478	0.00651444	0.42472
SEMA6A	0.000358239	0.00654665	0.350557
IER3	0.000364468	0.00661416	0.823012
FAM134B	0.000366126	0.00662581	0.743553
STEAP3	0.000369887	0.00667536	0.546134
EIF4A2	0.000373618	0.00671483	0.412292
PHLPP1	0.000375056	0.00672216	0.390372
FEM1C	0.000374908	0.00672216	0.727472
CD320	0.000380454	0.00680022	0.440631
QSOX2	0.000385384	0.00686953	0.507761
E2F1	0.000388357	0.00691307	0.959791
LAMB1	0.000389413	0.00692243	0.27278
SH3RF1	0.000393731	0.00698016	0.32404
RAB40B	0.000394292	0.00698062	0.397203
BCAR3	0.000399253	0.00703981	0.576706
PRKCI	0.000401258	0.0070656	0.326952
SFT2D1	0.000406974	0.00713326	0.278876
IL1RAP	0.000405978	0.00713326	0.334566
EFNA1	0.000407287	0.00713326	1.22179
XRN1	0.00040814	0.0071334	0.221022
KDSR	0.000410116	0.00714446	0.438708
RAD54L	0.000414265	0.00720648	0.803071
CLDN1	0.000415906	0.00721641	0.409206
VDAC1	0.000418217	0.00721811	0.194478
SMARCA4	0.000416858	0.00721811	0.225065
CEACAM6	0.00042139	0.0072445	0.64233
MYRIP	0.000428988	0.00732648	0.74103
MCMBP	0.000434164	0.00738817	0.261942
PTPN12	0.000434298	0.00738817	0.353914
AMMECR1	0.000436159	0.00739907	0.191468
CXCL2	0.000436641	0.00739907	0.817396
KIAA0930	0.000441758	0.00747363	0.363446
LHFPL2	0.000442758	0.00747363	0.626289
RICTOR	0.000444063	0.00748597	0.48156
TMEM209	0.000448555	0.00753327	0.230994
CCDC28A	0.000447654	0.00753327	0.508174
CHTF18	0.000448602	0.00753327	0.54221
SFXN1	0.000455711	0.00759401	0.264993
GPR37	0.000455546	0.00759401	0.743002
MYOF	0.000457274	0.00761034	0.373889
MTHFD2	0.000461246	0.00765692	0.676203
RILPL1	0.000463964	0.00768249	0.274845
GNPDA1	0.00046637	0.00770279	0.605821
CLCN3	0.000478486	0.00784332	0.318346
LGR4	0.000480094	0.00784997	0.418846
VAT1	0.000482883	0.00786409	0.344211
RNF19B	0.000495029	0.00800389	0.315036
LARP4B	0.000507231	0.00814065	0.20076
GNAI1	0.000508794	0.00814569	0.30291
YIPF4	0.000508473	0.00814569	0.377283
AEBP2	0.000510627	0.00815504	0.272784
NUP188	0.000510266	0.00815504	0.436865
ENAH	0.000512805	0.00817074	0.249467
SNTB1	0.000515664	0.00820535	0.331465
TNKS2	0.000519696	0.00824938	0.417769
ME2	0.000521958	0.00826276	0.372147
DNMT3A	0.000522836	0.00826276	0.649928
RRAGD	0.000523071	0.00826276	0.887225
VRK1	0.000531946	0.00838265	0.422117
COL4A3BP	0.000538852	0.00844549	0.264704
AREG	0.000541829	0.00847695	0.727416
TTC39C	0.000543721	0.00849637	0.339869
TMEM147	0.000549543	0.00856682	0.292243
UGT1A6	0.000550199	0.00856682	1.48073
IRX3	0.00055612	0.00861789	0.466306
HLTF	0.000558691	0.00864745	0.368069
CFLAR	0.000563692	0.00871452	0.4581
SEC24B	0.000578482	0.00885919	0.502272
PUM2	0.00059092	0.00899687	0.522421
SLBP	0.000595285	0.00903173	0.257108
VAC14	0.000593918	0.00903173	0.375649
FAM150A	0.000594989	0.00903173	0.611164
SP1	0.000598044	0.00906304	0.214012
GOT2	0.000599978	0.00907128	0.194178
OSGIN1	0.000599808	0.00907128	0.738964
SCARB1	0.000609377	0.00920095	0.512231
DLD	0.000613709	0.00923607	0.233474
CCBL2	0.000626526	0.00938566	0.294366
CKAP5	0.000630552	0.00943514	0.348798
ROR1	0.000638066	0.00951484	0.356113
ARHGAP42	0.000645647	0.00958408	0.476938
UQCRC2	0.000648948	0.00962213	0.481589
MTFR2	0.000663844	0.00980956	0.51663
FANCA	0.000665699	0.00982583	0.569501
RMI2	0.000667268	0.00983705	0.683911
PDHX	0.000669727	0.00985185	0.279735
RAB7A	0.0006768	0.0099335	0.275544
RPS6KA5	0.000687835	0.0100728	0.470536
KARS	0.000689918	0.010092	0.229307
GHITM	0.000691561	0.0100934	0.214581
SNX27	0.000701573	0.0101921	1.09778
MED30	0.00070735	0.0102323	0.573976
SLC29A1	0.000714105	0.0102905	0.255819
PTPRJ	0.000717727	0.0103251	0.330917
RBBP8	0.000719197	0.0103349	0.545699
ENOPH1	0.000720781	0.0103463	0.391845
OSBPL10	0.000723877	0.0103793	0.488495
CENPK	0.000725179	0.0103865	0.740125
ATXN10	0.000728366	0.0104037	0.23693
OSBPL1A	0.000728527	0.0104037	0.370166
UXS1	0.000730108	0.0104114	0.206047
CR2	0.000731533	0.0104204	0.636965
EEA1	0.000732638	0.0104247	0.343065
ZNF280D	0.000743531	0.0105337	0.261624
DNAAF5	0.000746873	0.0105696	0.260477
ZNF141	0.000748197	0.0105769	0.263892
PLEKHM2	0.000756838	0.0106836	0.18795
RAB2B	0.000757921	0.0106836	0.333988
TBRG4	0.000758198	0.0106836	0.337079
BZW2	0.000761742	0.0107104	0.321043
GULP1	0.000763751	0.0107271	0.885685
NFE2L2	0.000772126	0.0108098	0.387004
TBK1	0.000775338	0.010835	0.237652
NUP210	0.000777409	0.0108488	0.868555
XPO1	0.000784599	0.0109025	0.399399
RGCC	0.000784286	0.0109025	0.457799
ADA	0.000784354	0.0109025	0.768155
NDUFS3	0.000789683	0.0109316	0.3035
RPRD2	0.000790881	0.0109316	0.396478
GPRC5A	0.000790418	0.0109316	0.630531
NEDD4	0.000801527	0.0110436	0.328525
CEP152	0.000800589	0.0110436	0.807331
INTS10	0.000802567	0.0110463	0.305689
NUDCD1	0.000806569	0.0110897	0.385317
GOLPH3	0.000825357	0.0112885	0.281469
SYNM	0.000840977	0.0114764	0.44028
CHCHD3	0.000842872	0.0114799	0.296158
CAB39	0.000845637	0.0115007	0.157749
ZDHHC21	0.000847654	0.011509	0.343407
AKR1B10	0.000849971	0.0115241	0.936509
ASAP2	0.00085274	0.0115301	0.309363
MCM4	0.000852137	0.0115301	0.64114
FNBP1L	0.000864923	0.0116706	0.233477
TCN1	0.000867015	0.0116747	0.729192
CT83	0.000874203	0.0117231	0.397507
ZW10	0.000884043	0.0118186	0.288223
HPDL	0.000885427	0.011825	0.45279
ATXN2L	0.000906141	0.0120278	0.362482
MND1	0.000913211	0.0121093	0.606883
ADAM15	0.000925638	0.0121997	0.395599
PPP1R12C	0.000930952	0.0122574	0.375619
CMSS1	0.000933846	0.01228	0.481248
ERI1	0.00095558	0.0124684	0.289171
SEPT11	0.000963152	0.0125547	0.158752
CS	0.000967474	0.0125984	0.639365
FAM222B	0.000975349	0.0126757	0.364984
RRAGC	0.000980849	0.0127344	0.486149
FAM3C	0.000982839	0.0127403	0.234903
ARHGEF1	0.000984635	0.0127403	0.448285
TMC7	0.00098618	0.0127403	0.474519
SF3A1	0.00099302	0.0127907	0.204328
VAPA	0.000992783	0.0127907	0.258417
NEMP1	0.00100762	0.0129659	0.737003
TUBGCP4	0.00101679	0.0130552	0.527974
CHAF1B	0.00103118	0.013191	0.805819
BACH1	0.00104111	0.0132789	0.430338
PCDHAC2	0.00105495	0.0133901	0.455714
SAV1	0.00105775	0.0133934	0.238528
RHOU	0.00108616	0.0136403	0.238637
SYBU	0.00108609	0.0136403	0.713497
LRRC58	0.00110003	0.0137351	0.503247
TC2N	0.00111603	0.0138818	0.232382
ITGA6	0.00112834	0.0139949	0.280738
BUB3	0.00115031	0.0141868	0.191894
ARFIP1	0.00115477	0.0142012	0.260403
IL6R	0.00115818	0.0142296	0.370007
RNMT	0.00116384	0.0142822	0.280725
TIMELESS	0.00116464	0.0142822	0.418326
FKBP11	0.00116829	0.0143135	0.50281
PTPN2	0.0011705	0.0143271	0.496403
WDSUB1	0.0011905	0.0145446	0.316747
MGAM2	0.00120056	0.0146401	1.16576
ANKRD27	0.00120559	0.0146455	0.348742
MCM7	0.00120886	0.0146455	0.627589
C2CD4A	0.0012044	0.0146455	0.805868
LIMS1	0.0012142	0.0146829	0.375577
ACAP2	0.00121923	0.0146924	0.345076
EXOSC5	0.00122192	0.0146946	0.389136
EXOC6	0.00123458	0.0147923	0.356539
DUSP5	0.00124465	0.0148448	0.522885
FNTA	0.00124765	0.0148579	0.346212
PPAP2C	0.00125078	0.0148771	0.303082
RAB32	0.00125359	0.0148969	0.343161
UAP1L1	0.00126146	0.0149496	0.898125
RPP30	0.00127074	0.015046	0.266228
ZNF771	0.00127962	0.0150719	0.209013
DNAJC9	0.00128217	0.0150719	0.417565
TMEM161B	0.00128093	0.0150719	0.683705
PYGL	0.00128502	0.0150918	0.303654
OSBPL8	0.00129533	0.0151719	0.573095
GAB1	0.00129706	0.0151785	0.527386
SOCS3	0.0013136	0.0153308	0.907135
ASAP1	0.00131857	0.0153613	0.658018
INSIG2	0.00132066	0.015372	0.411796
PTBP1	0.00132665	0.015406	0.160001
KCTD9	0.00133336	0.0154235	0.602569
CALB2	0.00133618	0.0154424	0.680893
LRP8	0.00134208	0.0154558	0.529882
DENND6A	0.00134203	0.0154558	0.563212
OSBPL5	0.00135285	0.0155524	0.318071
ENPP4	0.00135926	0.015585	0.243372
OAF	0.00136224	0.0156054	0.225573
MTX2	0.00137122	0.0156807	0.212201
TRIM23	0.00138027	0.0157704	0.36578
SP100	0.00138882	0.0158079	0.221462
PHF6	0.00138561	0.0158079	0.276535
NPM3	0.00138961	0.0158079	0.397885
PKMYT1	0.00140659	0.0159593	0.693357
FAM160B1	0.00141936	0.016054	0.399889
EZH1	0.00143703	0.0161912	0.481447
DEK	0.00145731	0.0163546	0.400982
KDM4D	0.00145597	0.0163546	0.510966
ERRFI1	0.00145773	0.0163546	1.07478
GTF2H3	0.00146424	0.0163807	0.243483
HNRNPL	0.00146759	0.0163807	0.365212
SUGCT	0.00147487	0.0164059	0.65401
IARS	0.00148597	0.0164397	0.31395
WWTR1	0.00148568	0.0164397	0.323923
DTL	0.00148648	0.0164397	0.762133
MASTL	0.00150154	0.0165474	0.455047
CRLF3	0.0015149	0.0166303	0.440715
RARRES1	0.00151544	0.0166303	0.811905
DDX50	0.00153043	0.0166965	0.34057
MEGF9	0.00153528	0.0167008	0.396249
MCM10	0.0015341	0.0167008	0.601931
ALDH1A3	0.00154702	0.0168072	0.849407
GPD2	0.00155558	0.0168442	0.336261
MTMR2	0.00155481	0.0168442	0.419338
YAP1	0.00156743	0.0169034	0.219085
DHRS11	0.0015666	0.0169034	0.355006
SQSTM1	0.00157141	0.0169034	0.869084
SCFD2	0.0015775	0.016927	0.366524
FRMD5	0.00157987	0.0169385	0.538236
VIPAS39	0.00159383	0.0170243	0.309105
RRM1	0.00159537	0.0170243	0.420218
MCM6	0.00159269	0.0170243	0.626397
SF3A3	0.00160309	0.0170752	0.158524
FAM60A	0.00160641	0.0170827	0.515074
TMEM192	0.00161392	0.0171485	0.324032
IGFBP1	0.00163041	0.0172956	0.817964
OAT	0.00163401	0.0173153	0.207598
KLF6	0.00164495	0.0173651	0.691116
IGFBPL1	0.00164825	0.0173859	0.402156
HINT3	0.0016569	0.0174563	0.310214
CA12	0.00166286	0.0174579	0.550592
SLC39A6	0.00168302	0.0175606	0.233437
PPP3CC	0.00168764	0.017574	0.405574
XRCC2	0.00169784	0.0176662	0.697288
SLC16A7	0.00170254	0.0176869	0.438604
PARN	0.00171671	0.0177291	0.25481
LAS1L	0.00171602	0.0177291	0.281063
SORD	0.00172497	0.0177784	0.324282
RNF157	0.00172456	0.0177784	0.358911
UBL3	0.00172796	0.0177951	0.414834
DENND4C	0.00173045	0.0177972	0.40826
PLEKHM1	0.00173292	0.0177972	0.448272
PELI2	0.00173362	0.0177972	0.479367
PAICS	0.0017354	0.0178015	0.28006
SMURF1	0.00174064	0.0178272	0.330538
PFDN4	0.00175611	0.0179434	0.284213
C3orf52	0.00176208	0.0179622	0.539981
CYP20A1	0.00176595	0.0179736	0.210346
THAP4	0.00177228	0.0180099	0.154169
PPP1R3D	0.00177484	0.0180218	0.332357
SDHD	0.00177895	0.018034	0.34045
APOO	0.00179591	0.018137	0.435751
PIGP	0.00181475	0.0183131	1.73583
MCTP1	0.0018171	0.0183177	0.599619
NOMO2	0.00183232	0.0183909	0.269058
PRPS2	0.00184344	0.0184741	0.332485
TRIP10	0.00187317	0.0187145	0.286078
TMEM33	0.00188923	0.018846	0.288274
LSM11	0.00190468	0.0189567	0.391083
NFKB1	0.00191289	0.0190095	0.488504
CENPW	0.00192482	0.0191134	0.329197
TPD52L1	0.00193668	0.0191846	0.289622
GJB2	0.00193727	0.0191846	0.3197
TARS2	0.00194059	0.019197	0.165066
PPP1R13L	0.00194567	0.0192284	0.322585
TPRA1	0.00196235	0.0193244	0.41049
RAP2B	0.00196977	0.0193828	0.449345
CHM	0.00197591	0.0193847	0.259153
RABGAP1	0.00197301	0.0193847	0.307457
CNBP	0.00199846	0.0195471	0.21352
UFL1	0.00203797	0.0198	0.186343
SNX10	0.00204305	0.0198198	0.356382
FADS1	0.00205218	0.0198345	0.315892
SUGP2	0.0020578	0.0198345	0.340192
MAFG	0.00205824	0.0198345	0.510126
PRMT3	0.0020539	0.0198345	0.873111
ITSN2	0.00208869	0.020071	0.344496
CNKSR3	0.0021139	0.0201797	0.32931
CD44	0.00211546	0.0201797	0.345447
PAM16	0.00210967	0.0201797	0.476449
DNAJA3	0.00212395	0.0202139	0.172656
LRRC40	0.00214175	0.0203092	0.24616
UNG	0.00214513	0.0203266	0.399356
FDCSP	0.00216699	0.020489	0.355668
SCD	0.00216569	0.020489	0.625038
POLE2	0.00216931	0.0204961	0.592154
TMEM261	0.00217153	0.0205023	0.281745
RRN3	0.00218803	0.0206431	0.171893
PRKAA2	0.00219166	0.0206475	0.245468
LRP3	0.00219154	0.0206475	0.401549
ATAD3A	0.00219718	0.0206846	0.320017
KIAA0355	0.00220165	0.0207117	0.439894
WWC3	0.00221829	0.0208382	0.278059
HERC5	0.00222085	0.0208472	0.609918
ACTR3	0.0022337	0.0209378	0.166933
HPRT1	0.00224654	0.0210195	0.42453
HBP1	0.00224469	0.0210195	0.708212
AFAP1L1	0.00225265	0.0210398	0.492392
PPAT	0.00226479	0.0210928	0.28515
TOR1AIP1	0.00227611	0.0211831	0.192198
RFC2	0.00229059	0.0213027	0.366474
TYMS	0.00231062	0.0214431	0.559387
KAT5	0.00231291	0.0214491	0.317713
GNE	0.00232484	0.0215138	0.639874
PSMC6	0.00233105	0.0215271	0.157377
MTA1	0.00232977	0.0215271	0.37997
RUNX1	0.00235638	0.0216754	0.307459
MAP1B	0.00235408	0.0216754	0.413538
NCAPG	0.00235725	0.0216754	0.471416
MTFR1	0.00236407	0.0217114	0.25708
CDCA7L	0.00238504	0.02182	0.44586
SMYD3	0.00240042	0.0218621	0.266295
UBA2	0.00240765	0.021892	0.301736
DCTN4	0.00241672	0.0219438	0.26124
CLCN4	0.00243626	0.0220906	0.497012
PLOD3	0.00244767	0.0221478	0.273383
PCYOX1L	0.00246155	0.0222426	0.167038
CCT8	0.00248022	0.0223649	0.194043
CHCHD10	0.00248349	0.0223788	0.352468
VLDLR	0.0024871	0.0223908	0.479288
MBTPS2	0.00249045	0.0223952	0.335445
AMIGO2	0.00250166	0.0224737	0.572326
TMEM43	0.00252067	0.022591	0.290192
NPC1	0.00254843	0.0227441	0.355653
INADL	0.00255918	0.0228088	0.415745
ZRSR2	0.00256761	0.0228374	0.471053
FGFR1	0.00260544	0.0230771	0.373972
WWC2	0.00260696	0.0230771	0.485385
SMARCC1	0.00263795	0.0232411	0.201297
STAM	0.00268013	0.0234917	0.349809
ORC1	0.00268284	0.0234917	0.551041
XYLB	0.00269197	0.0235168	0.505797
POLR2H	0.00269268	0.0235168	1.04767
HOMER1	0.00270293	0.0235905	0.219144
KIF23	0.00271862	0.0237116	0.559572
SPECC1	0.00275381	0.0239385	0.209262
NFIB	0.0027603	0.0239789	0.382182
KIAA1804	0.00276509	0.0240046	0.308053
CSN3	0.00277867	0.0241064	0.48058
CYP1A1	0.00278182	0.0241177	2.88738
CWF19L2	0.0028157	0.0242985	0.294745
USP25	0.00281925	0.024313	0.359633
WNK1	0.00282941	0.0243553	0.501916
NUDT21	0.00283803	0.0244105	0.234265
NELFA	0.00284979	0.0244793	0.234601
TTK	0.00287287	0.0246289	0.537749
RABGGTA	0.00287504	0.0246314	0.266823
AQP5	0.00289319	0.0247543	0.282581
RAB9A	0.00290661	0.0248204	0.212861
FBXO8	0.00291571	0.0248263	0.458099
MGAT4A	0.00291722	0.0248263	0.50936
SDHA	0.00293353	0.0248918	0.159356
FAM195A	0.00293755	0.0248918	0.370044
CORO7	0.00293787	0.0248918	0.40838
TBCE	0.00294413	0.0249124	0.18998
NUP107	0.00294929	0.0249124	0.241228
SBF2	0.00294229	0.0249124	0.357967
HEATR5B	0.00296133	0.0249771	0.276953
KIAA0101	0.00299484	0.0251783	0.618697
TTC21B	0.00300549	0.0252507	0.222253
KRT13	0.00302223	0.025336	0.382139
FOSL2	0.00302713	0.0253448	0.507431
TXNDC5	0.00303391	0.0253597	0.323191
RPF2	0.00307445	0.0256002	0.192875
ATP6V1A	0.00309643	0.0257175	0.266789
CSPG5	0.00310058	0.0257192	0.56686
SNCA	0.00313324	0.025964	0.474702
ZNF121	0.00317349	0.0262139	0.428915
RFFL	0.00318124	0.0262216	0.337099
RBBP4	0.00318509	0.0262332	0.103138
ZAK	0.0031928	0.0262506	0.325111
RAPH1	0.00320149	0.0262779	0.355338
STX7	0.00320216	0.0262779	0.953073
WDR76	0.00320961	0.0263224	0.455551
ATP6V1B2	0.00321553	0.0263333	0.163869
TXN	0.00321901	0.0263333	0.290187
BLM	0.00321841	0.0263333	0.442454
DDX10	0.00326048	0.0265451	0.268492
FAM65A	0.00326592	0.0265671	0.330321
KIF22	0.00328348	0.0266104	0.27493
KIF5B	0.003294	0.0266792	0.126148
CALU	0.00331309	0.0268005	0.235947
TCF7L2	0.00334218	0.026919	0.288364
HES1	0.00333602	0.026919	0.672396
NCOR1	0.00333733	0.026919	0.810863
FAM83G	0.00335146	0.0269604	0.375686
LRP12	0.00336032	0.0269892	0.238479
MAD1L1	0.0033846	0.0270768	0.213954
TADA1	0.00338409	0.0270768	0.237562
OSER1	0.00337717	0.0270768	0.313511
CEBPB	0.00338166	0.0270768	0.315123
MET	0.00339033	0.027106	0.4213
SPTLC1	0.00340187	0.0271817	0.269028
QKI	0.00341861	0.027282	0.352603
RABGGTB	0.00341811	0.027282	0.658986
CCL20	0.00344782	0.027448	1.03774
WASF2	0.00345892	0.027503	0.24796
C6orf1	0.00346396	0.027526	0.565373
RLF	0.00348463	0.0276566	0.210035
MAP2K7	0.00350605	0.0277759	0.231241
PAK2	0.00350204	0.0277759	0.231248
NUP85	0.00351061	0.0277797	0.576138
ELOVL5	0.00354714	0.0279995	0.333379
ARL8B	0.00359963	0.0282296	0.273358
CXCL3	0.00359771	0.0282296	0.672842
ACTN4	0.00360699	0.0282667	0.209821
ATF2	0.00362253	0.0283034	0.217573
NCS1	0.00362038	0.0283034	0.426442
TINAGL1	0.00362566	0.0283109	0.259772
PRKDC	0.00362928	0.0283223	0.29921
RHOT1	0.00364716	0.0284278	0.281108
IPMK	0.00365985	0.0284757	0.306058
CASP10	0.0036764	0.0285874	0.567182
GTF3C3	0.00372045	0.0288333	0.145397
SFN	0.00372128	0.0288333	0.38611
HSPA9	0.00373349	0.0288422	0.131932
GLRB	0.00374826	0.0289392	0.284135
RAVER2	0.00378429	0.0290797	0.339111
ILF3	0.00379889	0.0291748	0.118413
GINS4	0.00387653	0.0295795	0.567557
CCSER2	0.00388606	0.0296349	0.354185
MIIP	0.00389983	0.0296878	0.192278
DYM	0.0039696	0.0301662	0.609884
BUB1	0.00397598	0.0301971	0.424883
SIM2	0.00400234	0.0303267	0.29053
TRIO	0.00400156	0.0303267	0.307279
PLAU	0.00403336	0.0305086	0.399664
GBAS	0.00404251	0.03056	0.191451
EFNA5	0.00405314	0.030605	1.28118
CENPH	0.00406367	0.030649	0.980399
COG5	0.00407087	0.0306707	0.2232
KLHL21	0.00407995	0.0307185	0.374283
ECT2	0.00410223	0.0308351	0.39787
ADRB2	0.00415616	0.0311664	0.490654
USP10	0.00416029	0.0311682	0.131458
LYSMD1	0.00418878	0.031321	0.242049
YEATS2	0.00419137	0.0313225	0.251721
SREK1	0.00420476	0.0313686	0.368785
CTSL	0.00423544	0.0314855	0.216237
EHF	0.00424213	0.0315033	0.791751
PITPNC1	0.00432624	0.0320732	0.206907
ADCK3	0.00433287	0.032098	0.313565
AAED1	0.00433451	0.032098	0.634635
NUP160	0.0043816	0.0323366	0.334901
TMEM161A	0.00437542	0.0323366	0.360806
LARP4	0.00439591	0.0324055	0.170453
ZNF367	0.00440691	0.03245	0.434343
ZNF598	0.0044057	0.03245	0.469654
MTBP	0.00441376	0.0324821	0.462417
RLIM	0.00442532	0.0325304	0.171151
PTPN11	0.00445758	0.0326389	0.216883
ZFP36	0.00446243	0.0326561	0.330405
SLC22A15	0.00448286	0.0327688	0.726098
OPA1	0.00450028	0.0328777	0.238616
ABCB6	0.00453407	0.0330876	0.419155
ZCCHC2	0.00454671	0.0331114	0.245569
NGLY1	0.00456969	0.0332359	0.125889
DNM1L	0.00457567	0.0332417	0.22064
THRAP3	0.004578	0.0332417	0.286008
C8orf88	0.00458207	0.0332417	0.348112
FGFR4	0.0045814	0.0332417	0.388303
KIF20B	0.00460164	0.0333568	0.344721
SRP72	0.00460668	0.0333748	0.146202
SMC6	0.00461121	0.033389	0.269598
CMIP	0.00465182	0.0336271	0.211912
PRDX3	0.004674	0.0337314	0.221227
TXLNG	0.00469123	0.0338117	0.260443
TLK1	0.00471124	0.0338623	0.325342
AUH	0.00472412	0.0339126	0.349378
PPP1R18	0.00473347	0.033954	0.373024
PSMD11	0.00479038	0.0341743	0.139681
RAB10	0.004784	0.0341743	0.218738
DHCR7	0.00480209	0.0342392	0.424255
IKZF5	0.0048683	0.0345789	0.298877
AIFM2	0.00487962	0.0346405	0.6972
RB1	0.00489936	0.0347428	0.24638
SPSB3	0.00490752	0.0347818	0.480778
STAU1	0.004988	0.0352374	0.147261
FZD6	0.0049856	0.0352374	0.204555
ZNF248	0.00498688	0.0352374	0.205065
CTNNAL1	0.00500164	0.0352955	0.505611
PDE3A	0.00501622	0.035322	0.523357
ABCE1	0.00502504	0.035346	0.244163
SLC38A6	0.005023	0.035346	0.457269
PPFIA1	0.00504855	0.0354922	0.314733
MYO1D	0.00505785	0.0355384	0.288616
RGS10	0.00507168	0.0355833	0.418405
BCL2L2	0.00509407	0.0356776	0.739658
RAI14	0.00512104	0.0357623	0.299536
GOLT1B	0.00516053	0.0360078	0.376862
SLC30A9	0.00516886	0.0360466	0.474506
SH3GL2	0.00517654	0.036081	0.482474
LACE1	0.0052293	0.0364046	0.537377
EMC2	0.00523495	0.036408	0.237806
EPS15L1	0.00525553	0.0364562	0.25663
BVES	0.00527566	0.0365376	0.52351
SNX30	0.00527908	0.0365419	0.358529
CLMN	0.00528983	0.0365775	0.169479
PTPN14	0.00532073	0.0367328	0.360719
IKZF3	0.00533081	0.0367655	0.53731
SOCS2	0.00534266	0.0367729	0.174946
PODXL2	0.00534172	0.0367729	0.281043
AMN1	0.00534346	0.0367729	0.606754
LRP5	0.00538011	0.0369862	0.259081
TTC27	0.00538299	0.0369864	0.254305
SRPK1	0.00545628	0.0373327	0.196666
VEGFA	0.00545601	0.0373327	0.390987
KIAA0430	0.00547306	0.0374279	0.331993
SLC17A5	0.00547727	0.0374371	0.441199
MZT1	0.00549401	0.0375122	0.409921
ALG10	0.0055248	0.037683	0.708508
SMN1	0.0055397	0.0377649	0.254628
CAPZA2	0.0055918	0.0379614	0.238119
OXR1	0.00558708	0.0379614	0.336959
RAB14	0.00568007	0.0383809	0.188397
RIF1	0.00569726	0.0384573	0.728555
LEO1	0.00573619	0.0386002	0.189523
UTP18	0.00573614	0.0386002	0.197437
PTCD2	0.00572531	0.0386002	0.339001
SLCO3A1	0.00573506	0.0386002	0.396558
FBXO25	0.00573933	0.0386014	0.552592
SPDL1	0.00574399	0.0386129	0.25674
TTC39A	0.00577833	0.0387838	0.473142
DUT	0.00579605	0.0388582	0.240475
RAD51AP1	0.00579474	0.0388582	0.507783
GINS2	0.00580431	0.0388582	0.645026
ZC2HC1A	0.00583	0.0389863	0.337413
ABCB9	0.00583682	0.0389958	0.247064
ALDH6A1	0.00587455	0.0391677	0.259571
DCTN6	0.00588217	0.0391769	0.147613
ACSL3	0.00592454	0.0393602	0.349905
KLK7	0.00592398	0.0393602	0.497737
MYBL1	0.00596993	0.039561	0.223485
STXBP1	0.00598755	0.0396375	0.221086
FAM122A	0.00606063	0.0400807	0.189419
ROCK1	0.00607547	0.0401584	0.13946
DARS2	0.00612154	0.0403811	1.30191
YBX3	0.00612822	0.0403967	0.107202
ADORA2B	0.00614788	0.0404598	0.278529
TRABD2A	0.00614897	0.0404598	0.379466
FAM217B	0.0061746	0.0405875	0.23617
CHST9	0.00627912	0.0411089	2.37291
CIRH1A	0.00631081	0.0412956	0.232887
BPTF	0.00631513	0.0413031	0.484708
XAB2	0.00632233	0.0413295	0.106113
PEX14	0.00632911	0.0413531	0.233536
CHMP5	0.00635168	0.0414591	0.517175
PRRG4	0.00636915	0.0415523	0.437672
ORC6	0.00638204	0.0416156	0.414498
CHEK1	0.0063914	0.041635	0.681935
TGFB2	0.00640432	0.0416818	0.258308
SKIV2L2	0.00644773	0.0418349	0.158433
PARP2	0.00647674	0.0419814	0.396771
NOP14	0.00648146	0.0419911	1.06107
MED15	0.00648504	0.0419935	0.219852
WBSCR22	0.00654591	0.0422867	0.159535
NCEH1	0.00654833	0.0422867	0.166058
MCU	0.00655302	0.0422867	0.257592
RCOR3	0.0065511	0.0422867	0.339125
C12orf73	0.00657474	0.0424059	0.624836
CYC1	0.00659845	0.0425168	0.21644
GJC1	0.0066073	0.0425528	0.329823
TAP2	0.00662468	0.0426017	0.199153
CAD	0.00667699	0.0427694	0.340188
DIMT1	0.00668795	0.0428187	1.55025
WDR36	0.00670064	0.0428706	0.238646
NPAT	0.00675074	0.0430727	0.345145
MTOR	0.00679398	0.0433062	0.208308
MRPS5	0.00682593	0.0434674	0.160107
AGMAT	0.00687308	0.0437249	0.314788
ZFYVE1	0.00690301	0.0438726	0.238863
DDIT3	0.00691604	0.043934	0.288095
CTSV	0.00696371	0.0441723	0.325652
C20orf27	0.00697601	0.044208	0.211004
SLC40A1	0.00698214	0.0442248	0.422546
LNX1	0.00701053	0.0443615	0.488056
FAF1	0.00701936	0.0443916	0.370789
ACTR6	0.00702752	0.0444044	0.239867
EFR3A	0.00707871	0.0446073	0.165338
SETD7	0.00707257	0.0446073	0.211657
MBIP	0.00707835	0.0446073	0.258933
TRPM7	0.00712897	0.0448068	0.149568
AKIRIN2	0.00712775	0.0448068	0.230506
NR3C1	0.00712804	0.0448068	0.283461
TAPT1	0.0071478	0.0448819	0.256332
FH	0.00718401	0.0450346	0.214132
OPRK1	0.00718593	0.0450346	0.39602
NARS2	0.00718548	0.0450346	0.521463
AIMP1	0.00721247	0.045157	0.178293
HIF1A	0.00721584	0.045157	0.258626
ZNF519	0.00728688	0.0455361	0.206555
PAIP2	0.00732159	0.0457091	0.265024
CNNM2	0.00734778	0.0458069	0.497524
CENPP	0.00735468	0.045828	0.270152
RIT1	0.00738139	0.0459287	0.215669
XPO7	0.00738797	0.0459477	0.18554
PLK4	0.00741019	0.0460639	0.399187
MYC	0.00743924	0.0462005	0.632678
DEPDC1	0.0074741	0.0463288	0.245012
SNRNP27	0.00752239	0.0465617	0.214412
MLLT1	0.00753825	0.0466378	0.20399
SLMO2	0.00754629	0.0466433	0.142534
CEP55	0.00754583	0.0466433	0.394461
NDUFS1	0.00762937	0.0471122	0.829408
RTN4R	0.00764805	0.0472052	0.316265
LYRM7	0.00766261	0.0472727	0.178294
RAB12	0.00767094	0.0473017	0.239811
ACBD5	0.00775133	0.0477523	0.386563
RNF138	0.00778161	0.047871	0.225143
DCAF8	0.00780311	0.0479355	0.460027
NCR3LG1	0.00781966	0.0480146	0.767133
ABCC5	0.00784956	0.0481755	0.310895
ACOT7	0.00787527	0.0483092	0.390229
ARHGAP26	0.00791849	0.0484786	0.217994
MAPK6	0.00792081	0.0484786	0.315109
ST3GAL4	0.0079686	0.0486999	0.531678
TIMP3	0.00803925	0.0490628	0.427374
PCBP1	0.00808561	0.0492076	0.119554
PDE10A	0.00808518	0.0492076	0.440711
UVRAG	0.00811835	0.0493838	0.122683
UQCRHL	0.00817615	0.0496269	0.420042
BLOC1S6	0.00820771	0.0497881	0.302966
ABHD3	0.00821282	0.0497959	0.271933
NOMO1	0.00822941	0.0498733	0.206106
MARK4	0.00824274	0.0498847	0.208622
APBA1	0.008242	0.0498847	0.462561
SERBP1	0.00827241	0.0499059	0.183075
TIMM10	0.00827302	0.0499059	1.71063
