## Supplement Table 11 for "A comparative analysis of cannabis and tobacco smoke exposure on human airway epithelial cell gene expression, immune phenotype, and response to formoterol and budesonide treatment"

### Sheet: Sheet1
Down-regulated in ((TSE + Form/Bud) + (CSE + Form/Bud)) vs (Control + Form/Bud)
Gene ID	p value	q value	Log2(FC)
C7	2.05511e-11	2.68151e-07	-1.10897
ALB	1.74825e-10	1.14056e-06	-1.67142
ARRB1	1.79075e-08	2.92071e-05	-0.725002
HSPA5	2.45844e-08	3.56419e-05	-0.53935
TGM2	6.26759e-08	4.81056e-05	-0.868515
ID2	5.84317e-08	4.81056e-05	-0.713915
VIL1	7.97337e-08	5.77981e-05	-0.708777
CLU	9.20662e-08	5.91533e-05	-0.595988
TCTN2	9.27185e-08	5.91533e-05	-0.52254
APPL2	9.52038e-08	5.91533e-05	-0.515959
FOXA3	1.4981e-07	8.88509e-05	-1.00967
CALR	1.61236e-07	9.14701e-05	-0.529446
ARRDC4	1.72747e-07	9.19822e-05	-1.71749
MLEC	2.87652e-07	0.000127951	-0.502827
FGL2	3.15434e-07	0.000128618	-0.938597
MATN2	3.14968e-07	0.000128618	-0.642978
MEIS3	3.80154e-07	0.00015031	-0.499402
SPPL2B	3.95687e-07	0.000151851	-0.520615
PGM1	4.63094e-07	0.000172641	-0.279962
GOLM1	5.97744e-07	0.000205247	-0.478198
CHPF2	6.32185e-07	0.000207565	-0.675183
C10orf54	7.86916e-07	0.000228171	-0.76952
PPP1R3C	8.76735e-07	0.000248688	-0.844079
LARP6	9.16637e-07	0.000254474	-0.58847
RGS2	1.03492e-06	0.000259685	-1.12705
DNAJA1	1.02079e-06	0.000259685	-0.970922
SLC25A44	1.0006e-06	0.000259685	-0.517958
SUMF1	1.03402e-06	0.000259685	-0.433347
YTHDF3	1.22802e-06	0.000301931	-0.203831
UCP2	1.29753e-06	0.000302174	-1.08372
SULT1E1	1.37322e-06	0.000302174	-0.759113
DNAJB1	1.334e-06	0.000302174	-0.64409
DNM2	1.52847e-06	0.000302174	-0.479492
FLNB	1.52638e-06	0.000302174	-0.432225
MKKS	1.4067e-06	0.000302174	-0.328844
HSPB1	1.81843e-06	0.000340534	-0.840983
KCNQ1	1.8269e-06	0.000340534	-0.444105
SFRP4	2.11973e-06	0.000389553	-0.329863
SPDEF	2.31196e-06	0.000405337	-1.32206
CDC42EP4	2.27168e-06	0.000405337	-0.46047
NAT8	2.42477e-06	0.000415449	-1.24873
ACVR2A	2.45168e-06	0.000415449	-0.374513
SELENBP1	2.5959e-06	0.000423391	-1.31937
DTX4	2.56793e-06	0.000423391	-0.423256
ATXN7L3B	2.53945e-06	0.000423391	-0.221671
CRIP2	2.66195e-06	0.000423574	-0.651219
PIK3R3	2.91978e-06	0.000452177	-1.65388
PTPRF	2.94566e-06	0.000452177	-0.297063
FKBP9	2.89348e-06	0.000452177	-0.271674
GC	3.63888e-06	0.000518462	-1.21263
DYNLL1	3.62061e-06	0.000518462	-0.477421
TMEM205	3.66153e-06	0.000518462	-0.424588
CROT	3.61107e-06	0.000518462	-0.351098
SLC35E1	3.69535e-06	0.000518462	-0.266594
SLC25A20	3.76563e-06	0.000522701	-0.786346
LGALS1	3.87876e-06	0.000531869	-1.20727
FAM109A	4.08015e-06	0.000533966	-0.541167
DOLK	4.09232e-06	0.000533966	-0.458462
CCDC107	4.33397e-06	0.000554409	-0.500804
CALM3	4.6933e-06	0.000590502	-0.545258
BAMBI	4.92528e-06	0.000609721	-0.812325
HSPA8	5.20397e-06	0.000617286	-0.850477
SLC44A2	5.19531e-06	0.000617286	-0.546232
METTL7B	5.5411e-06	0.000634213	-0.54959
ALDH2	5.46788e-06	0.000634213	-0.365857
EFNB1	6.09906e-06	0.000680176	-0.570439
TNFAIP1	6.29698e-06	0.000696297	-0.357054
CKB	6.60552e-06	0.000713063	-0.692475
CRAT	6.64866e-06	0.000713063	-0.347428
ANGPTL4	6.75526e-06	0.000715671	-1.38466
PLXNA2	7.06198e-06	0.000737157	-0.684553
ANTXR2	7.57452e-06	0.000772127	-0.460893
SPTSSB	7.65701e-06	0.000772757	-0.789244
TOB2	7.69914e-06	0.000772757	-0.577731
SCGB2A1	7.79894e-06	0.000776799	-1.09844
WBP1L	8.7987e-06	0.000841696	-0.356316
TPM2	9.08041e-06	0.00085856	-0.779571
RHBDD2	9.44392e-06	0.000880173	-0.705441
GCHFR	9.60081e-06	0.000882596	-0.730141
TRIM25	9.73318e-06	0.000888102	-0.44492
CRYZ	1.07063e-05	0.000931305	-0.371647
KRT19	1.08458e-05	0.000937188	-0.456155
ZNF75A	1.10873e-05	0.000945535	-0.611346
LGALS7	1.13184e-05	0.000953544	-1.01743
EMD	1.254e-05	0.00104218	-2.77634
OAZ2	1.29046e-05	0.00105899	-0.556326
GPC3	1.37391e-05	0.0010958	-0.539585
PNRC2	1.37731e-05	0.0010958	-0.415646
RAB13	1.39012e-05	0.00109929	-0.316064
KCNE3	1.41913e-05	0.0011048	-1.11405
PCTP	1.4225e-05	0.0011048	-0.43514
HPS6	1.41514e-05	0.0011048	-0.406789
ORMDL3	1.47982e-05	0.00113037	-0.492323
MAN1B1	1.46726e-05	0.00113037	-0.218702
HGSNAT	1.52453e-05	0.00114983	-0.408137
SEPW1	1.59658e-05	0.00118289	-0.924849
SMOC2	1.60551e-05	0.00118289	-0.824887
CD34	1.61837e-05	0.00118289	-0.768792
TUBB4B	1.57839e-05	0.00118289	-0.548504
EIF5	1.61553e-05	0.00118289	-0.542031
TSPYL1	1.62275e-05	0.00118289	-0.362569
TXNIP	1.70573e-05	0.00122964	-2.61322
NGRN	1.72236e-05	0.0012348	-0.390001
LTBP3	1.76058e-05	0.0012553	-0.444584
PNMA2	1.81095e-05	0.00127599	-0.423396
P4HB	1.83232e-05	0.00127599	-0.308371
AGRN	1.91215e-05	0.00129946	-0.655931
MAN1A2	1.89472e-05	0.00129946	-0.337072
C12orf43	1.90867e-05	0.00129946	-0.278426
PIP4K2B	1.9792e-05	0.00133806	-0.362304
MBTPS1	2.00006e-05	0.0013383	-0.153041
UGT2B15	2.02776e-05	0.00134991	-0.842275
PLIN3	2.04007e-05	0.00135121	-0.45558
ETNK2	2.06654e-05	0.00135499	-0.536916
SLC9A3R1	2.23337e-05	0.00142848	-0.729068
ID3	2.26094e-05	0.00143906	-0.971166
ATP2B4	2.34103e-05	0.00148281	-0.678037
FOLR1	2.44754e-05	0.00152801	-1.04207
P2RX4	2.43659e-05	0.00152801	-0.52043
CACFD1	2.47627e-05	0.0015313	-0.426462
COMT	2.5414e-05	0.00154705	-0.329477
PPIB	2.54917e-05	0.00154705	-0.280666
ENTPD2	2.56737e-05	0.00155088	-0.73438
SH3BGRL	2.6507e-05	0.00157928	-0.316124
KCTD15	2.66551e-05	0.00158089	-0.253104
PBX1	2.68265e-05	0.00158385	-0.406646
DCAF7	2.71899e-05	0.00159808	-0.176498
AFP	2.73786e-05	0.00160196	-1.43415
VCP	2.77891e-05	0.00161152	-0.229965
TM2D2	2.85338e-05	0.00161873	-0.485887
PDLIM1	2.82211e-05	0.00161873	-0.401586
MAGED2	2.88508e-05	0.00162103	-0.525034
EEF2K	2.93838e-05	0.00163846	-0.480357
AHNAK	2.97844e-05	0.00165373	-0.800663
HSPA1B	3.11086e-05	0.0017103	-1.2049
PGC	3.12209e-05	0.0017103	-1.10539
MUL1	3.13276e-05	0.0017103	-0.287963
PYCRL	3.30684e-05	0.00178296	-0.445944
GNAI2	3.40178e-05	0.00181169	-0.401627
AIM1	3.389e-05	0.00181169	-0.292749
SLPI	3.47865e-05	0.00182962	-0.555381
DNAJC5	3.57853e-05	0.0018603	-0.435511
ITM2C	3.5786e-05	0.0018603	-0.345381
PQLC3	3.62898e-05	0.00187384	-0.428238
TRIM11	3.64191e-05	0.00187384	-0.398778
TBL2	3.67765e-05	0.0018818	-0.535958
DAP	3.73451e-05	0.00190343	-0.426567
CEP70	3.95357e-05	0.00199174	-0.731759
GPX1	4.01615e-05	0.00200777	-0.59086
CD82	4.25041e-05	0.00200945	-0.772644
FAM118B	4.28041e-05	0.00200945	-0.613901
CTSE	4.26166e-05	0.00200945	-0.611118
HDAC11	4.2363e-05	0.00200945	-0.558968
RRAS	4.07624e-05	0.00200945	-0.558631
CAPN5	4.10585e-05	0.00200945	-0.524732
CTSF	4.23395e-05	0.00200945	-0.470296
MYL6	4.27272e-05	0.00200945	-0.459536
GSTT1	4.28133e-05	0.00200945	-0.427988
PIGG	4.2167e-05	0.00200945	-0.322898
PPP2R4	4.27698e-05	0.00200945	-0.322742
ATRN	4.22383e-05	0.00200945	-0.270335
TBCC	4.1265e-05	0.00200945	-0.250486
YIPF3	4.21831e-05	0.00200945	-0.2427
TOR1A	4.21445e-05	0.00200945	-0.239171
BCL2L15	4.33176e-05	0.00201924	-0.512501
SEC61A1	4.33314e-05	0.00201924	-0.225237
MYD88	4.41038e-05	0.00204158	-0.694456
ENTPD8	4.45329e-05	0.00204601	-0.712552
NEIL2	4.44337e-05	0.00204601	-0.428494
TEF	4.61287e-05	0.00209487	-1.07197
LRG1	4.64001e-05	0.00209491	-0.648524
CBX6	4.68036e-05	0.00210081	-0.470874
PTRF	4.82846e-05	0.00211424	-0.880022
CNN2	4.8331e-05	0.00211424	-0.426032
POLR2C	4.95934e-05	0.0021427	-0.260375
CSTF3	4.98871e-05	0.00214827	-0.645291
TMEM134	5.06527e-05	0.00216694	-0.448174
ADD1	5.11726e-05	0.00217273	-0.300167
FRMD8	5.2057e-05	0.00219109	-0.625889
APLP2	5.37337e-05	0.00224717	-0.260436
SERPINA6	5.41034e-05	0.0022539	-0.883869
THAP11	5.424e-05	0.0022539	-0.402958
VAMP8	5.44465e-05	0.00225492	-0.381103
UBA7	5.65831e-05	0.00229999	-0.550611
SETX	5.64992e-05	0.00229999	-0.434077
RAB6B	5.63602e-05	0.00229999	-0.413855
C6	5.73131e-05	0.00231124	-0.692711
PFDN5	5.93398e-05	0.00231124	-0.412286
SARAF	5.73082e-05	0.00231124	-0.377629
GALM	5.86097e-05	0.00231124	-0.350587
TMEM127	5.90282e-05	0.00231124	-0.327566
RPS6KA1	5.93363e-05	0.00231124	-0.226226
IKBKE	6.18095e-05	0.00239315	-0.350833
SLC38A10	6.16934e-05	0.00239315	-0.341742
SLC15A2	6.3512e-05	0.00241605	-1.03967
SESN2	6.4271e-05	0.00243075	-0.844417
MUC5B	6.44858e-05	0.00243182	-0.845796
KLHL25	6.50668e-05	0.00244666	-0.625839
SEPP1	6.55222e-05	0.00245671	-1.54381
PRAC2	6.74156e-05	0.00251325	-0.292902
IFI27L2	7.03653e-05	0.00258627	-0.680684
UNC119B	7.15572e-05	0.00262269	-0.620256
GJB3	7.33498e-05	0.00268086	-0.485983
USH1C	7.37017e-05	0.0026862	-0.453141
PACRG	7.46986e-05	0.00269991	-0.795108
CFAP36	7.54566e-05	0.00271514	-0.298554
HOGA1	7.63974e-05	0.00273105	-0.469608
TMEM9	7.87458e-05	0.00278982	-0.501992
APOBEC3G	8.3703e-05	0.0028992	-0.496393
RNF187	8.37676e-05	0.0028992	-0.285369
SYTL1	8.53969e-05	0.00294121	-0.484945
TES	8.54321e-05	0.00294121	-0.378488
PIK3R2	8.63443e-05	0.00294927	-0.452442
HSP90AA1	8.82364e-05	0.0029982	-0.409096
WNT10A	8.87334e-05	0.00300725	-0.580025
CYP4B1	9.16677e-05	0.00305903	-0.684419
RIC8A	9.16199e-05	0.00305903	-0.561248
PGAP3	9.29544e-05	0.00307835	-0.367464
EHD1	9.3436e-05	0.00307988	-0.7896
GABRP	9.34728e-05	0.00307988	-0.429387
TMEM140	9.4602e-05	0.00310924	-0.7101
TTR	9.62649e-05	0.00314395	-0.858185
SLC25A29	9.74888e-05	0.00315341	-0.806953
SCPEP1	9.77258e-05	0.00315341	-0.404667
C17orf59	9.78794e-05	0.00315341	-0.28601
BCAS1	9.9096e-05	0.00317692	-0.846782
AMIGO3	0.000100862	0.00320988	-0.483572
HOTS	0.00010157	0.00322288	-1.01815
FGFR3	0.000102422	0.00322288	-0.592813
ALDH7A1	0.000102845	0.00322288	-0.30595
CCDC103	0.000103281	0.00322395	-0.606339
DPYSL2	0.000104278	0.0032473	-0.288239
GALNT12	0.000107334	0.00331871	-0.268289
DNER	0.000108856	0.0033499	-0.858454
EGLN3	0.000110453	0.00337268	-0.762482
SMIM3	0.000111173	0.00337268	-0.463671
PGBD5	0.000110027	0.00337268	-0.422984
NOTCH2	0.000110642	0.00337268	-0.374142
TST	0.000113202	0.00339527	-0.595839
ARSD	0.000113453	0.00339527	-0.475243
BMP4	0.000114718	0.00341743	-0.471186
METTL7A	0.000115717	0.00343152	-0.750346
PI4KB	0.000116896	0.00344595	-0.380679
ADO	0.000116671	0.00344595	-0.219953
RHOBTB2	0.000117631	0.00345687	-0.368997
SAR1A	0.000118711	0.00348075	-0.311642
EPHA1	0.000123247	0.00358958	-0.438351
PYCARD	0.000125076	0.00362715	-0.633171
FBP1	0.000126004	0.0036374	-0.583566
PPP1R1B	0.000129098	0.00367773	-0.546358
VWA1	0.000129528	0.00367773	-0.397068
DEDD2	0.00013011	0.003682	-0.417293
CDKN2AIPNL	0.000130371	0.003682	-0.294007
TXNDC17	0.000130951	0.00369039	-0.416803
RBM4	0.000132823	0.00370316	-0.400625
MOCS2	0.000132787	0.00370316	-0.317218
MARVELD1	0.000133931	0.00372608	-0.435103
ATPIF1	0.000135836	0.0037681	-0.453297
ADAM28	0.000138141	0.00381071	-0.638638
NME5	0.000139162	0.00381467	-0.678444
RNF4	0.00013896	0.00381467	-0.295288
SESN3	0.000140357	0.00383937	-0.611656
NUP62	0.000140653	0.00383942	-0.140789
CNR1	0.00014678	0.00392198	-0.810236
CDC42BPA	0.000146271	0.00392198	-0.377003
RAB20	0.000147285	0.00392198	-0.347746
PPIL2	0.000144815	0.00392198	-0.327392
TPCN1	0.000145455	0.00392198	-0.304723
VANGL1	0.000144202	0.00392198	-0.287401
SLC39A14	0.000147055	0.00392198	-0.25526
C12orf10	0.000147246	0.00392198	-0.232916
SPTLC3	0.000148191	0.00393007	-0.783798
B3GNT7	0.000149247	0.0039341	-0.653908
MIEF1	0.000148738	0.0039341	-0.356461
PNMT	0.000150727	0.00393997	-0.826214
AVIL	0.000151777	0.00393997	-0.554546
TMEM176B	0.000151511	0.00393997	-0.506265
NMB	0.000153308	0.00396111	-0.576954
CSNK1G1	0.00015439	0.0039655	-0.356833
MAN2B1	0.000156152	0.00399292	-0.311944
GSN	0.000158069	0.00402828	-0.35591
TUBB3	0.000160511	0.0040681	-0.743221
TIGAR	0.000160078	0.0040681	-0.643742
NBL1	0.000161119	0.0040681	-0.393246
SMARCA1	0.000162314	0.00408856	-0.508572
IFT20	0.000167566	0.00417251	-0.425912
BDH2	0.000167384	0.00417251	-0.425328
ERGIC3	0.000170341	0.00420948	-0.306136
AES	0.000173051	0.00426627	-0.356458
KCTD2	0.000175064	0.00430175	-0.57767
KCNK15	0.000175819	0.00430226	-0.238465
TMEM222	0.000177163	0.0043208	-0.329313
TNFRSF1A	0.000178112	0.00433584	-0.21342
HSPA2	0.000179282	0.00435619	-0.58466
MXD4	0.000181078	0.00435794	-0.983287
NPTXR	0.000179726	0.00435794	-0.749563
GYG2	0.000181566	0.00435794	-0.564686
CTDSP2	0.000182041	0.00435794	-0.239387
PPID	0.00018198	0.00435794	-0.230383
GJB1	0.000186517	0.00440761	-0.485694
CNOT11	0.000185927	0.00440761	-0.463641
ATG4B	0.000186564	0.00440761	-0.322069
TNFRSF10D	0.000188988	0.00445112	-0.41281
ADRA2A	0.000190409	0.00447268	-0.578573
KIAA2013	0.000190682	0.00447268	-0.301005
AGTR1	0.000191831	0.00448568	-0.775296
MSRB1	0.000192199	0.00448625	-0.376019
BMP3	0.000192867	0.00449065	-0.585869
MED29	0.000193764	0.00449065	-0.283967
GORASP2	0.000193493	0.00449065	-0.231222
ILK	0.000194977	0.00450724	-0.302919
IST1	0.000195171	0.00450724	-0.221279
C11orf52	0.000196081	0.00450928	-0.499021
CLIC4	0.000195946	0.00450928	-0.244921
ADSSL1	0.000201696	0.00462519	-0.721695
PVRL2	0.000202462	0.0046346	-0.460869
IL17RA	0.000203349	0.00464676	-0.272923
DPCD	0.000206203	0.0046792	-0.509344
CDHR5	0.000209511	0.00471328	-0.660192
TJP3	0.000212655	0.00475591	-0.248546
TM9SF2	0.000215461	0.0048057	-0.299606
CYB5D2	0.000218394	0.00485105	-0.361262
ACTR1A	0.000218981	0.00485105	-0.196726
ACADS	0.000220149	0.00486041	-0.404532
C17orf96	0.000222822	0.00489221	-0.523044
SUOX	0.000222381	0.00489221	-0.486823
CDC42EP1	0.000224122	0.00490662	-0.814408
IFI44L	0.000229327	0.00499043	-0.652987
TRIM21	0.000230457	0.00499053	-0.491911
NYNRIN	0.0002385	0.00514373	-0.629187
ZBTB9	0.000243419	0.00521228	-0.206773
PRELID2	0.000244885	0.00522101	-0.263808
IFI6	0.000248008	0.00526181	-0.492132
LEFTY1	0.000249459	0.005284	-0.894063
PPP1CA	0.000254897	0.0053817	-0.218978
ABCC6	0.000258588	0.00538986	-0.505428
CLSTN3	0.00025808	0.00538986	-0.300909
INTS5	0.000264468	0.00546874	-0.27223
SESN1	0.00026749	0.00550153	-0.320598
C14orf142	0.000267023	0.00550153	-0.291975
ERGIC1	0.000267285	0.00550153	-0.259341
TMEM199	0.000268162	0.00550153	-0.192219
MS4A8	0.000269438	0.00551363	-1.14432
RAB36	0.000270325	0.00551987	-0.816581
LAPTM4B	0.000271639	0.00552512	-0.327228
TRIP4	0.000278035	0.00563547	-0.311018
CCDC117	0.000279282	0.0056467	-0.552185
FHL2	0.000283366	0.00570629	-0.533472
CREB3	0.000289569	0.00580384	-0.342558
SIX1	0.000292298	0.00584954	-0.32794
FAM177B	0.000301083	0.00596999	-0.26775
IP6K1	0.000303821	0.0059883	-0.492564
HPCAL1	0.000305728	0.00600773	-0.292331
TBC1D2	0.000306391	0.00601172	-0.293581
NKIRAS2	0.000308377	0.00603253	-0.306366
ASB9	0.000309855	0.00604332	-0.435193
DCAF6	0.000315013	0.00608931	-0.294496
PDK2	0.000318155	0.0061076	-0.329946
CANT1	0.000318299	0.0061076	-0.296045
EHD4	0.000319868	0.0061197	-0.397793
CDKN2B	0.000321044	0.00613322	-0.477714
HHAT	0.000322763	0.00614804	-0.430747
DGCR8	0.000328281	0.00622328	-1.05983
PIK3IP1	0.000328583	0.00622328	-0.862982
HIRA	0.00032862	0.00622328	-0.369176
FXYD3	0.000333817	0.0063034	-0.60948
CYP4X1	0.000335009	0.006305	-0.740864
FBXO2	0.000335352	0.006305	-0.438495
ETHE1	0.000339671	0.00636785	-0.3192
PCYOX1	0.000344019	0.00643088	-0.283087
AOC1	0.000346723	0.00643892	-0.591576
TRAFD1	0.000346859	0.00643892	-0.275084
CFI	0.000348843	0.00644021	-0.528364
CDKN2C	0.000349707	0.00644021	-0.496856
SURF4	0.000349274	0.00644021	-0.36729
CDS2	0.000350934	0.00644021	-0.154164
IFT22	0.000356279	0.00651996	-0.421351
IL4R	0.000359134	0.00655382	-0.468209
TPBGL	0.000360797	0.00656696	-0.380397
EFHD2	0.000360861	0.00656696	-0.354704
SAP30L	0.000361429	0.00656815	-0.279767
C12orf75	0.000365898	0.00662581	-0.398841
ACTL10	0.000368403	0.00665779	-0.498907
AIF1L	0.000371133	0.0066886	-0.278374
BPGM	0.000371939	0.00669388	-0.39352
CPB2	0.000378233	0.0067698	-0.621447
SNAP29	0.00038099	0.00680048	-0.22167
C3orf33	0.000392544	0.00696859	-0.366723
ATG5	0.000395418	0.00699107	-0.242456
ST3GAL5	0.000396297	0.00699714	-0.576872
UBTD1	0.000406284	0.00713326	-0.304526
ALAD	0.000408388	0.0071334	-0.286501
STIP1	0.000409144	0.00713704	-0.331455
AP1M2	0.000414781	0.00720648	-0.214186
SH3BP5L	0.000417289	0.00721811	-0.424688
TLCD1	0.000417886	0.00721811	-0.375183
PAQR8	0.000419852	0.00723676	-0.814375
TMEM37	0.000421412	0.0072445	-0.773126
SCYL3	0.000423071	0.00726346	-0.375896
RAP2A	0.000425357	0.00729312	-0.377877
RBMX	0.000426064	0.00729564	-0.340118
COA3	0.000426773	0.00729822	-0.307298
ARPC1B	0.000430997	0.00735117	-0.318059
PEX11B	0.000435439	0.00739793	-0.313705
TSPAN31	0.000442258	0.00747363	-0.331379
IYD	0.000450155	0.00754964	-0.395361
NFKBIA	0.000450893	0.00755232	-0.378849
NUCB1	0.00045182	0.00755814	-0.232689
ARF5	0.000452561	0.00756084	-0.289904
BET1L	0.000459523	0.00763804	-0.407691
LANCL2	0.000463622	0.00768249	-0.309531
RAB34	0.000465422	0.00769686	-0.479307
CRABP2	0.000468867	0.00773422	-0.608203
ST3GAL1	0.000470452	0.00775058	-0.461246
L3MBTL2	0.000471874	0.0077642	-0.347173
DOK4	0.00047575	0.00781812	-0.645045
ETFDH	0.000478251	0.00784332	-0.315214
RHOC	0.000479305	0.00784689	-0.466434
PRKCD	0.000481707	0.00785755	-0.389604
SMPDL3A	0.000481763	0.00785755	-0.337626
TGFB1	0.000483972	0.00786409	-0.44377
ELK3	0.000483581	0.00786409	-0.37177
CYP2C8	0.00048961	0.00794437	-1.16687
NR2F1	0.00049013	0.00794437	-0.652887
KIAA1324	0.000492227	0.00796845	-0.241895
XBP1	0.000498	0.00802272	-0.4664
PLOD2	0.000497638	0.00802272	-0.465454
SDHAF2	0.000498038	0.00802272	-0.275176
UBD	0.000499549	0.00803713	-0.454016
SPATA6	0.000504514	0.00810702	-0.367983
C4BPB	0.000512863	0.00817074	-0.283822
CETN2	0.000516921	0.00821534	-0.324972
NFKBIE	0.000520665	0.00825473	-0.371518
LAMB2	0.000531291	0.00838246	-0.318647
PRKACB	0.000534169	0.00840753	-0.367477
MRPL28	0.000535875	0.00842421	-0.323179
MARCKSL1	0.00053917	0.00844549	-0.410926
KCTD14	0.000538908	0.00844549	-0.406209
ZNF607	0.000549612	0.00856682	-0.573874
C9orf116	0.000553685	0.00860055	-0.565312
EGLN1	0.000554343	0.00860055	-0.206577
TXN2	0.000553546	0.00860055	-0.193295
CFH	0.000567807	0.00876775	-0.745576
ARHGEF2	0.000573259	0.00883171	-0.479804
CALM1	0.000573303	0.00883171	-0.330174
PBXIP1	0.000574432	0.00883867	-1.04504
KIAA1161	0.000575624	0.00884657	-0.364327
PQLC1	0.00057773	0.00885808	-0.338003
OR2H2	0.000577449	0.00885808	-0.0672152
SULT1B1	0.00058224	0.00889587	-0.593227
RPL36AL	0.000581634	0.00889587	-0.457444
FZD1	0.000589012	0.00898811	-0.392976
TSPAN17	0.000589655	0.00898811	-0.356657
CA9	0.000609965	0.00920095	-1.67177
PKHD1	0.000613373	0.00923607	-0.953416
ST13	0.000614429	0.00923625	-0.266817
ALKBH5	0.00061816	0.00928164	-0.267743
YIPF1	0.000621746	0.00932476	-0.57941
UBB	0.000634166	0.00947835	-0.408849
AGFG2	0.000635323	0.00948477	-0.431105
VSTM2L	0.000640234	0.00953627	-0.436675
BAD	0.000641717	0.00954745	-0.546681
IP6K2	0.000644475	0.00957758	-0.494364
CCL28	0.000655025	0.0097012	-0.449459
PSMC4	0.000658893	0.00974743	-0.246998
TGS1	0.000667967	0.00983705	-0.292293
SUSD4	0.000672692	0.00988434	-0.749579
HOMEZ	0.000682352	0.0100037	-0.352519
NAB2	0.0006914	0.0100934	-0.772935
CYB561	0.000692916	0.0101019	-0.314031
GMPR2	0.000694522	0.010114	-0.267692
PTGES	0.00070299	0.0101921	-0.382995
CYP2B6	0.000703012	0.0101921	-0.300032
DPH3	0.000702456	0.0101921	-0.290105
FAM213B	0.000704187	0.0101978	-0.551376
SNX18	0.000711132	0.0102756	-0.501229
SERPINH1	0.000711939	0.0102759	-0.354021
UXT	0.000714533	0.0102905	-0.257747
METTL13	0.000728769	0.0104037	-0.206478
LMAN2L	0.000734559	0.0104293	-0.434734
PDE8A	0.000733869	0.0104293	-0.301108
GLIS2	0.000739729	0.0104913	-0.393029
AKIRIN1	0.000759723	0.0106935	-0.537455
CRY2	0.000766023	0.0107474	-0.571467
PCDHA11	0.00076752	0.0107568	-0.188748
TPM1	0.000775591	0.010835	-0.604851
CAT	0.000783296	0.0109025	-0.272474
ENTPD7	0.000787007	0.0109243	-0.382856
FAU	0.000788667	0.0109316	-0.257604
SF1	0.000801147	0.0110436	-0.699301
PHF23	0.000811693	0.0111428	-0.533977
PSMD9	0.000812143	0.0111428	-0.262093
TPST1	0.000819534	0.0112324	-0.362136
NT5E	0.000822332	0.011259	-0.252798
HADHA	0.000826531	0.0112928	-0.221651
BDNF	0.000841735	0.0114764	-0.0604563
GRB2	0.000846158	0.0115007	-0.160987
KIAA0319L	0.000850528	0.0115241	-0.342803
HID1	0.000856996	0.0115757	-0.434657
CREB3L2	0.000865901	0.0116718	-0.278651
SRSF8	0.000869432	0.0116952	-0.232278
MARK3	0.000870626	0.0116992	-0.154316
CDK2AP2	0.000873518	0.0117231	-0.317383
MOSPD3	0.00087734	0.0117435	-0.438213
NSDHL	0.000877525	0.0117435	-0.35566
PGAM4	0.000888484	0.0118537	-0.26379
RARA	0.000895532	0.0119355	-0.57172
GTF2I	0.000897979	0.0119559	-0.218219
SERPINA5	0.000899189	0.0119599	-0.43349
CSRNP1	0.000904973	0.0120245	-0.476929
CHMP1A	0.000914133	0.0121093	-0.401656
TMEM219	0.000915153	0.0121105	-0.41395
KDM4A	0.000921121	0.0121771	-0.446616
C8orf76	0.000922388	0.0121815	-0.374161
IDH1	0.000925517	0.0121997	-0.210626
CALCB	0.000934554	0.01228	-0.560608
PIK3C3	0.000936313	0.0122908	-0.123867
FKBP1B	0.000937712	0.0122968	-0.333083
VPS51	0.000939742	0.012311	-2.39195
PKIG	0.000946683	0.0123895	-0.435638
H2AFJ	0.000948669	0.012403	-0.225125
MANF	0.000954573	0.0124677	-0.218541
UBE2L6	0.000968999	0.0126057	-0.269859
CASP7	0.000984762	0.0127403	-0.299902
DNAAF2	0.000985297	0.0127403	-0.251078
LDHA	0.000990722	0.0127863	-0.516093
GCC1	0.00101545	0.0130538	-0.302443
UBTD2	0.00101756	0.0130552	-0.360984
APOBEC3F	0.00102233	0.0130962	-0.418662
IKBKAP	0.00102277	0.0130962	-0.337344
BEX5	0.00103586	0.0132379	-0.328104
NENF	0.00104027	0.0132789	-0.345207
EPHB4	0.00104358	0.0132846	-0.265045
FAM3A	0.00104339	0.0132846	-0.231434
CDX2	0.0010451	0.0132909	-0.52319
CXCL6	0.00104701	0.0133023	-0.432055
TSPO	0.00105829	0.0133934	-0.386802
SARS	0.00105732	0.0133934	-0.199061
DNAJB2	0.00106567	0.0134737	-0.348872
IRAK1BP1	0.00106949	0.013509	-0.247627
MESDC2	0.00107132	0.013519	-0.222825
CIAPIN1	0.00107994	0.0136146	-0.297599
C11orf31	0.00108256	0.0136344	-0.784704
FAM13B	0.00108468	0.0136403	-0.336521
CDKN1A	0.00109106	0.0136886	-0.484567
UNC93B1	0.00109332	0.0137038	-0.388932
DGKA	0.00109823	0.0137258	-0.375443
SH2B3	0.00109633	0.0137258	-0.328509
RNF40	0.00109754	0.0137258	-0.175845
SPATA20	0.00110183	0.0137351	-0.333556
EDF1	0.00110213	0.0137351	-0.290757
SLC39A7	0.0011157	0.0138818	-0.301496
PDGFD	0.00112113	0.0139319	-0.364624
PTTG1IP	0.00112284	0.0139399	-0.318297
F11R	0.00113212	0.0140284	-0.248314
CLP1	0.00113348	0.0140319	-0.249966
AKT1	0.00114074	0.0141084	-0.322906
MMP28	0.00114228	0.014114	-0.608111
RAB11FIP5	0.00115034	0.0141868	-0.377498
BRD2	0.00115434	0.0142012	-0.468406
RAB11FIP4	0.00115401	0.0142012	-0.375209
LRTOMT	0.00117211	0.0143334	-0.229462
MTF1	0.00119746	0.0146159	-0.327211
TMEM27	0.00120442	0.0146455	-0.526869
HLA-DMA	0.00120854	0.0146455	-0.348083
DDA1	0.00120509	0.0146455	-0.333159
HSP90AB1	0.00120732	0.0146455	-0.178011
PINK1	0.00121387	0.0146829	-0.42947
GAMT	0.00121609	0.0146921	-0.380849
CYP2C18	0.0012199	0.0146924	-0.559574
HIST1H4J	0.00122027	0.0146924	-0.434127
CTR9	0.00122061	0.0146924	-0.129586
AXL	0.00122592	0.0147191	-0.336432
UBE2L3	0.00122621	0.0147191	-0.217785
DGCR14	0.00123372	0.0147923	-0.271413
CLIC3	0.00123776	0.0148072	-0.607755
AZI2	0.0012381	0.0148072	-0.284939
MMP14	0.00123982	0.0148143	-0.291163
DCAF11	0.00124402	0.0148448	-0.315217
SERTAD1	0.00124802	0.0148579	-0.763907
DDX24	0.00125526	0.0149032	-0.204449
TM7SF2	0.00125643	0.0149035	-1.7993
C19orf53	0.00127299	0.0150589	-0.260506
PRMT6	0.00128108	0.0150719	-0.391386
STUB1	0.00127658	0.0150719	-0.221991
UBXN6	0.00127886	0.0150719	-0.213654
COPA	0.00127852	0.0150719	-0.142164
ANXA13	0.00128987	0.0151214	-0.552457
IL6ST	0.00128889	0.0151214	-0.229761
CSNK1D	0.00130375	0.0152431	-0.180287
EIF2D	0.00130941	0.0152955	-0.151215
CDC26	0.00131849	0.0153613	-0.357572
MAL	0.00132713	0.015406	-0.591564
IZUMO4	0.00132588	0.015406	-0.515575
HSD3B7	0.00133223	0.0154235	-0.407868
TSPYL4	0.00133309	0.0154235	-0.296644
PARP12	0.00133008	0.0154235	-0.190204
FAIM	0.00133806	0.0154504	-0.374387
AGPAT2	0.00134134	0.0154558	-0.251386
SPR	0.00135214	0.0155524	-0.370788
CAMP	0.00135433	0.0155557	-0.86256
CACTIN	0.00135826	0.015585	-0.347396
PDIA6	0.00136558	0.0156299	-0.218999
VPS45	0.00138728	0.0158079	-0.255905
ADI1	0.00138612	0.0158079	-0.181142
ATP2A3	0.00140063	0.0159193	-0.322917
ETFB	0.00140582	0.0159593	-0.495739
OCEL1	0.00141997	0.016054	-0.752691
RBKS	0.00141802	0.016054	-0.437943
ZNHIT1	0.00141833	0.016054	-0.339452
MAGED1	0.00142108	0.016054	-0.268408
ITIH1	0.00142794	0.0161035	-0.791284
BTG2	0.00142744	0.0161035	-0.707173
STXBP2	0.0014382	0.0161912	-0.268403
ZNF513	0.00145034	0.0163138	-0.476445
RAB37	0.00146207	0.0163752	-0.492349
ARF4	0.00146166	0.0163752	-0.238298
DNAJC18	0.00146529	0.0163807	-0.37413
CYBRD1	0.00146714	0.0163807	-0.301795
GNG11	0.0014711	0.0164059	-0.580365
LRRC66	0.00147421	0.0164059	-0.34368
NECAP2	0.00147371	0.0164059	-0.259877
DDX23	0.00148021	0.0164372	-0.298056
HADHB	0.00147972	0.0164372	-0.145053
TNKS1BP1	0.00148673	0.0164397	-0.54639
AREL1	0.00148574	0.0164397	-0.310207
RNF25	0.00148992	0.016461	-0.428716
OAZ1	0.00149783	0.016526	-0.417735
SLC35A2	0.00149833	0.016526	-0.368208
GLTP	0.00150912	0.0166168	-0.267375
CCDC87	0.00151089	0.0166223	-0.288188
RBM15B	0.00151497	0.0166303	-0.241946
FAF2	0.0015174	0.0166378	-0.180355
UBL4A	0.00152055	0.0166584	-0.267317
TXNL4B	0.00152521	0.0166814	-0.271782
YTHDF2	0.00152413	0.0166814	-0.239969
SSPN	0.0015296	0.0166965	-0.601318
STEAP4	0.00152934	0.0166965	-0.339952
SLCO4C1	0.00153594	0.0167008	-0.423773
MYL9	0.00153413	0.0167008	-0.420725
NR2F6	0.0015496	0.0168213	-0.376848
SATB1	0.00155238	0.0168375	-0.254309
TMEM104	0.00155759	0.0168519	-0.40389
HHLA2	0.00156397	0.0169034	-0.748361
PLEKHH3	0.00156974	0.0169034	-0.469464
CREM	0.00157049	0.0169034	-0.186551
HSP90B1	0.0015678	0.0169034	-0.159038
CNPY4	0.00157338	0.0169106	-0.441731
ABHD17A	0.00157658	0.016927	-0.282261
CST3	0.00158251	0.0169528	-0.157736
MYCBP	0.00159571	0.0170243	-0.340327
RPL10A	0.00159205	0.0170243	-0.186179
PVRL3	0.00160291	0.0170752	-0.257854
HSPH1	0.00160604	0.0170827	-0.830448
FKBPL	0.00162964	0.0172956	-0.393954
MGLL	0.00163492	0.0173153	-0.414397
CAPS	0.00164013	0.0173283	-0.550662
ECHS1	0.00163888	0.0173283	-0.292145
VPS25	0.00163879	0.0173283	-0.145145
EID1	0.00165849	0.0174563	-0.27689
KIAA1191	0.00165894	0.0174563	-0.247074
RSPH1	0.0016641	0.0174579	-0.688004
TUBB6	0.00166444	0.0174579	-0.543304
CSRNP2	0.00166166	0.0174579	-0.422011
CARS	0.0016672	0.0174728	-0.351736
TMEM151A	0.00166897	0.0174773	-0.309739
OSBPL11	0.00167321	0.0175046	-0.334212
ZNF324	0.00167426	0.0175046	-0.261867
MTSS1	0.00167683	0.0175174	-0.48507
GNPTG	0.00168484	0.0175606	-0.297756
TPMT	0.001685	0.0175606	-0.228228
POFUT2	0.00170189	0.0176869	-0.178653
NAA40	0.00170547	0.0176995	-0.40767
TSEN34	0.00170646	0.0176995	-0.196821
APCDD1	0.00170859	0.0177074	-0.51934
HMGN3	0.00171377	0.0177291	-0.397073
FAM103A1	0.00171747	0.0177291	-0.23703
EIF4EBP2	0.00171402	0.0177291	-0.232917
WDR78	0.00173134	0.0177972	-0.380665
PDCD6	0.00173999	0.0178272	-0.275649
RUNDC1	0.00174792	0.0178877	-0.444922
ZNHIT2	0.00175492	0.0179434	-0.313736
TWF2	0.00176202	0.0179622	-0.255714
SEC62	0.00176074	0.0179622	-0.207003
A4GNT	0.00176541	0.0179736	-0.406601
ARF3	0.00177191	0.0180099	-0.185563
SPINK1	0.00177677	0.0180275	-1.07894
ZC3HAV1	0.00178018	0.018034	-0.366777
SGSM3	0.00178645	0.0180835	-0.312534
LIMA1	0.0017893	0.0180983	-0.290568
MRAP2	0.00179449	0.0181368	-0.314347
AQP1	0.00181941	0.0183177	-0.734393
C19orf33	0.00181907	0.0183177	-0.581037
FLRT3	0.00182617	0.0183574	-0.585367
GLB1	0.00182498	0.0183574	-0.187852
FAM129A	0.00183074	0.0183891	-0.310102
SLC15A1	0.00183504	0.018404	-1.0413
PROS1	0.00184868	0.0185124	-0.611294
ZXDC	0.00186094	0.0186208	-0.404032
TSTD2	0.00186297	0.0186268	-0.326753
FCGBP	0.00188231	0.0187914	-1.32721
RPL18	0.00189991	0.0189381	-0.15873
GABARAP	0.00190259	0.0189504	-0.269896
HIST1H2BK	0.00191151	0.0190095	-0.588463
MKRN2OS	0.00193331	0.0191832	-0.771138
FAM32A	0.00193787	0.0191846	-0.331024
PDZK1IP1	0.00194671	0.0192284	-0.482261
KCNJ3	0.00195155	0.0192616	-0.623827
HIST1H2BG	0.00195795	0.019299	-0.681686
TRIM31	0.0019583	0.019299	-0.434425
NOP9	0.00197134	0.0193836	-0.273842
SUSD5	0.00197512	0.0193847	-0.544278
TMEM79	0.00197954	0.0194057	-0.34567
PHLDA2	0.00198608	0.0194553	-0.483895
CDR2L	0.00199819	0.0195471	-0.413751
PIPOX	0.00200687	0.0196132	-0.401791
ENTPD3	0.00200822	0.0196132	-0.381204
RTN2	0.00201153	0.0196308	-0.347991
LYSMD3	0.00201538	0.0196537	-0.220723
GGT7	0.00201905	0.0196748	-0.327209
RFX5	0.00202671	0.0197294	-0.476267
BRF1	0.00202768	0.0197294	-0.356348
GPR108	0.00203629	0.0197984	-0.261333
SHC1	0.00203952	0.0198003	-0.224498
PSME1	0.0020458	0.0198317	-0.264318
CDH1	0.00205497	0.0198345	-0.42854
ELMOD2	0.00205721	0.0198345	-0.305109
CDH3	0.0020568	0.0198345	-0.276747
HYOU1	0.0020543	0.0198345	-0.20658
CDC42SE1	0.00208889	0.020071	-0.43835
RARB	0.00208813	0.020071	-0.40327
ZNF174	0.00208902	0.020071	-0.382493
ALKBH1	0.00209047	0.020071	-0.255182
LOXL1	0.002093	0.0200804	-0.17519
EDN2	0.00211447	0.0201797	-0.728117
CYBA	0.00211726	0.0201797	-0.46379
ST5	0.00210611	0.0201797	-0.461955
ANAPC2	0.0021115	0.0201797	-0.371451
SLC6A8	0.00211147	0.0201797	-0.297022
UBE2J1	0.00211676	0.0201797	-0.249912
TBC1D8B	0.00212288	0.0202139	-0.196235
MAPK14	0.00212805	0.0202369	-0.234938
GPR107	0.00212947	0.0202369	-0.186
BST1	0.00213468	0.020257	-0.614239
GSKIP	0.00213317	0.020257	-0.314068
BCAS4	0.00214977	0.0203557	-0.334981
CYS1	0.00220917	0.0207674	-0.356677
NTAN1	0.00223136	0.0209308	-0.328779
MSRB2	0.00224726	0.0210195	-0.319761
FAM84B	0.00225128	0.0210398	-0.152974
ABL1	0.00225685	0.0210639	-0.27153
FNDC4	0.00225853	0.0210645	-0.346548
UROD	0.00226413	0.0210928	-0.361763
BLCAP	0.00229381	0.0213175	-0.150923
ISL1	0.00230559	0.0214116	-0.350409
ABAT	0.00231665	0.0214685	-0.451564
SPTY2D1	0.0023196	0.0214805	-0.276768
ERCC4	0.00233122	0.0215271	-0.374725
EPHX2	0.00233655	0.0215611	-0.32059
PNP	0.00233951	0.0215731	-0.231057
NDUFA10	0.00234648	0.021622	-0.078674
C1orf21	0.00236449	0.0217114	-0.210823
SERPINI1	0.00236782	0.0217266	-0.351466
ARHGAP1	0.00237144	0.0217446	-0.324414
TMEM19	0.00238023	0.0218099	-0.337621
KRAS	0.00238192	0.02181	-0.19767
TRIM26	0.00238636	0.02182	-0.762825
PTBP2	0.00238854	0.0218247	-0.319484
HCFC1R1	0.00239049	0.0218272	-0.496848
CYB561D1	0.00239903	0.0218621	-0.531109
GJB4	0.00240269	0.0218621	-0.436672
SOX12	0.00240121	0.0218621	-0.304009
PAPSS2	0.00240166	0.0218621	-0.275942
C9orf172	0.00241781	0.0219438	-0.735449
NEK11	0.00241839	0.0219438	-0.415664
ACAA1	0.00244071	0.0221155	-0.472341
YTHDF1	0.00244329	0.0221236	-0.383052
ITM2A	0.00245057	0.0221587	-0.51627
ABHD8	0.00247554	0.0223535	-0.495662
CPT2	0.00247926	0.0223649	-0.238145
C12orf74	0.00248824	0.0223908	-0.0472301
NEBL	0.00250263	0.0224737	-0.251932
HLA-E	0.00251459	0.0225656	-0.448582
PRKACA	0.00252088	0.022591	-0.290623
KCNK7	0.00252362	0.0226	-0.443802
ASB7	0.00252901	0.0226328	-0.238071
S100A13	0.00253813	0.0226833	-0.868479
PON2	0.002538	0.0226833	-0.185582
SLITRK6	0.00254837	0.0227441	-0.320282
PGBD1	0.00255249	0.0227648	-0.431706
CCDC134	0.00256145	0.0228135	-0.376711
EWSR1	0.00257261	0.0228374	-0.327629
TRIM14	0.00257288	0.0228374	-0.312005
RAB1B	0.00257229	0.0228374	-0.271792
TMCO1	0.00256991	0.0228374	-0.249097
FAM200A	0.00257726	0.0228607	-0.273144
MORN2	0.0026037	0.0230771	-0.474351
CARD6	0.00261673	0.0231479	-0.365809
MAP3K12	0.0026261	0.0231831	-0.336145
EHD2	0.00262761	0.0231831	-0.328599
TSTA3	0.00262359	0.0231831	-0.289291
VKORC1	0.00262782	0.0231831	-0.206724
EPHA3	0.00263413	0.0232231	-0.298368
POP5	0.00264477	0.0232716	-0.445465
MRPL49	0.00264498	0.0232716	-0.272607
BBIP1	0.00265354	0.0233311	-0.34841
B3GALT4	0.00266508	0.0234168	-0.226426
DBI	0.00266711	0.0234189	-0.314668
ARRDC2	0.00268337	0.0234917	-0.424701
MED18	0.00268169	0.0234917	-0.29521
MYDGF	0.00268441	0.0234917	-0.248626
CNP	0.0026892	0.0235168	-0.219618
FGGY	0.00272138	0.0237198	-0.701136
SAR1B	0.00273607	0.0238319	-0.23728
ACADVL	0.00274313	0.0238775	-0.314994
DIRAS3	0.00275116	0.0239314	-0.485065
MPI	0.00278612	0.0241389	-0.303664
ACHE	0.0027948	0.0241732	-0.46597
GATS	0.00279563	0.0241732	-0.403086
ARPC1A	0.00279252	0.0241732	-0.166284
FAHD1	0.00280264	0.0242178	-0.29391
PAIP2B	0.00280692	0.0242387	-0.274085
CD300A	0.00282553	0.024351	-0.784707
NAA60	0.00282976	0.0243553	-0.261693
NRBF2	0.00284864	0.0244793	-0.283983
DECR1	0.00285345	0.0244947	-0.390126
SYT12	0.00286703	0.024595	-0.654324
ALG1	0.00288515	0.0247017	-0.32409
DENND2D	0.00289718	0.0247722	-0.200605
HELZ2	0.0029051	0.0248204	-0.346113
MEPCE	0.00290869	0.0248218	-0.312005
SUMF2	0.00291268	0.0248234	-0.228683
PKDREJ	0.0029122	0.0248234	-0.122064
KBTBD8	0.00291873	0.0248263	-0.458611
TMSB4X	0.00292405	0.0248553	-0.356814
HSBP1	0.00293086	0.0248918	-0.200312
STK10	0.00293664	0.0248918	-0.180832
SCRN2	0.00294666	0.0249124	-0.32425
TADA3	0.00294986	0.0249124	-0.228143
HIST1H4H	0.00295398	0.0249311	-0.726766
RPS11	0.00296474	0.0249896	-0.310746
TINAG	0.00297103	0.0250265	-0.341044
TP53BP1	0.00297627	0.0250544	-0.18615
SRP68	0.00297944	0.0250649	-0.113817
NDRG1	0.00300733	0.0252507	-0.337631
PPAPDC2	0.00301479	0.0252971	-0.234441
KIAA0232	0.00302331	0.025336	-0.474321
HMGN2	0.00302825	0.0253448	-0.308667
FOXD4L1	0.00303273	0.0253597	-0.10956
MMP15	0.0030368	0.0253676	-0.205924
RBM38	0.00304152	0.0253769	-0.367934
CTSZ	0.0030418	0.0253769	-0.123185
TSC22D4	0.00304779	0.0254106	-0.283447
SH3GLB2	0.00306737	0.0255575	-0.31528
PLOD1	0.00308303	0.0256552	-0.357714
NCOA5	0.00308546	0.025659	-0.579311
PDPR	0.0030929	0.0257045	-1.36197
KIF3B	0.00310016	0.0257192	-0.235655
DBN1	0.00313407	0.025964	-0.264927
ENC1	0.00314249	0.0260106	-0.408794
C3orf58	0.00314368	0.0260106	-0.324585
MAP2K4	0.00314794	0.0260293	-0.292946
LGALS8	0.00317428	0.0262139	-0.150035
LRRC14	0.00317723	0.0262216	-0.778755
LRRC20	0.00318068	0.0262216	-0.289349
MST1R	0.00318868	0.0262332	-0.351829
NAT14	0.00318732	0.0262332	-0.338218
DIDO1	0.00319977	0.0262779	-0.304001
HEBP1	0.00321565	0.0263333	-0.291409
TNFSF13	0.00322467	0.0263466	-0.770405
DDX43	0.0032238	0.0263466	-0.293277
TRAM1	0.00323041	0.0263769	-0.270919
UBE2F	0.00323346	0.0263853	-0.269109
LRRC41	0.00324389	0.026454	-0.248243
SLC35B1	0.00325256	0.0265081	-0.268872
CCM2	0.00326117	0.0265451	-0.206148
HYAL3	0.00327112	0.0265763	-0.415261
SVBP	0.00327033	0.0265763	-0.406768
PET100	0.00327538	0.0265822	-0.478838
LYPLA2	0.0032762	0.0265822	-0.317155
PPM1D	0.00327795	0.0265822	-0.256738
AGA	0.0033051	0.0267524	-0.272988
RIPK4	0.00332327	0.0268662	-0.239878
RNF34	0.00333148	0.0269159	-0.344903
PXMP4	0.00334175	0.026919	-0.32336
RING1	0.00334073	0.026919	-0.258267
MKNK2	0.00334917	0.0269586	-0.485725
CCS	0.0033541	0.0269651	-0.423374
C1orf35	0.00336124	0.0269892	-0.429538
ARL15	0.00337303	0.0270672	-0.436928
ING2	0.00337863	0.0270768	-0.319433
SON	0.00342088	0.0272834	-0.162866
QARS	0.00342429	0.0272939	-0.236263
SMIM10L1	0.00344014	0.0274035	-0.208374
CORO2A	0.00345895	0.027503	-0.258997
PITPNM1	0.0034779	0.02762	-0.299745
HECTD3	0.00350539	0.0277759	-0.27107
PEG10	0.00351078	0.0277797	-0.202304
RPS9	0.00351811	0.0278208	-0.289768
RSPH14	0.00352786	0.027881	-0.657171
ZNF281	0.00353135	0.0278917	-0.297901
TCTA	0.00355318	0.0280132	-0.330549
KCNMB4	0.00355309	0.0280132	-0.326947
MLYCD	0.00358121	0.0282001	-0.548921
KIAA0040	0.00357995	0.0282001	-0.331046
CLRN3	0.00359225	0.0282296	-0.501216
ECI2	0.00360009	0.0282296	-0.373582
DCTN3	0.00359522	0.0282296	-0.323237
APOL3	0.00359429	0.0282296	-0.310536
SHARPIN	0.00359419	0.0282296	-0.273602
ARHGDIB	0.00361889	0.0283034	-0.371007
FKBP2	0.00361989	0.0283034	-0.274207
ZNF468	0.00361886	0.0283034	-0.239312
MIER3	0.00364335	0.0284151	-0.618998
COMMD5	0.00365127	0.0284429	-0.435811
EXOC7	0.00365908	0.0284757	-0.371454
SIDT2	0.00368014	0.0285995	-0.333291
POP4	0.00370606	0.0287695	-0.288277
MFSD5	0.00370643	0.0287695	-0.274213
SERPING1	0.00371616	0.0288278	-0.35968
TNFRSF12A	0.00372819	0.0288363	-0.457166
ANKRD50	0.00372471	0.0288363	-0.235189
NSA2	0.0037283	0.0288363	-0.22886
MFAP1	0.00373322	0.0288422	-0.246914
BBS4	0.00375898	0.0289889	-0.311336
AJUBA	0.00375914	0.0289889	-0.264537
FAM46A	0.00377145	0.0290154	-0.622057
FAM98A	0.00376742	0.0290154	-0.398183
GGACT	0.00377147	0.0290154	-0.303029
KRTAP5-2	0.00376561	0.0290154	-0.258541
RPP38	0.00377533	0.029028	-0.375136
FRAS1	0.00381232	0.0292145	-0.386132
ALAS1	0.00381232	0.0292145	-0.364954
MGAT1	0.00380779	0.0292145	-0.26716
CGB7	0.00381303	0.0292145	-0.197171
MAOA	0.00381709	0.0292285	-0.388194
PRR15L	0.00382766	0.0292923	-0.575374
NIPA2	0.00383011	0.0292938	-0.46675
APOM	0.00386072	0.0295107	-0.430786
LGALS4	0.00386929	0.0295588	-0.322752
SYNGR1	0.00387308	0.0295705	-0.215577
TMCO3	0.00389152	0.0296592	-0.414113
E4F1	0.00389704	0.0296839	-0.421532
TRAF3IP1	0.00393802	0.0299611	-0.27489
SMAD7	0.00396134	0.0301209	-0.522176
TRIM34	0.00398071	0.0302154	-0.183074
FARP2	0.00400226	0.0303267	-0.343414
RPS27	0.00401946	0.0304388	-0.277889
CCDC8	0.00403201	0.0305086	-0.00831391
TMEM173	0.00405213	0.030605	-0.530601
GPAA1	0.00405779	0.0306223	-0.196461
RBP1	0.00407125	0.0306707	-0.346252
MBOAT1	0.00409245	0.0307948	-0.206558
IQUB	0.00410253	0.0308351	-0.280568
NCDN	0.00411059	0.0308779	-0.34466
FLNA	0.00413166	0.0310183	-0.250536
NEURL1B	0.00414013	0.031064	-0.433721
DNAJC15	0.00416117	0.0311682	-0.165042
DERL2	0.00417205	0.0312317	-0.400205
RIPPLY3	0.00418278	0.0312941	-0.0651981
TCEAL3	0.00419443	0.0313274	-0.285183
ITIH4	0.00419862	0.0313408	-0.203541
PRKAB1	0.00420795	0.0313732	-0.331809
PFKFB3	0.00421018	0.0313732	-0.294294
CRELD2	0.00421321	0.0313779	-0.288642
HN1	0.00422743	0.0314658	-0.218638
CDH17	0.00423458	0.0314855	-0.573894
TSC22D1	0.00423732	0.0314855	-0.296991
TMX4	0.00429838	0.0319029	-0.198604
SYVN1	0.0043092	0.031965	-0.28292
DTX3L	0.00434649	0.03216	-0.221321
C7orf73	0.00434781	0.03216	-0.186395
TRIAP1	0.00437765	0.0323366	-0.276729
C9orf69	0.00437954	0.0323366	-0.216149
GLUL	0.00438483	0.0323421	-0.171716
FOXO4	0.00442009	0.0325104	-0.199162
NAGK	0.00442918	0.032538	-0.38629
C17orf62	0.00443134	0.032538	-0.3563
RNASEL	0.0044377	0.0325664	-0.217339
MRPS34	0.00444225	0.0325815	-0.276417
RBM8A	0.00444753	0.0326019	-0.382366
CCDC174	0.00445655	0.0326389	-0.289512
RHBDL2	0.00446796	0.0326782	-0.370972
GUCA2B	0.00453389	0.0330876	-0.190282
KCNK5	0.00453789	0.0330969	-0.90432
TRIM38	0.00454749	0.0331114	-0.283236
TRAK2	0.00454744	0.0331114	-0.277232
DYNLT1	0.00456423	0.0332148	-0.256333
SYNJ2BP	0.00458322	0.0332417	-0.250856
ARL3	0.00463231	0.0335232	-0.363029
CRKL	0.00464534	0.0335989	-0.16168
SURF1	0.00465683	0.0336447	-0.300996
NPEPL1	0.00466303	0.0336709	-0.36925
FADD	0.0046955	0.0338117	-0.555956
GHDC	0.00469483	0.0338117	-0.312462
GID8	0.00469087	0.0338117	-0.199897
IDNK	0.00470225	0.0338417	-0.364578
DNAJC22	0.0047129	0.0338623	-1.83556
WDTC1	0.00470831	0.0338623	-0.290556
CPNE4	0.0047251	0.0339126	-0.202314
FXYD2	0.00473854	0.0339717	-0.545937
TUSC2	0.00475243	0.0340525	-0.490279
JMJD8	0.00476049	0.0340916	-0.207258
CALCOCO1	0.00476676	0.0340991	-0.827035
RHOB	0.00476461	0.0340991	-0.251137
ITGA1	0.0047873	0.0341743	-0.538251
MRFAP1L1	0.00478859	0.0341743	-0.30019
NUDT22	0.00478882	0.0341743	-0.288078
NMNAT1	0.0048193	0.0343431	-0.12852
GPX8	0.00482401	0.0343579	-0.394031
LMO4	0.00483089	0.0343881	-0.46905
ORMDL2	0.00483428	0.0343935	-0.186166
FOXD4	0.00484073	0.0344206	-0.356199
NIPSNAP1	0.00485164	0.0344794	-0.196788
ESYT1	0.00489272	0.0347146	-0.198785
ANKRD54	0.00491613	0.0348239	-0.369363
LCMT2	0.00495385	0.035072	-0.273506
TICAM2	0.00497999	0.0352374	-0.254044
ZCCHC10	0.00499163	0.0352439	-0.259559
NDUFB7	0.00500503	0.0353004	-0.235433
PPP1R37	0.00501497	0.035322	-0.211904
PMM1	0.00501213	0.035322	-0.189839
SLC22A18AS	0.00507514	0.0355833	-0.392868
GPX4	0.00507515	0.0355833	-0.270235
SLC9A1	0.00507239	0.0355833	-0.218136
BCL7C	0.0050849	0.0356325	-0.28685
EFNA4	0.00511161	0.0357431	-0.311898
C1orf115	0.00511164	0.0357431	-0.267863
RASL11B	0.00510975	0.0357431	-0.134813
IQCE	0.00511823	0.0357623	-0.415674
LSM7	0.0051226	0.0357623	-0.344649
RAB8A	0.00520032	0.0362273	-0.174018
UTP3	0.00523136	0.0364046	-0.222715
JDP2	0.00523916	0.036408	-0.419628
GUK1	0.00524021	0.036408	-0.350391
TAX1BP3	0.0052438	0.0364136	-0.338
COMMD6	0.00525537	0.0364562	-0.360406
PEX2	0.00526359	0.0364927	-0.306423
ACAD10	0.00527065	0.0365223	-0.450424
FAM46C	0.00528246	0.0365459	-0.339047
TAF11	0.00530951	0.0366747	-0.308979
USP27X	0.0053093	0.0366747	-0.143805
GMPPB	0.00533393	0.0367655	-0.368358
WDR60	0.00533354	0.0367655	-0.358565
PAPOLA	0.00536501	0.0369018	-0.147595
TBC1D24	0.00538662	0.0369919	-0.43425
DUSP14	0.00540523	0.0371002	-0.419386
MAP2K3	0.00541176	0.0371255	-0.421293
ZNF837	0.00544809	0.0373204	-0.303276
NDUFA11	0.00544876	0.0373204	-0.211557
RTCB	0.0054441	0.0373204	-0.165361
MARC2	0.00549211	0.0375122	-0.318436
TKFC	0.00549801	0.0375199	-0.342869
EHBP1L1	0.00555695	0.0378627	-0.36566
AAGAB	0.00556392	0.0378904	-0.226769
SLC27A3	0.00556727	0.0378934	-0.443823
DNALI1	0.00557152	0.0379026	-0.389951
PHKA2	0.00558338	0.0379614	-0.398671
CDC37L1	0.00558928	0.0379614	-0.214549
NPLOC4	0.00561132	0.0380741	-0.199649
MAOB	0.00561803	0.0380998	-0.154409
TMEM184B	0.00562613	0.0381349	-0.149861
FTSJ2	0.00563801	0.0381956	-0.494967
CHTF8	0.00565409	0.0382779	-0.50228
GSTZ1	0.00565603	0.0382779	-0.397973
C14orf132	0.00567029	0.0383347	-0.393528
NLRP2	0.00566983	0.0383347	-0.13669
GGT1	0.00568829	0.0384166	-0.659852
FSTL3	0.00570282	0.0384749	-0.530974
RELN	0.00573193	0.0386002	-1.11392
MFSD9	0.00574697	0.038613	-0.583384
ANXA5	0.00577519	0.0387827	-0.198807
BMPR2	0.00580407	0.0388582	-0.198445
RBM23	0.00580426	0.0388582	-0.157586
ANAPC15	0.00581014	0.0388773	-0.582813
ZCWPW1	0.00583241	0.0389863	-0.630411
STARD7	0.00584503	0.0390307	-0.227324
VASN	0.005864	0.0391373	-0.209836
C1orf74	0.00587151	0.0391674	-0.321571
SLC35C1	0.00587926	0.0391769	-0.592281
ZCRB1	0.00588494	0.0391769	-0.245212
TMEM38A	0.00589341	0.0392133	-0.197591
SPRYD3	0.0059112	0.0393116	-0.242644
PRKCDBP	0.00594302	0.0394532	-0.669672
CEBPA	0.00594459	0.0394532	-0.313305
STK16	0.00596418	0.039561	-0.381357
RASSF10	0.00596928	0.039561	-0.103152
CASC10	0.0059802	0.0396089	-0.158237
GRN	0.00599986	0.0396989	-0.32771
SLCO2B1	0.00608157	0.0401625	-0.585228
HEXA	0.00608225	0.0401625	-0.190805
EEF1A1	0.00611801	0.0403782	-0.15154
BCHE	0.00613319	0.0403967	-0.44659
NDUFB1	0.00613124	0.0403967	-0.390332
TUBA4A	0.00616746	0.040561	-0.299422
FUNDC1	0.00619759	0.0407181	-0.22166
ILDR1	0.00620105	0.0407204	-0.223925
KRT18	0.00621538	0.0407939	-0.251604
SZRD1	0.00622726	0.0408513	-0.241836
CHURC1	0.00624194	0.040927	-0.180206
BRK1	0.00625361	0.0409624	-0.310956
SAFB2	0.00625359	0.0409624	-0.204706
PLXNB2	0.00635031	0.0414591	-0.706829
TIMP1	0.00638532	0.0416162	-0.285888
MYO1A	0.0064075	0.0416818	-0.528006
FUZ	0.00640816	0.0416818	-0.256683
MOB3C	0.00641411	0.041687	-0.314175
MCFD2	0.00641535	0.041687	-0.175962
KLHDC7A	0.00642347	0.041719	-0.242244
USP5	0.00643501	0.0417732	-0.144609
COQ4	0.00647252	0.0419749	-0.293396
DEXI	0.00649027	0.0420065	-0.219118
RCAN2	0.00651198	0.0421261	-0.612701
COPZ1	0.00652615	0.0421968	-0.204344
PRR13	0.00659231	0.0424983	-0.313796
STMN3	0.00662464	0.0426017	-0.509696
GNL1	0.00661886	0.0426017	-0.279675
SORL1	0.00663184	0.0426267	-0.406189
HIF1AN	0.00663629	0.0426344	-0.228333
PTGER2	0.00664224	0.0426516	-0.218361
HIST1H4K	0.00665575	0.0426963	-0.427427
MAX	0.00665529	0.0426963	-0.218444
NUFIP2	0.00665926	0.0426978	-0.150033
LYN	0.00667062	0.0427496	-0.290532
ZNF737	0.00670264	0.0428706	-0.232993
SCN1B	0.00672333	0.0429819	-0.705017
SCNM1	0.00672709	0.0429849	-0.260216
LSM10	0.00673048	0.0429855	-0.362148
C1orf122	0.00673432	0.042989	-0.288516
GAS8	0.00679076	0.0433062	-0.652316
GALNT2	0.00680733	0.0433702	-0.197646
TINF2	0.00687176	0.0437249	-0.206996
TTC30A	0.00689281	0.0438291	-0.439701
EID2	0.0069307	0.0440057	-0.173911
ADPRHL1	0.00695204	0.0441197	-0.330792
MAPKAPK2	0.00697611	0.044208	-0.202878
CIB2	0.00700126	0.0443243	-0.306349
PHF13	0.00702209	0.0443916	-0.312454
PIP5K1C	0.00707525	0.0446073	-0.31395
SERTAD3	0.00707685	0.0446073	-0.2961
TRMT10C	0.00708015	0.0446073	-0.250614
LYPD6B	0.00709254	0.0446639	-1.01179
EP300	0.00712032	0.0448068	-0.325024
AQP3	0.00714472	0.0448819	-0.508205
BTN2A2	0.00715245	0.0448894	-0.368541
TMEM248	0.00721373	0.045157	-0.164597
MAF1	0.00724889	0.045342	-0.154948
EAF2	0.00726201	0.0454024	-0.41414
CA11	0.00730503	0.0456276	-0.540991
MPV17L2	0.00733441	0.0457673	-0.401562
NCOA4	0.0073419	0.0457921	-0.117181
ZCCHC24	0.00736214	0.0458526	-0.246724
MIA	0.00737649	0.04592	-0.325967
VPS37B	0.0074206	0.0461066	-0.170161
MSLN	0.00744772	0.046231	-0.825685
C7orf26	0.00745124	0.046231	-0.217552
MAP4	0.00745686	0.0462439	-0.153007
CTNNBIP1	0.0075106	0.0465329	-0.53316
HAX1	0.00751688	0.0465497	-0.132568
ARGLU1	0.00761414	0.0470404	-0.510698
ISOC2	0.00774479	0.0477346	-0.26999
PCSK1N	0.0077634	0.0478041	-0.315087
NEURL2	0.00777221	0.0478357	-0.188829
AGGF1	0.0077899	0.0478994	-0.285291
SDCBP2	0.0077964	0.0479168	-0.436785
PDXDC1	0.00787875	0.0483092	-0.153459
PJA1	0.00792124	0.0484786	-0.326867
ZNF792	0.00791302	0.0484786	-0.214069
FAM208B	0.007945	0.0486012	-0.646352
GLTSCR2	0.0079501	0.0486096	-0.230038
GYS1	0.00801227	0.0489438	-0.182242
GMIP	0.00801611	0.0489444	-0.234914
RAMP1	0.00804688	0.049069	-0.538826
BCL2L1	0.0080478	0.049069	-0.464583
METTL23	0.00806732	0.0491421	-0.217907
UBE2V1	0.00806724	0.0491421	-0.209176
ZDHHC5	0.00813058	0.0494351	-0.0956121
KIF24	0.00813781	0.0494561	-0.403707
MAPK10	0.00815519	0.0495386	-0.07235
S100A16	0.00817734	0.0496269	-0.436692
ALKBH4	0.00824226	0.0498847	-0.35017
FAM222A	0.0082681	0.0499059	-0.562697
ASRGL1	0.00825493	0.0499059	-0.537881
SERP1	0.00827188	0.0499059	-0.185513
PSME3	0.00825971	0.0499059	-0.174243
ZNF622	0.00826181	0.0499059	-0.126307
SLC15A4	0.00828521	0.0499563	-0.200015
FAM212B	0.00829152	0.0499713	-0.160013
